# Human protein complex interfaces reveal candidate assembly roles for initiator methionine excision

**DOI:** 10.64898/2026.08.31.748389

**Authors:** Yie-Hwa Chang

## Abstract

Initiator methionine excision is an early step in protein maturation, but where it might influence protein complex assembly remains poorly understood. This study asked which human protein N-terminal positions engage assembly partners and whether their interface environments point to specific roles for methionine removal. A survey of 7,246 deposited human biological assemblies compared 1,123 eligible proteins. N-terminal positions in MetAP-permissive residue-2 classes were less often interface-engaged than those in nonpermissive classes (37.5% versus 47.5%; adjusted odds ratio 0.65). Nevertheless, 261 permissive-class proteins showed substantial engagement in at least one modeled assembly, including 175 candidates retained after filtering for observed terminal boundaries. Partner-resolved comparisons of proteasome subunits PSMA7, PSMA6 and PSMA4 revealed distinct neighboring-subunit, assembly-chaperone and multi-partner environments. Thus, the possible importance of methionine removal depends not only on sequence, but also on which partner an N-terminal position encounters in a particular assembly context. This structural atlas identifies candidates for direct tests of how verified terminal processing affects partner engagement, complex assembly and function.
