## Supplementary_Data_5 for "Human protein complex interfaces reveal candidate assembly roles for initiator methionine excision"

### Sheet: Read me
Supplementary Data 5	Current robustness results and experiment priorities
Item	Definition
Current cohort	The 1,123-protein cohort is the source for all sensitivities in this workbook. No 1,143-protein estimates are presented as current.
Experiments	Candidate hypotheses are prospective. Verify construct boundary and chemistry in the tested preparation before assigning a processing-dependent mechanism.
Disease scope	Use disease- or stress-relevant phenotypes as downstream tests, not as an inference from structural proximity alone.
Scope	Measurements concern annotation-selected positions in deposited coordinate models, not experimentally validated biological terminal chemistry.
Sequence class	MetAP-permissive = residue 2 in A/C/G/P/S/T/V; all other residue-2 identities are nonpermissive. This is not a sample-specific processing assignment.
Boundary	First observed means no upstream residue was modeled in that chain. It does not prove a physiological terminus, uncapped nitrogen, or complete construct.
Distances	Distances refer to the measured residue's N atom, which can be internal or capped. They are proximity measurements, not validated bonds.
Burial	Protein-only residue SASA loss on assembly: 100 × (SASA isolated chain − SASA assembly) / SASA isolated chain. Nucleic-acid and ligand occlusion is not included.
Sampling	Repeated chains and PDB entries are not independent biological samples. Values are conditional on the frozen extraction.
Provenance	Original extraction inputs, audit tables, current numerical exports, historical comparison tables and analysis code are supplied in Supplementary Data 8. Partner-resolved sources are in Data 7.

### Sheet: Multiplicity models
model	term	n	odds_ratio	ci_low	ci_high	p
permissive + log_chains	permissive	1123	0.652443	0.508787	0.83666	0.000764205
permissive + log_chains	log_chains	1123	1.37023	1.2404	1.51365	5.58535e-10
permissive + log_chains + log_entries	permissive	1123	0.686163	0.532105	0.884826	0.0036943
permissive + log_chains + log_entries	log_chains	1123	1.22045	1.09746	1.35721	0.000236767
permissive + log_chains + log_entries	log_entries	1123	1.44782	1.29921	1.61344	2.13169e-11

### Sheet: Leave-one-residue-out
excluded_residue	analysis	threshold_percent	n	permissive_n	permissive_engaged	nonpermissive_n	nonpermissive_engaged	odds_ratio	fisher_two_sided_p
A	Leave one residue-2 identity out	25	816	389	143	427	203	0.641435	0.00227266
C	Leave one residue-2 identity out	25	1116	689	258	427	203	0.660533	0.000922754
D	Leave one residue-2 identity out	25	1047	696	261	351	166	0.668675	0.00270591
E	Leave one residue-2 identity out	25	1016	696	261	320	163	0.577914	6.90624e-05
F	Leave one residue-2 identity out	25	1099	696	261	403	191	0.665969	0.00146744
G	Leave one residue-2 identity out	25	1050	623	239	427	203	0.686782	0.00342022
H	Leave one residue-2 identity out	25	1117	696	261	421	202	0.650495	0.000705395
I	Leave one residue-2 identity out	25	1103	696	261	407	186	0.712903	0.00767315
K	Leave one residue-2 identity out	25	1074	696	261	378	185	0.625946	0.000356259
L	Leave one residue-2 identity out	25	1082	696	261	386	186	0.645161	0.000793806
M	Leave one residue-2 identity out	25	1115	696	261	419	196	0.682653	0.00254304
N	Leave one residue-2 identity out	25	1087	696	261	391	186	0.66129	0.00132168
P	Leave one residue-2 identity out	25	1054	627	233	427	203	0.652547	0.0009166
Q	Leave one residue-2 identity out	25	1104	696	261	408	193	0.668394	0.00153422
R	Leave one residue-2 identity out	25	1093	696	261	397	181	0.716022	0.0103303
S	Leave one residue-2 identity out	25	972	545	204	427	203	0.660127	0.00166634
T	Leave one residue-2 identity out	25	1079	652	246	427	203	0.668592	0.00158286
V	Leave one residue-2 identity out	25	1078	651	243	427	203	0.657201	0.00100307
W	Leave one residue-2 identity out	25	1118	696	261	422	200	0.666	0.00137909
Y	Leave one residue-2 identity out	25	1117	696	261	421	201	0.656716	0.000884623

### Sheet: Sampling sensitivities
analysis	threshold_percent	n	permissive_n	permissive_engaged	nonpermissive_n	nonpermissive_engaged	odds_ratio	fisher_two_sided_p
At least 2 PDB entries	25	739	439	193	300	162	0.668323	0.00865458
At least 5 PDB entries	25	371	214	119	157	101	0.694528	0.108593
Exclude permissive modeled MET/MSE	25	808	381	147	427	203	0.693192	0.0105822

### Sheet: Alternative definitions
analysis	threshold_percent	n	permissive_n	permissive_engaged	nonpermissive_n	nonpermissive_engaged	odds_ratio	fisher_two_sided_p
C reassigned	25	1123	689	258	434	206	0.662537	0.000974433
N/Q added	25	1123	751	288	372	176	0.692715	0.00460187
D/N added	25	1123	808	315	315	149	0.711845	0.0125305
D/N/Q added	25	1123	827	325	296	139	0.731248	0.0232737
Median across extracted observations	25	1123	696	158	427	148	0.553627	1.76777e-05
Largest assembly then maximum burial	25	1123	696	215	427	172	0.662682	0.00151842
Selected maximum in heteromeric assembly	25	772	466	185	306	157	0.624816	0.00184592

### Sheet: Candidate-to-experiment
category	gene	accession	pdb	burial_percent	measured_residue_N_distance_at_selected_observation_A	observed_residue	sequence_class	hypothesis	selected_is_first_observed	first_observed_max_burial_pct	evidence_requirement
Proteasome	PSMG1	O95456	8yiz	99.8	2.7	ALA	MetAP-permissive	Verify the measured residue is a biological boundary rather than internal N, then test local contacts and native complex abundance/activity.	FALSE		Preparation-matched N-terminal MS; construct sequence; capped/internal-N status; abundance and partner controls.
Proteasome	PSMA2	P25787	8yix	85.2	3.95	ALA	MetAP-permissive	Verify the measured residue is a biological boundary rather than internal N, then test local contacts and native complex abundance/activity.	FALSE	55.4	Preparation-matched N-terminal MS; construct sequence; capped/internal-N status; abundance and partner controls.
Proteasome	PSMA4	P25789	7v5g	85.7	3.32	MET	MetAP-permissive	Test multi-partner terminal packing in matched assembly contexts; distinguish contact redistribution from protein abundance.	TRUE	85.7	Preparation-matched N-terminal MS; construct sequence; capped/internal-N status; abundance and partner controls.
Proteasome	PSMA6	P60900	8tm4	98.5	3.51	MET	MetAP-permissive	Test PSMG1-facing modeled Met1 backbone versus mature-assembly contexts; verify missing-atom and proteoform issues before causal interpretation.	TRUE	98.5	Preparation-matched N-terminal MS; construct sequence; capped/internal-N status; abundance and partner controls.
Proteasome	PSMA7	O14818	5ln3	60	3.46	MET	MetAP-permissive	Test PSMA2-facing versus PSMA5-facing Ser2 contexts using matched preparations; quantify partner engagement, assembly and activity.	TRUE	60	Preparation-matched N-terminal MS; construct sequence; capped/internal-N status; abundance and partner controls.
CCT/TRiC	CCT2	P78371	7nvn	86.1	3.9	ALA	MetAP-permissive	Verify terminal boundary and chemical state, then reduced folding capacity under proteotoxic stress; test complex assembly and ATP-dependent folding.	FALSE	71.3	Preparation-matched N-terminal MS; construct sequence; capped/internal-N status; abundance and partner controls.
CCT/TRiC	CCT5	P48643	8she	75.8	3.75	ALA	MetAP-permissive	Verify terminal boundary and chemical state, then reduced folding capacity under proteotoxic stress; test complex assembly and ATP-dependent folding.	TRUE	75.8	Preparation-matched N-terminal MS; construct sequence; capped/internal-N status; abundance and partner controls.
CCT/TRiC	CCT6A	P40227	8sht	83	3.61	ALA	MetAP-permissive	Verify terminal boundary and chemical state, then reduced folding capacity under proteotoxic stress; test complex assembly and ATP-dependent folding.	FALSE	0	Preparation-matched N-terminal MS; construct sequence; capped/internal-N status; abundance and partner controls.
CCT/TRiC	CCT8	P50990	8shp	96.4	2.21	ALA	MetAP-permissive	Verify terminal boundary and chemical state, then reduced folding capacity under proteotoxic stress; test complex assembly and ATP-dependent folding.	TRUE	96.4	Preparation-matched N-terminal MS; construct sequence; capped/internal-N status; abundance and partner controls.
N-myristoylation	ARF6	P62330	6pav	98.8		GLY	MetAP-permissive	Verify terminal boundary and chemical state, then retained Met prevents exposure of Gly2; test myristoylation, localization and stability.	TRUE	98.8	Preparation-matched N-terminal MS; construct sequence; capped/internal-N status; abundance and partner controls.
N-myristoylation	LCK	P06239	6h6a	94.9	3.11	GLY	MetAP-permissive	Verify terminal boundary and chemical state, then retained Met prevents exposure of Gly2; test myristoylation, localization and stability.	TRUE	94.9	Preparation-matched N-terminal MS; construct sequence; capped/internal-N status; abundance and partner controls.
N-myristoylation	GNAT1	P11488	3rbq	96	2.98	GLY	MetAP-permissive	Verify terminal boundary and chemical state, then retained Met prevents exposure of Gly2; test myristoylation, localization and stability.	TRUE	96	Preparation-matched N-terminal MS; construct sequence; capped/internal-N status; abundance and partner controls.
N-myristoylation	NPHP3	Q7Z494	5l7k	94.9	3.42	GLY	MetAP-permissive	Verify terminal boundary and chemical state, then retained Met prevents exposure of Gly2; test myristoylation, localization and stability.	TRUE	94.9	Preparation-matched N-terminal MS; construct sequence; capped/internal-N status; abundance and partner controls.
N-myristoylation	NCS1	P62166	5o9s	81	2.92	GLY	MetAP-permissive	Verify terminal boundary and chemical state, then retained Met prevents exposure of Gly2; test myristoylation, localization and stability.	TRUE	81	Preparation-matched N-terminal MS; construct sequence; capped/internal-N status; abundance and partner controls.
N-terminal methylation	RCC1	P18754	5e1b	86.3	4.51	SER	MetAP-permissive	Verify terminal boundary and chemical state, then retained Met prevents formation of the mature methyltransferase substrate; test methylation and chromatin binding.	TRUE	86.3	Preparation-matched N-terminal MS; construct sequence; capped/internal-N status; abundance and partner controls.
N-terminal methylation	CENPB	P07199	6kdr	77.7	3.97	GLY	MetAP-permissive	Verify terminal boundary and chemical state, then retained Met prevents formation of the mature methyltransferase substrate; test methylation and chromatin binding.	TRUE	77.7	Preparation-matched N-terminal MS; construct sequence; capped/internal-N status; abundance and partner controls.
Metabolic / enzymatic	ALDOB	P05062	1qo5	98.3	2.39	ALA	MetAP-permissive	Verify terminal boundary and chemical state, then assembly may persist while oligomer stability or catalytic flux changes.	TRUE	98.3	Preparation-matched N-terminal MS; construct sequence; capped/internal-N status; abundance and partner controls.
Metabolic / enzymatic	IMPDH2	P12268	6ua4	99.3	4.21	ALA	MetAP-permissive	Verify terminal boundary and chemical state, then assembly may persist while oligomer stability or catalytic flux changes.	FALSE		Preparation-matched N-terminal MS; construct sequence; capped/internal-N status; abundance and partner controls.
DNA repair / transcription	GTF2H5	Q6ZYL4	5iy6	97.5	2.84	MET	MetAP-permissive	Verify terminal boundary and chemical state, then test complex abundance, partner engagement and pathway-specific function.	TRUE	97.5	Preparation-matched N-terminal MS; construct sequence; capped/internal-N status; abundance and partner controls.
DNA repair / transcription	RAD51D	O75771	9q25	76.7	2.77	MET	MetAP-permissive	Verify terminal boundary and chemical state, then test complex abundance, partner engagement and pathway-specific function.	TRUE	76.7	Preparation-matched N-terminal MS; construct sequence; capped/internal-N status; abundance and partner controls.
DNA repair / transcription	MED21	Q13503	7enj	82.3	4.33	MET	MetAP-permissive	Verify terminal boundary and chemical state, then test complex abundance, partner engagement and pathway-specific function.	TRUE	82.3	Preparation-matched N-terminal MS; construct sequence; capped/internal-N status; abundance and partner controls.
