## Supplementary_Data_7 for "Human protein complex interfaces reveal candidate assembly roles for initiator methionine excision": chain_identity_audit.csv

pdb	chain	entity_id	entity_description	accessions	genes	partner_class	mapping_status	modeled_residues	modeled_prefix	entry_resolution_A	entry_title
4R3O	A	1	Proteasome subunit alpha type-6	P60900	PSMA6	20S alpha subunit	unique_SIFTS	244	SER2 ARG3 GLY4 SER5 SER6		Human Constitutive 20S Proteasome
4R3O	B	2	Proteasome subunit alpha type-2	P25787	PSMA2	20S alpha subunit	unique_SIFTS	233	ALA1 GLU2 ARG3 GLY4 TYR5		Human Constitutive 20S Proteasome
4R3O	C	3	Proteasome subunit alpha type-4	P25789	PSMA4	20S alpha subunit	unique_SIFTS	250	SER2 ARG3 ARG4 TYR5 ASP6		Human Constitutive 20S Proteasome
4R3O	D	4	Proteasome subunit alpha type-7	O14818	PSMA7	20S alpha subunit	unique_SIFTS	243	SER2 TYR3 ASP4 ARG5 ALA6		Human Constitutive 20S Proteasome
4R3O	E	5	Proteasome subunit alpha type-5	P28066	PSMA5	20S alpha subunit	unique_SIFTS	234	TYR8 ASP9 ARG10 GLY11 VAL12		Human Constitutive 20S Proteasome
4R3O	F	6	Proteasome subunit alpha type-1	P25786	PSMA1	20S alpha subunit	unique_SIFTS	238	ASN4 GLN5 TYR6 ASP7 ASN8		Human Constitutive 20S Proteasome
4R3O	G	7	Proteasome subunit alpha type-3	P25788	PSMA3	20S alpha subunit	unique_SIFTS	245	SER1 SER2 ILE3 GLY4 THR5		Human Constitutive 20S Proteasome
4R3O	H	8	Proteasome subunit beta type-6	P28072	PSMB6	20S beta subunit	unique_SIFTS	202	THR1 THR2 ILE3 MET4 ALA5		Human Constitutive 20S Proteasome
4R3O	I	9	Proteasome subunit beta type-7	Q99436	PSMB7	20S beta subunit	unique_SIFTS	220	THR1 THR2 ILE3 ALA4 GLY5		Human Constitutive 20S Proteasome
4R3O	J	10	Proteasome subunit beta type-3	P49720	PSMB3	20S beta subunit	unique_SIFTS	204	SER2 ILE3 MET4 SER5 TYR6		Human Constitutive 20S Proteasome
4R3O	K	11	Proteasome subunit beta type-2	P49721	PSMB2	20S beta subunit	unique_SIFTS	199	MET1 GLU2 TYR3 LEU4 ILE5		Human Constitutive 20S Proteasome
4R3O	L	12	Proteasome subunit beta type-5	P28074	PSMB5	20S beta subunit	unique_SIFTS	201	THR1 THR2 THR3 LEU4 ALA5		Human Constitutive 20S Proteasome
4R3O	M	13	Proteasome subunit beta type-1	P20618	PSMB1	20S beta subunit	unique_SIFTS	213	ARG1 PHE2 SER3 PRO4 TYR5		Human Constitutive 20S Proteasome
4R3O	N	14	Proteasome subunit beta type-4	P28070	PSMB4	20S beta subunit	unique_SIFTS	217	THR1 GLN2 ASN3 PRO4 MET5		Human Constitutive 20S Proteasome
4R3O	O	1	Proteasome subunit alpha type-6	P60900	PSMA6	20S alpha subunit	unique_SIFTS	244	SER2 ARG3 GLY4 SER5 SER6		Human Constitutive 20S Proteasome
4R3O	P	2	Proteasome subunit alpha type-2	P25787	PSMA2	20S alpha subunit	unique_SIFTS	233	ALA1 GLU2 ARG3 GLY4 TYR5		Human Constitutive 20S Proteasome
4R3O	Q	3	Proteasome subunit alpha type-4	P25789	PSMA4	20S alpha subunit	unique_SIFTS	250	SER2 ARG3 ARG4 TYR5 ASP6		Human Constitutive 20S Proteasome
4R3O	R	4	Proteasome subunit alpha type-7	O14818	PSMA7	20S alpha subunit	unique_SIFTS	243	SER2 TYR3 ASP4 ARG5 ALA6		Human Constitutive 20S Proteasome
4R3O	S	5	Proteasome subunit alpha type-5	P28066	PSMA5	20S alpha subunit	unique_SIFTS	234	TYR8 ASP9 ARG10 GLY11 VAL12		Human Constitutive 20S Proteasome
4R3O	T	6	Proteasome subunit alpha type-1	P25786	PSMA1	20S alpha subunit	unique_SIFTS	238	ASN4 GLN5 TYR6 ASP7 ASN8		Human Constitutive 20S Proteasome
4R3O	U	7	Proteasome subunit alpha type-3	P25788	PSMA3	20S alpha subunit	unique_SIFTS	245	SER1 SER2 ILE3 GLY4 THR5		Human Constitutive 20S Proteasome
4R3O	V	8	Proteasome subunit beta type-6	P28072	PSMB6	20S beta subunit	unique_SIFTS	202	THR1 THR2 ILE3 MET4 ALA5		Human Constitutive 20S Proteasome
4R3O	W	9	Proteasome subunit beta type-7	Q99436	PSMB7	20S beta subunit	unique_SIFTS	220	THR1 THR2 ILE3 ALA4 GLY5		Human Constitutive 20S Proteasome
4R3O	X	10	Proteasome subunit beta type-3	P49720	PSMB3	20S beta subunit	unique_SIFTS	204	SER2 ILE3 MET4 SER5 TYR6		Human Constitutive 20S Proteasome
4R3O	Y	11	Proteasome subunit beta type-2	P49721	PSMB2	20S beta subunit	unique_SIFTS	199	MET1 GLU2 TYR3 LEU4 ILE5		Human Constitutive 20S Proteasome
4R3O	Z	12	Proteasome subunit beta type-5	P28074	PSMB5	20S beta subunit	unique_SIFTS	201	THR1 THR2 THR3 LEU4 ALA5		Human Constitutive 20S Proteasome
4R3O	1	13	Proteasome subunit beta type-1	P20618	PSMB1	20S beta subunit	unique_SIFTS	213	ARG1 PHE2 SER3 PRO4 TYR5		Human Constitutive 20S Proteasome
4R3O	2	14	Proteasome subunit beta type-4	P28070	PSMB4	20S beta subunit	unique_SIFTS	217	THR1 GLN2 ASN3 PRO4 MET5		Human Constitutive 20S Proteasome
5LN3	Z	1	26S proteasome non-ATPase regulatory subunit 2	Q13200	PSMD2	19S regulatory subunit	unique_SIFTS	794	MET58 LEU59 VAL60 GLU61 ARG62		The human 26S Proteasome at 6.8 Ang.
5LN3	1	2	Proteasome subunit beta type-6	P28072	PSMB6	20S beta subunit	unique_SIFTS	214	TRP26 GLU27 SER28 ARG29 GLU30		The human 26S Proteasome at 6.8 Ang.
5LN3	2	3	Proteasome subunit beta type-7	Q99436	PSMB7	20S beta subunit	unique_SIFTS	222	THR44 THR45 ILE46 ALA47 GLY48		The human 26S Proteasome at 6.8 Ang.
5LN3	3	4	Proteasome subunit beta type-3	P49720	PSMB3	20S beta subunit	unique_SIFTS	205	MET1 SER2 ILE3 MET4 SER5		The human 26S Proteasome at 6.8 Ang.
5LN3	4	5	Proteasome subunit beta type-2	P49721	PSMB2	20S beta subunit	unique_SIFTS	194	MET1 GLU2 TYR3 LEU4 ILE5		The human 26S Proteasome at 6.8 Ang.
5LN3	5	6	Proteasome subunit beta type-5	P28074	PSMB5	20S beta subunit	unique_SIFTS	195	THR60 THR61 THR62 LEU63 ALA64		The human 26S Proteasome at 6.8 Ang.
5LN3	6	7	Proteasome subunit beta type-1	P20618	PSMB1	20S beta subunit	unique_SIFTS	213	ARG29 PHE30 SER31 PRO32 TYR33		The human 26S Proteasome at 6.8 Ang.
5LN3	7	8	Proteasome subunit beta type-4	P28070	PSMB4	20S beta subunit	unique_SIFTS	218	GLN47 ASN48 PRO49 MET50 VAL51		The human 26S Proteasome at 6.8 Ang.
5LN3	A	9	Proteasome subunit alpha type-6	P60900	PSMA6	20S alpha subunit	unique_SIFTS	239	GLY8 PHE9 ASP10 ARG11 HIS12		The human 26S Proteasome at 6.8 Ang.
5LN3	B	10	Proteasome subunit alpha type-2	P25787	PSMA2	20S alpha subunit	unique_SIFTS	234	MET1 ALA2 GLU3 ARG4 GLY5		The human 26S Proteasome at 6.8 Ang.
5LN3	C	11	Proteasome subunit alpha type-4	P25789	PSMA4	20S alpha subunit	unique_SIFTS	261	MET1 SER2 ARG3 ARG4 TYR5		The human 26S Proteasome at 6.8 Ang.
5LN3	D	12	Proteasome subunit alpha type-7	O14818	PSMA7	20S alpha subunit	unique_SIFTS	248	MET1 SER2 TYR3 ASP4 ARG5		The human 26S Proteasome at 6.8 Ang.
5LN3	E	13	Proteasome subunit alpha type-5	P28066	PSMA5	20S alpha subunit	unique_SIFTS	232	ARG10 GLY11 VAL12 ASN13 THR14		The human 26S Proteasome at 6.8 Ang.
5LN3	F	14	Proteasome subunit alpha type-1	P25786	PSMA1	20S alpha subunit	unique_SIFTS	233	MET1 PHE2 ARG3 ASN4 GLN5		The human 26S Proteasome at 6.8 Ang.
5LN3	G	15	Proteasome subunit alpha type-3	P25788	PSMA3	20S alpha subunit	unique_SIFTS	242	GLY5 THR6 GLY7 TYR8 ASP9		The human 26S Proteasome at 6.8 Ang.
5LN3	H	16	26S protease regulatory subunit 7	P35998	PSMC2	19S regulatory subunit	unique_SIFTS	378	ILE45 LYS46 GLN47 VAL48 GLU49		The human 26S Proteasome at 6.8 Ang.
5LN3	I	17	26S protease regulatory subunit 4	P62191	PSMC1	19S regulatory subunit	unique_SIFTS	362	ILE79 ARG80 ASN81 GLN82 GLU83		The human 26S Proteasome at 6.8 Ang.
5LN3	J	18	26S protease regulatory subunit 8	P62195	PSMC5	19S regulatory subunit	unique_SIFTS	373	LEU25 SER26 LYS27 ILE28 GLU29		The human 26S Proteasome at 6.8 Ang.
5LN3	K	19	26S protease regulatory subunit 6B	P43686	PSMC4	19S regulatory subunit	unique_SIFTS	379	LEU40 TYR41 SER42 ARG43 TYR44		The human 26S Proteasome at 6.8 Ang.
5LN3	L	20	26S protease regulatory subunit 10B	P62333	PSMC6	19S regulatory subunit	unique_SIFTS	361	HIS19 LYS20 GLU21 ILE22 ASP23		The human 26S Proteasome at 6.8 Ang.
5LN3	M	21	26S protease regulatory subunit 6A	P17980	PSMC3	19S regulatory subunit	unique_SIFTS	389	GLU51 ILE52 LYS53 ILE54 MET55		The human 26S Proteasome at 6.8 Ang.
5LN3	N	22	26S proteasome non-ATPase regulatory subunit 1	Q99460	PSMD1	19S regulatory subunit	unique_SIFTS	836	THR3 SER4 ALA5 ALA6 GLY7		The human 26S Proteasome at 6.8 Ang.
5LN3	O	23	26S proteasome non-ATPase regulatory subunit 13	Q9UNM6	PSMD13	19S regulatory subunit	unique_SIFTS	376	MET1 LYS2 ASP3 VAL4 PRO5		The human 26S Proteasome at 6.8 Ang.
5LN3	P	24	26S proteasome non-ATPase regulatory subunit 12	O00232	PSMD12	19S regulatory subunit	unique_SIFTS	422	ALA35 LYS36 GLU37 GLY38 ARG39		The human 26S Proteasome at 6.8 Ang.
5LN3	Q	25	26S proteasome non-ATPase regulatory subunit 11	O00231	PSMD11	19S regulatory subunit	unique_SIFTS	422	MET1 ALA2 ALA3 ALA4 ALA5		The human 26S Proteasome at 6.8 Ang.
5LN3	R	26	26S proteasome non-ATPase regulatory subunit 6	Q15008	PSMD6	19S regulatory subunit	unique_SIFTS	374	ASP16 LEU17 ARG18 ILE19 ALA20		The human 26S Proteasome at 6.8 Ang.
5LN3	S	27	26S proteasome non-ATPase regulatory subunit 3	O43242	PSMD3	19S regulatory subunit	unique_SIFTS	338	SER156 THR157 PRO158 LEU159 LEU160		The human 26S Proteasome at 6.8 Ang.
5LN3	T	28	26S proteasome non-ATPase regulatory subunit 8	P48556	PSMD8	19S regulatory subunit	unique_SIFTS	253	ALA59 ALA60 SER61 ARG62 LYS63		The human 26S Proteasome at 6.8 Ang.
5LN3	U	29	26S proteasome non-ATPase regulatory subunit 7	P51665	PSMD7	19S regulatory subunit	unique_SIFTS	272	MET1 PRO2 GLU3 LEU4 ALA5		The human 26S Proteasome at 6.8 Ang.
5LN3	V	30	26S proteasome non-ATPase regulatory subunit 14	O00487	PSMD14	19S regulatory subunit	unique_SIFTS	252	ALA28 GLU29 GLN30 VAL31 TYR32		The human 26S Proteasome at 6.8 Ang.
5LN3	W	31	26S proteasome non-ATPase regulatory subunit 4	P55036	PSMD4	19S regulatory subunit	unique_SIFTS	185	MET1 VAL2 LEU3 GLU4 SER5		The human 26S Proteasome at 6.8 Ang.
5LN3	Y	32	26S proteasome complex subunit DSS1	P60896	SEM1	other protein	unique_SIFTS	21	ASP50 ASP51 PHE52 SER53 ASN54		The human 26S Proteasome at 6.8 Ang.
6KWY	A	1	Proteasome subunit alpha type-2	P25787	PSMA2	20S alpha subunit	unique_SIFTS	215	LEU18 VAL19 GLN20 ILE21 GLU22		human PA200-20S complex
6KWY	B	2	Proteasome subunit alpha type-4	P25789	PSMA4	20S alpha subunit	unique_SIFTS	212	ALA31 GLY32 THR33 CYS34 LEU35		human PA200-20S complex
6KWY	C	3	Proteasome subunit alpha type-7	O14818	PSMA7	20S alpha subunit	unique_SIFTS	212	VAL19 GLU20 TYR21 ALA22 GLN23		human PA200-20S complex
6KWY	D	4	Proteasome subunit alpha type-5	P28066	PSMA5	20S alpha subunit	unique_SIFTS	227	MET1 PHE2 LEU3 THR4 ARG5		human PA200-20S complex
6KWY	E	5	Proteasome subunit alpha type-1	P25786	PSMA1	20S alpha subunit	unique_SIFTS	240	MET1 PHE2 ARG3 ASN4 GLN5		human PA200-20S complex
6KWY	F	6	Proteasome subunit alpha type-3	P25788	PSMA3	20S alpha subunit	unique_SIFTS	245	MET0 SER1 SER2 ILE3 GLY4		human PA200-20S complex
6KWY	G	7	Proteasome subunit alpha type-6	P60900	PSMA6	20S alpha subunit	unique_SIFTS	237	PHE9 ASP10 ARG11 HIS12 ILE13		human PA200-20S complex
6KWY	H	8	Proteasome subunit beta type-7	Q99436	PSMB7	20S beta subunit	unique_SIFTS	220	THR1 THR2 ILE3 ALA4 GLY5		human PA200-20S complex
6KWY	I	9	Proteasome subunit beta type-3	P49720	PSMB3	20S beta subunit	unique_SIFTS	204	SER1 ILE2 MET3 SER4 TYR5		human PA200-20S complex
6KWY	J	10	Proteasome subunit beta type-2	P49721	PSMB2	20S beta subunit	unique_SIFTS	196	MET1 GLU2 TYR3 LEU4 ILE5		human PA200-20S complex
6KWY	K	11	Proteasome subunit beta type-5	P28074	PSMB5	20S beta subunit	unique_SIFTS	201	THR1 THR2 THR3 LEU4 ALA5		human PA200-20S complex
6KWY	L	12	Proteasome subunit beta type-1	P20618	PSMB1	20S beta subunit	unique_SIFTS	213	ARG1 PHE2 SER3 PRO4 TYR5		human PA200-20S complex
6KWY	M	13	Proteasome subunit beta type-4	P28070	PSMB4	20S beta subunit	unique_SIFTS	216	THR1 GLN2 ASN3 PRO4 MET5		human PA200-20S complex
6KWY	N	14	Proteasome subunit beta type-6	P28072	PSMB6	20S beta subunit	unique_SIFTS	202	THR1 THR2 ILE3 MET4 ALA5		human PA200-20S complex
6KWY	O	1	Proteasome subunit alpha type-2	P25787	PSMA2	20S alpha subunit	unique_SIFTS	230	ARG3 GLY4 TYR5 SER6 PHE7		human PA200-20S complex
6KWY	P	2	Proteasome subunit alpha type-4	P25789	PSMA4	20S alpha subunit	unique_SIFTS	247	SER2 ARG3 ARG4 TYR5 ASP6		human PA200-20S complex
6KWY	Q	3	Proteasome subunit alpha type-7	O14818	PSMA7	20S alpha subunit	unique_SIFTS	234	SER2 TYR3 ASP4 ARG5 ALA6		human PA200-20S complex
6KWY	R	4	Proteasome subunit alpha type-5	P28066	PSMA5	20S alpha subunit	unique_SIFTS	233	ASP9 ARG10 GLY11 VAL12 ASN13		human PA200-20S complex
6KWY	S	5	Proteasome subunit alpha type-1	P25786	PSMA1	20S alpha subunit	unique_SIFTS	238	PHE2 ARG3 ASN4 GLN5 TYR6		human PA200-20S complex
6KWY	T	6	Proteasome subunit alpha type-3	P25788	PSMA3	20S alpha subunit	unique_SIFTS	240	THR5 GLY6 TYR7 ASP8 LEU9		human PA200-20S complex
6KWY	U	7	Proteasome subunit alpha type-6	P60900	PSMA6	20S alpha subunit	unique_SIFTS	244	SER2 ARG3 GLY4 SER5 SER6		human PA200-20S complex
6KWY	V	8	Proteasome subunit beta type-7	Q99436	PSMB7	20S beta subunit	unique_SIFTS	220	THR1 THR2 ILE3 ALA4 GLY5		human PA200-20S complex
6KWY	W	9	Proteasome subunit beta type-3	P49720	PSMB3	20S beta subunit	unique_SIFTS	204	SER1 ILE2 MET3 SER4 TYR5		human PA200-20S complex
6KWY	X	10	Proteasome subunit beta type-2	P49721	PSMB2	20S beta subunit	unique_SIFTS	196	MET1 GLU2 TYR3 LEU4 ILE5		human PA200-20S complex
6KWY	Y	11	Proteasome subunit beta type-5	P28074	PSMB5	20S beta subunit	unique_SIFTS	199	THR1 THR2 THR3 LEU4 ALA5		human PA200-20S complex
6KWY	Z	12	Proteasome subunit beta type-1	P20618	PSMB1	20S beta subunit	unique_SIFTS	213	ARG1 PHE2 SER3 PRO4 TYR5		human PA200-20S complex
6KWY	a	13	Proteasome subunit beta type-4	P28070	PSMB4	20S beta subunit	unique_SIFTS	216	THR1 GLN2 ASN3 PRO4 MET5		human PA200-20S complex
6KWY	b	14	Proteasome subunit beta type-6	P28072	PSMB6	20S beta subunit	unique_SIFTS	203	THR1 THR2 ILE3 MET4 ALA5		human PA200-20S complex
6KWY	c	15	Proteasome activator complex subunit 4	Q14997	PSME4	proteasome activator	unique_SIFTS	1811	ARG24 GLY25 PHE26 VAL27 PRO28		human PA200-20S complex
7V5G	A	1	Proteasome subunit beta type-6	P28072	PSMB6	20S beta subunit	unique_SIFTS	202	THR1 THR2 ILE3 MET4 ALA5		20S+monoUb-CyclinB1-NT (S1)
7V5G	B	2	Proteasome subunit beta type-7	Q99436	PSMB7	20S beta subunit	unique_SIFTS	220	THR1 THR2 ILE3 ALA4 GLY5		20S+monoUb-CyclinB1-NT (S1)
7V5G	C	3	Proteasome subunit beta type-3	P49720	PSMB3	20S beta subunit	unique_SIFTS	204	SER1 ILE2 MET3 SER4 TYR5		20S+monoUb-CyclinB1-NT (S1)
7V5G	D	4	Proteasome subunit beta type-2	P49721	PSMB2	20S beta subunit	unique_SIFTS	196	MET1 GLU2 TYR3 LEU4 ILE5		20S+monoUb-CyclinB1-NT (S1)
7V5G	E	5	Proteasome subunit beta type-5	P28074	PSMB5	20S beta subunit	unique_SIFTS	200	THR1 THR2 THR3 LEU4 ALA5		20S+monoUb-CyclinB1-NT (S1)
7V5G	F	6	Proteasome subunit beta type-1	P20618	PSMB1	20S beta subunit	unique_SIFTS	212	PHE2 SER3 PRO4 TYR5 VAL6		20S+monoUb-CyclinB1-NT (S1)
7V5G	G	7	Proteasome subunit beta type-4	P28070	PSMB4	20S beta subunit	unique_SIFTS	212	THR1 GLN2 ASN3 PRO4 MET5		20S+monoUb-CyclinB1-NT (S1)
7V5G	H	1	Proteasome subunit beta type-6	P28072	PSMB6	20S beta subunit	unique_SIFTS	202	THR1 THR2 ILE3 MET4 ALA5		20S+monoUb-CyclinB1-NT (S1)
7V5G	I	2	Proteasome subunit beta type-7	Q99436	PSMB7	20S beta subunit	unique_SIFTS	220	THR1 THR2 ILE3 ALA4 GLY5		20S+monoUb-CyclinB1-NT (S1)
7V5G	J	3	Proteasome subunit beta type-3	P49720	PSMB3	20S beta subunit	unique_SIFTS	204	SER1 ILE2 MET3 SER4 TYR5		20S+monoUb-CyclinB1-NT (S1)
7V5G	K	4	Proteasome subunit beta type-2	P49721	PSMB2	20S beta subunit	unique_SIFTS	196	MET1 GLU2 TYR3 LEU4 ILE5		20S+monoUb-CyclinB1-NT (S1)
7V5G	L	5	Proteasome subunit beta type-5	P28074	PSMB5	20S beta subunit	unique_SIFTS	200	THR1 THR2 THR3 LEU4 ALA5		20S+monoUb-CyclinB1-NT (S1)
7V5G	M	6	Proteasome subunit beta type-1	P20618	PSMB1	20S beta subunit	unique_SIFTS	212	PHE2 SER3 PRO4 TYR5 VAL6		20S+monoUb-CyclinB1-NT (S1)
7V5G	N	7	Proteasome subunit beta type-4	P28070	PSMB4	20S beta subunit	unique_SIFTS	212	THR1 GLN2 ASN3 PRO4 MET5		20S+monoUb-CyclinB1-NT (S1)
7V5G	V	8	Proteasome subunit alpha type-6	P60900	PSMA6	20S alpha subunit	unique_SIFTS	238	SER6 SER7 ALA8 GLY9 PHE10		20S+monoUb-CyclinB1-NT (S1)
7V5G	W	9	Proteasome subunit alpha type-2	P25787	PSMA2	20S alpha subunit	unique_SIFTS	228	GLY4 TYR5 SER6 PHE7 SER8		20S+monoUb-CyclinB1-NT (S1)
7V5G	X	10	Proteasome subunit alpha type-4	P25789	PSMA4	20S alpha subunit	unique_SIFTS	247	SER2 ARG3 ARG4 TYR5 ASP6		20S+monoUb-CyclinB1-NT (S1)
7V5G	Y	11	Proteasome subunit alpha type-7	O14818	PSMA7	20S alpha subunit	unique_SIFTS	232	SER2 TYR3 ASP4 ARG5 ALA6		20S+monoUb-CyclinB1-NT (S1)
7V5G	Z	12	Proteasome subunit alpha type-5	P28066	PSMA5	20S alpha subunit	unique_SIFTS	233	ASP9 ARG10 GLY11 VAL12 ASN13		20S+monoUb-CyclinB1-NT (S1)
7V5G	a	13	Proteasome subunit alpha type-1	P25786	PSMA1	20S alpha subunit	unique_SIFTS	233	ASN4 GLN5 TYR6 ASP7 ASN8		20S+monoUb-CyclinB1-NT (S1)
7V5G	b	14	Proteasome subunit alpha type-3	P25788	PSMA3	20S alpha subunit	unique_SIFTS	239	GLY6 TYR7 ASP8 LEU9 SER10		20S+monoUb-CyclinB1-NT (S1)
7V5G	O	8	Proteasome subunit alpha type-6	P60900	PSMA6	20S alpha subunit	unique_SIFTS	238	SER5 SER6 ALA7 GLY8 PHE9		20S+monoUb-CyclinB1-NT (S1)
7V5G	P	9	Proteasome subunit alpha type-2	P25787	PSMA2	20S alpha subunit	unique_SIFTS	228	GLY4 TYR5 SER6 PHE7 SER8		20S+monoUb-CyclinB1-NT (S1)
7V5G	Q	10	Proteasome subunit alpha type-4	P25789	PSMA4	20S alpha subunit	unique_SIFTS	248	MET1 SER2 ARG3 ARG4 TYR5		20S+monoUb-CyclinB1-NT (S1)
7V5G	R	11	Proteasome subunit alpha type-7	O14818	PSMA7	20S alpha subunit	unique_SIFTS	232	SER2 TYR3 ASP4 ARG5 ALA6		20S+monoUb-CyclinB1-NT (S1)
7V5G	S	12	Proteasome subunit alpha type-5	P28066	PSMA5	20S alpha subunit	unique_SIFTS	233	ASP9 ARG10 GLY11 VAL12 ASN13		20S+monoUb-CyclinB1-NT (S1)
7V5G	T	13	Proteasome subunit alpha type-1	P25786	PSMA1	20S alpha subunit	unique_SIFTS	233	ASN4 GLN5 TYR6 ASP7 ASN8		20S+monoUb-CyclinB1-NT (S1)
7V5G	U	14	Proteasome subunit alpha type-3	P25788	PSMA3	20S alpha subunit	unique_SIFTS	239	GLY6 TYR7 ASP8 LEU9 SER10		20S+monoUb-CyclinB1-NT (S1)
8CVS	A	1	Proteasome subunit alpha type-2	P25787	PSMA2	20S alpha subunit	unique_SIFTS	217	GLY16 LYS17 LEU18 VAL19 GLN20		Human PA200-20S proteasome with MG-132
8CVS	B	2	Proteasome subunit alpha type-4	P25789	PSMA4	20S alpha subunit	unique_SIFTS	230	HIS30 ALA31 GLY32 THR33 CYS34		Human PA200-20S proteasome with MG-132
8CVS	C	3	Proteasome subunit alpha type-7	O14818	PSMA7	20S alpha subunit	unique_SIFTS	225	LEU16 PHE17 GLN18 VAL19 GLU20		Human PA200-20S proteasome with MG-132
8CVS	D	4	Proteasome subunit alpha type-5	P28066	PSMA5	20S alpha subunit	unique_SIFTS	229	MET1 PHE2 LEU3 THR4 ARG5		Human PA200-20S proteasome with MG-132
8CVS	E	5	Proteasome subunit alpha type-1	P25786	PSMA1	20S alpha subunit	unique_SIFTS	240	MET1 PHE2 ARG3 ASN4 GLN5		Human PA200-20S proteasome with MG-132
8CVS	F	6	Proteasome subunit alpha type-3	P25788	PSMA3	20S alpha subunit	unique_SIFTS	244	SER1 SER2 ILE3 GLY4 THR5		Human PA200-20S proteasome with MG-132
8CVS	G	7	Proteasome subunit alpha type-6	P60900	PSMA6	20S alpha subunit	unique_SIFTS	238	GLY8 PHE9 ASP10 ARG11 HIS12		Human PA200-20S proteasome with MG-132
8CVS	H	8	Proteasome subunit beta type-7	Q99436	PSMB7	20S beta subunit	unique_SIFTS	220	THR2 THR3 ILE4 ALA5 GLY6		Human PA200-20S proteasome with MG-132
8CVS	I	9	Proteasome subunit beta type-3	P49720	PSMB3	20S beta subunit	unique_SIFTS	204	SER1 ILE2 MET3 SER4 TYR5		Human PA200-20S proteasome with MG-132
8CVS	J	10	Proteasome subunit beta type-2	P49721	PSMB2	20S beta subunit	unique_SIFTS	196	MET1 GLU2 TYR3 LEU4 ILE5		Human PA200-20S proteasome with MG-132
8CVS	K	11	Proteasome subunit beta type-5	P28074	PSMB5	20S beta subunit	unique_SIFTS	201	THR2 THR3 THR4 LEU5 ALA6		Human PA200-20S proteasome with MG-132
8CVS	L	12	Proteasome subunit beta type-1	P20618	PSMB1	20S beta subunit	unique_SIFTS	213	ARG1 PHE2 SER3 PRO4 TYR5		Human PA200-20S proteasome with MG-132
8CVS	M	13	Proteasome subunit beta type-4	P28070	PSMB4	20S beta subunit	unique_SIFTS	216	THR1 GLN2 ASN3 PRO4 MET5		Human PA200-20S proteasome with MG-132
8CVS	N	14	Proteasome subunit beta type-6	P28072	PSMB6	20S beta subunit	unique_SIFTS	202	THR2 THR3 ILE4 MET5 ALA6		Human PA200-20S proteasome with MG-132
8CVS	O	1	Proteasome subunit alpha type-2	P25787	PSMA2	20S alpha subunit	unique_SIFTS	230	ARG3 GLY4 TYR5 SER6 PHE7		Human PA200-20S proteasome with MG-132
8CVS	P	2	Proteasome subunit alpha type-4	P25789	PSMA4	20S alpha subunit	unique_SIFTS	249	SER2 ARG3 ARG4 TYR5 ASP6		Human PA200-20S proteasome with MG-132
8CVS	Q	3	Proteasome subunit alpha type-7	O14818	PSMA7	20S alpha subunit	unique_SIFTS	239	SER2 TYR3 ASP4 ARG5 ALA6		Human PA200-20S proteasome with MG-132
8CVS	R	4	Proteasome subunit alpha type-5	P28066	PSMA5	20S alpha subunit	unique_SIFTS	235	GLU7 TYR8 ASP9 ARG10 GLY11		Human PA200-20S proteasome with MG-132
8CVS	S	5	Proteasome subunit alpha type-1	P25786	PSMA1	20S alpha subunit	unique_SIFTS	237	ARG3 ASN4 GLN5 TYR6 ASP7		Human PA200-20S proteasome with MG-132
8CVS	T	6	Proteasome subunit alpha type-3	P25788	PSMA3	20S alpha subunit	unique_SIFTS	240	THR5 GLY6 TYR7 ASP8 LEU9		Human PA200-20S proteasome with MG-132
8CVS	U	7	Proteasome subunit alpha type-6	P60900	PSMA6	20S alpha subunit	unique_SIFTS	243	ARG3 GLY4 SER5 SER6 ALA7		Human PA200-20S proteasome with MG-132
8CVS	V	8	Proteasome subunit beta type-7	Q99436	PSMB7	20S beta subunit	unique_SIFTS	221	THR2 THR3 ILE4 ALA5 GLY6		Human PA200-20S proteasome with MG-132
8CVS	W	9	Proteasome subunit beta type-3	P49720	PSMB3	20S beta subunit	unique_SIFTS	204	SER1 ILE2 MET3 SER4 TYR5		Human PA200-20S proteasome with MG-132
8CVS	X	10	Proteasome subunit beta type-2	P49721	PSMB2	20S beta subunit	unique_SIFTS	197	MET1 GLU2 TYR3 LEU4 ILE5		Human PA200-20S proteasome with MG-132
8CVS	Y	11	Proteasome subunit beta type-5	P28074	PSMB5	20S beta subunit	unique_SIFTS	200	THR2 THR3 THR4 LEU5 ALA6		Human PA200-20S proteasome with MG-132
8CVS	Z	12	Proteasome subunit beta type-1	P20618	PSMB1	20S beta subunit	unique_SIFTS	213	ARG1 PHE2 SER3 PRO4 TYR5		Human PA200-20S proteasome with MG-132
8CVS	a	13	Proteasome subunit beta type-4	P28070	PSMB4	20S beta subunit	unique_SIFTS	216	THR1 GLN2 ASN3 PRO4 MET5		Human PA200-20S proteasome with MG-132
8CVS	b	14	Proteasome subunit beta type-6	P28072	PSMB6	20S beta subunit	unique_SIFTS	203	THR2 THR3 ILE4 MET5 ALA6		Human PA200-20S proteasome with MG-132
8CVS	c	15	Proteasome activator complex subunit 4	Q14997	PSME4	proteasome activator	unique_SIFTS	1802	ARG24 GLY25 PHE26 VAL27 PRO28		Human PA200-20S proteasome with MG-132
8TM4	A	1	Proteasome subunit alpha type-2	P25787	PSMA2	20S alpha subunit	unique_SIFTS	233	MET1 ALA2 GLU3 ARG4 GLY5		Human pre 13S proteasome assembly intermediate
8TM4	B	2	Proteasome subunit alpha type-4	P25789	PSMA4	20S alpha subunit	unique_SIFTS	250	SER2 ARG3 ARG4 TYR5 ASP6		Human pre 13S proteasome assembly intermediate
8TM4	C	3	Proteasome subunit alpha type-7	O14818	PSMA7	20S alpha subunit	unique_SIFTS	238	SER2 TYR3 ASP4 ARG5 ALA6		Human pre 13S proteasome assembly intermediate
8TM4	D	4	Proteasome subunit alpha type-5	P28066	PSMA5	20S alpha subunit	unique_SIFTS	232	MET1 PHE2 LEU3 THR4 ARG5		Human pre 13S proteasome assembly intermediate
8TM4	E	5	Proteasome subunit alpha type-1	P25786	PSMA1	20S alpha subunit	unique_SIFTS	238	MET1 PHE2 ARG3 ASN4 GLN5		Human pre 13S proteasome assembly intermediate
8TM4	F	6	Proteasome subunit alpha type-3	P25788	PSMA3	20S alpha subunit	unique_SIFTS	243	ILE4 GLY5 THR6 GLY7 TYR8		Human pre 13S proteasome assembly intermediate
8TM4	G	7	Proteasome subunit alpha type-6	P60900	PSMA6	20S alpha subunit	unique_SIFTS	245	MET1 SER2 ARG3 GLY4 SER5		Human pre 13S proteasome assembly intermediate
8TM4	H	8	Proteasome subunit beta type-7	Q99436	PSMB7	20S beta subunit	unique_SIFTS	199	VAL-38 TYR-37 ALA-36 PRO-35 PRO-34		Human pre 13S proteasome assembly intermediate
8TM4	I	9	Proteasome subunit beta type-3	P49720	PSMB3	20S beta subunit	unique_SIFTS	175	TYR6 ASN7 GLY8 GLY9 ALA10		Human pre 13S proteasome assembly intermediate
8TM4	J	10	Proteasome subunit beta type-2	P49721	PSMB2	20S beta subunit	unique_SIFTS	123	TYR3 LEU4 ILE5 GLY6 ILE7		Human pre 13S proteasome assembly intermediate
8TM4	c	11	Proteasome assembly chaperone 1	O95456	PSMG1	assembly chaperone	unique_SIFTS	275	ALA2 ALA3 THR4 PHE5 PHE6		Human pre 13S proteasome assembly intermediate
8TM4	d	12	Proteasome assembly chaperone 2	Q969U7	PSMG2	assembly chaperone	unique_SIFTS	246	MET1 PHE2 VAL3 PRO4 CYS5		Human pre 13S proteasome assembly intermediate
8TM4	e	13	Proteasome maturation protein	Q9Y244	POMP	assembly chaperone	unique_SIFTS	97	SER45 HIS46 PRO47 LEU48 GLU49		Human pre 13S proteasome assembly intermediate
8YIX	A	1	Proteasome subunit alpha type-2	P25787	PSMA2	20S alpha subunit	unique_SIFTS	232	MET1 ALA2 GLU3 ARG4 GLY5		Cryo-EM structure of human proteasome assembly intermediate half-proteasome
8YIX	B	2	Proteasome subunit alpha type-4	P25789	PSMA4	20S alpha subunit	unique_SIFTS	246	ARG4 TYR5 ASP6 SER7 ARG8		Cryo-EM structure of human proteasome assembly intermediate half-proteasome
8YIX	C	3	Proteasome subunit alpha type-7	O14818	PSMA7	20S alpha subunit	unique_SIFTS	236	SER2 TYR3 ASP4 ARG5 ALA6		Cryo-EM structure of human proteasome assembly intermediate half-proteasome
8YIX	D	4	Proteasome subunit alpha type-5	P28066	PSMA5	20S alpha subunit	unique_SIFTS	241	MET1 PHE2 LEU3 THR4 ARG5		Cryo-EM structure of human proteasome assembly intermediate half-proteasome
8YIX	E	5	Proteasome subunit alpha type-1	P25786	PSMA1	20S alpha subunit	unique_SIFTS	239	MET1 PHE2 ARG3 ASN4 GLN5		Cryo-EM structure of human proteasome assembly intermediate half-proteasome
8YIX	F	6	Proteasome subunit alpha type-3	P25788	PSMA3	20S alpha subunit	unique_SIFTS	241	GLY5 THR6 GLY7 TYR8 ASP9		Cryo-EM structure of human proteasome assembly intermediate half-proteasome
8YIX	G	7	Proteasome subunit alpha type-6	P60900	PSMA6	20S alpha subunit	unique_SIFTS	245	MET1 SER2 ARG3 GLY4 SER5		Cryo-EM structure of human proteasome assembly intermediate half-proteasome
8YIX	H	8	Proteasome subunit beta type-7	Q99436	PSMB7	20S beta subunit	unique_SIFTS	238	MET1 ALA2 ALA3 VAL4 SER5		Cryo-EM structure of human proteasome assembly intermediate half-proteasome
8YIX	I	9	Proteasome subunit beta type-3	P49720	PSMB3	20S beta subunit	unique_SIFTS	200	TYR5 ASN6 GLY7 GLY8 ALA9		Cryo-EM structure of human proteasome assembly intermediate half-proteasome
8YIX	J	10	Proteasome subunit beta type-2	P49721	PSMB2	20S beta subunit	unique_SIFTS	196	MET1 GLU2 TYR3 LEU4 ILE5		Cryo-EM structure of human proteasome assembly intermediate half-proteasome
8YIX	K	11	Proteasome subunit beta type-5	P28074	PSMB5	20S beta subunit	unique_SIFTS	228	MET1 ALA2 LEU3 ALA4 SER5		Cryo-EM structure of human proteasome assembly intermediate half-proteasome
8YIX	L	12	Proteasome subunit beta type-1	P20618	PSMB1	20S beta subunit	unique_SIFTS	197	VAL34 PHE35 ASN36 GLY37 GLY38		Cryo-EM structure of human proteasome assembly intermediate half-proteasome
8YIX	M	13	Proteasome subunit beta type-4	P28070	PSMB4	20S beta subunit	unique_SIFTS	205	ASN48 PRO49 MET50 VAL51 THR52		Cryo-EM structure of human proteasome assembly intermediate half-proteasome
8YIX	N	14	Proteasome subunit beta type-6	P28072	PSMB6	20S beta subunit	unique_SIFTS	188	PRO19 GLU20 ALA21 PHE22 THR23		Cryo-EM structure of human proteasome assembly intermediate half-proteasome
8YIX	f	15	Proteasome assembly chaperone 1	O95456	PSMG1	assembly chaperone	unique_SIFTS	277	MET1 ALA2 ALA3 THR4 PHE5		Cryo-EM structure of human proteasome assembly intermediate half-proteasome
8YIX	g	16	Proteasome assembly chaperone 2	Q969U7	PSMG2	assembly chaperone	unique_SIFTS	264	MET1 PHE2 VAL3 PRO4 CYS5		Cryo-EM structure of human proteasome assembly intermediate half-proteasome
8YIX	h	17	Proteasome maturation protein	Q9Y244	POMP	assembly chaperone	unique_SIFTS	127	PRO15 VAL16 THR17 GLU18 LEU19		Cryo-EM structure of human proteasome assembly intermediate half-proteasome
