## Supplementary_Data_7 for "Human protein complex interfaces reveal candidate assembly roles for initiator methionine excision": contact_map_pair_burial_values.csv

observation	PSMA1	PSMA2	PSMA3	PSMA4	PSMA5	PSMA6	PSMA7	PSMG1	POMP
4R3O:C:SER2	27.13476860658144	37.30258813743175	12.860447549141297	0.0	12.210405159222592	0.0	17.71633889532076	0.0	0.0
4R3O:Q:SER2	26.02786479723369	38.74601933108804	13.292337876900318	0.0	11.475916589625568	0.0	16.65763074676908	0.0	0.0
5LN3:C:MET1	56.56090666710216	0.0	0.0	0.0	27.87664243173468	0.0	2.659535987824824	0.0	0.0
6KWY:P:SER2	29.26709283339943	40.31662408439559	16.253443048260586	0.0	5.540472448485511	0.0	25.750485460410623	0.0	0.0
7V5G:Q:MET1	0.135353053279974	39.6333022691307	4.342426419085532	0.0	26.101301556166646	4.419027035549384	30.5157095306027	0.0	0.0
7V5G:X:SER2	23.575618930613278	37.027862090876205	2.8735450831693155	0.0	10.580590517527844	0.0	19.62480318725609	0.0	0.0
8CVS:P:SER2	21.2337767723641	42.955852748417776	6.943909189153086	0.0	0.0	0.0	0.0	0.0	0.0
8TM4:B:SER2	0.0	2.842235385307812	0.0	0.0	0.0	0.0	0.0	0.0	0.0
4R3O:A:SER2	0.0	0.0	0.0	0.0	0.0	0.0	0.0	0.0	0.0
4R3O:O:SER2	0.0	0.0	0.0	0.0	0.0	0.0	0.0	0.0	0.0
6KWY:U:SER2	0.0	0.0	0.0	0.0	0.0	0.0	0.0	0.0	0.0
8TM4:G:MET1	0.0	3.1480980386509705	22.798671808747194	0.0	0.0	0.0	0.0	75.70395450253835	2.5295318133870093
8YIX:G:MET1	31.083029056929444	0.0	74.98271265036071	0.0	0.0	0.0	0.0	0.0	0.0
4R3O:D:SER2	0.0	15.613203533860442	0.0	0.0	7.600688665733635	0.0	0.0	0.0	0.0
4R3O:R:SER2	0.0	17.033053179975845	0.0	0.0	7.518400180978313	0.0	0.0	0.0	0.0
5LN3:D:MET1	0.0	47.755008852896665	0.0	10.159754097027909	0.0	5.8981298607545085	0.0	0.0	0.0
6KWY:Q:SER2	0.0	17.28647690502001	0.0	0.0679410300102878	2.1353179996678406	0.0	0.0	0.0	0.0
7V5G:R:SER2	0.0	15.032287238722407	0.0	10.557345853784328	9.843423736706724	0.0	0.0	0.0	0.0
7V5G:Y:SER2	0.0	11.46764852647687	0.0	0.0	9.643326474124835	0.0	0.0	0.0	0.0
8CVS:Q:SER2	0.0	12.960714508343752	0.0	1.3511820630230265	11.06519012173347	0.0	0.0	0.0	0.0
8TM4:C:SER2	0.0	0.0	0.0	0.0	34.697137858264604	0.0	0.0	0.0	0.0
8YIX:C:SER2	0.0	0.0	0.0	0.0	77.16724387399137	0.0	0.0	12.047208208312144	0.0
