## Supplementary_Data_7 for "Human protein complex interfaces reveal candidate assembly roles for initiator methionine excision": frozen_sifts_segments_used.csv

PDB	CHAIN	SP_PRIMARY	RES_BEG	RES_END	PDB_BEG	PDB_END	SP_BEG	SP_END
4r3o	1	P20618	1	213	1	213	29	241
4r3o	2	P28070	1	217	1	217	46	262
4r3o	A	P60900	1	244	2	245	2	245
4r3o	B	P25787	1	233	1	233	2	234
4r3o	C	P25789	1	250	2	251	2	251
4r3o	D	O14818	1	243	2	244	2	244
4r3o	E	P28066	1	234	8	241	8	241
4r3o	F	P25786	1	238	4	241	4	241
4r3o	G	P25788	1	245	1	245	2	246
4r3o	H	P28072	1	202	1	202	35	236
4r3o	I	Q99436	1	220	1	220	44	263
4r3o	J	P49720	1	204	2	205	2	205
4r3o	K	P49721	1	199	1	199	1	199
4r3o	L	P28074	1	201	1	201	60	260
4r3o	M	P20618	1	213	1	213	29	241
4r3o	N	P28070	1	217	1	217	46	262
4r3o	O	P60900	1	244	2	245	2	245
4r3o	P	P25787	1	233	1	233	2	234
4r3o	Q	P25789	1	250	2	251	2	251
4r3o	R	O14818	1	243	2	244	2	244
4r3o	S	P28066	1	234	8	241	8	241
4r3o	T	P25786	1	238	4	241	4	241
4r3o	U	P25788	1	245	1	245	2	246
4r3o	V	P28072	1	202	1	202	35	236
4r3o	W	Q99436	1	220	1	220	44	263
4r3o	X	P49720	1	204	2	205	2	205
4r3o	Y	P49721	1	199	1	199	1	199
4r3o	Z	P28074	1	201	1	201	60	260
5ln3	1	P28072	1	239		239	1	239
5ln3	2	Q99436	1	277			1	277
5ln3	3	P49720	1	205	1	205	1	205
5ln3	4	P49721	1	201	1		1	201
5ln3	5	P28074	1	263			1	263
5ln3	6	P20618	1	241		241	1	241
5ln3	7	P28070	1	264		264	1	264
5ln3	A	P60900	1	246		246	1	246
5ln3	B	P25787	1	234	1	234	1	234
5ln3	C	P25789	1	261	1	261	1	261
5ln3	D	O14818	1	248	1	248	1	248
5ln3	E	P28066	1	241		241	1	241
5ln3	F	P25786	1	263	1		1	263
5ln3	G	P25788	1	255			1	255
5ln3	H	P35998	1	433			1	433
5ln3	I	P62191	1	440		440	1	440
5ln3	J	P62195	1	406			1	406
5ln3	K	P43686	1	418		418	1	418
5ln3	L	P62333	1	389			1	389
5ln3	M	P17980	1	439		439	1	439
5ln3	N	Q99460	1	953			1	953
5ln3	O	Q9UNM6	1	376	1	376	1	376
5ln3	P	O00232	1	456		456	1	456
5ln3	Q	O00231	1	422	1	422	1	422
5ln3	R	Q15008	1	389		389	1	389
5ln3	S	O43242	1	534			1	534
5ln3	T	P48556	1	350		350	1	350
5ln3	U	P51665	1	324	1		1	324
5ln3	V	O00487	1	310			1	310
5ln3	W	P55036	1	377	1		1	377
5ln3	Y	P60896	1	70		70	1	70
5ln3	Z	Q13200	1	908		908	1	908
6kwy	A	P25787	1	234			1	234
6kwy	B	P25789	1	261			1	261
6kwy	C	O14818	1	248			1	248
6kwy	D	P28066	1	241	1	241	1	241
6kwy	E	P25786	1	263	1		1	263
6kwy	F	P25788	1	255	0		1	255
6kwy	G	P60900	1	246			1	246
6kwy	H	Q99436	1	277			1	277
6kwy	I	P49720	1	205		204	1	205
6kwy	J	P49721	1	201	1		1	201
6kwy	K	P28074	1	263			1	263
6kwy	L	P20618	1	241		213	1	241
6kwy	M	P28070	1	264			1	264
6kwy	N	P28072	1	239			1	239
6kwy	O	P25787	1	234			1	234
6kwy	P	P25789	1	261			1	261
6kwy	Q	O14818	1	248			1	248
6kwy	R	P28066	1	241		241	1	241
6kwy	S	P25786	1	263			1	263
6kwy	T	P25788	1	255			1	255
6kwy	U	P60900	1	246			1	246
6kwy	V	Q99436	1	277			1	277
6kwy	W	P49720	1	205		204	1	205
6kwy	X	P49721	1	201	1		1	201
6kwy	Y	P28074	1	263			1	263
6kwy	Z	P20618	1	241		213	1	241
6kwy	a	P28070	1	264			1	264
6kwy	b	P28072	1	239			1	239
6kwy	c	Q14997	36	1878		1843	1	1843
7v5g	A	P28072	1	205	1		35	239
7v5g	B	Q99436	1	234	1		44	277
7v5g	C	P49720	1	205		204	1	205
7v5g	D	P49721	1	201	1		1	201
7v5g	E	P28074	1	204	1		60	263
7v5g	F	P20618	1	213		213	29	241
7v5g	G	P28070	1	219	1		46	264
7v5g	H	P28072	1	205	1		35	239
7v5g	I	Q99436	1	234	1		44	277
7v5g	J	P49720	1	205		204	1	205
7v5g	K	P49721	1	201	1		1	201
7v5g	L	P28074	1	204	1		60	263
7v5g	M	P20618	1	213		213	29	241
7v5g	N	P28070	1	219	1		46	264
7v5g	O	P60900	1	246			1	246
7v5g	P	P25787	1	234			1	234
7v5g	Q	P25789	1	261	1		1	261
7v5g	R	O14818	1	248			1	248
7v5g	S	P28066	1	241		241	1	241
7v5g	T	P25786	1	263			1	263
7v5g	U	P25788	1	255			1	255
7v5g	V	P60900	1	246			1	246
7v5g	W	P25787	1	234			1	234
7v5g	X	P25789	1	261			1	261
7v5g	Y	O14818	1	248			1	248
7v5g	Z	P28066	1	241		241	1	241
7v5g	a	P25786	1	263			1	263
7v5g	b	P25788	1	255			1	255
8cvs	A	P25787	1	234			1	234
8cvs	B	P25789	1	261			1	261
8cvs	C	O14818	1	248			1	248
8cvs	D	P28066	1	241	1	241	1	241
8cvs	E	P25786	1	263	1		1	263
8cvs	F	P25788	1	255			1	255
8cvs	G	P60900	1	246			1	246
8cvs	H	Q99436	1	234	2		44	277
8cvs	I	P49720	1	205		204	1	205
8cvs	J	P49721	1	201	1		1	201
8cvs	K	P28074	1	204	2		60	263
8cvs	L	P20618	1	241		213	1	241
8cvs	M	P28070	1	264			1	264
8cvs	N	P28072	1	205	2		35	239
8cvs	O	P25787	1	234			1	234
8cvs	P	P25789	1	261			1	261
8cvs	Q	O14818	1	248			1	248
8cvs	R	P28066	1	241		241	1	241
8cvs	S	P25786	1	263			1	263
8cvs	T	P25788	1	255			1	255
8cvs	U	P60900	1	246			1	246
8cvs	V	Q99436	1	234	2		44	277
8cvs	W	P49720	1	205		204	1	205
8cvs	X	P49721	1	201	1		1	201
8cvs	Y	P28074	1	204	2		60	263
8cvs	Z	P20618	1	241		213	1	241
8cvs	a	P28070	1	264			1	264
8cvs	b	P28072	1	205	2		35	239
8cvs	c	Q14997	1	1843		1843	1	1843
8tm4	A	P25787	1	234	1		1	234
8tm4	B	P25789	1	261			1	261
8tm4	C	O14818	1	248			1	248
8tm4	D	P28066	1	241	1	241	1	241
8tm4	E	P25786	1	263	1		1	263
8tm4	F	P25788	1	255			1	255
8tm4	G	P60900	1	246	1		1	246
8tm4	H	Q99436	1	277			1	277
8tm4	I	P49720	1	205			1	205
8tm4	J	P49721	1	201			1	201
8tm4	c	O95456	1	288		288	1	288
8tm4	d	Q969U7	1	264	1	264	1	264
8tm4	e	Q9Y244	1	141		141	1	141
8yix	A	P25787	1	234	1		1	234
8yix	B	P25789	1	261			1	261
8yix	C	O14818	1	248			1	248
8yix	D	P28066	1	241	1	241	1	241
8yix	E	P25786	1	263	1		1	263
8yix	F	P25788	1	255			1	255
8yix	G	P60900	1	246	1		1	246
8yix	H	Q99436	1	277	1		1	277
8yix	I	P49720	1	205		204	1	205
8yix	J	P49721	1	201	1		1	201
8yix	K	P28074	1	263	1		1	263
8yix	L	P20618	1	241			1	241
8yix	M	P28070	1	253			1	253
8yix	N	P28072	1	239			1	239
8yix	f	O95456	1	288	1	288	1	288
8yix	g	Q969U7	1	264	1	264	1	264
8yix	h	Q9Y244	1	141		141	1	141
