## Supplementary_Data_7 for "Human protein complex interfaces reveal candidate assembly roles for initiator methionine excision": input_hashes.csv

input	sha256	matches_frozen_manifest
paper1_audit/frozen/nterm-census-1.3.0/inputs/figure5_assemblies/4r3o.cif.gz	09c99eec61faa1bcbcd2f6e7ce1d8ceb509ed8bf6966cb60a439c4c6c587c5c1	True
paper1_audit/frozen/nterm-census-1.3.0/inputs/figure5_assemblies/5ln3.cif.gz	f228a42a316dcd7b7f9a4912de50432a125908e8c24d3fa4e0ccb80a0d7dd2e2	True
paper1_audit/frozen/nterm-census-1.3.0/inputs/figure5_assemblies/6kwy.cif.gz	9ca47e6bba1f1ccd7de6a24efe75b29c48a1aa24c24b51821747d62deb88b742	True
paper1_audit/frozen/nterm-census-1.3.0/inputs/figure5_assemblies/7v5g.cif.gz	27559b0f1afe7e4be75936bfb25c74630921d507ca3a92d4e392cae710ce8c81	True
paper1_audit/frozen/nterm-census-1.3.0/inputs/figure5_assemblies/8cvs.cif.gz	24dc1b1cd4fbe5a3e548e440a5acd5f7101033417d95ac3efd9700ad248b574d	True
paper1_audit/frozen/nterm-census-1.3.0/inputs/figure5_assemblies/8tm4.cif.gz	5a32536e1df136df294df7b34d28d4206dfb7e0b42160927119c83056e5270da	True
paper1_audit/frozen/nterm-census-1.3.0/inputs/figure5_assemblies/8yix.cif.gz	18b401b89264a451da646756a5731c4d907115d663ba9f279a60a05d5d74c315	True
