## Supplementary_Data_7 for "Human protein complex interfaces reveal candidate assembly roles for initiator methionine excision": observation_partner_summary.csv

observation	gene	pdb	target_chain	target_resname	target_authnum	context	total_buried_pct	target_boundary	nearest_partner	nearest_partner_chain	nearest_distance_A	nearest_N_partner	nearest_N_chain	nearest_N_distance_A	partners_le_4_A	partners_le_5_A	largest_pair_occlusion_partner	largest_pair_occlusion_chain	largest_pair_only_buried_pct	entry_resolution_A	target_atoms	target_missing_heavy_atoms	backbone_only_total_buried_pct	backbone_partners_le_4_A
4R3O:C:SER2	PSMA4	4R3O	C	SER	2	20S	85.05246003960616	first modeled amino acid; biological chemistry not validated	PSMA2	B	3.505777231941569	PSMA1	F	3.543973617283287	PSMA2:B; PSMA7:D; PSMA1:F	PSMA2:B; PSMA7:D; PSMA5:E; PSMA1:F; PSMA3:G	PSMA2	B	37.30258813743175		6		88.18525687957505	PSMA2:B; PSMA1:F
4R3O:Q:SER2	PSMA4	4R3O	Q	SER	2	20S	84.99917933780584	first modeled amino acid; biological chemistry not validated	PSMA2	P	3.5333334119497106	PSMA1	T	3.6361504369319144	PSMA2:P; PSMA7:R; PSMA1:T	PSMA2:P; PSMA7:R; PSMA5:S; PSMA1:T; PSMA3:U	PSMA2	P	38.746019331088036		6		87.36172589070054	PSMA2:P; PSMA1:T
4R3O:A:SER2	PSMA6	4R3O	A	SER	2	20S	0.0	first modeled amino acid; biological chemistry not validated	PSMA2	B	8.0324907096118	PSMA2	B	8.943106283613098					0.0		5	OG	0.0
4R3O:O:SER2	PSMA6	4R3O	O	SER	2	20S	0.0	first modeled amino acid; biological chemistry not validated	PSMA2	P	7.991770955176324	PSMA2	P	8.958642307849999					0.0		5	OG	0.0
4R3O:D:SER2	PSMA7	4R3O	D	SER	2	20S	23.21389219959409	first modeled amino acid; biological chemistry not validated	PSMA2	B	3.1708300175190707	PSMA2	B	4.3783034385478565	PSMA2:B	PSMA2:B; PSMA5:E	PSMA2	B	15.613203533860442		6		26.0283309659207	PSMA2:B
4R3O:R:SER2	PSMA7	4R3O	R	SER	2	20S	24.551453360954135	first modeled amino acid; biological chemistry not validated	PSMA2	P	3.044262472258252	PSMA2	P	4.10081955223587	PSMA2:P	PSMA2:P; PSMA5:S	PSMA2	P	17.033053179975845		6		28.357358872980456	PSMA2:P
5LN3:C:MET1	PSMA4	5LN3	C	MET	1	26S	82.94250618240676	first modeled amino acid; biological chemistry not validated	PSMA1	F	3.023160101615522	PSMA1	F	3.023160101615522	PSMA1:F	PSMA7:D; PSMA5:E; PSMA1:F	PSMA1	F	56.56090666710216		8		87.87982091692827	PSMA1:F
5LN3:D:MET1	PSMA7	5LN3	D	MET	1	26S	60.043010883352046	first modeled amino acid; biological chemistry not validated	PSMA2	B	3.385427299470476	PSMA4	C	3.4623364943344392	PSMA2:B; PSMA4:C	PSMA6:A; PSMA2:B; PSMA4:C	PSMA2	B	47.755008852896665		8		30.441659803479393	PSMA4:C
6KWY:P:SER2	PSMA4	6KWY	P	SER	2	PA200–20S	90.66419884358774	first modeled amino acid; biological chemistry not validated	PSMA7	Q	2.3534472588099478	PSMA2	O	4.100523503163932	PSMA2:O; PSMA7:Q; PSMA1:S	PSMA2:O; PSMA7:Q; PSMA1:S; PSMA3:T	PSMA2	O	40.31662408439559		6		88.61838311743746	PSMA2:O; PSMA7:Q; PSMA1:S
6KWY:U:SER2	PSMA6	6KWY	U	SER	2	PA200–20S	0.0	first modeled amino acid; biological chemistry not validated	PSMA2	O	7.689305170169764	PSMA2	O	10.002164015851752					0.0		6		0.0
6KWY:Q:SER2	PSMA7	6KWY	Q	SER	2	PA200–20S	19.42179490468786	first modeled amino acid; biological chemistry not validated	PSMA2	O	2.921541374001055	PSMA2	O	3.6827219552934	PSMA2:O	PSMA2:O	PSMA2	O	17.28647690502001		6		28.9039022602261	PSMA2:O
7V5G:Q:MET1	PSMA4	7V5G	Q	MET	1	20S + substrate	85.69945190368313	first modeled amino acid; biological chemistry not validated	PSMA5	S	3.1672123389504447	PSMA2	P	3.3155058437589906	PSMA2:P; PSMA7:R; PSMA5:S	PSMA6:O; PSMA2:P; PSMA7:R; PSMA5:S	PSMA2	P	39.6333022691307		8		86.81013980942551	PSMA2:P; PSMA7:R
7V5G:X:SER2	PSMA4	7V5G	X	SER	2	20S + substrate	74.32941292867412	first modeled amino acid; biological chemistry not validated	PSMA2	W	3.1704476024687707	PSMA2	W	3.1704476024687707	PSMA2:W; PSMA1:a	PSMA2:W; PSMA7:Y; PSMA5:Z; PSMA1:a	PSMA2	W	37.027862090876205		6		91.20136974420492	PSMA2:W; PSMA1:a
7V5G:R:SER2	PSMA7	7V5G	R	SER	2	20S + substrate	33.32651691565125	first modeled amino acid; biological chemistry not validated	PSMA2	P	2.6523321813076177	PSMA2	P	3.9529196804387534	PSMA2:P; PSMA4:Q	PSMA2:P; PSMA4:Q; PSMA5:S	PSMA2	P	15.032287238722407		6		40.799689417620435	PSMA2:P; PSMA4:Q
7V5G:Y:SER2	PSMA7	7V5G	Y	SER	2	20S + substrate	21.110975000601716	first modeled amino acid; biological chemistry not validated	PSMA2	W	3.2372658216464107	PSMA2	W	4.417681971351024	PSMA2:W	PSMA2:W; PSMA5:Z	PSMA2	W	11.46764852647687		6		19.58083054001899	PSMA2:W
8CVS:P:SER2	PSMA4	8CVS	P	SER	2	PA200–20S + MG-132	67.58214194007184	first modeled amino acid; biological chemistry not validated	PSMA2	O	3.27728759799928	PSMA1	S	3.8369937451082756	PSMA2:O; PSMA1:S	PSMA2:O; PSMA1:S	PSMA2	O	42.955852748417776		6		95.39625490084535	PSMA2:O; PSMA1:S
8CVS:Q:SER2	PSMA7	8CVS	Q	SER	2	PA200–20S + MG-132	24.80424100444307	first modeled amino acid; biological chemistry not validated	PSMA2	O	3.342920429803827	PSMA2	O	4.113718634034175	PSMA2:O	PSMA2:O; PSMA5:R	PSMA2	O	12.960714508343752		6		25.01526700832698	PSMA2:O
8TM4:B:SER2	PSMA4	8TM4	B	SER	2	pre-13S intermediate	2.842235385307812	first modeled amino acid; biological chemistry not validated	PSMA2	A	4.388968101957442	PSMA2	A	6.617449508685352		PSMA2:A	PSMA2	A	2.842235385307812		5	OG	4.07096074758072
8TM4:G:MET1	PSMA6	8TM4	G	MET	1	pre-13S intermediate	98.50262631128554	first modeled amino acid; biological chemistry not validated	PSMG1	c	3.267792680082371	PSMG1	c	3.5124233799472253	PSMA3:F; PSMG1:c	PSMA3:F; PSMG1:c	PSMG1	c	75.70395450253835		5	CE,CG,SD	98.16823087175052	PSMG1:c
8TM4:C:SER2	PSMA7	8TM4	C	SER	2	pre-13S intermediate	34.697137858264604	first modeled amino acid; biological chemistry not validated	PSMA5	D	3.3431483664354404	PSMA5	D	5.334953233159605	PSMA5:D	PSMA5:D	PSMA5	D	34.697137858264604		5	OG	32.45119525739223	PSMA5:D
8YIX:G:MET1	PSMA6	8YIX	G	MET	1	half-proteasome	89.87396153013736	first modeled amino acid; biological chemistry not validated	PSMA3	F	2.602064757072737	PSMA3	F	3.0695030542418604	PSMA1:E; PSMA3:F	PSMA1:E; PSMA3:F	PSMA3	F	74.98271265036071		8		70.88750349708805	PSMA1:E; PSMA3:F
8YIX:C:SER2	PSMA7	8YIX	C	SER	2	half-proteasome	87.39106860416526	first modeled amino acid; biological chemistry not validated	PSMA5	D	3.2687971793918327	PSMA5	D	3.894653514755838	PSMA5:D	PSMA5:D	PSMA5	D	77.16724387399137		6		90.26102653539868	PSMA5:D
