## Supplementary_Data_7 for "Human protein complex interfaces reveal candidate assembly roles for initiator methionine excision": validation_checks.csv

observation	burial_error_pp	min_distance_error_A	N_distance_error_A	target_gene_matches	max_pair_minus_total_pp
4R3O:C:SER2	0.0	0.0	0.0	True	-47.74987190217441
4R3O:Q:SER2	0.0	4.440892098500626e-16	8.881784197001252e-16	True	-46.253160006717806
4R3O:A:SER2	0.0	0.0	0.0	True	0.0
4R3O:O:SER2	0.0	0.0	0.0	True	0.0
4R3O:D:SER2	0.0	0.0	0.0	True	-7.600688665733646
4R3O:R:SER2	3.552713678800501e-15	0.0	0.0	True	-7.51840018097829
5LN3:C:MET1	1.4210854715202004e-14	0.0	0.0	True	-26.3815995153046
5LN3:D:MET1	0.0	0.0	0.0	True	-12.288002030455381
6KWY:P:SER2	0.0	-4.440892098500626e-16	0.0	True	-50.34757475919215
6KWY:U:SER2	0.0	0.0	0.0	True	0.0
6KWY:Q:SER2	0.0	0.0	0.0	True	-2.1353179996678513
7V5G:Q:MET1	0.0	0.0	0.0	True	-46.066149634552424
7V5G:X:SER2	0.0	0.0	0.0	True	-37.30155083779791
7V5G:R:SER2	0.0	0.0	0.0	True	-18.29422967692884
7V5G:Y:SER2	-3.552713678800501e-15	0.0	0.0	True	-9.643326474124846
8CVS:P:SER2	0.0	0.0	-4.440892098500626e-16	True	-24.62628919165406
8CVS:Q:SER2	0.0	0.0	0.0	True	-11.843526496099319
8TM4:B:SER2	0.0	0.0	0.0	True	0.0
8TM4:G:MET1	0.0	0.0	0.0	True	-22.798671808747187
8TM4:C:SER2	0.0	0.0	0.0	True	0.0
8YIX:G:MET1	0.0	0.0	0.0	True	-14.891248879776654
8YIX:C:SER2	0.0	0.0	0.0	True	-10.223824730173888
