## Supplementary_Data_8a for "Human protein complex interfaces reveal candidate assembly roles for initiator methionine excision": association_sensitivities.csv

analysis	n	permissive_n	permissive_engaged	nonpermissive_n	nonpermissive_engaged	odds_ratio	wald_ci_low	wald_ci_high	fisher_two_sided_p	adjusted_or	adjusted_ci_low	adjusted_ci_high	adjusted_p
baseline_frozen	1123	696	261	427	203	0.6620689655172414	0.518629163124612	0.845180615105037	0.0009477342501077156	0.6524431472651723	0.5087872647545019	0.8366602112548588	0.0007642045525663835
selected_record_first_observed_only	727	387	149	340	162	0.68788256043158	0.5119817285152538	0.9242173901754943	0.01332970508607323	0.6713274779158762	0.49692536130807785	0.9069381796464273	0.009420604418369368
reselect_after_removing_nonfirst_observations	845	463	175	382	178	0.6963951310861424	0.5288861025145289	0.9169576895569174	0.011601609668045052	0.669371280070205	0.5056591276633381	0.8860868637995527	0.005030199372884758
exclude_three_PSMA_and_RAN	1119	692	257	427	203	0.6519223147047166	0.5104415532980006	0.8326177633148825	0.0007240193298110917	0.6426767123140975	0.5009478846684172	0.824503644374601	0.0005050305294773301
exclude_permissive_modeled_MET_MSE	808	381	147	427	203	0.6931918656056587	0.5236932439194553	0.9175504326646563	0.010582161049733647	0.6754386139162663	0.507248761710998	0.8993956330820067	0.0072380230524718755
reselect_exact_endpoint_offset_only	1123	696	261	427	203	0.6620689655172414	0.518629163124612	0.845180615105037	0.0009477342501077156	0.6511750222080663	0.5077461061884982	0.835119963264193	0.0007264976410141428
reselect_first_observed_and_exact_endpoint_offset	845	463	175	382	178	0.6963951310861424	0.5288861025145289	0.9169576895569174	0.011601609668045052	0.6691506538537695	0.5054801308157387	0.8858164154352268	0.004998150502628406
exploratory_remove_short_or_low_SIFTS_span	992	616	216	376	180	0.588	0.4527427934461999	0.7636653857442023	7.89105901408172e-05	0.577513069315231	0.44195415853523284	0.754651446962933	5.7630550684521884e-05
exploratory_first_observed_and_not_short_low_span	749	408	142	341	160	0.6039003759398496	0.4498480132183896	0.8107086245665852	0.0009844187693754006	0.5731041102322516	0.42347677742266376	0.7755993685511662	0.0003108525436063892
