## Supplementary_Data_8a for "Human protein complex interfaces reveal candidate assembly roles for initiator methionine excision": available_coordinate_boundary_audit.csv

acc	gene	pdb	asm_chain	original_chain	target_authnum	is_first_observed_exported	status	resolved_chain	resname	modeled_aa_residues	modeled_upstream_residues	target_label_seq	entity_polymer_length	entity_prefix	preceding_residue	preceding_C_to_target_N_A	peptide_bond_geometry	modeled_prefix
P25787	PSMA2	4r3o	B	B	1	True	checked	B	ALA	233	0	1	233	ALA GLU ARG GLY TYR SER PHE SER			False	ALA1 GLU2 ARG3 GLY4 TYR5 SER6
P25788	PSMA3	4r3o	G	G	1	True	checked	G	SER	245	0	1	245	SER SER ILE GLY THR GLY TYR ASP			False	SER1 SER2 ILE3 GLY4 THR5 GLY6
P49720	PSMB3	4r3o	J	J	2	True	checked	J	SER	204	0	1	204	SER ILE MET SER TYR ASN GLY GLY			False	SER2 ILE3 MET4 SER5 TYR6 ASN7
P49721	PSMB2	4r3o	K	K	1	True	checked	K	MET	199	0	1	199	MET GLU TYR LEU ILE GLY ILE GLN			False	MET1 GLU2 TYR3 LEU4 ILE5 GLY6
P25787	PSMA2	4r3o	P	P	1	True	checked	P	ALA	233	0	1	233	ALA GLU ARG GLY TYR SER PHE SER			False	ALA1 GLU2 ARG3 GLY4 TYR5 SER6
P25788	PSMA3	4r3o	U	U	1	True	checked	U	SER	245	0	1	245	SER SER ILE GLY THR GLY TYR ASP			False	SER1 SER2 ILE3 GLY4 THR5 GLY6
P49720	PSMB3	4r3o	X	X	2	True	checked	X	SER	204	0	1	204	SER ILE MET SER TYR ASN GLY GLY			False	SER2 ILE3 MET4 SER5 TYR6 ASN7
P49721	PSMB2	4r3o	Y	Y	1	True	checked	Y	MET	199	0	1	199	MET GLU TYR LEU ILE GLY ILE GLN			False	MET1 GLU2 TYR3 LEU4 ILE5 GLY6
Q96EE3	SEH1L	5a9q	G1	G	1	True	checked	G	MET	322	0	1	360	MET PHE VAL ALA ARG SER ILE ALA			False	MET1 PHE2 VAL3 ALA4 ARG5 SER6
Q96EE3	SEH1L	5a9q	P1	P	1	True	checked	P	MET	322	0	1	360	MET PHE VAL ALA ARG SER ILE ALA			False	MET1 PHE2 VAL3 ALA4 ARG5 SER6
Q96EE3	SEH1L	5a9q	Y1	Y	1	True	checked	Y	MET	322	0	1	360	MET PHE VAL ALA ARG SER ILE ALA			False	MET1 PHE2 VAL3 ALA4 ARG5 SER6
Q96EE3	SEH1L	5a9q	G2	G	1	True	checked	G	MET	322	0	1	360	MET PHE VAL ALA ARG SER ILE ALA			False	MET1 PHE2 VAL3 ALA4 ARG5 SER6
Q96EE3	SEH1L	5a9q	P2	P	1	True	checked	P	MET	322	0	1	360	MET PHE VAL ALA ARG SER ILE ALA			False	MET1 PHE2 VAL3 ALA4 ARG5 SER6
Q96EE3	SEH1L	5a9q	Y2	Y	1	True	checked	Y	MET	322	0	1	360	MET PHE VAL ALA ARG SER ILE ALA			False	MET1 PHE2 VAL3 ALA4 ARG5 SER6
Q96EE3	SEH1L	5a9q	G3	G	1	True	checked	G	MET	322	0	1	360	MET PHE VAL ALA ARG SER ILE ALA			False	MET1 PHE2 VAL3 ALA4 ARG5 SER6
Q96EE3	SEH1L	5a9q	P3	P	1	True	checked	P	MET	322	0	1	360	MET PHE VAL ALA ARG SER ILE ALA			False	MET1 PHE2 VAL3 ALA4 ARG5 SER6
Q96EE3	SEH1L	5a9q	Y3	Y	1	True	checked	Y	MET	322	0	1	360	MET PHE VAL ALA ARG SER ILE ALA			False	MET1 PHE2 VAL3 ALA4 ARG5 SER6
Q96EE3	SEH1L	5a9q	G4	G	1	True	checked	G	MET	322	0	1	360	MET PHE VAL ALA ARG SER ILE ALA			False	MET1 PHE2 VAL3 ALA4 ARG5 SER6
Q96EE3	SEH1L	5a9q	P4	P	1	True	checked	P	MET	322	0	1	360	MET PHE VAL ALA ARG SER ILE ALA			False	MET1 PHE2 VAL3 ALA4 ARG5 SER6
Q96EE3	SEH1L	5a9q	Y4	Y	1	True	checked	Y	MET	322	0	1	360	MET PHE VAL ALA ARG SER ILE ALA			False	MET1 PHE2 VAL3 ALA4 ARG5 SER6
Q96EE3	SEH1L	5a9q	G5	G	1	True	checked	G	MET	322	0	1	360	MET PHE VAL ALA ARG SER ILE ALA			False	MET1 PHE2 VAL3 ALA4 ARG5 SER6
Q96EE3	SEH1L	5a9q	P5	P	1	True	checked	P	MET	322	0	1	360	MET PHE VAL ALA ARG SER ILE ALA			False	MET1 PHE2 VAL3 ALA4 ARG5 SER6
Q96EE3	SEH1L	5a9q	Y5	Y	1	True	checked	Y	MET	322	0	1	360	MET PHE VAL ALA ARG SER ILE ALA			False	MET1 PHE2 VAL3 ALA4 ARG5 SER6
Q96EE3	SEH1L	5a9q	G6	G	1	True	checked	G	MET	322	0	1	360	MET PHE VAL ALA ARG SER ILE ALA			False	MET1 PHE2 VAL3 ALA4 ARG5 SER6
Q96EE3	SEH1L	5a9q	P6	P	1	True	checked	P	MET	322	0	1	360	MET PHE VAL ALA ARG SER ILE ALA			False	MET1 PHE2 VAL3 ALA4 ARG5 SER6
Q96EE3	SEH1L	5a9q	Y6	Y	1	True	checked	Y	MET	322	0	1	360	MET PHE VAL ALA ARG SER ILE ALA			False	MET1 PHE2 VAL3 ALA4 ARG5 SER6
Q96EE3	SEH1L	5a9q	G7	G	1	True	checked	G	MET	322	0	1	360	MET PHE VAL ALA ARG SER ILE ALA			False	MET1 PHE2 VAL3 ALA4 ARG5 SER6
Q96EE3	SEH1L	5a9q	P7	P	1	True	checked	P	MET	322	0	1	360	MET PHE VAL ALA ARG SER ILE ALA			False	MET1 PHE2 VAL3 ALA4 ARG5 SER6
Q96EE3	SEH1L	5a9q	Y7	Y	1	True	checked	Y	MET	322	0	1	360	MET PHE VAL ALA ARG SER ILE ALA			False	MET1 PHE2 VAL3 ALA4 ARG5 SER6
Q96EE3	SEH1L	5a9q	G8	G	1	True	checked	G	MET	322	0	1	360	MET PHE VAL ALA ARG SER ILE ALA			False	MET1 PHE2 VAL3 ALA4 ARG5 SER6
Q96EE3	SEH1L	5a9q	P8	P	1	True	checked	P	MET	322	0	1	360	MET PHE VAL ALA ARG SER ILE ALA			False	MET1 PHE2 VAL3 ALA4 ARG5 SER6
Q96EE3	SEH1L	5a9q	Y8	Y	1	True	checked	Y	MET	322	0	1	360	MET PHE VAL ALA ARG SER ILE ALA			False	MET1 PHE2 VAL3 ALA4 ARG5 SER6
P25787	PSMA2	5ln3	B1	B	2	False	checked	B	ALA	234	1	2	234	MET ALA GLU ARG GLY TYR SER PHE	MET1	1.3640549842290113	True	MET1 ALA2 GLU3 ARG4 GLY5 TYR6
P25789	PSMA4	5ln3	C1	C	1	True	checked	C	MET	261	0	1	261	MET SER ARG ARG TYR ASP SER ARG			False	MET1 SER2 ARG3 ARG4 TYR5 ASP6
O14818	PSMA7	5ln3	D1	D	1	True	checked	D	MET	248	0	1	248	MET SER TYR ASP ARG ALA ILE THR			False	MET1 SER2 TYR3 ASP4 ARG5 ALA6
P25786	PSMA1	5ln3	F1	F	1	True	checked	F	MET	233	0	1	263	MET PHE ARG ASN GLN TYR ASP ASN			False	MET1 PHE2 ARG3 ASN4 GLN5 TYR6
Q9UNM6	PSMD13	5ln3	O1	O	1	True	checked	O	MET	376	0	1	376	MET LYS ASP VAL PRO GLY PHE LEU			False	MET1 LYS2 ASP3 VAL4 PRO5 GLY6
O00231	PSMD11	5ln3	Q1	Q	2	False	checked	Q	ALA	422	1	2	422	MET ALA ALA ALA ALA VAL VAL GLU	MET1	1.405074731108618	True	MET1 ALA2 ALA3 ALA4 ALA5 VAL6
P51665	PSMD7	5ln3	U1	U	1	True	checked	U	MET	272	0	1	324	MET PRO GLU LEU ALA VAL GLN LYS			False	MET1 PRO2 GLU3 LEU4 ALA5 VAL6
P55036	PSMD4	5ln3	W1	W	1	True	checked	W	MET	185	0	1	377	MET VAL LEU GLU SER THR MET VAL			False	MET1 VAL2 LEU3 GLU4 SER5 THR6
P28066	PSMA5	6kwy	D	D	1	True	checked	D	MET	227	0	1	241	MET PHE LEU THR ARG SER GLU TYR			False	MET1 PHE2 LEU3 THR4 ARG5 SER6
P25786	PSMA1	6kwy	E	E	1	True	checked	E	MET	240	0	1	263	MET PHE ARG ASN GLN TYR ASP ASN			False	MET1 PHE2 ARG3 ASN4 GLN5 TYR6
P25788	PSMA3	6kwy	F	F	1	False	checked	F	SER	245	1	2	255	MET SER SER ILE GLY THR GLY TYR	MET0	1.3329204777480064	True	MET0 SER1 SER2 ILE3 GLY4 THR5
P49721	PSMB2	6kwy	J	J	1	True	checked	J	MET	196	0	1	201	MET GLU TYR LEU ILE GLY ILE GLN			False	MET1 GLU2 TYR3 LEU4 ILE5 GLY6
P49721	PSMB2	6kwy	X	X	1	True	checked	X	MET	196	0	1	201	MET GLU TYR LEU ILE GLY ILE GLN			False	MET1 GLU2 TYR3 LEU4 ILE5 GLY6
Q14974	KPNB1	6n88	B1	B	1	True	checked	B	MET	873	0	1	876	MET GLU LEU ILE THR ILE LEU GLU			False	MET1 GLU2 LEU3 ILE4 THR5 ILE6
P28066	PSMA5	6rey	E	E	1	True	checked	E	MET	227	0	1	241	MET PHE LEU THR ARG SER GLU TYR			False	MET1 PHE2 LEU3 THR4 ARG5 SER6
P25786	PSMA1	6rey	F	F	1	True	checked	F	MET	236	0	1	263	MET PHE ARG ASN GLN TYR ASP ASN			False	MET1 PHE2 ARG3 ASN4 GLN5 TYR6
P49721	PSMB2	6rey	K	K	1	True	checked	K	MET	196	0	1	201	MET GLU TYR LEU ILE GLY ILE GLN			False	MET1 GLU2 TYR3 LEU4 ILE5 GLY6
P28066	PSMA5	6rey	S	S	1	True	checked	S	MET	227	0	1	241	MET PHE LEU THR ARG SER GLU TYR			False	MET1 PHE2 LEU3 THR4 ARG5 SER6
P25786	PSMA1	6rey	T	T	1	True	checked	T	MET	236	0	1	263	MET PHE ARG ASN GLN TYR ASP ASN			False	MET1 PHE2 ARG3 ASN4 GLN5 TYR6
P49721	PSMB2	6rey	Y	Y	1	True	checked	Y	MET	196	0	1	201	MET GLU TYR LEU ILE GLY ILE GLN			False	MET1 GLU2 TYR3 LEU4 ILE5 GLY6
P62826	RAN	7mo1	A	A	2	False	checked	A	ALA	206	2	3	217	SER MET ALA ALA GLN GLY GLU PRO	MET1	1.331462729482129	True	SER0 MET1 ALA2 ALA3 PRO7 GLN8
P49721	PSMB2	7v5g	D1	D	1	True	checked	D	MET	196	0	1	201	MET GLU TYR LEU ILE GLY ILE GLN			False	MET1 GLU2 TYR3 LEU4 ILE5 GLY6
P49721	PSMB2	7v5g	K1	K	1	True	checked	K	MET	196	0	1	201	MET GLU TYR LEU ILE GLY ILE GLN			False	MET1 GLU2 TYR3 LEU4 ILE5 GLY6
P25789	PSMA4	7v5g	Q1	Q	1	True	checked	Q	MET	248	0	1	261	MET SER ARG ARG TYR ASP SER ARG			False	MET1 SER2 ARG3 ARG4 TYR5 ASP6
P28066	PSMA5	8cvs	D	D	1	True	checked	D	MET	229	0	1	241	MET PHE LEU THR ARG SER GLU TYR			False	MET1 PHE2 LEU3 THR4 ARG5 SER6
P25786	PSMA1	8cvs	E	E	1	True	checked	E	MET	240	0	1	263	MET PHE ARG ASN GLN TYR ASP ASN			False	MET1 PHE2 ARG3 ASN4 GLN5 TYR6
P49721	PSMB2	8cvs	J	J	1	True	checked	J	MET	196	0	1	201	MET GLU TYR LEU ILE GLY ILE GLN			False	MET1 GLU2 TYR3 LEU4 ILE5 GLY6
P49721	PSMB2	8cvs	X	X	1	True	checked	X	MET	197	0	1	201	MET GLU TYR LEU ILE GLY ILE GLN			False	MET1 GLU2 TYR3 LEU4 ILE5 GLY6
P25787	PSMA2	8tm4	A1	A	2	False	checked	A	ALA	233	1	2	234	MET ALA GLU ARG GLY TYR SER PHE	MET1	1.3378961095690634	True	MET1 ALA2 GLU3 ARG4 GLY5 TYR6
P28066	PSMA5	8tm4	D1	D	1	True	checked	D	MET	232	0	1	241	MET PHE LEU THR ARG SER GLU TYR			False	MET1 PHE2 LEU3 THR4 ARG5 SER6
P25786	PSMA1	8tm4	E1	E	1	True	checked	E	MET	238	0	1	263	MET PHE ARG ASN GLN TYR ASP ASN			False	MET1 PHE2 ARG3 ASN4 GLN5 TYR6
P60900	PSMA6	8tm4	G1	G	1	True	checked	G	MET	245	0	1	246	MET SER ARG GLY SER SER ALA GLY			False	MET1 SER2 ARG3 GLY4 SER5 SER6
Q969U7	PSMG2	8tm4	d1	d	1	True	checked	d	MET	246	0	1	264	MET PHE VAL PRO CYS GLY GLU SER			False	MET1 PHE2 VAL3 PRO4 CYS5 GLY6
P25787	PSMA2	8yix	A1	A	2	False	checked	A	ALA	232	1	2	234	MET ALA GLU ARG GLY TYR SER PHE	MET1	1.3242937740546643	True	MET1 ALA2 GLU3 ARG4 GLY5 TYR6
P28066	PSMA5	8yix	D1	D	1	True	checked	D	MET	241	0	1	241	MET PHE LEU THR ARG SER GLU TYR			False	MET1 PHE2 LEU3 THR4 ARG5 SER6
P25786	PSMA1	8yix	E1	E	1	True	checked	E	MET	239	0	1	263	MET PHE ARG ASN GLN TYR ASP ASN			False	MET1 PHE2 ARG3 ASN4 GLN5 TYR6
P60900	PSMA6	8yix	G1	G	1	True	checked	G	MET	245	0	1	246	MET SER ARG GLY SER SER ALA GLY			False	MET1 SER2 ARG3 GLY4 SER5 SER6
P49721	PSMB2	8yix	J1	J	1	True	checked	J	MET	196	0	1	201	MET GLU TYR LEU ILE GLY ILE GLN			False	MET1 GLU2 TYR3 LEU4 ILE5 GLY6
O95456	PSMG1	8yix	f1	f	2	False	checked	f	ALA	277	1	2	288	MET ALA ALA THR PHE PHE GLY GLU	MET1	1.3291745558804584	True	MET1 ALA2 ALA3 THR4 PHE5 PHE6
Q969U7	PSMG2	8yix	g1	g	1	True	checked	g	MET	264	0	1	264	MET PHE VAL PRO CYS GLY GLU SER			False	MET1 PHE2 VAL3 PRO4 CYS5 GLY6
