## Supplementary_Data_8a for "Human protein complex interfaces reveal candidate assembly roles for initiator methionine excision": figure5_residue_selection_audit.csv

gene	pdb	manifest_chain	resolved_chain	kind	expected_res2	scan_selected_residue	scan_selected_authnum	scan_selected_label_seq	expected_identity_matches	excluded_met_residue	first_modeled_residue	modeled_prefix
PSMA4	4R3O	C1	C	test	S	SER	2	1	True		SER2	SER2 ARG3 ARG4 TYR5 ASP6
PSMA4	4R3O	Q1	Q	test	S	SER	2	1	True		SER2	SER2 ARG3 ARG4 TYR5 ASP6
PSMA2	4R3O	B1	B	test	A	ALA	1	1	True		ALA1	ALA1 GLU2 ARG3 GLY4 TYR5
PSMA2	4R3O	P1	P	test	A	ALA	1	1	True		ALA1	ALA1 GLU2 ARG3 GLY4 TYR5
PSMA7	4R3O	R1	R	test	S	SER	2	1	True		SER2	SER2 TYR3 ASP4 ARG5 ALA6
PSMA7	4R3O	D1	D	test	S	SER	2	1	True		SER2	SER2 TYR3 ASP4 ARG5 ALA6
PSMA3	4R3O	G1	G	test	S	SER	1	1	True		SER1	SER1 SER2 ILE3 GLY4 THR5
PSMA3	4R3O	U1	U	test	S	SER	1	1	True		SER1	SER1 SER2 ILE3 GLY4 THR5
PSMA6	4R3O	A1	A	test	S	SER	2	1	True		SER2	SER2 ARG3 GLY4 SER5 SER6
PSMA6	4R3O	O1	O	test	S	SER	2	1	True		SER2	SER2 ARG3 GLY4 SER5 SER6
SEH1L	5A9Q	72	7-2	control	F	PHE	2	2	True	1	MET1	MET1 PHE2 VAL3 ALA4 ARG5
SEH1L	5A9Q	G2	G-2	control	F	PHE	2	2	True	1	MET1	MET1 PHE2 VAL3 ALA4 ARG5
SEH1L	5A9Q	Y7	Y-7	control	F	PHE	2	2	True	1	MET1	MET1 PHE2 VAL3 ALA4 ARG5
SEH1L	5A9Q	75	7-5	control	F	PHE	2	2	True	1	MET1	MET1 PHE2 VAL3 ALA4 ARG5
SEH1L	5A9Q	Y3	Y-3	control	F	PHE	2	2	True	1	MET1	MET1 PHE2 VAL3 ALA4 ARG5
SEH1L	5A9Q	G4	G-4	control	F	PHE	2	2	True	1	MET1	MET1 PHE2 VAL3 ALA4 ARG5
PSMA4	5LN3	C1	C	control	S	SER	2	2	True	1	MET1	MET1 SER2 ARG3 ARG4 TYR5
PSMA2	5LN3	B1	B	control	A	ALA	2	2	True	1	MET1	MET1 ALA2 GLU3 ARG4 GLY5
PSMA7	5LN3	D1	D	control	S	SER	2	2	True	1	MET1	MET1 SER2 TYR3 ASP4 ARG5
PSMA1	5LN3	F1	F	control	F	PHE	2	2	True	1	MET1	MET1 PHE2 ARG3 ASN4 GLN5
PSMA1	6KWY	E1	E	control	F	PHE	2	2	True	1	MET1	MET1 PHE2 ARG3 ASN4 GLN5
PSMA5	6KWY	D1	D	control	F	PHE	2	2	True	1	MET1	MET1 PHE2 LEU3 THR4 ARG5
PSMA3	6KWY	F1	F	control	S	SER	1	2	True	0	MET0	MET0 SER1 SER2 ILE3 GLY4
PSMA4	6KWY	P1	P	test	S	SER	2	2	True		SER2	SER2 ARG3 ARG4 TYR5 ASP6
PSMA7	6KWY	Q1	Q	test	S	SER	2	2	True		SER2	SER2 TYR3 ASP4 ARG5 ALA6
PSMA6	6KWY	U1	U	test	S	SER	2	2	True		SER2	SER2 ARG3 GLY4 SER5 SER6
PSMA1	6KWY	S1	S	test	F	PHE	2	2	True		PHE2	PHE2 ARG3 ASN4 GLN5 TYR6
KPNB1	6N88	B1	B	control	E	GLU	2	2	True	1	MET1	MET1 GLU2 LEU3 ILE4 THR5
PSMA1	6REY	T1	T	control	F	PHE	2	2	True	1	MET1	MET1 PHE2 ARG3 ASN4 GLN5
PSMA1	6REY	F1	F	control	F	PHE	2	2	True	1	MET1	MET1 PHE2 ARG3 ASN4 GLN5
PSMA5	6REY	E1	E	control	F	PHE	2	2	True	1	MET1	MET1 PHE2 LEU3 THR4 ARG5
PSMA5	6REY	S1	S	control	F	PHE	2	2	True	1	MET1	MET1 PHE2 LEU3 THR4 ARG5
PSMA3	6REY	U1	U	test	S	SER	1	2	True		SER1	SER1 SER2 ILE3 GLY4 THR5
PSMA3	6REY	G1	G	test	S	SER	1	2	True		SER1	SER1 SER2 ILE3 GLY4 THR5
RAN	7MO1	A1	A	control	A	SER	0	1	False		SER0	SER0 MET1 ALA2 ALA3 PRO7
PSMA4	7V5G	Q1	Q	control	S	SER	2	2	True	1	MET1	MET1 SER2 ARG3 ARG4 TYR5
PSMA4	7V5G	X1	X	test	S	SER	2	2	True		SER2	SER2 ARG3 ARG4 TYR5 ASP6
PSMA7	7V5G	R1	R	test	S	SER	2	2	True		SER2	SER2 TYR3 ASP4 ARG5 ALA6
PSMA7	7V5G	Y1	Y	test	S	SER	2	2	True		SER2	SER2 TYR3 ASP4 ARG5 ALA6
PSMA1	8CVS	E1	E	control	F	PHE	2	2	True	1	MET1	MET1 PHE2 ARG3 ASN4 GLN5
PSMA5	8CVS	D1	D	control	F	PHE	2	2	True	1	MET1	MET1 PHE2 LEU3 THR4 ARG5
PSMA3	8CVS	F1	F	test	S	SER	1	2	True		SER1	SER1 SER2 ILE3 GLY4 THR5
PSMA4	8CVS	P1	P	test	S	SER	2	2	True		SER2	SER2 ARG3 ARG4 TYR5 ASP6
PSMA7	8CVS	Q1	Q	test	S	SER	2	2	True		SER2	SER2 TYR3 ASP4 ARG5 ALA6
PSMA6	8TM4	G1	G	control	S	SER	2	2	True	1	MET1	MET1 SER2 ARG3 GLY4 SER5
PSMA2	8TM4	A1	A	control	A	ALA	2	2	True	1	MET1	MET1 ALA2 GLU3 ARG4 GLY5
PSMA7	8TM4	C1	C	test	S	SER	2	2	True		SER2	SER2 TYR3 ASP4 ARG5 ALA6
PSMA4	8TM4	B1	B	test	S	SER	2	2	True		SER2	SER2 ARG3 ARG4 TYR5 ASP6
PSMA5	8YIX	D1	D	control	F	PHE	2	2	True	1	MET1	MET1 PHE2 LEU3 THR4 ARG5
PSMA6	8YIX	G1	G	control	S	SER	2	2	True	1	MET1	MET1 SER2 ARG3 GLY4 SER5
PSMA1	8YIX	E1	E	control	F	PHE	2	2	True	1	MET1	MET1 PHE2 ARG3 ASN4 GLN5
PSMA2	8YIX	A1	A	control	A	ALA	2	2	True	1	MET1	MET1 ALA2 GLU3 ARG4 GLY5
PSMA7	8YIX	C1	C	test	S	SER	2	2	True		SER2	SER2 TYR3 ASP4 ARG5 ALA6
