## Supplementary_Data_8a for "Human protein complex interfaces reveal candidate assembly roles for initiator methionine excision": focal_processing_records.csv

pdb	asm_chain	chain	acc	gene	n_chains	n_entities	mature_start	init_removed	res1	res2	res3	nt_acetyl	resname	authnum	is_first_observed	sasa_complex	sasa_isolated	buried_pct	min_dist_residue	min_dist_alphaamino_N	n_atoms	analyzable	permissive	mapping_status	candidate_author_numbers	accepted_offset	canonical_length	sifts_union_residues	sifts_span_fraction	sifts_short_span_flag	sifts_low_span_flag	frozen_init_annotation
8qys	G1	G	P60900	PSMA6	34	17	1	False	M	S	R		MET	1	True	30.3	135.4	77.6	3.42	3.48	57862	True	True	exact_endpoint_offset	1	0	246	244	0.991869918699187	False	False
8qys	X1	X	P60900	PSMA6	34	17	1	False	M	S	R		MET	1	True	30.3	135.4	77.6	3.42	3.47	57862	True	True	exact_endpoint_offset	1	0	246	244	0.991869918699187	False	False
8tm6	G1	G	P60900	PSMA6	34	17	1	False	M	S	R		MET	1	True	2.8	57.0	95.1	2.78	2.78	58074	True	True	exact_endpoint_offset	1	0	246	246	1.0	False	False
8tm6	U1	U	P60900	PSMA6	34	17	1	False	M	S	R		MET	1	True	2.4	57.5	95.9	2.7	2.7	58074	True	True	exact_endpoint_offset	1	0	246	246	1.0	False	False
8yiy	U1	U	P60900	PSMA6	34	17	1	False	M	S	R		MET	1	True	103.7	234.4	55.7	3.11	4.07	59406	True	True	exact_endpoint_offset	1	0	246	246	1.0	False	False
8yiy	G1	G	P60900	PSMA6	34	17	1	False	M	S	R		MET	1	True	104.1	234.2	55.6	3.11	4.06	59406	True	True	exact_endpoint_offset	1	0	246	246	1.0	False	False
8yix	G1	G	P60900	PSMA6	17	17	1	False	M	S	R		MET	1	True	23.4	231.1	89.9	2.6	3.07	29516	True	True	exact_endpoint_offset	1	0	246	246	1.0	False	False
8qz9	G1	G	P60900	PSMA6	15	15	1	False	M	S	R		MET	1	True	18.5	125.4	85.2	3.04	3.35	24122	True	True	exact_endpoint_offset	1	0	246	246	1.0	False	False
8yiz	U1	U	P60900	PSMA6	30	16	1	False	M	S	R		MET	1	True	49.7	243.8	79.6	2.52	2.52	52445	True	True	exact_endpoint_offset	1	0	246	246	1.0	False	False
8yiz	G1	G	P60900	PSMA6	30	16	1	False	M	S	R		MET	1	True	121.3	244.4	50.3	2.64	4.94	52445	True	True	exact_endpoint_offset	1	0	246	246	1.0	False	False
8tm4	G1	G	P60900	PSMA6	13	13	1	False	M	S	R		MET	1	True	0.9	58.3	98.5	3.27	3.51	21367	True	True	exact_endpoint_offset	1	0	246	246	1.0	False	False
8tm5	G1	G	P60900	PSMA6	13	13	1	False	M	S	R		MET	1	True	5.3	62.5	91.5	2.64	2.64	21689	True	True	exact_endpoint_offset	1	0	246	246	1.0	False	False
5ln3	C1	C	P25789	PSMA4	32	32	1	False	M	S	R		MET	1	True	32.4	189.9	82.9	3.02	3.02	78323	True	True	exact_endpoint_offset	1	0	261	261	1.0	False	False
5ln3	D1	D	O14818	PSMA7	32	32	1	False	M	S	Y		MET	1	True	96.6	241.7	60.0	3.39	3.46	78323	True	True	exact_endpoint_offset	1	0	248	248	1.0	False	False
7v5g	Q1	Q	P25789	PSMA4	28	14	1	False	M	S	R		MET	1	True	33.9	237.0	85.7	3.17	3.32	48150	True	True	exact_endpoint_offset	1	0	261	261	1.0	False	False
7mo1	A	A	P62826	RAN	2	2	2	True	M	A	A	N-acetylalanine	ALA	2	False	29.8	89.6	66.8	2.72	2.72	1894	True	True	exact_endpoint_offset	2	0	216	216	1.0	False	False	INIT_MET 1; /note="Removed"; /evidence="ECO:0000269|Ref.12, ECO:0007744|PubMed:19413330, ECO:0007744|PubMed:22223895, ECO:0007744|PubMed:22814378"
3gj0	A	A	P62826	RAN	2	1	2	True	M	A	A	N-acetylalanine	ALA	2	False	115.4	115.4	0.0	36.25	36.25	3206	True	True	exact_endpoint_offset	2	0	216	215	0.9953703703703703	False	False	INIT_MET 1; /note="Removed"; /evidence="ECO:0000269|Ref.12, ECO:0007744|PubMed:19413330, ECO:0007744|PubMed:22223895, ECO:0007744|PubMed:22814378"
