## Supplementary_Data_8a for "Human protein complex interfaces reveal candidate assembly roles for initiator methionine excision": focal_recomputed_geometry.csv

gene	pdb	chain	manifest_chain	kind	measured_authnum	resname	modeled_upstream_residues	scenario	buried_pct	sasa_isolated	sasa_complex	min_residue_contact_A	target_N_contact_A	original_census_buried_pct	original_census_N_contact_A
PSMA4	4R3O	C	C1	test	2	SER	0	unchanged_deposited_model	85.05246003960616	114.48950171264389	17.11336401895324	3.505777231941569	3.543973617283287
PSMA4	4R3O	Q	Q1	test	2	SER	0	unchanged_deposited_model	84.99917933780584	115.37376648304402	17.307011801340103	3.5333334119497106	3.6361504369319144
PSMA7	4R3O	R	R1	test	2	SER	0	unchanged_deposited_model	24.551453360954135	145.42037796775818	109.7175616936808	3.044262472258252	4.10081955223587
PSMA7	4R3O	D	D1	test	2	SER	0	unchanged_deposited_model	23.21389219959409	145.63407961530035	111.8267413675335	3.1708300175190707	4.3783034385478565
PSMA6	4R3O	A	A1	test	2	SER	0	unchanged_deposited_model	0.0	102.91326338539211	102.91326338539211	8.0324907096118	8.943106283613098
PSMA6	4R3O	O	O1	test	2	SER	0	unchanged_deposited_model	0.0	104.07456528732469	104.07456528732469	7.991770955176324	8.958642307849999
PSMA4	5LN3	C	C1	control	1	MET	0	unchanged_deposited_model	82.94250618240675	189.91616237209396	32.39493765523028	3.023160101615522	3.023160101615522	82.9	3.02
PSMA4	5LN3	C	C1	control	2	SER	1	unchanged_deposited_model	97.44418262122207	101.51499787108648	2.594537957655266	3.2453471308937223	3.917966819665528
PSMA7	5LN3	D	D1	control	1	MET	0	unchanged_deposited_model	60.043010883352046	241.65802776863856	96.55927185502102	3.385427299470476	3.4623364943344392	60.0	3.46
PSMA7	5LN3	D	D1	control	2	SER	1	unchanged_deposited_model	17.837123976609337	110.88273730584248	91.1044459839413	4.121956938154504	4.121956938154504
PSMA7	5LN3	D	D1	control	2	SER	0	static_upstream_deletion_NO_relaxation_NO_acetylation	17.040725913782595	159.8704558106743	132.62736961886236	4.121956938154504	4.121956938154504
PSMA4	6KWY	P	P1	test	2	SER	0	unchanged_deposited_model	90.66419884358774	109.63654063433825	10.23544942839095	2.3534472588099478	4.100523503163932
PSMA7	6KWY	Q	Q1	test	2	SER	0	unchanged_deposited_model	19.42179490468786	142.24618096665304	114.61941943955856	2.921541374001055	3.6827219552934
PSMA6	6KWY	U	U1	test	2	SER	0	unchanged_deposited_model	0.0	115.33120475321789	115.33120475321789	7.689305170169764	10.002164015851752
RAN	7MO1	A	A1	control	0	SER	0	unchanged_deposited_model	66.27676737504426	171.74938184495971	57.91944357149928	2.714294383444804	2.714294383444804
RAN	7MO1	A	A1	control	1	MET	1	unchanged_deposited_model	43.57943268492911	180.83015111254736	102.0253971343992	2.9308205335707593	2.9308205335707593
RAN	7MO1	A	A1	control	2	ALA	2	unchanged_deposited_model	66.80076925822482	89.62560623693439	29.7550118183147	2.7183884932069566	2.7183884932069566	66.8	2.72
RAN	7MO1	A	A1	control	2	ALA	0	static_upstream_deletion_NO_relaxation_NO_acetylation	54.09773444481015	154.34289216357854	70.84688422648613	2.7183884932069566	2.7183884932069566
PSMA4	7V5G	Q	Q1	control	1	MET	0	unchanged_deposited_model	85.69945190368313	237.04996377921435	33.89944408254826	3.1672123389504447	3.3155058437589906	85.7	3.32
PSMA4	7V5G	Q	Q1	control	2	SER	1	unchanged_deposited_model	70.93764281160864	96.66072714073076	28.091885782535527	3.4097756524440226	4.1075143335112045
PSMA4	7V5G	Q	Q1	control	2	SER	0	static_upstream_deletion_NO_relaxation_NO_acetylation	73.94858765683136	154.73335606586195	40.310224621141046	3.4097756524440226	4.1075143335112045
PSMA4	7V5G	X	X1	test	2	SER	0	unchanged_deposited_model	74.32941292867412	122.41165985985845	31.42379172978025	3.1704476024687707	3.1704476024687707
PSMA7	7V5G	R	R1	test	2	SER	0	unchanged_deposited_model	33.32651691565125	166.97374536349074	111.32721187023054	2.6523321813076177	3.9529196804387534
PSMA7	7V5G	Y	Y1	test	2	SER	0	unchanged_deposited_model	21.110975000601716	156.85342612166457	123.74013854553267	3.2372658216464107	4.417681971351024
PSMA4	8CVS	P	P1	test	2	SER	0	unchanged_deposited_model	67.58214194007184	103.67441815403018	33.609025721629905	3.27728759799928	3.8369937451082756
PSMA7	8CVS	Q	Q1	test	2	SER	0	unchanged_deposited_model	24.80424100444307	162.9970642446027	122.56687959920454	3.342920429803827	4.113718634034175
PSMA6	8TM4	G	G1	control	1	MET	0	unchanged_deposited_model	98.50262631128554	58.29835394093101	0.8729442128651353	3.267792680082371	3.5124233799472253	98.5	3.51
PSMA6	8TM4	G	G1	control	2	SER	1	unchanged_deposited_model	60.93130787574855	105.88083912647585	41.366259056896816	3.251229152182288	4.297326029055709
PSMA6	8TM4	G	G1	control	2	SER	0	static_upstream_deletion_NO_relaxation_NO_acetylation	63.285859981228356	133.20120272141747	48.90367607382909	3.251229152182288	4.297326029055709
PSMA7	8TM4	C	C1	test	2	SER	0	unchanged_deposited_model	34.697137858264604	97.94104968025798	63.958308652867444	3.3431483664354404	5.334953233159605
PSMA4	8TM4	B	B1	test	2	SER	0	unchanged_deposited_model	2.842235385307812	64.19855542056285	62.37388136154317	4.388968101957442	6.617449508685352
PSMA6	8YIX	G	G1	control	1	MET	0	unchanged_deposited_model	89.87396153013736	231.14623251694474	23.405956426303987	2.602064757072737	3.0695030542418604	89.9	3.07
PSMA6	8YIX	G	G1	control	2	SER	1	unchanged_deposited_model	77.03595610607601	114.48782429245571	26.29103422371809	2.751736542621772	3.199318364902123
PSMA7	8YIX	C	C1	test	2	SER	0	unchanged_deposited_model	87.39106860416526	84.08790084780279	10.602585730096997	3.2687971793918327	3.894653514755838
