## Supplementary_Data_8a for "Human protein complex interfaces reveal candidate assembly roles for initiator methionine excision": input_sha256.csv

input	sha256
data/asm_per_protein_master.csv	929c874924747cf8d41a4bb54b6cda29a0aa0d93299b027b069eb54eb2b6df43
data/asm_observations.csv	82ce24927867ace4bbf76676408a030910ba63cc4b1601b7780f1adabcc4bd37
inputs/human_nterm.tsv.gz	76520dcc353258c905ab841be97dd21045bf782ba21293932fb21543f9194880
inputs/pdb_chain_uniprot.tsv.gz	fdbec929f3e54981c782178f331b034cabab851c6c68bc0801404090d0d8669e
data/fig5_records.csv	90380e8e50dcd9b138e23f25ec31c12dde79e80d97bc8e0719afd65e010ae56f
inputs/figure5_assemblies/4r3o.cif.gz	09c99eec61faa1bcbcd2f6e7ce1d8ceb509ed8bf6966cb60a439c4c6c587c5c1
inputs/figure5_assemblies/5a9q.cif.gz	878a303f8d041384a599aa240ed670d11143c72228b672c98fbbf136a5a0a355
inputs/figure5_assemblies/5ln3.cif.gz	f228a42a316dcd7b7f9a4912de50432a125908e8c24d3fa4e0ccb80a0d7dd2e2
inputs/figure5_assemblies/6kwy.cif.gz	9ca47e6bba1f1ccd7de6a24efe75b29c48a1aa24c24b51821747d62deb88b742
inputs/figure5_assemblies/6n88.cif.gz	56f66db466ed77f27f7f9d711f9115e0cfe2362db41e80a6dc35154fd44e355b
inputs/figure5_assemblies/6rey.cif.gz	affe303add5f80585b693774a55ba81038e34c14b67afc24affb1ea6be0d9afd
inputs/figure5_assemblies/7mo1.cif.gz	a60368af22cbdeafc1d443afe881500a690729c796567ff9d16be9a28617188b
inputs/figure5_assemblies/7v5g.cif.gz	27559b0f1afe7e4be75936bfb25c74630921d507ca3a92d4e392cae710ce8c81
inputs/figure5_assemblies/8cvs.cif.gz	24dc1b1cd4fbe5a3e548e440a5acd5f7101033417d95ac3efd9700ad248b574d
inputs/figure5_assemblies/8tm4.cif.gz	5a32536e1df136df294df7b34d28d4206dfb7e0b42160927119c83056e5270da
inputs/figure5_assemblies/8yix.cif.gz	18b401b89264a451da646756a5731c4d907115d663ba9f279a60a05d5d74c315
