## Supplementary_Data_8a for "Human protein complex interfaces reveal candidate assembly roles for initiator methionine excision": validation_checks.csv

check	passed	detail
master_maxima_equal_observation_maxima	True	All 1,191 protein maxima checked against original observations.
observation_keys_unique	True	Unique accession/PDB/assembly-chain keys.
master_observation_counts	True	Per-protein observation counts.
parser_INIT_assignments_match_frozen	True	No mismatch between frozen feature presence and stored init_removed.
focal_burial_reproduction	True	6 previously exported measurements.
focal_N_contact_reproduction	True	6 previously exported measurements.
all_53_scan_targets_audited	True	Identity match alone is not full residue-mapping validation.
frozen_coordinate_hash_4r3o.cif.gz	True	Compared with release manifest.
frozen_coordinate_hash_5a9q.cif.gz	True	Compared with release manifest.
frozen_coordinate_hash_5ln3.cif.gz	True	Compared with release manifest.
frozen_coordinate_hash_6kwy.cif.gz	True	Compared with release manifest.
frozen_coordinate_hash_6n88.cif.gz	True	Compared with release manifest.
frozen_coordinate_hash_6rey.cif.gz	True	Compared with release manifest.
frozen_coordinate_hash_7mo1.cif.gz	True	Compared with release manifest.
frozen_coordinate_hash_7v5g.cif.gz	True	Compared with release manifest.
frozen_coordinate_hash_8cvs.cif.gz	True	Compared with release manifest.
frozen_coordinate_hash_8tm4.cif.gz	True	Compared with release manifest.
frozen_coordinate_hash_8yix.cif.gz	True	Compared with release manifest.
submitted_workbook_hash_05_Supplementary_Data_1_Per_protein_census.xlsx	True	Byte-identical submitted and frozen-release workbook; only filename may differ.
submitted_workbook_hash_06_Supplementary_Data_2_Per_observation_records.xlsx	True	Byte-identical submitted and frozen-release workbook; only filename may differ.
submitted_workbook_hash_07_Supplementary_Data_3_Interface_engaged_termini.xlsx	True	Byte-identical submitted and frozen-release workbook; only filename may differ.
submitted_workbook_hash_08_Supplementary_Data_4_Complete_statistical_output.xlsx	True	Byte-identical submitted and frozen-release workbook; only filename may differ.
submitted_workbook_hash_09_Supplementary_Data_5_Robustness_and_candidate_map.xlsx	True	Byte-identical submitted and frozen-release workbook; only filename may differ.
submitted_workbook_hash_15_Supplementary_Data_6_State_persistence.xlsx	True	Byte-identical submitted and frozen-release workbook; only filename may differ.
