## Supplementary_Data_8a for "Human protein complex interfaces reveal candidate assembly roles for initiator methionine excision": historical_Data_4_Burial by P1 residue.csv

Penultimate residue (P1')	n	Side-chain volume (cubic angstrom)	Median burial (%)	Mean burial (%)	Fraction >=20% buried	Fraction >=25% buried	Median dN (A)	MetAP-permissive residue
A	307	88.6	2.4	26	0.414	0.384	6.79	yes
G	73	60.1	0	23.4	0.329	0.301	7.25	yes
S	158	89	0	24.4	0.392	0.367	7.01	yes
T	45	116.1	3.6	20.7	0.356	0.356	6.66	yes
P	70	112.7	7.2	26.2	0.457	0.4	5.1	yes
V	46	140	7.1	29.6	0.435	0.413	6.58	yes
M	8	162.9	65.8	60.7	0.875	0.875	3.61	no
D	76	111.1	15.6	31.1	0.5	0.487	5.5	no
E	107	138.4	1.4	24.1	0.402	0.374	6.6	no
L	43	166.7	14.2	34.9	0.488	0.442	5.62	no
I	21	166.7	68.1	61	0.857	0.857	3.28	no
F	24	189.9	26.3	37.3	0.5	0.5	6.21	no
K	51	168.6	0	23.6	0.392	0.373	8.7	no
N	36	114.1	22.8	30.9	0.528	0.472	6.33	no
Q	24	143.8	16.1	29.3	0.5	0.417	6.79	no
R	30	173.4	58.5	53.7	0.767	0.733	3.79	no
