## Supplementary_Data_8a for "Human protein complex interfaces reveal candidate assembly roles for initiator methionine excision": historical_Data_4_Class comparisons.csv

Section	Group	n	Median burial (%)	Mean burial (%)	Fraction >=20% buried	Fraction >=25% buried	Fraction >=50% buried	n with distance	Median dN (A)	Fraction dN <=5 A
TEST 1 [max] annotation-based	NME-generated	388	2.2	27.9	0.425	0.394	0.289	387	6.43	0.421
TEST 1 [max] annotation-based	Met-retained	735	7.8	28.2	0.449	0.423	0.282	731	6.31	0.394
TEST 2 [max] sequence-rule-based	MetAP-permissive	706	0.9	25.3	0.402	0.374	0.251	699	6.75	0.383
TEST 2 [max] sequence-rule-based	MetAP-nonpermissive	437	20.1	32.3	0.501	0.474	0.334	436	5.79	0.429
TEST 1 [median] annotation-based	NME-generated	388	0	16.1	0.253	0.237	0.175	387	6.43	0.421
TEST 1 [median] annotation-based	Met-retained	735	0	18	0.314	0.291	0.166	731	6.31	0.394
TEST 2 [median] sequence-rule-based	MetAP-permissive	706	0	14.6	0.248	0.224	0.143	699	6.75	0.383
TEST 2 [median] sequence-rule-based	MetAP-nonpermissive	437	0	21.1	0.352	0.339	0.204	436	5.79	0.429
TEST 1 [largest] annotation-based	NME-generated	388	0	21.5	0.348	0.32	0.219	387	6.43	0.421
TEST 1 [largest] annotation-based	Met-retained	735	0	23.2	0.381	0.358	0.229	731	6.31	0.394
TEST 2 [largest] sequence-rule-based	MetAP-permissive	706	0	19.8	0.33	0.305	0.19	699	6.75	0.383
TEST 2 [largest] sequence-rule-based	MetAP-nonpermissive	437	1.4	26.1	0.419	0.396	0.272	436	5.79	0.429
TEST 3 [2-3 chains]	MetAP-permissive	195	0	15.5	0.231	0.221	0.159	194	11.77	0.222
TEST 3 [2-3 chains]	MetAP-nonpermissive	115	0	21	0.313	0.287	0.217	115	10.28	0.278
TEST 3 [4-5 chains]	MetAP-permissive	153	4.3	26.8	0.438	0.405	0.261	152	5.93	0.421
TEST 3 [4-5 chains]	MetAP-nonpermissive	81	0.4	28	0.432	0.42	0.296	81	7.22	0.333
TEST 3 [6-11 chains]	MetAP-permissive	118	0.2	25.4	0.424	0.381	0.22	115	6.65	0.365
TEST 3 [6-11 chains]	MetAP-nonpermissive	80	23.7	29.2	0.537	0.487	0.275	80	6.38	0.362
TEST 3 [>=12 chains]	MetAP-permissive	240	21.6	32.2	0.508	0.475	0.333	238	5	0.5
TEST 3 [>=12 chains]	MetAP-nonpermissive	161	45.3	44.1	0.652	0.627	0.466	160	4.14	0.619
TEST 3b heteromeric assemblies only (>=2 distinct entities)	MetAP-permissive	476	3.4	27.5	0.429	0.395	0.284	470	6.53	0.404
TEST 3b heteromeric assemblies only (>=2 distinct entities)	MetAP-nonpermissive	316	26.9	35.3	0.538	0.509	0.364	316	5.42	0.465
TEST 4 degron-forming potential among MetAP-permissive termini	degron-forming	353	2.4	26.4	0.416	0.388	0.266	350	6.67	0.371
TEST 4 degron-forming potential among MetAP-permissive termini	non-degron-forming	353	0.2	24.1	0.388	0.36	0.235	349	6.97	0.395
