## Supplementary_Data_8a for "Human protein complex interfaces reveal candidate assembly roles for initiator methionine excision": historical_Data_4_Description.csv

Supplementary Data 4. Complete statistical output of the census.
Every test reported in the manuscript, together with the tests that are reported only in aggregate there. Sheet 'Class comparisons' gives the group summaries and the Mann-Whitney and Fisher results for each of the three collapse rules and each assembly-size stratum. Sheet 'Logistic models' gives the regression results, including the models that separate processing competence from penultimate side…
All values are reproducible from Supplementary Data 2 using the deposited code. Chang, Y.-H. A structural census links penultimate-residue class to N-terminal burial in human protein assemblies.
Release 1.2.2 note. On the Interface-engaged extremes sheet the distance column is now named as the protein-level minimum over all observations, and a second column gives the alpha-amino distance at the maximum-burial observation named in the PDB entry column. The latter is the value quoted in the manuscript text and plotted in Figure 3. One gene label on that sheet, the replication-dependent his…
Revision note (September 2026). Labels in the summary sheets now read MetAP-permissive and MetAP-nonpermissive (formerly "predicted NME"/"excision-competent" and "predicted Met-retained"/"refractory"); the annotation-based classes "NME-generated (annotated)" and "Met-retained (annotated/observed)" describe UniProt processing annotation and are unchanged. Sheet "Full log" is the verbatim console o…
Revision note (September 2026, primary analysis). The manuscript's primary comparison is now computed on the 1,123-protein analyzable set that excludes both the 48 signal/propeptide/transit rows and the 20 immunoglobulin and T-cell receptor constant-region rows. The pre-existing summary sheets in this file are the deposited analysis output on the n = 1,143 set produced by the release 1.2.2 pipeli…
Revision note (September 2026, sensitivity and confounder analyses). The new sheet "Ig-TCR removed confounders" recomputes on n = 1,123 the degron-forming comparison (TEST 4), the five logistic confounder models and the size-matched comparison; these are the values now quoted in the manuscript's degron paragraph and Limitations section. The sheets "Class comparisons", "Hypothesis tests", "Logisti…
