## Supplementary_Data_8a for "Human protein complex interfaces reveal candidate assembly roles for initiator methionine excision": historical_Data_4_Full log.csv

Unedited output of the analysis script
observations (assembly chains): 22291
distinct PDB entries: 7246
distinct human proteins: 1191
assembly chain counts: median 9, max 435
########## COLLAPSE RULE: max (proteins=1191, analyzable=1143) ##########
class counts:
Met-retained (annotated/observed): 735
NME-generated (annotated): 388
excluded: signal/propeptide/transit: 48
unclassified: 20
=== TEST 1 [max] annotation-based ===
{'label': 'NME-generated', 'n': 388, 'median_buried': 2.2, 'mean_buried': 27.9, 'frac_ge20': 0.425, 'frac_ge25': 0.394, 'frac_ge50': 0.289, 'n_dist': 387, 'median_dN': 6.43, 'frac_dN_le5': 0.421}
{'label': 'Met-retained', 'n': 735, 'median_buried': 7.8, 'mean_buried': 28.2, 'frac_ge20': 0.449, 'frac_ge25': 0.423, 'frac_ge50': 0.282, 'n_dist': 731, 'median_dN': 6.31, 'frac_dN_le5': 0.394}
Mann-Whitney (burial, NME-generated < Met-retained): U=138442 p=0.1995
Mann-Whitney two-sided p=0.3991
Fisher (>=20% buried): OR=0.908 p=0.4491 table=[[165, 223], [330, 405]]
Fisher (>=25% buried): OR=0.888 p=0.3725 table=[[153, 235], [311, 424]]
Fisher (alpha-amino N within 5 A): OR=1.119 p=0.4049 table=[[163, 224], [288, 443]]
Mann-Whitney (dN, NME-generated > Met-retained): p=0.4393
=== TEST 2 [max] sequence-rule-based ===
{'label': 'predicted NME', 'n': 706, 'median_buried': 0.9, 'mean_buried': 25.3, 'frac_ge20': 0.402, 'frac_ge25': 0.374, 'frac_ge50': 0.251, 'n_dist': 699, 'median_dN': 6.75, 'frac_dN_le5': 0.383}
{'label': 'predicted Met-retained', 'n': 437, 'median_buried': 20.1, 'mean_buried': 32.3, 'frac_ge20': 0.501, 'frac_ge25': 0.474, 'frac_ge50': 0.334, 'n_dist': 436, 'median_dN': 5.79, 'frac_dN_le5': 0.429}
Mann-Whitney (burial, predicted NME < predicted Met-retained): U=136684 p=0.000327
Mann-Whitney two-sided p=0.000654
Fisher (>=20% buried): OR=0.670 p=0.001157 table=[[284, 422], [219, 218]]
Fisher (>=25% buried): OR=0.664 p=0.001039 table=[[264, 442], [207, 230]]
Fisher (alpha-amino N within 5 A): OR=0.828 p=0.1353 table=[[268, 431], [187, 249]]
Mann-Whitney (dN, predicted NME > predicted Met-retained): p=0.003057
########## COLLAPSE RULE: median (proteins=1191, analyzable=1143) ##########
=== TEST 1 [median] annotation-based ===
{'label': 'NME-generated', 'n': 388, 'median_buried': 0.0, 'mean_buried': 16.1, 'frac_ge20': 0.253, 'frac_ge25': 0.237, 'frac_ge50': 0.175, 'n_dist': 387, 'median_dN': 6.43, 'frac_dN_le5': 0.421}
{'label': 'Met-retained', 'n': 735, 'median_buried': 0.0, 'mean_buried': 18.0, 'frac_ge20': 0.314, 'frac_ge25': 0.291, 'frac_ge50': 0.166, 'n_dist': 731, 'median_dN': 6.31, 'frac_dN_le5': 0.394}
Mann-Whitney (burial, NME-generated < Met-retained): U=132352 p=0.01307
Mann-Whitney two-sided p=0.02614
Fisher (>=20% buried): OR=0.737 p=0.03262 table=[[98, 290], [231, 504]]
Fisher (>=25% buried): OR=0.757 p=0.05712 table=[[92, 296], [214, 521]]
Fisher (alpha-amino N within 5 A): OR=1.119 p=0.4049 table=[[163, 224], [288, 443]]
Mann-Whitney (dN, NME-generated > Met-retained): p=0.4393
=== TEST 2 [median] sequence-rule-based ===
{'label': 'predicted NME', 'n': 706, 'median_buried': 0.0, 'mean_buried': 14.6, 'frac_ge20': 0.248, 'frac_ge25': 0.224, 'frac_ge50': 0.143, 'n_dist': 699, 'median_dN': 6.75, 'frac_dN_le5': 0.383}
{'label': 'predicted Met-retained', 'n': 437, 'median_buried': 0.0, 'mean_buried': 21.1, 'frac_ge20': 0.352, 'frac_ge25': 0.339, 'frac_ge50': 0.204, 'n_dist': 436, 'median_dN': 5.79, 'frac_dN_le5': 0.429}
Mann-Whitney (burial, predicted NME < predicted Met-retained): U=135660 p=5.509e-05
Mann-Whitney two-sided p=0.0001102
Fisher (>=20% buried): OR=0.606 p=0.0001669 table=[[175, 531], [154, 283]]
Fisher (>=25% buried): OR=0.563 p=2.641e-05 table=[[158, 548], [148, 289]]
Fisher (alpha-amino N within 5 A): OR=0.828 p=0.1353 table=[[268, 431], [187, 249]]
Mann-Whitney (dN, predicted NME > predicted Met-retained): p=0.003057
########## COLLAPSE RULE: largest (proteins=1191, analyzable=1143) ##########
=== TEST 1 [largest] annotation-based ===
{'label': 'NME-generated', 'n': 388, 'median_buried': 0.0, 'mean_buried': 21.5, 'frac_ge20': 0.348, 'frac_ge25': 0.32, 'frac_ge50': 0.219, 'n_dist': 387, 'median_dN': 6.43, 'frac_dN_le5': 0.421}
{'label': 'Met-retained', 'n': 735, 'median_buried': 0.0, 'mean_buried': 23.2, 'frac_ge20': 0.381, 'frac_ge25': 0.358, 'frac_ge50': 0.229, 'n_dist': 731, 'median_dN': 6.31, 'frac_dN_le5': 0.394}
Mann-Whitney (burial, NME-generated < Met-retained): U=135649 p=0.07364
Mann-Whitney two-sided p=0.1473
Fisher (>=20% buried): OR=0.867 p=0.2984 table=[[135, 253], [280, 455]]
Fisher (>=25% buried): OR=0.843 p=0.21 table=[[124, 264], [263, 472]]
Fisher (alpha-amino N within 5 A): OR=1.119 p=0.4049 table=[[163, 224], [288, 443]]
Mann-Whitney (dN, NME-generated > Met-retained): p=0.4393
=== TEST 2 [largest] sequence-rule-based ===
{'label': 'predicted NME', 'n': 706, 'median_buried': 0.0, 'mean_buried': 19.8, 'frac_ge20': 0.33, 'frac_ge25': 0.305, 'frac_ge50': 0.19, 'n_dist': 699, 'median_dN': 6.75, 'frac_dN_le5': 0.383}
{'label': 'predicted Met-retained', 'n': 437, 'median_buried': 1.4, 'mean_buried': 26.1, 'frac_ge20': 0.419, 'frac_ge25': 0.396, 'frac_ge50': 0.272, 'n_dist': 436, 'median_dN': 5.79, 'frac_dN_le5': 0.429}
Mann-Whitney (burial, predicted NME < predicted Met-retained): U=139822 p=0.001966
Mann-Whitney two-sided p=0.003931
Fisher (>=20% buried): OR=0.684 p=0.002927 table=[[233, 473], [183, 254]]
Fisher (>=25% buried): OR=0.668 p=0.001644 table=[[215, 491], [173, 264]]
Fisher (alpha-amino N within 5 A): OR=0.828 p=0.1353 table=[[268, 431], [187, 249]]
Mann-Whitney (dN, predicted NME > predicted Met-retained): p=0.003057
=== TEST 3 stratified by assembly size (max-burial collapse) ===
=== TEST 3 [2-3 chains] ===
{'label': 'predicted NME', 'n': 195, 'median_buried': 0.0, 'mean_buried': 15.5, 'frac_ge20': 0.231, 'frac_ge25': 0.221, 'frac_ge50': 0.159, 'n_dist': 194, 'median_dN': 11.77, 'frac_dN_le5': 0.222}
{'label': 'predicted Met-retained', 'n': 115, 'median_buried': 0.0, 'mean_buried': 21.0, 'frac_ge20': 0.313, 'frac_ge25': 0.287, 'frac_ge50': 0.217, 'n_dist': 115, 'median_dN': 10.28, 'frac_dN_le5': 0.278}
Mann-Whitney (burial, predicted NME < predicted Met-retained): U=10130 p=0.0495
Mann-Whitney two-sided p=0.09899
Fisher (>=20% buried): OR=0.658 p=0.1407 table=[[45, 150], [36, 79]]
Fisher (>=25% buried): OR=0.703 p=0.2189 table=[[43, 152], [33, 82]]
Fisher (alpha-amino N within 5 A): OR=0.739 p=0.2746 table=[[43, 151], [32, 83]]
Mann-Whitney (dN, predicted NME > predicted Met-retained): p=0.07906
=== TEST 3 [4-5 chains] ===
{'label': 'predicted NME', 'n': 153, 'median_buried': 4.3, 'mean_buried': 26.8, 'frac_ge20': 0.438, 'frac_ge25': 0.405, 'frac_ge50': 0.261, 'n_dist': 152, 'median_dN': 5.93, 'frac_dN_le5': 0.421}
{'label': 'predicted Met-retained', 'n': 81, 'median_buried': 0.4, 'mean_buried': 28.0, 'frac_ge20': 0.432, 'frac_ge25': 0.42, 'frac_ge50': 0.296, 'n_dist': 81, 'median_dN': 7.22, 'frac_dN_le5': 0.333}
Mann-Whitney (burial, predicted NME < predicted Met-retained): U=6168 p=0.4764
Mann-Whitney two-sided p=0.9527
Fisher (>=20% buried): OR=1.024 p=1 table=[[67, 86], [35, 46]]
Fisher (>=25% buried): OR=0.942 p=0.8892 table=[[62, 91], [34, 47]]
Fisher (alpha-amino N within 5 A): OR=1.455 p=0.2069 table=[[64, 88], [27, 54]]
Mann-Whitney (dN, predicted NME > predicted Met-retained): p=0.6407
=== TEST 3 [6-11 chains] ===
{'label': 'predicted NME', 'n': 118, 'median_buried': 0.2, 'mean_buried': 25.4, 'frac_ge20': 0.424, 'frac_ge25': 0.381, 'frac_ge50': 0.22, 'n_dist': 115, 'median_dN': 6.65, 'frac_dN_le5': 0.365}
{'label': 'predicted Met-retained', 'n': 80, 'median_buried': 23.7, 'mean_buried': 29.2, 'frac_ge20': 0.537, 'frac_ge25': 0.487, 'frac_ge50': 0.275, 'n_dist': 80, 'median_dN': 6.38, 'frac_dN_le5': 0.362}
Mann-Whitney (burial, predicted NME < predicted Met-retained): U=4377 p=0.1807
Mann-Whitney two-sided p=0.3614
Fisher (>=20% buried): OR=0.633 p=0.1467 table=[[50, 68], [43, 37]]
Fisher (>=25% buried): OR=0.648 p=0.1459 table=[[45, 73], [39, 41]]
Fisher (alpha-amino N within 5 A): OR=1.012 p=1 table=[[42, 73], [29, 51]]
Mann-Whitney (dN, predicted NME > predicted Met-retained): p=0.2394
=== TEST 3 [>=12 chains] ===
{'label': 'predicted NME', 'n': 240, 'median_buried': 21.6, 'mean_buried': 32.2, 'frac_ge20': 0.508, 'frac_ge25': 0.475, 'frac_ge50': 0.333, 'n_dist': 238, 'median_dN': 5.0, 'frac_dN_le5': 0.5}
{'label': 'predicted Met-retained', 'n': 161, 'median_buried': 45.3, 'mean_buried': 44.1, 'frac_ge20': 0.652, 'frac_ge25': 0.627, 'frac_ge50': 0.466, 'n_dist': 160, 'median_dN': 4.14, 'frac_dN_le5': 0.619}
Mann-Whitney (burial, predicted NME < predicted Met-retained): U=15483 p=0.0003152
Mann-Whitney two-sided p=0.0006304
Fisher (>=20% buried): OR=0.551 p=0.005455 table=[[122, 118], [105, 56]]
Fisher (>=25% buried): OR=0.537 p=0.003058 table=[[114, 126], [101, 60]]
Fisher (alpha-amino N within 5 A): OR=0.616 p=0.02376 table=[[119, 119], [99, 61]]
Mann-Whitney (dN, predicted NME > predicted Met-retained): p=0.0007942
=== TEST 3b heteromeric assemblies only (>=2 distinct entities) ===
{'label': 'predicted NME', 'n': 476, 'median_buried': 3.4, 'mean_buried': 27.5, 'frac_ge20': 0.429, 'frac_ge25': 0.395, 'frac_ge50': 0.284, 'n_dist': 470, 'median_dN': 6.53, 'frac_dN_le5': 0.404}
{'label': 'predicted Met-retained', 'n': 316, 'median_buried': 26.9, 'mean_buried': 35.3, 'frac_ge20': 0.538, 'frac_ge25': 0.509, 'frac_ge50': 0.364, 'n_dist': 316, 'median_dN': 5.42, 'frac_dN_le5': 0.465}
Mann-Whitney (burial, predicted NME < predicted Met-retained): U=65608 p=0.0007578
Mann-Whitney two-sided p=0.001516
Fisher (>=20% buried): OR=0.644 p=0.002874 table=[[204, 272], [170, 146]]
Fisher (>=25% buried): OR=0.628 p=0.001669 table=[[188, 288], [161, 155]]
Fisher (alpha-amino N within 5 A): OR=0.780 p=0.09169 table=[[190, 280], [147, 169]]
Mann-Whitney (dN, predicted NME > predicted Met-retained): p=0.00512
=== TEST 4 degron-forming potential among NME-dependent termini ===
degron-forming (P1' in Phi): 353 | non-degron: 353
{'label': 'degron-forming', 'n': 353, 'median_buried': 2.4, 'mean_buried': 26.4, 'frac_ge20': 0.416, 'frac_ge25': 0.388, 'frac_ge50': 0.266, 'n_dist': 350, 'median_dN': 6.67, 'frac_dN_le5': 0.371}
{'label': 'non-degron-forming', 'n': 353, 'median_buried': 0.2, 'mean_buried': 24.1, 'frac_ge20': 0.388, 'frac_ge25': 0.36, 'frac_ge50': 0.235, 'n_dist': 349, 'median_dN': 6.97, 'frac_dN_le5': 0.395}
=== burial by penultimate (P1') residue ===
P1 n med% mean% >=20% meddN
A 307 2.4 26.0 0.414 6.79
G 73 0.0 23.4 0.329 7.25
S 158 0.0 24.4 0.392 7.01
T 45 3.6 20.7 0.356 6.66
P 70 7.2 26.2 0.457 5.1
V 46 7.1 29.6 0.435 6.58
M 8 65.8 60.7 0.875 3.61
D 76 15.6 31.1 0.5 5.5
E 107 1.4 24.1 0.402 6.6
L 43 14.2 34.9 0.488 5.62
I 21 68.1 61.0 0.857 3.28
F 24 26.3 37.3 0.5 6.21
K 51 0.0 23.6 0.392 8.7
N 36 22.8 30.9 0.528 6.33
Q 24 16.1 29.3 0.5 6.79
R 30 58.5 53.7 0.767 3.79
=== TEST 5 NME-dependent termini buried >=25%: 264 / 706 (0.374) ===
CCNC A 100.0 2.61 2 degron 4f7s
GCHFR P 100.0 3.45 10 - 7ala
DDA1 A 100.0 2.95 4 degron 9s3r
PSMG1 A 99.8 2.70 30 degron 8yiz
RPS27 P 99.7 2.88 50 - 6fec
CFL2 A 99.6 2.91 18 degron 7u8k
IMPDH2 A 99.3 3.49 16 degron 6ua4
RPSA S 99.1 2.83 41 - 28zv
ARF6 G 98.8 2.99 4 - 6pav
MCM5 S 98.7 3.48 14 - 9lxe
DDX3X S 98.5 2.80 6 - 4o2e
PSMA6 S 98.5 2.52 13 - 8tm4
CFAP126 A 98.4 2.43 435 degron 7ung
ALDOB A 98.3 2.10 18 degron 1qo5
GINS3 S 98.2 3.51 8 - 2e9x
MRPL23 A 98.2 3.08 52 degron 8xt3
GTF2H5 V 97.5 2.83 29 degron 5iy6
ARL2 G 96.7 2.85 4 - 9m1k
H3-3A; H3-3B A 96.7 2.42 4 degron 3qla
UBE2D2 A 96.6 2.63 4 degron 5ulf
CCT8 A 96.4 2.21 18 degron 8shp
IMPDH1 A 96.3 3.57 8 degron 7rff
TRPC5 A 96.2 3.03 4 degron 9m4w
GNAT1 G 96.0 2.93 12 - 3rbq
H3C1; H3C2; A 95.8 2.27 2 degron 4fwf
DOCK5 A 95.6 2.08 6 degron 8zjl
H3-5 A 95.2 2.42 3 degron 7zez
NPHP3 G 94.9 3.42 3 - 5l7k
LCK G 94.9 3.07 6 - 6h6a
BCR V 94.7 2.36 8 degron 1k1f
FKBP1A G 93.9 3.91 12 - 6m4w
SCNM1 S 93.2 2.65 49 - 7dvq
MT-ND4L P 92.7 2.69 45 - 9cwt
MAPKAP1 A 92.6 2.52 8 degron 9t92
MIF P 92.3 2.77 3 - 8ca0
GGA3 A 91.8 6.25 8 degron 1jpl
S100A4 A 91.8 2.58 2 degron 2mrd
KCND3 A 91.7 3.13 10 degron 7w6t
TUBG1 P 91.6 2.36 45 - 9qvn
H3-4 A 90.6 2.37 3 degron 2v1d
wrote asm_per_protein_master.csv, asm_at_risk_termini.csv, asm_observations.csv, asm_stats_summary.json
