## Supplementary_Data_8a for "Human protein complex interfaces reveal candidate assembly roles for initiator methionine excision": historical_Data_4_Hypothesis tests.csv

Section	Test	Statistic	Odds ratio	p	2x2 table
TEST 1 [max] annotation-based	Mann-Whitney U, one-sided: burial, NME-generated < Met-retained	138442		0.1995
TEST 1 [max] annotation-based	Mann-Whitney U, two-sided: burial			0.3991
TEST 1 [max] annotation-based	Fisher exact: >=20% buried		0.908	0.4491	[[165, 223], [330, 405]]
TEST 1 [max] annotation-based	Fisher exact: >=25% buried		0.888	0.3725	[[153, 235], [311, 424]]
TEST 1 [max] annotation-based	Fisher exact: alpha-amino N within 5 A		1.119	0.4049	[[163, 224], [288, 443]]
TEST 1 [max] annotation-based	Mann-Whitney U, one-sided: dN, NME-generated > Met-retained			0.4393
TEST 2 [max] sequence-rule-based	Mann-Whitney U, one-sided: burial, MetAP-permissive < MetAP-nonpermissive	136684		0.000327
TEST 2 [max] sequence-rule-based	Mann-Whitney U, two-sided: burial			0.000654
TEST 2 [max] sequence-rule-based	Fisher exact: >=20% buried		0.67	0.001157	[[284, 422], [219, 218]]
TEST 2 [max] sequence-rule-based	Fisher exact: >=25% buried		0.664	0.001039	[[264, 442], [207, 230]]
TEST 2 [max] sequence-rule-based	Fisher exact: alpha-amino N within 5 A		0.828	0.1353	[[268, 431], [187, 249]]
TEST 2 [max] sequence-rule-based	Mann-Whitney U, one-sided: dN, MetAP-permissive > MetAP-nonpermissive			0.003057
TEST 1 [median] annotation-based	Mann-Whitney U, one-sided: burial, NME-generated < Met-retained	132352		0.01307
TEST 1 [median] annotation-based	Mann-Whitney U, two-sided: burial			0.02614
TEST 1 [median] annotation-based	Fisher exact: >=20% buried		0.737	0.03262	[[98, 290], [231, 504]]
TEST 1 [median] annotation-based	Fisher exact: >=25% buried		0.757	0.05712	[[92, 296], [214, 521]]
TEST 1 [median] annotation-based	Fisher exact: alpha-amino N within 5 A		1.119	0.4049	[[163, 224], [288, 443]]
TEST 1 [median] annotation-based	Mann-Whitney U, one-sided: dN, NME-generated > Met-retained			0.4393
TEST 2 [median] sequence-rule-based	Mann-Whitney U, one-sided: burial, MetAP-permissive < MetAP-nonpermissive	135660		5.509e-05
TEST 2 [median] sequence-rule-based	Mann-Whitney U, two-sided: burial			0.0001102
TEST 2 [median] sequence-rule-based	Fisher exact: >=20% buried		0.606	0.0001669	[[175, 531], [154, 283]]
TEST 2 [median] sequence-rule-based	Fisher exact: >=25% buried		0.563	2.641e-05	[[158, 548], [148, 289]]
TEST 2 [median] sequence-rule-based	Fisher exact: alpha-amino N within 5 A		0.828	0.1353	[[268, 431], [187, 249]]
TEST 2 [median] sequence-rule-based	Mann-Whitney U, one-sided: dN, MetAP-permissive > MetAP-nonpermissive			0.003057
TEST 1 [largest] annotation-based	Mann-Whitney U, one-sided: burial, NME-generated < Met-retained	135649		0.07364
TEST 1 [largest] annotation-based	Mann-Whitney U, two-sided: burial			0.1473
TEST 1 [largest] annotation-based	Fisher exact: >=20% buried		0.867	0.2984	[[135, 253], [280, 455]]
TEST 1 [largest] annotation-based	Fisher exact: >=25% buried		0.843	0.21	[[124, 264], [263, 472]]
TEST 1 [largest] annotation-based	Fisher exact: alpha-amino N within 5 A		1.119	0.4049	[[163, 224], [288, 443]]
TEST 1 [largest] annotation-based	Mann-Whitney U, one-sided: dN, NME-generated > Met-retained			0.4393
TEST 2 [largest] sequence-rule-based	Mann-Whitney U, one-sided: burial, MetAP-permissive < MetAP-nonpermissive	139822		0.001966
TEST 2 [largest] sequence-rule-based	Mann-Whitney U, two-sided: burial			0.003931
TEST 2 [largest] sequence-rule-based	Fisher exact: >=20% buried		0.684	0.002927	[[233, 473], [183, 254]]
TEST 2 [largest] sequence-rule-based	Fisher exact: >=25% buried		0.668	0.001644	[[215, 491], [173, 264]]
TEST 2 [largest] sequence-rule-based	Fisher exact: alpha-amino N within 5 A		0.828	0.1353	[[268, 431], [187, 249]]
TEST 2 [largest] sequence-rule-based	Mann-Whitney U, one-sided: dN, MetAP-permissive > MetAP-nonpermissive			0.003057
TEST 3 [2-3 chains]	Mann-Whitney U, one-sided: burial, MetAP-permissive < MetAP-nonpermissive	10130		0.0495
TEST 3 [2-3 chains]	Mann-Whitney U, two-sided: burial			0.09899
TEST 3 [2-3 chains]	Fisher exact: >=20% buried		0.658	0.1407	[[45, 150], [36, 79]]
TEST 3 [2-3 chains]	Fisher exact: >=25% buried		0.703	0.2189	[[43, 152], [33, 82]]
TEST 3 [2-3 chains]	Fisher exact: alpha-amino N within 5 A		0.739	0.2746	[[43, 151], [32, 83]]
TEST 3 [2-3 chains]	Mann-Whitney U, one-sided: dN, MetAP-permissive > MetAP-nonpermissive			0.07906
TEST 3 [4-5 chains]	Mann-Whitney U, one-sided: burial, MetAP-permissive < MetAP-nonpermissive	6168		0.4764
TEST 3 [4-5 chains]	Mann-Whitney U, two-sided: burial			0.9527
TEST 3 [4-5 chains]	Fisher exact: >=20% buried		1.024	1	[[67, 86], [35, 46]]
TEST 3 [4-5 chains]	Fisher exact: >=25% buried		0.942	0.8892	[[62, 91], [34, 47]]
TEST 3 [4-5 chains]	Fisher exact: alpha-amino N within 5 A		1.455	0.2069	[[64, 88], [27, 54]]
TEST 3 [4-5 chains]	Mann-Whitney U, one-sided: dN, MetAP-permissive > MetAP-nonpermissive			0.6407
TEST 3 [6-11 chains]	Mann-Whitney U, one-sided: burial, MetAP-permissive < MetAP-nonpermissive	4377		0.1807
TEST 3 [6-11 chains]	Mann-Whitney U, two-sided: burial			0.3614
TEST 3 [6-11 chains]	Fisher exact: >=20% buried		0.633	0.1467	[[50, 68], [43, 37]]
TEST 3 [6-11 chains]	Fisher exact: >=25% buried		0.648	0.1459	[[45, 73], [39, 41]]
TEST 3 [6-11 chains]	Fisher exact: alpha-amino N within 5 A		1.012	1	[[42, 73], [29, 51]]
TEST 3 [6-11 chains]	Mann-Whitney U, one-sided: dN, MetAP-permissive > MetAP-nonpermissive			0.2394
TEST 3 [>=12 chains]	Mann-Whitney U, one-sided: burial, MetAP-permissive < MetAP-nonpermissive	15483		0.0003152
TEST 3 [>=12 chains]	Mann-Whitney U, two-sided: burial			0.0006304
TEST 3 [>=12 chains]	Fisher exact: >=20% buried		0.551	0.005455	[[122, 118], [105, 56]]
TEST 3 [>=12 chains]	Fisher exact: >=25% buried		0.537	0.003058	[[114, 126], [101, 60]]
TEST 3 [>=12 chains]	Fisher exact: alpha-amino N within 5 A		0.616	0.02376	[[119, 119], [99, 61]]
TEST 3 [>=12 chains]	Mann-Whitney U, one-sided: dN, MetAP-permissive > MetAP-nonpermissive			0.0007942
TEST 3b heteromeric assemblies only (>=2 distinct entities)	Mann-Whitney U, one-sided: burial, MetAP-permissive < MetAP-nonpermissive	65608		0.0007578
TEST 3b heteromeric assemblies only (>=2 distinct entities)	Mann-Whitney U, two-sided: burial			0.001516
TEST 3b heteromeric assemblies only (>=2 distinct entities)	Fisher exact: >=20% buried		0.644	0.002874	[[204, 272], [170, 146]]
TEST 3b heteromeric assemblies only (>=2 distinct entities)	Fisher exact: >=25% buried		0.628	0.001669	[[188, 288], [161, 155]]
TEST 3b heteromeric assemblies only (>=2 distinct entities)	Fisher exact: alpha-amino N within 5 A		0.78	0.09169	[[190, 280], [147, 169]]
TEST 3b heteromeric assemblies only (>=2 distinct entities)	Mann-Whitney U, one-sided: dN, MetAP-permissive > MetAP-nonpermissive			0.00512
