## Supplementary_Data_8a for "Human protein complex interfaces reveal candidate assembly roles for initiator methionine excision": historical_Data_4_Ig-TCR removed confounders.csv

Degron, confounder and size-matched analyses after excluding all 20 immunoglobulin and T-cell receptor constant-region entries (n = 1,123)
TEST 4 degron-forming potential among MetAP-permissive termini (n = 696)
Group	n	Median burial (%)	Mean burial (%)	Fraction >=20% buried	Fraction >=25% buried	Fraction >=50% buried
degron-forming (residue 2 in L, F, Y, W, I, V or A)	352	1.9	26.3	0.415	0.386	0.264
non-degron-forming	344	0.9	24.4	0.392	0.363	0.235
Test	Odds ratio	95% CI lower	95% CI upper	p	2x2 table
Fisher exact: >=25% buried, degron-forming vs non-degron-forming	1.103	0.811	1.5	0.5837	[[136, 216], [125, 219]]
Mann-Whitney U, two-sided: burial, degron-forming vs non-degron-forming				0.6087
Likelihood-ratio test, class x degron interaction (model: class + degron + log chain count + class x degron; n = 1,123)				0.889
Fisher exact: >=25% buried, MetAP-permissive vs MetAP-nonpermissive within degron-forming stratum	0.556			0.014	[[136, 216], [51, 45]]
Fisher exact: >=25% buried, MetAP-permissive vs MetAP-nonpermissive within non-degron-forming stratum	0.672			0.0123	[[125, 219], [152, 179]]
Logistic models (n = 1,123 unless stated)
Model	Term	Coefficient	Odds ratio	95% CI lower	95% CI upper	p	n	Log-likelihood
1. Published model: class + log chain count	cleavable	-0.427031	0.6524	0.5088	0.8367	0.000764	1123	-736.0804
1. Published model: class + log chain count	logn	0.314982	1.3702	1.2404	1.5137	0	1123	-736.0804
2. Volume only, no processing term	vol	0.005834	1.0059	1.0023	1.0094	0.001282	1123	-736.5409
2. Volume only, no processing term	logn	0.305963	1.3579	1.2293	1.5	0	1123	-736.5409
3. Class and volume together	cleavable	-0.274522	0.7599	0.5169	1.1172	0.162596	1123	-735.5658
3. Class and volume together	vol	0.002845	1.0028	0.9974	1.0084	0.310281	1123	-735.5658
3. Class and volume together	logn	0.311067	1.3649	1.2351	1.5083	0	1123	-735.5658
4. Class, volume and hydropathy	cleavable	-0.487801	0.614	0.3796	0.9931	0.04677	1123	-734.4911
4. Class, volume and hydropathy	vol	0.001061	1.0011	0.9951	1.0071	0.729	1123	-734.4911
4. Class, volume and hydropathy	kd	0.043738	1.0447	0.9852	1.1078	0.143513	1123	-734.4911
4. Class, volume and hydropathy	logn	0.313327	1.368	1.2378	1.5118	0	1123	-734.4911
5. Size-matched subset (P1' volume < 145 cubic angstrom)	cleavable	-0.315112	0.7297	0.5383	0.9892	0.042349	934	-607.7883
5. Size-matched subset (P1' volume < 145 cubic angstrom)	logn	0.310067	1.3635	1.222	1.5214	0	934	-607.7883
Size-matched comparison
Sample	n	Fraction buried >=25%, MetAP-permissive	Fraction buried >=25%, MetAP-nonpermissive	Fisher exact odds ratio	Fisher exact p	Odds ratio adjusted for log chain count	Adjusted p
All classified proteins	1123	0.375	0.475	0.662	0.000948	0.652	0.000764
Size-matched: P1' volume < 145 cubic angstrom	934	0.375	0.437	0.773	0.105981	0.73	0.042349
Notes
All values are computed on the 1,123-protein analyzable set (48 signal/propeptide/transit rows and 20 Ig/TCR rows excluded) and are the values quoted in the revised manuscript's degron paragraph (Results) and Limitations paragraph (Discussion).
y = burial of the mature first residue at or above 25%. 'cleavable' is the sequence-rule class (1 = MetAP-permissive). 'vol' is penultimate side-chain volume in cubic angstroms (Zamyatnin); 'kd' is Kyte-Doolittle hydropathy of the penultimate residue; 'logn' is the natural log of the chain count of the maximum-burial assembly. Same model definitions as the sheets 'Logistic models' and 'Size-match…
