## Supplementary_Data_8a for "Human protein complex interfaces reveal candidate assembly roles for initiator methionine excision": historical_Data_4_Ig-TCR removed primary.csv

Primary comparison after excluding all 20 immunoglobulin and T-cell receptor constant-region entries
Analyzable set	n proteins	MetAP-permissive	MetAP-nonpermissive
After removing 48 signal/propeptide/transit rows and 20 Ig/TCR rows	1123	696	427
Group summaries (maximum collapse)
Group	n	Median burial (%)	Mean burial (%)	Fraction ≥20% buried	Fraction ≥25% buried	n with distance	Median dN (Å)	Fraction dN ≤5 Å
MetAP-permissive	696	1.4	25.3	0.406	0.375	696	6.78	0.383
MetAP-nonpermissive	427	20.1	32.6	0.503	0.475	427	5.73	0.429
Hypothesis tests
Test	Odds ratio	p	2×2 or n
Mann–Whitney U, two-sided: burial, MetAP-permissive vs MetAP-nonpermissive		0.00059	n=1,123
Mann–Whitney U, two-sided: α-amino distance		0.0039	n=1,123
Fisher exact, two-sided: burial ≥20%	0.674	0.0016	[[283, 413], [203, 224]]
Fisher exact, two-sided: burial ≥25%	0.662	0.00095	[[261, 435], [203, 224]]
Assembly-size-stratified 25% burial
Stratum	n	MetAP-permissive fraction ≥25%	MetAP-nonpermissive fraction ≥25%	Odds ratio	p
1–3 chains	308	0.221	0.292	0.686	0.172
4–7 chains	319	0.38	0.42	0.846	0.48
8–11 chains	98	0.46	0.543	0.718	0.528
≥12 chains	398	0.475	0.631	0.528	0.0029
Logistic model: class + log chain count on n = 1,123
Term	Odds ratio	95% CI lower	95% CI upper	p
MetAP-permissive (vs MetAP-nonpermissive)	0.652	0.509	0.837	0.00076
log(n_chains) per e-fold	1.37			5.6e-10
Interaction MetAP-permissive × log(n_chains), likelihood-ratio p	0.13
Notes
All values are computed on the 1,123-protein analyzable set that is used for the primary comparison in the revised manuscript. The 48 signal/propeptide/transit rows and the 20 immunoglobulin and T-cell receptor constant-region rows in Supplementary Data 1 are excluded.
The other sheets in this file are the deposited output of the release 1.2.2 statistics pipeline on n = 1,143 (which retained the 20 Ig/TCR entries) and are preserved unchanged as a reproducibility reference; the release notes above make this explicit.
The size-adjusted odds ratio, ordinary Fisher odds ratio and Mann–Whitney p-values in this sheet are those cited in the manuscript Abstract, Results and Methods.
