## Supplementary_Data_8a for "Human protein complex interfaces reveal candidate assembly roles for initiator methionine excision": historical_Data_4_Interface-engaged extremes.csv

Gene	Penultimate residue (P1')	Burial (%)	Minimum alpha-amino N distance over all observations (A)	Chains in assembly	Met-Phi degron on retention	PDB entry	Alpha-amino N distance at maximum burial (A)
CCNC	A	100	2.61	2	yes	4f7s	2.75
GCHFR	P	100	3.45	10	no	7ala	3.61
DDA1	A	100	2.95	4	yes	9s3r	3.12
PSMG1	A	99.8	2.7	30	yes	8yiz	2.7
RPS27	P	99.7	2.88	50	no	6fec	3.8
CFL2	A	99.6	2.91	18	yes	7u8k	2.94
IMPDH2	A	99.3	3.49	16	yes	6ua4	4.21
RPSA	S	99.1	2.83	41	no	28zv	4.2
ARF6	G	98.8	2.99	4	no	6pav
MCM5	S	98.7	3.48	14	no	9lxe	3.66
DDX3X	S	98.5	2.8	6	no	4o2e	2.8
PSMA6	S	98.5	2.52	13	no	8tm4	3.51
CFAP126	A	98.4	2.43	435	yes	7ung	3.03
ALDOB	A	98.3	2.1	18	yes	1qo5	2.39
GINS3	S	98.2	3.51	8	no	2e9x	3.51
MRPL23	A	98.2	3.08	52	yes	8xt3	3.2
GTF2H5	V	97.5	2.83	29	yes	5iy6	2.84
ARL2	G	96.7	2.85	4	no	9m1k	3.63
H3-3A; H3-3B	A	96.7	2.42	4	yes	3qla	2.71
UBE2D2	A	96.6	2.63	4	yes	5ulf	4.24
CCT8	A	96.4	2.21	18	yes	8shp	2.21
IMPDH1	A	96.3	3.57	8	yes	7rff	4.26
TRPC5	A	96.2	3.03	4	yes	9m4w	3.03
GNAT1	G	96	2.93	12	no	3rbq	2.98
H3C1; H3C2; H3C3; H3C4; H3C6; H3C7; H3C8; H3C10; H3C11; H3C12	A	95.8	2.27	2	yes	4fwf	3.45
DOCK5	A	95.6	2.08	6	yes	8zjl	2.9
H3-5	A	95.2	2.42	3	yes	7zez	2.7
NPHP3	G	94.9	3.42	3	no	5l7k	3.42
LCK	G	94.9	3.07	6	no	6h6a	3.11
BCR	V	94.7	2.36	8	yes	1k1f	2.36
FKBP1A	G	93.9	3.91	12	no	6m4w	4.17
SCNM1	S	93.2	2.65	49	no	7dvq	2.65
MT-ND4L	P	92.7	2.69	45	no	9cwt	2.69
MAPKAP1	A	92.6	2.52	8	yes	9t92	3.14
MIF	P	92.3	2.77	3	no	8ca0	3.07
GGA3	A	91.8	6.25	8	yes	1jpl	6.25
S100A4	A	91.8	2.58	2	yes	2mrd	2.58
KCND3	A	91.7	3.13	10	yes	7w6t	3.15
TUBG1	P	91.6	2.36	45	no	9qvn	2.36
H3-4	A	90.6	2.37	3	yes	2v1d	2.37
