## Supplementary_Data_8a for "Human protein complex interfaces reveal candidate assembly roles for initiator methionine excision": historical_Data_4_Logistic models.csv

Model	Term	Coefficient	Odds ratio	95% CI lower	95% CI upper	p	n	Log-likelihood
1. Published model: class + log chain count	cleavable	-0.425319	0.6536	0.5108	0.8362	0.0007155681024528744	1143	-748.7183
1. Published model: class + log chain count	logn	0.317872	1.3742	1.2442	1.5178	3.651554122051212e-10	1143	-748.7183
2. Volume only, no processing term	vol	0.006079	1.0061	1.0026	1.0096	0.0007178209640706444	1143	-748.6957
2. Volume only, no processing term	logn	0.308856	1.3619	1.233	1.5042	1.138216531058703e-09	1143	-748.6957
3. Class and volume together	cleavable	-0.239164	0.7873	0.5366	1.1551	0.2213622794363005	1143	-747.948
3. Class and volume together	vol	0.003465	1.0035	0.998	1.009	0.2145463187171968	1143	-747.948
3. Class and volume together	logn	0.31324	1.3679	1.238	1.5113	7.492649711990234e-10	1143	-747.948
4. Class, volume and hydropathy	cleavable	-0.50356	0.6044	0.3749	0.9742	0.03870538291344915	1143	-746.2513
4. Class, volume and hydropathy	vol	0.001231	1.0012	0.9953	1.0072	0.6866161002241954	1143	-746.2513
4. Class, volume and hydropathy	kd	0.054242	1.0557	0.9964	1.1187	0.06632744413269795	1143	-746.2513
4. Class, volume and hydropathy	logn	0.315998	1.3716	1.2413	1.5157	5.612728547455227e-10	1143	-746.2513
5. Size-matched subset (P1' volume < 145 cubic angstrom)	cleavable	-0.284816	0.7522	0.5561	1.0173	0.06452790244285811	949	-616.5264
5. Size-matched subset (P1' volume < 145 cubic angstrom)	logn	0.312801	1.3672	1.2255	1.5254	2.115072224545292e-08	949	-616.5264
Note: y = burial of the mature first residue at or above 25%. 'cleavable' is the sequence-rule class (1 = MetAP-permissive). 'vol' is penultimate side-chain volume in cubic angstroms; 'kd' is Kyte-Doolittle hydropathy of the penultimate residue. Models 2 to 5 are the analysis reported in the Limitations section: processing competence and penultimate size cannot be fully separated in structural da…
