## Supplementary_Data_8a for "Human protein complex interfaces reveal candidate assembly roles for initiator methionine excision": historical_Data_4_Machine-level table.csv

Machine	Members scored	Percent MetAP-permissive members	Percent of those buried >=25%	Maximum burial (%)	Percent of MetAP-permissive members forming a Met-Phi degron on retention	Gene achieving maximum burial
TRiC/CCT chaperonin	6	66.7	100	96.4	100	CCT8
26S proteasome / assembly	24	62.5	80	99.8	53.3	PSMG1
Mediator	6	66.7	75	82.3	50	MED21
Cell cycle / replication	20	35	71.4	100	71.4	CCNC
Spliceosome	20	65	69.2	81.1	38.5	SF3B4
OXPHOS complexes	25	64	68.8	92.7	25	MT-ND4L
RNA polymerases	12	33.3	50	99	25	POLR2L
Actin / tubulin systems	20	40	50	98.3	37.5	TUBA1A
Ribosomes (cyto + mito)	57	78.9	44.4	99.7	40	RPS27
Cullin–RING / CSN	10	80	25	100	50	DDA1
Nuclear pore scaffold	6	66.7	25	59.1	100	NUP50
eIF2 / eIF3	10	60	16.7	77.2	66.7	EIF2B1
