## Supplementary_Data_8a for "Human protein complex interfaces reveal candidate assembly roles for initiator methionine excision": historical_Data_4_Size-matched comparison.csv

Sample	n	Fraction buried >=25%, MetAP-permissive	Fraction buried >=25%, MetAP-nonpermissive	Fisher exact odds ratio	Fisher exact p	Odds ratio adjusted for log chain count	Adjusted p
All classified proteins	1143	0.374	0.474	0.664	0.001038861077140864	0.654	0.0007155681024528744
Size-matched: P1' volume < 145 cubic angstrom	949	0.374	0.428	0.798	0.1471292711659519	0.752	0.06452790244285811
Note: the size-matched row is the comparison reported in the Limitations section. Matching the two classes for penultimate side-chain volume preserves the direction of the effect but not its significance.
