## Supplementary_Data_8a for "Human protein complex interfaces reveal candidate assembly roles for initiator methionine excision": historical_Data_5_Candidate-to-experiment.csv

category	gene	accession	pdb	burial_percent	alpha_amino_distance_at_selected_observation_A	observed_residue	sequence_class	hypothesis
Proteasome	PSMG1	O95456	8yiz	99.8	2.7	ALA	MetAP-permissive	Altered local packing or assembly kinetics; test native 20S/26S abundance and activity.
Proteasome	PSMA2	P25787	8yix	85.2	3.95	ALA	MetAP-permissive	Altered local packing or assembly kinetics; test native 20S/26S abundance and activity.
Proteasome	PSMA4	P25789	7v5g	85.7	3.32	MET	MetAP-permissive	Altered local packing or assembly kinetics; test native 20S/26S abundance and activity.
Proteasome	PSMA6	P60900	8tm4	98.5	3.51	MET	MetAP-permissive	Altered local packing or assembly kinetics; test native 20S/26S abundance and activity.
Proteasome	PSMA7	O14818	5ln3	60	3.46	MET	MetAP-permissive	Altered local packing or assembly kinetics; test native 20S/26S abundance and activity.
CCT/TRiC	CCT2	P78371	7nvn	86.1	3.9	ALA	MetAP-permissive	Reduced folding capacity under proteotoxic stress; test complex assembly and ATP-dependent folding.
CCT/TRiC	CCT5	P48643	8she	75.8	3.75	ALA	MetAP-permissive	Reduced folding capacity under proteotoxic stress; test complex assembly and ATP-dependent folding.
CCT/TRiC	CCT6A	P40227	8sht	83	3.61	ALA	MetAP-permissive	Reduced folding capacity under proteotoxic stress; test complex assembly and ATP-dependent folding.
CCT/TRiC	CCT8	P50990	8shp	96.4	2.21	ALA	MetAP-permissive	Reduced folding capacity under proteotoxic stress; test complex assembly and ATP-dependent folding.
N-myristoylation	ARF6	P62330	6pav	98.8		GLY	MetAP-permissive	Retained Met prevents exposure of Gly2; test myristoylation, localization and stability.
N-myristoylation	LCK	P06239	6h6a	94.9	3.11	GLY	MetAP-permissive	Retained Met prevents exposure of Gly2; test myristoylation, localization and stability.
N-myristoylation	GNAT1	P11488	3rbq	96	2.98	GLY	MetAP-permissive	Retained Met prevents exposure of Gly2; test myristoylation, localization and stability.
N-myristoylation	NPHP3	Q7Z494	5l7k	94.9	3.42	GLY	MetAP-permissive	Retained Met prevents exposure of Gly2; test myristoylation, localization and stability.
N-myristoylation	NCS1	P62166	5o9s	81	2.92	GLY	MetAP-permissive	Retained Met prevents exposure of Gly2; test myristoylation, localization and stability.
N-terminal methylation	RCC1	P18754	5e1b	86.3	4.51	SER	MetAP-permissive	Retained Met prevents formation of the mature methyltransferase substrate; test methylation and chromatin binding.
N-terminal methylation	CENPB	P07199	6kdr	77.7	3.97	GLY	MetAP-permissive	Retained Met prevents formation of the mature methyltransferase substrate; test methylation and chromatin binding.
Metabolic / enzymatic	ALDOB	P05062	1qo5	98.3	2.39	ALA	MetAP-permissive	Assembly may persist while oligomer stability or catalytic flux changes.
Metabolic / enzymatic	IMPDH2	P12268	6ua4	99.3	4.21	ALA	MetAP-permissive	Assembly may persist while oligomer stability or catalytic flux changes.
DNA repair / transcription	GTF2H5	Q6ZYL4	5iy6	97.5	2.84	MET	MetAP-permissive	Test complex abundance, partner engagement and pathway-specific function.
DNA repair / transcription	RAD51D	O75771	9q25	76.7	2.77	MET	MetAP-permissive	Test complex abundance, partner engagement and pathway-specific function.
DNA repair / transcription	MED21	Q13503	7enj	82.3	4.33	MET	MetAP-permissive	Test complex abundance, partner engagement and pathway-specific function.
