## Supplementary_Data_8a for "Human protein complex interfaces reveal candidate assembly roles for initiator methionine excision": historical_Data_5_Description.csv

Supplementary Data 5	Robustness analyses and candidate-to-experiment map
Purpose	New analyses and experimentally actionable candidates derived exclusively from the canonical census.
Multiplicity models	Logistic models adjusting the sequence-class association for observation multiplicity.
Leave-one-residue-out	Sensitivity analysis excluding each residue identity in turn.
MET-MSE exclusion	Sensitivity analysis excluding MetAP-permissive proteins modeled with retained MET/MSE.
Candidate map	Representative proteins, structures, measurements, mechanistic hypotheses, and proposed assays.
Metric definitions	Burial is fractional solvent-accessible-surface loss on assembly. Alpha-amino distance is the value for the same selected PDB entry and assembly chain that supplies maximum burial; units are angstroms. A blank value means that the selected observation lacks a resolved partner-distance measurement. Odds ratios compare predicted-excision with refractory termini.
Source	Census canonical reproducibility archive and the accompanying manuscript.
Revision note (September 2026). Column and row labels now read permissive/nonpermissive (formerly excision/refractory); the sequence_class values read MetAP-permissive (formerly "predicted NME"). No numerical value in the sheets "Multiplicity models", "Leave-one-residue-out" and "MET-MSE exclusion" was changed; they remain the release-1.2.2 output on n = 1,143 (MET-MSE exclusion odds ratio 0.692,…
