## Supplementary_Data_8a for "Human protein complex interfaces reveal candidate assembly roles for initiator methionine excision": historical_Data_5_Ig-TCR removed (n=1123).csv

Robustness analyses recomputed on the 1,123-protein analyzable set (48 signal/propeptide/transit rows and 20 Ig/TCR rows excluded). These are the values reported in Results and Supplementary Table 1.
Multiplicity models
analysis	n	odds_ratio	ci_low	ci_high	p
class + log chain count	1123	0.652443	0.508787	0.83666	0.000764
class + log chain count + log PDB-entry count	1123	0.686163	0.532105	0.884826	0.003694
Fisher exact, proteins with at least 2 PDB entries	739	0.668323			0.008655
Fisher exact, proteins with at least 5 PDB entries	371	0.694528			0.108593
Leave-one-residue-out
excluded_residue	n_permissive	n_nonpermissive	odds_ratio	fisher_p
A	389	427	0.641435	0.002273
C	689	427	0.660533	0.000923
D	696	351	0.668675	0.002706
E	696	320	0.577914	6.9e-05
F	696	403	0.665969	0.001467
G	623	427	0.686782	0.00342
H	696	421	0.650495	0.000705
I	696	407	0.712903	0.007673
K	696	378	0.625946	0.000356
L	696	386	0.645161	0.000794
M	696	419	0.682653	0.002543
N	696	391	0.66129	0.001322
P	627	427	0.652547	0.000917
Q	696	408	0.668394	0.001534
R	696	397	0.716022	0.01033
S	545	427	0.660127	0.001666
T	652	427	0.668592	0.001583
V	651	427	0.657201	0.001003
W	696	422	0.666	0.001379
Y	696	421	0.656716	0.000885
MET-MSE exclusion
analysis	n_permissive	n_nonpermissive	odds_ratio	fisher_p	engaged_permissive	engaged_nonpermissive
exclude MetAP-permissive proteins modeled as MET/MSE	381	427	0.693192	0.010582	0.385827	0.47541
