## Supplementary_Data_8a for "Human protein complex interfaces reveal candidate assembly roles for initiator methionine excision": historical_Data_5_Leave-one-residue-out.csv

excluded_residue	n_permissive	n_nonpermissive	odds_ratio	fisher_p
A	399	437	0.6411945542380325	0.002021098294059136
C	699	437	0.6621004566210046	0.001014646376042795
D	706	361	0.6710673409635347	0.002457700842726678
E	706	330	0.5829788387026851	6.524738708446818e-05
F	706	413	0.6677340758788722	0.001330250008988494
G	633	437	0.6876953680022734	0.003076146727586424
H	706	431	0.6523744673373457	0.0006353621150055372
I	706	416	0.717374129138835	0.008238995669193484
K	706	386	0.6290555502069896	0.0003184511940647083
L	706	394	0.6544719360739386	0.0008966788689532622
M	706	429	0.6838914027149321	0.002295480773199903
N	706	401	0.6633007859014051	0.00146474841075654
P	636	437	0.6555555555555556	0.0008319890750535131
Q	706	413	0.6548912419321496	0.0008441823855213587
R	706	407	0.7167420814479638	0.009286276867701533
S	548	437	0.6692657569850552	0.002248732223068349
T	661	437	0.6672047350013451	0.001403396627491045
V	660	437	0.6559571619812584	0.0008891111357196351
W	706	432	0.6675538993878094	0.001239669799235823
Y	706	431	0.6584703675091049	0.0007990169175542115
