## Supplementary_Data_8a for "Human protein complex interfaces reveal candidate assembly roles for initiator methionine excision": historical_Data_5_MET-MSE exclusion.csv

analysis	n_permissive	n_nonpermissive	odds_ratio	fisher_p	engaged_permissive	engaged_nonpermissive
exclude MetAP-permissive proteins modeled as MET/MSE	391	437	0.6915629322268326	0.009384723600394992	0.3836317135549872	0.4736842105263158
