## Supplementary_Data_8a for "Human protein complex interfaces reveal candidate assembly roles for initiator methionine excision": historical_Data_5_Multiplicity models.csv

analysis	n	odds_ratio	ci_low	ci_high	p
class + log chain count	1143	0.6535614274968502	0.5108419745462404	0.8361539591399737	0.0007155680883629365
class + log chain count + log PDB-entry count	1143	0.6919954130976292	0.5376911294846666	0.8905812751776373	0.004233178715982447
