## Supplementary_Data_8a for "Human protein complex interfaces reveal candidate assembly roles for initiator methionine excision": source_Data1_definitions.csv

Column	Definition	Units or values
acc	UniProtKB accession of the human protein.	UniProtKB
gene	Primary gene symbol or symbols reported for the accession; multiple symbols separated by semicolons where one sequence is shared by paralogues.	HGNC symbol
cls	Annotation-based class: NME-generated (annotated), Met-retained (annotated/observed), excluded: signal/propeptide/transit, or unclassified: Ig/TCR constant region. Rows in either excluded category are absent from every processing-class comparison in the manuscript.	category
pred	Sequence-rule class: MetAP-permissive where the penultimate residue is Ala, Cys, Gly, Pro, Ser, Thr or Val; otherwise MetAP-nonpermissive. This describes predicted aminopeptidase permissiveness and is not evidence that the initiator methionine was removed in any given structure. This is the classification on which the central result rests.	category
res1	First residue of the full-length translated sequence, always methionine.	1-letter code
res2	Penultimate residue (P1'), the residue whose size determines whether a methionine aminopeptidase can cleave.	1-letter code
res3	Third residue of the translated sequence.	1-letter code
nt_acetyl	UniProt-annotated N-terminal acetylation, where present.	annotation text or blank
init_removed	UniProt annotation stating that the initiator methionine is removed.	True / False
resname	Three-letter name of the residue actually modeled at the mature start position in these coordinates. Value taken from the observation achieving the maximum burial.	PDB residue name
pdb	Protein Data Bank entry identifier. Value taken from the observation achieving the maximum burial.	4-character PDB ID
asm_chain	Chain identifier within the reconstructed biological assembly. Value taken from the observation achieving the maximum burial.	text
chain	Chain identifier in the deposited asymmetric unit from which the assembly chain derives. Value taken from the observation achieving the maximum burial.	text
n_chains	Number of polypeptide chains in the reconstructed biological assembly. Value taken from the observation achieving the maximum burial.	count
n_entities	Number of distinct polypeptide entities in the assembly; 1 indicates a homomer. Value taken from the observation achieving the maximum burial.	count
n_obs	Number of chain-level observations collapsed into this row.	count
n_entries	Number of distinct PDB entries contributing observations.	count
buried_pct	Burial under the maximum collapse rule: the largest burial observed for this protein across all its assembly chains. The primary measure reported in the manuscript.	percent, 0-100
buried_median	Burial under the median collapse rule, across all observations of this protein.	percent, 0-100
dN_min	Smallest alpha-amino nitrogen to other-chain distance observed for this protein, taken across all observations of the protein. Protein-level statistic: it is not specific to the entry named in the pdb column. Use dN_at_max_burial for the distance at the observation that supplies pdb, asm_chain and buried_pct.	angstrom
dN_median	Median alpha-amino nitrogen to other-chain distance across all observations of this protein. Protein-level statistic: it is not specific to the entry named in the pdb column.	angstrom
min_dist_residue	Shortest distance from any atom of the mature first residue to any atom of a different chain in the assembly. Value taken from the observation achieving the maximum burial.	angstrom
sasa_complex	Solvent-accessible surface area of that residue computed in the complete assembly. Value taken from the observation achieving the maximum burial.	square angstrom
sasa_isolated	Solvent-accessible surface area of the same residue computed with the chain removed from the assembly and treated in isolation. Value taken from the observation achieving the maximum burial.	square angstrom
is_first_observed	True where the residue modeled at the mature start position is the first residue present in the coordinates, so that no upstream residue is modeled. Value taken from the observation achieving the maximum burial.	True / False
dN_at_max_burial	Minimum alpha-amino nitrogen-to-partner distance for the same PDB entry and assembly chain that supplies buried_pct (maximum burial); blank when no partner-distance measurement is resolved for that selected observation. This is the value quoted in the manuscript text and plotted in Figure 3.	angstrom
excluded_from_analysis	True where the row is excluded from the manuscript's downstream analyses. Set for all rows with cls in {excluded: signal/propeptide/transit, unclassified: Ig/TCR constant region}. Sixty-eight rows are flagged; 1,123 rows are analyzable.	True / False
