## Supplementary_Data_8a for "Human protein complex interfaces reveal candidate assembly roles for initiator methionine excision": source_Data2_definitions.csv

Column	Definition	Units or values
pdb	Protein Data Bank entry identifier.	4-character PDB ID
asm_chain	Chain identifier within the reconstructed biological assembly.	text
chain	Chain identifier in the deposited asymmetric unit from which the assembly chain derives.	text
acc	UniProtKB accession of the human protein.	UniProtKB
gene	Primary gene symbol or symbols reported for the accession; multiple symbols separated by semicolons where one sequence is shared by paralogues.	HGNC symbol
n_chains	Number of polypeptide chains in the reconstructed biological assembly.	count
n_entities	Number of distinct polypeptide entities in the assembly; 1 indicates a homomer.	count
mature_start	Sequence position treated as the mature N-terminus: 2 where UniProt annotates removal of the initiator methionine, otherwise 1. Set from the annotation, not from the sequence rule, which is why methionine is the measured residue in a subset of predicted excision substrates (see Limitations).	1 or 2
init_removed	UniProt annotation stating that the initiator methionine is removed.	True / False
res1	First residue of the full-length translated sequence, always methionine.	1-letter code
res2	Penultimate residue (P1'), the residue whose size determines whether a methionine aminopeptidase can cleave.	1-letter code
res3	Third residue of the translated sequence.	1-letter code
nt_acetyl	UniProt-annotated N-terminal acetylation, where present.	annotation text or blank
resname	Three-letter name of the residue actually modeled at the mature start position in these coordinates.	PDB residue name
authnum	Author-assigned residue number of the measured residue in the deposited entry.	integer
is_first_observed	True where the residue modeled at the mature start position is the first residue present in the coordinates, so that no upstream residue is modeled.	True / False
sasa_complex	Solvent-accessible surface area of that residue computed in the complete assembly.	square angstrom
sasa_isolated	Solvent-accessible surface area of the same residue computed with the chain removed from the assembly and treated in isolation.	square angstrom
buried_pct	Percentage of the residue's isolated accessible surface lost on assembly, (sasa_isolated - sasa_complex) / sasa_isolated x 100. This is the burial measure used throughout the manuscript; 25% is the reporting threshold.	percent, 0-100
min_dist_residue	Shortest distance from any atom of the mature first residue to any atom of a different chain in the assembly.	angstrom
min_dist_alphaamino_N	Shortest distance from the alpha-amino nitrogen of the mature first residue to any atom of a different chain.	angstrom
n_atoms	Number of atoms of the measured residue present in the coordinates.	count
