## Supplementary_Data_8a for "Human protein complex interfaces reveal candidate assembly roles for initiator methionine excision": alternative_definitions.csv

analysis	threshold_percent	n	permissive_n	permissive_engaged	nonpermissive_n	nonpermissive_engaged	odds_ratio	fisher_two_sided_p
C reassigned	25	1123	689	258	434	206	0.6625368864460613	0.000974432644757218
N/Q added	25	1123	751	288	372	176	0.692715491851561	0.0046018727952626196
D/N added	25	1123	808	315	315	149	0.7118450249806009	0.012530453165636354
D/N/Q added	25	1123	827	325	296	139	0.7312476711857605	0.02327365428329426
Median across extracted observations	25	1123	696	158	427	148	0.5536270471214709	1.767769020935669e-05
Largest assembly then maximum burial	25	1123	696	215	427	172	0.6626819126819127	0.001518415811032284
Selected maximum in heteromeric assembly	25	772	466	185	306	157	0.6248158306321826	0.0018459196257060732
