## Supplementary_Data_8a for "Human protein complex interfaces reveal candidate assembly roles for initiator methionine excision": assembly_strata.csv

analysis	threshold_percent	n	permissive_n	permissive_engaged	nonpermissive_n	nonpermissive_engaged	odds_ratio	fisher_two_sided_p
1-3 chains	25	308	195	43	113	33	0.6858054226475279	0.1720474447210949
4-7 chains	25	319	200	76	119	50	0.8458064516129032	0.4803277556685974
8-11 chains	25	98	63	29	35	19	0.718266253869969	0.5280438954440867
>=12 chains	25	398	238	113	160	101	0.5280792079207921	0.002891500423974472
