## Supplementary_Data_8a for "Human protein complex interfaces reveal candidate assembly roles for initiator methionine excision": candidates_boundary_175.csv

pdb	asm_chain	chain	acc	gene	n_chains	n_entities	annotation_selected_position	init_removed	res1	res2	res3	nt_acetyl	resname	authnum	is_first_observed	sasa_complex	sasa_isolated	buried_pct	min_dist_residue	min_measured_residue_N_distance_A	n_atoms	analyzable	permissive	mapping_status	candidate_author_numbers	accepted_offset	canonical_length	sifts_union_residues	sifts_span_fraction	sifts_short_span_flag	sifts_low_span_flag	frozen_init_annotation
8rbx	k	k	Q5TA45	INTS11	46	34	1	False	M	P	E		MET	1	True	146.9	201.6	27.1	3.27	3.27	122234	True	True	exact_endpoint_offset	1	0	600	600	1.0	False	False
12yi	A	A	Q14749	GNMT	4	1	2	True	M	V	D	N-acetylvaline	VAL	2	True	52.4	164.2	68.1	2.59	4.03	8804	True	True	exact_endpoint_offset	2	0	295	294	0.9966101694915256	False	False	INIT_MET 1; /note="Removed"; /evidence="ECO:0000250|UniProtKB:P13255"
1a4y	A	A	P13489	RNH1	4	2	2	True	M	S	L	N-acetylserine	SER	1	True	81.4	170.8	52.3	2.9	2.9	8806	True	True	exact_endpoint_offset	1	0	461	460	0.9978308026030368	False	False	INIT_MET 1; /note="Removed"; /evidence="ECO:0000269|PubMed:8037455, ECO:0007744|PubMed:22223895, ECO:0007744|PubMed:22814378"
2z0p	A	A	Q06187	BTK	4	1	2	True	M	A	A	N-acetylalanine	ALA	2	True	41.1	113.5	63.8	3.21	3.77	5296	True	True	exact_endpoint_offset	2	0	659	169	0.2564491654021244	False	False	INIT_MET 1; /note="Removed"; /evidence="ECO:0000269|Ref.11, ECO:0007744|PubMed:25944712"
6fp6	K	K	P00441	SOD1	24	2	2	True	M	A	T	N-acetylalanine	ALA	1	True	32.6	79.3	58.9	3.48	5.69	33101	True	True	exact_endpoint_offset	1	0	154	153	0.9935064935064936	False	False	INIT_MET 1; /note="Removed"; /evidence="ECO:0000269|PubMed:6770891, ECO:0000269|PubMed:7002610, ECO:0007744|PubMed:25944712"
8rty	P	P	P07737	PFN1	10	4	2	True	M	A	G	N-acetylalanine	ALA	1	True	76.5	119.9	36.2	2.71	2.71	19014	True	True	exact_endpoint_offset	1	0	140	139	0.9928571428571428	False	False	INIT_MET 1; /note="Removed"; /evidence="ECO:0000269|PubMed:3342873, ECO:0007744|PubMed:19413330, ECO:0007744|PubMed:22223895, ECO:0007744|PubMed:25944712"
1d1j	D	D	P35080	PFN2	4	1	2	True	M	A	G	N-acetylalanine	ALA	1	True	80.2	126.1	36.4	2.62	2.62	4075	True	True	exact_endpoint_offset	1	0	140	137	0.9785714285714284	False	False	INIT_MET 1; /note="Removed"; /evidence="ECO:0007744|PubMed:22223895"
1ef3	B	B	P15121	AKR1B1	2	1	2	True	M	A	S	N-acetylalanine	ALA	1	True	86.0	117.2	26.6	4.33	4.38	5026	True	True	exact_endpoint_offset	1	0	316	315	0.9968354430379748	False	False	INIT_MET 1; /note="Removed"; /evidence="ECO:0000269|PubMed:8281941, ECO:0007744|PubMed:19413330"
5o9s	D	D	P62166	NCS1	4	2	2	True	M	G	K		GLY	2	True	25.7	135.3	81.0	2.82	2.92	6207	True	True	exact_endpoint_offset	2	0	190	8	0.0421052631578947	True	True	INIT_MET 1; /note="Removed"; /evidence="ECO:0000269|PubMed:25255805"
8gxq	DO	DO	P52657	GTF2A2	87	72	1	False	M	A	Y		MET	1	True	75.6	187.0	59.6	2.71	4.64	176561	True	True	exact_endpoint_offset	1	0	109	109	1.0	False	False
8gxq	q	q	Q9NVC6	MED17	87	72	1	False	M	S	G		MET	1	True	51.8	191.8	73.0	3.31	3.31	176561	True	True	exact_endpoint_offset	1	0	651	651	1.0	False	False
3pja	C	C	Q15631	TSN	12	2	1	False	M	S	V		MET	1	True	76.4	189.5	59.7	2.88	5.05	21056	True	True	exact_endpoint_offset	1	0	228	228	1.0	False	False
1jpl	A	A	Q9NZ52	GGA3	8	2	1	False	M	A	E		MSE	1	True	3.9	47.5	91.8	2.81	6.25	5418	True	True	exact_endpoint_offset	1	0	723	166	0.2295988934993084	False	True
1k1f	C	C	P11274	BCR	8	1	1	False	M	V	D	N-acetylmethionine	MSE	1	True	10.6	199.9	94.7	1.72	2.36	4358	True	True	exact_endpoint_offset	1	0	1271	72	0.056648308418568	False	True
3nsl	C	C	P33764	S100A3	6	1	2	True	M	A	R	N-acetylalanine	ALA	2	True	74.3	120.8	38.5	3.42	3.42	4514	True	True	exact_endpoint_offset	2	0	101	100	0.99009900990099	False	False	INIT_MET 1; /note="Removed"; /evidence="ECO:0000269|PubMed:12470658"
1oni	H	H	P52758	RIDA	9	1	2	True	M	S	S	N-acetylserine	SER	2	True	119.2	164.6	27.6	2.33	4.38	8981	True	True	exact_endpoint_offset	2	0	137	136	0.9927007299270072	False	False	INIT_MET 1; /note="Removed"; /evidence="ECO:0007744|PubMed:25944712"
1shr	B	B	P02042	HBD	4	2	2	True	M	V	H	N-acetylalanine	VAL	1	True	34.0	48.9	30.4	4.19	4.19	4388	True	True	exact_endpoint_offset	1	0	147	146	0.9931972789115646	False	False	INIT_MET 1; /note="Removed"; /evidence="ECO:0000269|PubMed:1787103, ECO:0000269|PubMed:680638"
1qo5	M	M	P05062	ALDOB	18	1	2	True	M	A	H	N-acetylalanine	ALA	1	True	2.1	124.4	98.3	2.39	2.39	48034	True	True	exact_endpoint_offset	1	0	364	363	0.9972527472527472	False	False	INIT_MET 1; /note="Removed"; /evidence="ECO:0000250|UniProtKB:Q91Y97, ECO:0000269|PubMed:2649152"
1z0a	A	A	P61019	RAB2A	4	1	2	True	M	A	Y	N-acetylalanine	ALA	2	True	26.3	132.4	80.2	2.97	2.97	5023	True	True	exact_endpoint_offset	2	0	212	169	0.7971698113207547	False	False	INIT_MET 1; /note="Removed"; /evidence="ECO:0007744|PubMed:19413330"
6fci	C	C	P07741	APRT	4	1	2	True	M	A	D	N-acetylalanine	ALA	2	True	111.0	150.3	26.1	2.61	2.61	5466	True	True	exact_endpoint_offset	2	0	180	179	0.9944444444444444	False	False	INIT_MET 1; /note="Removed"; /evidence="ECO:0000269|PubMed:12665801, ECO:0000269|PubMed:3531209, ECO:0007744|PubMed:19369195, ECO:0007744|PubMed:19413330, ECO:0007744|PubMed:22223895, ECO:0007744|PubMed:22814378, ECO:0007744|PubMed:25944712"
6pav	C	C	P62330	ARF6	4	2	2	True	M	G	K		GLY	2	True	1.1	95.0	98.8	3.07		6287	True	True	exact_endpoint_offset	2	0	175	8	0.0457142857142857	True	True	INIT_MET 1; /note="Removed"; /evidence="ECO:0000269|PubMed:25255805"
2a7r	C	C	Q9P2T1	GMPR2	4	1	1	False	M	P	H		MET	1	True	119.8	214.0	44.0	2.69	5.3	9462	True	True	exact_endpoint_offset	1	0	348	348	1.0	False	False
9smx	M	M	Q9BSJ2	TUBGCP2	73	14	1	False	M	S	E		MET	1	True	115.6	174.5	33.7	3.25	3.25	204277	True	True	exact_endpoint_offset	1	0	902	902	1.0	False	False
4zp3	A	A	P13861	PRKAR2A	18	2	2	True	M	S	H	N-acetylserine	SER	1	True	104.3	155.1	32.8	3.15	5.55	5351	True	True	exact_endpoint_offset	1	0	404	43	0.1064356435643564	False	True	INIT_MET 1; /note="Removed"; /evidence="ECO:0007744|PubMed:22223895, ECO:0007744|PubMed:25944712"
4p4h	H1	H	O95786	RIGI	21	3	1	False	M	T	T		MET	1	True	116.4	174.9	33.4	3.93	3.98	21711	True	True	exact_endpoint_offset	1	0	925	201	0.2172972972972973	False	True
2xu7	D	D	Q8IX07	ZFPM1	4	2	1	False	M	S	R		MET	1	True	126.2	237.4	46.8	2.9	2.9	5922	True	True	exact_endpoint_offset	1	0	1006	15	0.014910536779324	True	True
3rbq	G	G	P11488	GNAT1	12	2	2	True	M	G	A		GLY	501	True	4.3	105.7	96.0	2.97	2.98	8416	True	True	exact_endpoint_offset	501	0	350	10	0.0285714285714285	True	True	INIT_MET 1; /note="Removed"
8tqw	T	T	Q9H944	MED20	29	28	1	False	M	G	V		MET	1	True	63.2	115.4	45.2	3.36	6.76	83705	True	True	exact_endpoint_offset	1	0	212	212	1.0	False	False
4c8r	C	C	O75936	BBOX1	6	1	1	False	M	A	C		MET	1	True	47.0	121.7	61.4	3.0	3.41	18678	True	True	exact_endpoint_offset	1	0	387	387	1.0	False	False
4emo	C	C	Q9H0F6	SHARPIN	4	1	1	False	M	A	P		MSE	1	True	91.2	205.1	55.6	2.67	3.56	3186	True	True	exact_endpoint_offset	1	0	387	127	0.3281653746770026	False	False
4fc6	C	C	Q9NUI1	DECR2	4	1	2	True	M	A	Q	N-acetylalanine	ALA	2	True	98.9	136.9	27.7	3.21	3.78	8142	True	True	exact_endpoint_offset	2	0	292	277	0.9486301369863014	False	False	INIT_MET 1; /note="Removed"; /evidence="ECO:0007744|PubMed:22814378"
4h75	B	B	Q5TEC6	H3-7	2	2	2	True	M	A	R		ALA	1	True	44.6	149.0	70.0	3.07	3.07	1663	True	True	exact_endpoint_offset	1	0	136	8	0.0588235294117647	True	True	INIT_MET 1; /note="Removed"; /evidence="ECO:0000250|UniProtKB:Q16695"
4o2e	F	F	O00571	DDX3X	6	3	2	True	M	S	H	N-acetylserine	SER	1	True	2.6	171.2	98.5	2.55	2.8	6263	True	True	exact_endpoint_offset	1	0	662	9	0.0135951661631419	True	True	INIT_MET 1; /note="Removed"; /evidence="ECO:0000269|PubMed:10859333, ECO:0007744|PubMed:20068231, ECO:0007744|PubMed:22223895"
4ui9	U	U	Q9UKT4	FBXO5	23	16	1	False	M	S	R		MET	5	True	89.0	124.3	28.4	2.87	2.87	66443	True	True	exact_endpoint_offset	5	0	447	23	0.0514541387024608	True	True
4ydp	B	B	O75112	LDB3	2	1	1	False	M	S	Y		MET	1	True	91.6	160.8	43.1	3.6	6.12	1240	True	True	exact_endpoint_offset	1	0	727	84	0.1155433287482806	False	True
5ews	K	K	P05162	LGALS2	24	1	1	False	M	T	G		MET	4	True	81.4	167.1	51.3	3.5	3.52	16264	True	True	exact_endpoint_offset	4	0	132	131	0.9924242424242424	False	False
7owm	C	C	P84074	HPCA	3	2	2	True	M	G	K		GLY	2	True	14.3	129.4	88.9	2.52	2.52	6297	True	True	exact_endpoint_offset	2	0	193	8	0.0414507772020725	True	True	INIT_MET 1; /note="Removed"; /evidence="ECO:0000250|UniProtKB:P84076"
9q2a	B	B	O15315	RAD51B	9	6	1	False	M	G	S		MET	1	True	39.2	127.7	69.3	2.42	2.42	18963	True	True	exact_endpoint_offset	1	0	384	384	1.0	False	False
5ky6	D	D	P04075	ALDOA	4	1	2	True	M	P	Y		PRO	1	True	44.7	184.6	75.8	2.79	3.7	10080	True	True	exact_endpoint_offset	1	0	364	363	0.9972527472527472	False	False	INIT_MET 1; /note="Removed"; /evidence="ECO:0000269|PubMed:12665801, ECO:0000269|PubMed:1353685, ECO:0000269|PubMed:3355497, ECO:0000269|PubMed:6696436, ECO:0000269|Ref.15, ECO:0007744|PubMed:22223895"
6o9l	1	1	P32780	GTF2H1	33	31	1	False	M	A	T		MET	1	True	154.0	212.5	27.5	3.98	4.97	79114	True	True	exact_endpoint_offset	1	0	548	548	1.0	False	False
5l7k	B	B	Q7Z494	NPHP3	3	2	2	True	M	G	T		GLY	2	True	4.9	95.9	94.9	3.42	3.42	2719	True	True	exact_endpoint_offset	2	0	1330	6	0.0045112781954887	True	True	INIT_MET 1; /note="Removed"
8c6j	L	L	P41223	BUD31	63	48	1	False	M	P	K		MET	1	True	100.0	201.2	50.3	2.81	3.39	101385	True	True	exact_endpoint_offset	1	0	144	144	1.0	False	False
5vhi	e	e	P60896	SEM1	19	19	1	False	M	S	E		MET	1	True	32.3	200.4	83.9	3.35	3.51	54639	True	True	exact_endpoint_offset	1	0	70	70	1.0	False	False
5xwr	C	C	Q9UJQ4	SALL4	4	2	1	False	M	S	R		MET	1	True	129.8	238.4	45.6	3.59	3.88	6045	True	True	exact_endpoint_offset	1	0	1053	12	0.0113960113960113	True	True
5z62	B	B	P00403	MT-CO2	14	14	1	False	M	A	H		MET	1	True	23.4	90.4	74.1	3.84	4.99	14659	True	True	exact_endpoint_offset	1	0	227	227	1.0	False	False
5xtd	o	o	O95168	NDUFB4	45	44	2	True	M	S	F	N-acetylserine	SER	2	True	38.3	134.8	71.6	2.59	2.59	65595	True	True	exact_endpoint_offset	2	0	129	128	0.992248062015504	False	False	INIT_MET 1; /note="Removed"; /evidence="ECO:0007744|PubMed:22814378"
9dpl	E	E	Q13155	AIMP2	5	2	1	False	M	P	M		MET	1	True	90.2	210.4	57.1	3.25	3.59	8820	True	True	exact_endpoint_offset	1	0	320	36	0.1125	False	True
5xti	Bl	Bl	P03915	MT-ND5	138	67	1	False	M	T	M		MET	1	True	93.0	170.7	45.5	3.34	3.49	192831	True	True	exact_endpoint_offset	1	0	603	603	1.0	False	False
6f2r	Q1	Q	Q12988	HSPB3	7	2	1	False	M	A	K		MET	1	True	98.4	153.6	36.0	3.48	3.58	2168	True	True	exact_endpoint_offset	1	0	150	149	0.9933333333333332	False	False
6gt5	A	A	Q86W50	METTL16	2	1	1	False	M	A	L		MET	1	True	28.1	137.7	79.6	3.11	3.11	4011	True	True	exact_endpoint_offset	1	0	562	291	0.5177935943060499	False	False
6h6a	E	E	P06239	LCK	6	2	2	True	M	G	C		GLY	501	True	5.2	102.1	94.9	2.87	3.11	4206	True	True	exact_endpoint_offset	501	0	509	10	0.0196463654223968	True	True	INIT_MET 1; /note="Removed"
6kdr	E	E	P07199	CENPB	4	2	2	True	M	G	P		GLY	1	True	24.2	108.2	77.7	2.93	3.97	3616	True	True	exact_endpoint_offset	1	0	599	9	0.015025041736227	True	True	INIT_MET 1; /note="Removed"; /evidence="ECO:0000269|PubMed:23978223"
6v4x	C	C	Q969L4	LSM10	12	10	1	False	M	A	V		MET	1	True	91.7	127.7	28.2	2.88	4.29	15396	True	True	exact_endpoint_offset	1	0	123	123	1.0	False	False
7drw	N1	N	Q06323	PSME1	42	16	1	False	M	A	M		MET	1	True	171.6	243.4	29.5	3.5	4.36	71650	True	True	exact_endpoint_offset	1	0	249	249	1.0	False	False
7dvq	v	v	Q9BWG6	SCNM1	49	38	1	False	M	S	F		MET	1	True	9.3	137.4	93.2	2.65	2.65	93922	True	True	exact_endpoint_offset	1	0	230	230	1.0	False	False
7w6t	B1	B	Q9UK17	KCND3	10	3	1	False	M	A	A		MET	1	True	16.1	194.0	91.7	3.15	3.15	31768	True	True	exact_endpoint_offset	1	0	655	655	1.0	False	False
9fh9	K	K	P14635	CCNB1	12	5	1	False	M	A	L		MET	6	True	102.7	236.8	56.6	3.22	5.1	5918	True	True	exact_endpoint_offset	6	0	433	21	0.0484988452655889	True	True
7zdd	D	D	P0DPK5	H3Y2	2	2	2	True	M	A	R		ALA	1	True	42.2	149.6	71.8	2.79	2.79	1493	True	True	exact_endpoint_offset	1	0	147	10	0.0680272108843537	True	True	INIT_MET 1; /note="Removed"; /evidence="ECO:0000250|UniProtKB:P84243"
9hzl	V	V	P00156	MT-CYB	22	10	1	False	M	T	P		MET	1	True	120.4	246.3	51.1	3.32	6.08	33128	True	True	exact_endpoint_offset	1	0	380	380	1.0	False	False
9c3h	SB	SB	O75175	CNOT3	83	76	1	False	M	A	D		MET	1	True	93.6	157.2	40.4	3.74	6.87	93415	True	True	exact_endpoint_offset	1	0	753	607	0.8061088977423638	False	False
9i4i	h	h	O43920	NDUFS5	45	44	1	False	M	P	F		MET	1	True	56.5	210.5	73.1	2.45	3.59	66216	True	True	exact_endpoint_offset	1	0	106	106	1.0	False	False
9rpv	Mf	Mf	P18077	RPL35A	168	79	1	False	M	S	G		MET	1	True	99.7	199.2	49.9	3.08	4.57	183681	True	True	exact_endpoint_offset	1	0	110	110	1.0	False	False
1anw	B	B	P08758	ANXA5	2	1	2	True	M	A	Q	N-acetylalanine	ALA	2	True	101.8	146.3	30.4	2.68	3.59	5036	True	True	exact_endpoint_offset	2	0	320	319	0.996875	False	False	INIT_MET 1; /note="Removed"; /evidence="ECO:0000269|PubMed:2963810, ECO:0007744|PubMed:19413330"
7mq9	LP	LP	Q9NYH9	UTP6	74	63	1	False	M	A	E		MET	1	True	79.4	187.0	57.5	2.99	2.99	177746	True	True	exact_endpoint_offset	1	0	597	597	1.0	False	False
7dbk	C	C	P07195	LDHB	8	1	2	True	M	A	T	N-acetylalanine	ALA	2	True	81.1	109.1	25.7	3.57	3.57	20488	True	True	exact_endpoint_offset	2	0	334	333	0.997005988023952	False	False	INIT_MET 1; /note="Removed"; /evidence="ECO:0000269|Ref.4"
1jeb	A	A	P02008	HBZ	4	2	2	True	M	S	L	N-acetylserine	SER	1	True	83.9	121.0	30.7	2.54	4.37	4368	True	True	exact_endpoint_offset	1	0	142	141	0.9929577464788732	False	False	INIT_MET 1; /note="Removed"; /evidence="ECO:0000269|PubMed:11747442, ECO:0000269|PubMed:6171809, ECO:0000269|PubMed:6172357, ECO:0000269|PubMed:6179844"
2mjw	D1	D	P25815	S100P	4	2	1	False	M	T	E		MET	95	True	42.5	171.9	75.3	2.74	2.74	3014	True	True	exact_endpoint_offset	95	0	95	94	0.9894736842105264	False	False
2v1d	C	C	Q16695	H3-4	3	3	2	True	M	A	R		ALA	1	True	9.5	100.8	90.6	2.37	2.37	6407	True	True	exact_endpoint_offset	1	0	136	21	0.1544117647058823	True	True	INIT_MET 1; /note="Removed"; /evidence="ECO:0000305"
7cml	A	A	P45984	MAPK9	2	1	1	False	M	S	D		MET	1	True	92.6	232.5	60.2	3.52	3.71	5406	True	True	exact_endpoint_offset	1	0	424	364	0.8584905660377359	False	False
7v1m	D1	D	Q9NVP2	ASF1B	4	4	1	False	M	A	K		MET	1	True	127.9	189.0	32.3	3.46	5.91	4078	True	True	exact_endpoint_offset	1	0	202	158	0.7821782178217822	False	False
5szj	A	A	P61026	RAB10	2	2	1	False	M	A	K		MET	1	True	94.1	227.8	58.7	3.33	3.33	2559	True	True	exact_endpoint_offset	1	0	200	200	1.0	False	False
8q5h	A1	A	Q9H081	MIS12	7	7	1	False	M	S	V		MET	1	True	149.9	208.4	28.1	4.29	5.82	9574	True	True	exact_endpoint_offset	1	0	205	205	1.0	False	False
8rwv	C1	C	Q9UBD5	ORC3	14	12	1	False	M	A	T		MET	1	True	107.8	161.9	33.4	3.8	5.73	50242	True	True	exact_endpoint_offset	1	0	711	711	1.0	False	False
5xth	AD	AD	Q9UDW1	UQCR10	80	67	2	True	M	A	A		ALA	2	True	95.0	155.6	39.0	3.37	3.37	113039	True	True	exact_endpoint_offset	2	0	63	62	0.984126984126984	False	False	INIT_MET 1; /note="Removed"; /evidence="ECO:0000269|PubMed:8592474, ECO:0007744|PubMed:25944712"
6d6r	H	H	Q13868	EXOSC2	15	13	1	False	M	A	M		MET	1	True	102.3	239.9	57.4	3.18	5.03	30366	True	True	exact_endpoint_offset	1	0	293	293	1.0	False	False
8yah	C1	C	Q9NUS5	AP5S1	5	5	1	False	M	V	H		MET	1	True	17.8	57.3	69.0	3.71	3.89	14309	True	True	exact_endpoint_offset	1	0	200	200	1.0	False	False
9cwt	k	k	P03901	MT-ND4L	45	43	1	False	M	P	L		MET	1	True	6.8	93.9	92.7	2.69	2.69	60639	True	True	exact_endpoint_offset	1	0	98	98	1.0	False	False
9ti4	b	b	O95139	NDUFB6	45	44	2	True	M	T	G	N-acetylthreonine	THR	2	True	106.5	155.8	31.7	2.43	2.43	66216	True	True	exact_endpoint_offset	2	0	128	121	0.9453125	False	False	INIT_MET 1; /note="Removed"; /evidence="ECO:0007744|PubMed:19413330, ECO:0007744|PubMed:25944712"
9ti4	u	u	P51970	NDUFA8	45	44	2	True	M	P	G		PRO	2	True	81.1	187.9	56.9	2.79	2.79	66216	True	True	exact_endpoint_offset	2	0	172	171	0.994186046511628	False	False	INIT_MET 1; /note="Removed"; /evidence="ECO:0000269|PubMed:9150947, ECO:0007744|PubMed:25944712"
9ti4	v	v	P17568	NDUFB7	45	44	2	True	M	G	A		GLY	2	True	45.6	87.9	48.2	3.4	4.06	66216	True	True	exact_endpoint_offset	2	0	137	121	0.8832116788321168	False	False	INIT_MET 1; /note="Removed"
9qvn	n1	n	P23258	TUBG1	45	9	1	False	M	P	R		MET	1	True	8.9	106.1	91.6	2.36	2.36	87756	True	True	exact_endpoint_offset	1	0	451	451	1.0	False	False
9qlq	CZ	CZ	P84077	ARF1	88	82	2	True	M	G	N	N-acetylglycine	GLY	2	True	22.8	133.8	83.0	2.8	2.8	100701	True	True	exact_endpoint_offset	2	0	181	180	0.994475138121547	False	False	INIT_MET 1; /note="Removed"; /evidence="ECO:0000269|PubMed:25255805, ECO:0000269|PubMed:25807930, ECO:0007744|PubMed:19413330, ECO:0007744|PubMed:22223895"
5iy6	1	1	Q6ZYL4	GTF2H5	29	27	1	False	M	V	N		MET	1	True	5.8	235.3	97.5	2.19	2.84	59167	True	True	exact_endpoint_offset	1	0	71	71	1.0	False	False
5e1b	D	D	P18754	RCC1	4	2	2	True	M	S	P		SER	1	True	18.1	131.3	86.3	2.72	4.51	3652	True	True	exact_endpoint_offset	1	0	421	6	0.014251781472684	True	True	INIT_MET 1; /note="Removed"; /evidence="ECO:0000269|PubMed:17435751, ECO:0000269|PubMed:20668449"
2xqq	B	B	Q96FJ2	DYNLL2	8	1	1	False	M	S	D		MET	1	True	67.8	179.2	62.2	3.64	6.15	3004	True	True	exact_endpoint_offset	1	0	89	89	1.0	False	False
9wz7	L1	L	Q9ULZ3	PYCARD	14	1	1	False	M	G	R		MET	1	True	84.4	179.9	53.1	3.21	3.99	19558	True	True	exact_endpoint_offset	1	0	195	195	1.0	False	False
4hrg	A	A	P60903	S100A10	4	2	1	False	M	P	S		MET	0	True	127.9	196.9	35.1	2.32	4.07	1972	True	True	exact_endpoint_offset	0	0	97	93	0.9587628865979382	False	False
4oyj	E	E	Q96EP0	RNF31	13	1	1	False	M	P	G		MET	1	True	157.1	215.7	27.2	3.74	4.51	18233	True	True	exact_endpoint_offset	1	0	1072	184	0.1716417910447761	False	True
8rc4	j	j	Q9NVR2	INTS10	16	15	1	False	M	S	A		MET	1	True	39.5	147.6	73.2	2.44	2.44	78269	True	True	exact_endpoint_offset	1	0	710	710	1.0	False	False
9r3d	I	I	Q8NAV1	PRPF38A	17	14	1	False	M	A	N		MET	1	True	94.2	186.1	49.4	3.37	3.6	37759	True	True	exact_endpoint_offset	1	0	312	312	1.0	False	False
8fkw	SK	SK	P56537	EIF6	53	50	1	False	M	A	V		MET	1	True	49.5	95.9	48.4	3.47	7.76	86097	True	True	exact_endpoint_offset	1	0	245	245	1.0	False	False
9yne	C	C	P43034	PAFAH1B1	12	7	1	False	M	V	L		MET	1	True	55.8	149.3	62.6	2.82	2.82	29014	True	True	exact_endpoint_offset	1	0	410	410	1.0	False	False
3csi	C	C	P09211	GSTP1	4	1	2	True	M	P	P		PRO	1	True	71.1	105.4	32.6	3.69	4.3	6556	True	True	exact_endpoint_offset	1	0	210	209	0.9952380952380953	False	False	INIT_MET 1; /note="Removed"; /evidence="ECO:0000269|PubMed:12665801, ECO:0000269|PubMed:3395118, ECO:0000269|PubMed:3864155, ECO:0000269|PubMed:3979555, ECO:0000269|Ref.15, ECO:0007744|PubMed:22223895"
7kiz	G	G	P32119	PRDX2	10	1	2	True	M	A	S	N-acetylalanine	ALA	2	True	38.7	159.4	75.7	2.78	2.78	15378	True	True	exact_endpoint_offset	2	0	198	197	0.9949494949494948	False	False	INIT_MET 1; /note="Removed"; /evidence="ECO:0007744|PubMed:19413330"
6ynf	F	F	P04406	GAPDH	8	1	2	True	M	G	K		GLY	2	True	66.6	123.2	46.0	3.37	3.77	20152	True	True	exact_endpoint_offset	2	0	335	334	0.9970149253731344	False	False	INIT_MET 1; /note="Removed"; /evidence="ECO:0000269|PubMed:12665801, ECO:0000269|Ref.19"
4pjo	n	n	P08621	SNRNP70	44	9	2	True	M	T	Q	N-acetylthreonine	THR	2	True	15.3	107.2	85.7	2.91	4.07	21796	True	True	exact_endpoint_offset	2	0	437	59	0.1350114416475972	False	True	INIT_MET 1; /note="Removed"; /evidence="ECO:0007744|PubMed:19413330, ECO:0007744|PubMed:22223895"
4nkn	B	B	Q9P000	COMMD9	6	1	2	True	M	A	A	N-acetylalanine	ALA	1	True	95.1	159.6	40.4	2.65	3.94	4880	True	True	exact_endpoint_offset	1	0	198	116	0.5858585858585859	False	False	INIT_MET 1; /note="Removed"; /evidence="ECO:0007744|PubMed:25944712"
6t4b	C	C	Q13148	TARDBP	5	1	1	False	M	S	E		MET	1	True	95.7	155.1	38.3	3.41	4.31	3020	True	True	exact_endpoint_offset	1	0	414	80	0.1932367149758454	False	True
6hk6	F	F	Q9BVS4	RIOK2	10	1	1	False	M	G	K		MET	1	True	148.7	241.9	38.5	2.69	2.69	22681	True	True	exact_endpoint_offset	1	0	552	329	0.5960144927536232	False	False
8h9t	Q	Q	P03928	MT-ATP8	27	16	1	False	M	P	Q		MET	1	True	55.3	175.2	68.4	3.44	3.87	38103	True	True	exact_endpoint_offset	1	0	68	68	1.0	False	False
6msb	b	b	P55036	PSMD4	48	33	1	False	M	V	L		MET	1	True	121.3	167.6	27.6	3.26	6.22	104754	True	True	exact_endpoint_offset	1	0	377	377	1.0	False	False
7z21	A	A	O75531	BANF1	6	2	2	True	M	T	T	N-acetylthreonine	THR	2	True	78.3	171.4	54.3	2.93	2.93	4584	True	True	exact_endpoint_offset	2	0	89	88	0.9887640449438202	False	False	INIT_MET 1; /note="Removed; alternate"; /evidence="ECO:0007744|PubMed:19413330"
6xnk	E	E	P99999	CYCS	4	1	2	True	M	G	D	N-acetylglycine	GLY	1	True	74.1	127.8	42.0	3.23	3.23	3244	True	True	exact_endpoint_offset	1	0	105	104	0.9904761904761904	False	False	INIT_MET 1; /note="Removed"; /evidence="ECO:0000269|PubMed:13933734, ECO:0000269|PubMed:14063298"
8idy	y	y	P30050	RPL12	54	51	1	False	M	P	P		MET	1	True	77.8	201.3	61.4	2.57	4.18	72543	True	True	exact_endpoint_offset	1	0	165	165	1.0	False	False
7y4a	F	F	Q92556	ELMO1	8	2	1	False	M	P	P		MET	1	True	131.7	225.1	41.5	2.61	2.61	8264	True	True	exact_endpoint_offset	1	0	727	82	0.1127922971114167	False	True
8iss	B	B	Q8NCE0	TSEN2	5	4	1	False	M	A	E		MET	1	True	84.0	197.1	57.4	2.25	2.25	7096	True	True	exact_endpoint_offset	1	0	465	465	1.0	False	False
2fg8	D	D	P02792	FTL	8	1	2	True	M	S	S	N-acetylserine	SER	5	True	83.7	121.4	31.1	2.84	3.27	11216	True	True	exact_endpoint_offset	5	0	175	174	0.9942857142857144	False	False	INIT_MET 1; /note="Removed"; /evidence="ECO:0000269|PubMed:6653779"
7jwr	B	B	P50120	RBP2	2	1	1	False	M	T	R		MET	0	True	93.0	145.4	36.0	3.81	6.91	2254	True	True	exact_endpoint_offset	0	0	134	134	1.0	False	False
7enj	U	U	Q13503	MED21	26	25	1	False	M	A	D		MET	1	True	35.3	199.0	82.3	3.39	4.33	57870	True	True	exact_endpoint_offset	1	0	144	144	1.0	False	False
6r7n	O	O	Q13617	CUL2	10	10	1	False	M	S	L		MET	1	True	24.6	179.3	86.3	0.8	1.39	24669	True	True	exact_endpoint_offset	1	0	745	745	1.0	False	False
8zjl	E1	E	Q9H7D0	DOCK5	6	3	1	False	M	A	R		MET	1	True	6.2	142.4	95.6	2.9	2.9	32858	True	True	exact_endpoint_offset	1	0	1870	1642	0.8780748663101604	False	False
8shp	q	q	P50990	CCT8	18	10	2	True	M	A	L	N-acetylalanine	ALA	2	True	5.6	154.7	96.4	2.21	2.21	67496	True	True	exact_endpoint_offset	2	0	548	538	0.9817518248175182	False	False	INIT_MET 1; /note="Removed"; /evidence="ECO:0000269|Ref.7"
1w6p	A	A	P09382	LGALS1	4	1	2	True	M	A	C	N-acetylalanine	ALA	1001	True	97.4	156.4	37.7	3.21	3.21	2052	True	True	exact_endpoint_offset	1001	0	135	134	0.9925925925925926	False	False	INIT_MET 1; /note="Removed"; /evidence="ECO:0000269|PubMed:12665801, ECO:0000269|PubMed:3065332, ECO:0000269|Ref.14, ECO:0007744|PubMed:22223895, ECO:0007744|PubMed:22814378, ECO:0007744|PubMed:25944712"
1yuu	B	B	Q99584	S100A13	2	1	1	False	M	A	A		MET	1	True	77.1	237.6	67.5	2.62	2.62	1614	True	True	exact_endpoint_offset	1	0	98	98	1.0	False	False
7zez	D	D	Q6NXT2	H3-5	3	3	2	True	M	A	R		ALA	1	True	6.1	127.2	95.2	2.7	2.7	1322	True	True	exact_endpoint_offset	1	0	135	13	0.0962962962962963	True	True	INIT_MET 1; /note="Removed"; /evidence="ECO:0000305"
9t92	H	H	Q9BPZ7	MAPKAP1	8	4	2	True	M	A	F	N-acetylalanine	ALA	2	True	9.9	133.7	92.6	3.14	3.14	53068	True	True	exact_endpoint_offset	2	0	522	521	0.9980842911877394	False	False	INIT_MET 1; /note="Removed"; /evidence="ECO:0000269|Ref.8"
28zy	H	H	P47813	EIF1AX	50	47	1	False	M	P	K		MET	1	True	69.6	172.3	59.6	3.51	4.23	69056	True	True	exact_endpoint_offset	1	0	144	144	1.0	False	False
8v8u	C	C	P42336	PIK3CA	4	2	1	False	M	P	P		MET	1	True	74.2	120.2	38.3	2.9	2.9	21778	True	True	exact_endpoint_offset	1	0	1068	1068	1.0	False	False
8wan	c	c	Q5VWG9	TAF3	51	42	1	False	M	C	E		MET	1	True	65.7	166.6	60.6	3.32	3.32	105616	True	True	exact_endpoint_offset	1	0	929	929	1.0	False	False
8tm4	G1	G	P60900	PSMA6	13	13	1	False	M	S	R		MET	1	True	0.9	58.3	98.5	3.27	3.51	21367	True	True	exact_endpoint_offset	1	0	246	246	1.0	False	False
9q25	D	D	O75771	RAD51D	6	5	1	False	M	G	V		MET	1	True	40.6	174.3	76.7	2.77	2.77	11596	True	True	exact_endpoint_offset	1	0	328	328	1.0	False	False
8cj1	A	A	Q9Y294	ASF1A	12	1	1	False	M	A	K		MET	1	True	104.1	200.6	48.1	2.89	2.89	10060	True	True	exact_endpoint_offset	1	0	204	156	0.7647058823529411	False	False
8zwo	E	E	P40938	RFC3	8	6	1	False	M	S	L		MET	1	True	143.5	211.8	32.2	3.17	3.4	19651	True	True	exact_endpoint_offset	1	0	356	356	1.0	False	False
9b0p	SJ	SJ	P46781	RPS9	85	80	2	True	M	P	V		PRO	2	True	130.5	183.5	28.9	3.19	3.8	105370	True	True	exact_endpoint_offset	2	0	194	185	0.9536082474226804	False	False	INIT_MET 1; /note="Removed"; /evidence="ECO:0000269|PubMed:8706699"
8w0f	B	B	P25205	MCM3	14	6	2	True	M	A	G	N-acetylalanine	ALA	2	True	110.3	162.6	32.2	3.81	3.91	61096	True	True	exact_endpoint_offset	2	0	808	807	0.9987623762376238	False	False	INIT_MET 1; /note="Removed"; /evidence="ECO:0000269|Ref.9, ECO:0007744|PubMed:19413330, ECO:0007744|PubMed:22223895, ECO:0007744|PubMed:22814378"
5yk3	m1	m	Q9UHA4	LAMTOR3	5	5	1	False	M	A	D		MET	1	True	61.2	113.9	46.3	3.03	4.91	3814	True	True	exact_endpoint_offset	1	0	124	124	1.0	False	False
7po4	K	K	Q9BYD1	MRPL13	60	53	2	True	M	S	S	N-acetylserine	SER	3	True	35.7	164.4	78.3	2.45	3.4	71915	True	True	shifted_1_or_2	2	1	178	177	0.99438202247191	False	False	INIT_MET 1; /note="Removed"; /evidence="ECO:0007744|PubMed:25944712"
5ln3	D1	D	O14818	PSMA7	32	32	1	False	M	S	Y		MET	1	True	96.6	241.7	60.0	3.39	3.46	78323	True	True	exact_endpoint_offset	1	0	248	248	1.0	False	False
5ln3	U1	U	P51665	PSMD7	32	32	1	False	M	P	E		MET	1	True	104.4	206.9	49.6	3.77	3.77	78323	True	True	exact_endpoint_offset	1	0	324	324	1.0	False	False
8she	E	E	P48643	CCT5	17	9	2	True	M	A	S	N-acetylalanine	ALA	2	True	24.1	99.9	75.8	3.34	3.75	65637	True	True	exact_endpoint_offset	2	0	541	540	0.99815157116451	False	False	INIT_MET 1; /note="Removed"; /evidence="ECO:0000269|Ref.6, ECO:0000269|Ref.7, ECO:0007744|PubMed:19413330, ECO:0007744|PubMed:22223895, ECO:0007744|PubMed:22814378, ECO:0007744|PubMed:25944712"
7d58	O	O	Q9BUI4	POLR3C	20	17	1	False	M	T	Q		MET	1	True	90.4	148.2	39.0	2.43	5.65	39608	True	True	exact_endpoint_offset	1	0	534	534	1.0	False	False
9ojm	Q	Q	P82921	MRPS21	34	27	1	False	M	A	K		MET	1	True	44.3	65.2	32.1	4.02		50899	True	True	exact_endpoint_offset	1	0	87	87	1.0	False	False
6nu2	AS	AS	Q9Y3D9	MRPS23	86	81	2	True	M	A	G	N-acetylalanine	ALA	2	True	48.0	148.2	67.6	3.29	3.29	106850	True	True	exact_endpoint_offset	2	0	190	126	0.6631578947368421	False	False	INIT_MET 1; /note="Removed"; /evidence="ECO:0007744|PubMed:25944712"
8g5z	SB	SB	P61247	RPS3A	87	59	2	True	M	A	V		ALA	2	True	27.1	114.4	76.3	2.7	2.7	101059	True	True	exact_endpoint_offset	2	0	264	233	0.8825757575757576	False	False	INIT_MET 1; /note="Removed"; /evidence="ECO:0000255|HAMAP-Rule:MF_03122, ECO:0000269|PubMed:8706699"
6om0	O	O	P61313	RPL15	83	76	2	True	M	G	A		GLY	2	True	28.5	95.1	70.0	2.78	2.78	91632	True	True	exact_endpoint_offset	2	0	204	203	0.9950980392156864	False	False	INIT_MET 1; /note="Removed"; /evidence="ECO:0000269|PubMed:25255805"
9p7n	Lr	Lr	P46779	RPL28	86	79	2	True	M	S	A	N-acetylserine	SER	2	True	20.3	98.4	79.4	3.23	4.26	98479	True	True	exact_endpoint_offset	2	0	137	125	0.9124087591240876	False	False	INIT_MET 1; /note="Removed"; /evidence="ECO:0000269|PubMed:12962325, ECO:0000269|Ref.7, ECO:0007744|PubMed:19413330, ECO:0007744|PubMed:22223895, ECO:0007744|PubMed:25944712"
8xt3	LW	LW	Q16540	MRPL23	52	50	1	False	M	A	R		MET	1	True	1.3	72.6	98.2	3.2	3.2	66917	True	True	exact_endpoint_offset	1	0	153	153	1.0	False	False
4qyl	F	F	P0C0S8	H2AC11; H2AC13; H2AC15; H2AC16; H2AC17	8	2	2	True	M	S	G	N-acetylserine	SER	1	True	89.1	173.0	48.5	2.61	3.93	4039	True	True	exact_endpoint_offset	1	0	130	12	0.0923076923076923	True	True	INIT_MET 1; /note="Removed"; /evidence="ECO:0000250|UniProtKB:P0C0S9"
9pkg	LQ	LQ	Q07020	RPL18	83	78	2	True	M	G	V		GLY	2	True	67.2	137.5	51.1	2.85	2.96	95106	True	True	exact_endpoint_offset	2	0	188	187	0.9946808510638298	False	False	INIT_MET 1; /note="Removed"; /evidence="ECO:0000269|PubMed:12962325"
9pkg	Li	Li	Q9Y3U8	RPL36	83	78	2	True	M	A	L		ALA	2	True	39.2	113.8	65.6	3.25	3.25	95106	True	True	exact_endpoint_offset	2	0	105	102	0.9714285714285714	False	False	INIT_MET 1; /note="Removed"; /evidence="ECO:0000269|PubMed:12962325, ECO:0000269|Ref.9"
3qla	F	F	P84243	H3-3A; H3-3B	4	2	2	True	M	A	R		ALA	1	True	4.9	148.1	96.7	2.71	2.71	2101	True	True	exact_endpoint_offset	1	0	136	15	0.1102941176470588	True	True	INIT_MET 1; /note="Removed"; /evidence="ECO:0000305"
7v5g	Q1	Q	P25789	PSMA4	28	14	1	False	M	S	R		MET	1	True	33.9	237.0	85.7	3.17	3.32	48150	True	True	exact_endpoint_offset	1	0	261	261	1.0	False	False
8ca0	B	B	P14174	MIF	3	1	2	True	M	P	M		PRO	1	True	13.8	181.0	92.3	3.07	3.07	2598	True	True	exact_endpoint_offset	1	0	115	114	0.991304347826087	False	False	INIT_MET 1; /note="Removed"; /evidence="ECO:0000269|PubMed:12665801, ECO:0000269|PubMed:1286669, ECO:0007744|PubMed:22223895"
4mzh	B	B	Q71DI3	H3C15; H3C14; H3C13	2	2	2	True	M	A	R		ALA	1	True	41.7	149.9	72.2	3.15	3.15	1669	True	True	exact_endpoint_offset	1	0	136	9	0.0661764705882353	True	True	INIT_MET 1; /note="Removed"; /evidence="ECO:0000305"
9kn0	d1	d	P62273	RPS29	36	35	2	True	M	G	H		GLY	2	True	59.0	101.0	41.6	3.98	3.98	39128	True	True	exact_endpoint_offset	2	0	56	55	0.9821428571428572	False	False	INIT_MET 1; /note="Removed"; /evidence="ECO:0000269|PubMed:8706699, ECO:0000269|Ref.7"
3d17	B	B	P68871	HBB	4	2	2	True	M	V	H	N-acetylvaline	VAL	1	True	29.6	71.9	58.9	3.08	5.92	4384	True	True	exact_endpoint_offset	1	0	147	146	0.9931972789115646	False	False	INIT_MET 1; /note="Removed"; /evidence="ECO:0000250|UniProtKB:P02086, ECO:0000269|PubMed:13872627"
4fwf	E	E	P68431	H3C1; H3C2; H3C3; H3C4; H3C6; H3C7; H3C8; H3C10; H3C11; H3C12	2	2	2	True	M	A	R		ALA	1	True	5.2	123.9	95.8	3.15	3.45	5737	True	True	exact_endpoint_offset	1	0	136	20	0.1470588235294117	True	True	INIT_MET 1; /note="Removed"; /evidence="ECO:0000269|PubMed:16185088"
4u9w	E	E	P62805	H4C1; H4C2; H4C3; H4C4; H4C5; H4C6; H4C8; H4C9; H4C11; H4C12; H4C13; H4C14; H4C15; H4C16	8	2	2	True	M	S	G	N-acetylserine	SER	1	True	23.0	173.3	86.7	2.21	2.62	6469	True	True	exact_endpoint_offset	1	0	103	5	0.0485436893203883	True	True	INIT_MET 1; /note="Removed"; /evidence="ECO:0000269|PubMed:17967882"
7ung	n	n	Q5VTH2	CFAP126	435	35	1	False	M	A	T		MET	1	True	2.7	167.3	98.4	3.03	3.03	1256582	True	True	exact_endpoint_offset	1	0	177	177	1.0	False	False
7jy3	A	A	P69905	HBA1; HBA2	4	2	2	True	M	V	L		VAL	1	True	39.6	163.9	75.9	3.37	3.37	4384	True	True	exact_endpoint_offset	1	0	142	141	0.9929577464788732	False	False	INIT_MET 1; /note="Removed"; /evidence="ECO:0000269|PubMed:12665801, ECO:0000269|PubMed:13872627, ECO:0000269|PubMed:13954546, ECO:0000269|PubMed:14093912"
21ks	I	I	P62942	FKBP1A	13	5	2	True	M	G	V		GLY	1	True	13.4	48.3	72.3	3.22	4.02	19665	True	True	exact_endpoint_offset	1	0	108	107	0.9907407407407408	False	False	INIT_MET 1; /note="Removed"; /evidence="ECO:0000269|PubMed:12665801, ECO:0000269|PubMed:1701173, ECO:0000269|PubMed:2477715"
1gqm	G	G	P80511	S100A12	12	1	2	True	M	T	K		THR	1	True	39.7	107.4	63.0	2.62	4.02	8440	True	True	exact_endpoint_offset	1	0	92	91	0.9891304347826086	False	False	INIT_MET 1; /note="Removed"; /evidence="ECO:0000269|PubMed:1860454, ECO:0000269|PubMed:7626002, ECO:0000269|PubMed:8619876, ECO:0000269|PubMed:8769108"
9p7i	LM	LM	P50914	RPL14	86	79	2	True	M	V	F		VAL	2	True	88.6	166.3	46.7	3.38	3.58	98479	True	True	exact_endpoint_offset	2	0	215	139	0.6465116279069767	False	False	INIT_MET 1; /note="Removed"; /evidence="ECO:0000269|PubMed:12962325"
9p7l	Sb	Sb	P42677	RPS27	85	79	2	True	M	P	L		PRO	2	True	39.6	145.6	72.8	3.21	4.04	98479	True	True	exact_endpoint_offset	2	0	84	83	0.988095238095238	False	False	INIT_MET 1; /note="Removed"; /evidence="ECO:0000269|PubMed:8706699"
8yq0	F	F	P60891	PRPS1	18	1	2	True	M	P	N		PRO	2	True	66.7	156.3	57.4	3.21	3.77	42181	True	True	exact_endpoint_offset	2	0	318	317	0.9968553459119496	False	False	INIT_MET 1; /note="Removed"; /evidence="ECO:0000269|Ref.8"
9aro	A	A	P42568	MLLT3	8	2	1	False	M	A	S		MET	1	True	134.5	215.7	37.6	3.33	4.23	4652	True	True	exact_endpoint_offset	1	0	568	138	0.2429577464788732	False	True
6tgc	D1	D	Q92608	DOCK2	6	3	1	False	M	A	P		MET	1	True	149.3	232.8	35.9	3.51	6.33	29242	True	True	exact_endpoint_offset	1	0	1830	1830	1.0	False	False
8tq2	B1	B	P24863	CCNC	4	4	1	False	M	A	G		MET	1	True	10.8	131.8	91.8	3.28	3.45	5498	True	True	exact_endpoint_offset	1	0	283	283	1.0	False	False
4qqg	E	E	Q92993	KAT5	7	1	1	False	M	A	E		MET	1	True	130.7	202.2	35.4	3.28	6.0	3956	True	True	exact_endpoint_offset	1	0	513	80	0.1559454191033138	False	True
6xa1	SA	SA	P08865	RPSA	83	76	2	True	M	S	G	N-acetylserine	SER	2	True	0.5	15.7	97.1	2.65	5.11	94485	True	True	exact_endpoint_offset	2	0	295	216	0.7322033898305085	False	False	INIT_MET 1; /note="Removed"; /evidence="ECO:0000255|HAMAP-Rule:MF_03016, ECO:0000269|Ref.8, ECO:0007744|PubMed:19413330, ECO:0007744|PubMed:22223895, ECO:0007744|PubMed:25944712"
8sht	b	b	P78371	CCT2	18	10	2	True	M	A	S	N-acetylalanine	ALA	2	True	39.2	136.5	71.3	3.24	3.24	67719	True	True	exact_endpoint_offset	2	0	535	526	0.983177570093458	False	False	INIT_MET 1; /note="Removed"; /evidence="ECO:0000269|PubMed:12665801, ECO:0000269|Ref.12, ECO:0007744|PubMed:19413330, ECO:0007744|PubMed:20068231, ECO:0007744|PubMed:21406692, ECO:0007744|PubMed:22223895, ECO:0007744|PubMed:22814378"
9qvm	L1	L	Q96RT7	TUBGCP6	48	11	1	False	M	A	S		MET	1	True	101.3	151.3	33.0	2.88	4.04	88888	True	True	exact_endpoint_offset	1	0	1819	1819	1.0	False	False
4tuh	E	E	Q07817	BCL2L1	8	1	1	False	M	S	Q		MET	1	True	71.2	172.2	58.7	3.35	3.6	9221	True	True	exact_endpoint_offset	1	0	233	209	0.8969957081545065	False	False
2h61	C	C	P04271	S100B	8	1	2	True	M	S	E	N-acetylserine	SER	1	True	37.2	79.9	53.5	2.62	4.42	5887	True	True	exact_endpoint_offset	1	0	92	92	1.0	False	False	INIT_MET 1; /note="Removed"; /evidence="ECO:0000269|PubMed:4031854"
4ftg	D	D	P07355	ANXA2	5	3	2	True	M	S	T	N-acetylserine	SER	2	True	73.4	125.3	41.4	2.83	2.83	1789	True	True	exact_endpoint_offset	2	0	339	15	0.0442477876106194	True	True	INIT_MET 1; /note="Removed"; /evidence="ECO:0000269|Ref.7"
2iyb	B	B	Q8N8S7	ENAH	8	2	1	False	M	S	E		MET	1	True	126.8	187.5	32.4	3.47	4.01	5387	True	True	exact_endpoint_offset	1	0	591	113	0.1912013536379018	False	True
9lul	L1	L	Q9BW61	DDA1	16	5	2	True	M	A	D	N-acetylalanine	ALA	2	True	69.1	145.1	52.4	3.4	3.4	35663	True	True	exact_endpoint_offset	2	0	102	66	0.6470588235294118	False	False	INIT_MET 1; /note="Removed"; /evidence="ECO:0007744|PubMed:22814378"
8ok2	C1	C	Q9BRX5	GINS3	5	5	1	False	M	S	E		MET	1	True	68.1	220.6	69.1	3.8	3.8	7430	True	True	exact_endpoint_offset	1	0	216	216	1.0	False	False
6w9d	G	G	P62837	UBE2D2	9	3	1	False	M	A	L		MET	1	True	54.3	141.2	61.5	3.08	5.58	6858	True	True	exact_endpoint_offset	1	0	147	147	1.0	False	False
9xrj	B	B	P36639	NUDT1	2	1	1	False	M	G	A		MET	1	True	74.8	226.8	67.0	2.79	3.42	2536	True	True	exact_endpoint_offset	1	0	156	156	1.0	False	False
1urn	B	B	P09012	SNRPA	6	1	2	True	M	A	V	N-acetylalanine	ALA	2	True	88.8	134.8	34.2	4.1	4.1	2308	True	True	exact_endpoint_offset	2	0	282	97	0.3439716312056737	False	False	INIT_MET 1; /note="Removed"; /evidence="ECO:0000269|Ref.4, ECO:0007744|PubMed:19413330"
5hvk	D	D	P23528	CFL1	4	2	2	True	M	A	S	N-acetylalanine	ALA	2	True	58.0	112.0	48.3	3.26	3.26	7354	True	True	exact_endpoint_offset	2	0	166	165	0.993975903614458	False	False	INIT_MET 1; /note="Removed"; /evidence="ECO:0000269|PubMed:12665801, ECO:0000269|Ref.9, ECO:0007744|PubMed:19369195, ECO:0007744|PubMed:19413330, ECO:0007744|PubMed:20068231, ECO:0007744|PubMed:21406692, ECO:0007744|PubMed:22223895, ECO:0007744|PubMed:22814378, ECO:0007744|PubMed:25944712"
2b05	D	D	P61981	YWHAG	12	1	2	True	M	V	D	N-acetylvaline	VAL	2	True	95.5	170.8	44.1	3.22	4.84	10891	True	True	exact_endpoint_offset	2	0	247	246	0.9959514170040484	False	False	INIT_MET 1; /note="Removed; alternate"; /evidence="ECO:0000269|PubMed:12665801, ECO:0000269|PubMed:14534293, ECO:0000269|Ref.7, ECO:0000269|Ref.9, ECO:0007744|PubMed:19413330"
9uxa	J1	J	O96019	ACTL6A	14	8	2	True	M	S	G	N-acetylserine	SER	2	True	38.4	109.5	64.9	3.88	4.61	12672	True	True	exact_endpoint_offset	2	0	429	422	0.9836829836829836	False	False	INIT_MET 1; /note="Removed"; /evidence="ECO:0000269|Ref.8, ECO:0007744|PubMed:22814378"
4r67	d	d	P25787	PSMA2	56	14	2	True	M	A	E	N-acetylalanine	ALA	1	True	71.0	159.1	55.4	3.46	4.59	95215	True	True	exact_endpoint_offset	1	0	234	233	0.9957264957264956	False	False	INIT_MET 1; /note="Removed"; /evidence="ECO:0007744|PubMed:19413330"
