## Supplementary_Data_8a for "Human protein complex interfaces reveal candidate assembly roles for initiator methionine excision": class_summaries.csv

sequence_class	n	median_burial_pct	mean_burial_pct	fraction_engaged	n_with_finite_N_distance	median_min_measured_N_distance_A
MetAP-nonpermissive	427	20.1	32.6	0.47540983606557374	426	5.7
MetAP-permissive	696	1.35	25.320258620689657	0.375	692	6.75
