## Supplementary_Data_8a for "Human protein complex interfaces reveal candidate assembly roles for initiator methionine excision": current_models.csv

model	term	n	odds_ratio	ci_low	ci_high	p
permissive + log_chains	permissive	1123	0.6524431472651723	0.5087872647545019	0.8366602112548588	0.0007642045525663835
permissive + log_chains	log_chains	1123	1.3702340132774078	1.2404025817973643	1.5136547429800755	5.58534685073586e-10
permissive + log_chains + log_entries	permissive	1123	0.6861634800571401	0.5321048157140726	0.8848262738090334	0.0036942999076713043
permissive + log_chains + log_entries	log_chains	1123	1.2204451724712169	1.0974649540594739	1.3572063631724682	0.00023676675360762657
permissive + log_chains + log_entries	log_entries	1123	1.4478224270660351	1.2992054120056062	1.6134398463438198	2.1316883469501102e-11
