## Supplementary_Data_8a for "Human protein complex interfaces reveal candidate assembly roles for initiator methionine excision": leave_one_residue_out.csv

excluded_residue	analysis	threshold_percent	n	permissive_n	permissive_engaged	nonpermissive_n	nonpermissive_engaged	odds_ratio	fisher_two_sided_p
A	Leave one residue-2 identity out	25	816	389	143	427	203	0.64143537987104	0.0022726599438817525
C	Leave one residue-2 identity out	25	1116	689	258	427	203	0.6605328426274102	0.0009227537343790703
D	Leave one residue-2 identity out	25	1047	696	261	351	166	0.6686746987951807	0.002705913820730705
E	Leave one residue-2 identity out	25	1016	696	261	320	163	0.5779141104294478	6.906244975434634e-05
F	Leave one residue-2 identity out	25	1099	696	261	403	191	0.6659685863874345	0.001467442875903992
G	Leave one residue-2 identity out	25	1050	623	239	427	203	0.6867816091954023	0.003420218495942604
H	Leave one residue-2 identity out	25	1117	696	261	421	202	0.6504950495049505	0.0007053946052779545
I	Leave one residue-2 identity out	25	1103	696	261	407	186	0.7129032258064516	0.007673149769018419
K	Leave one residue-2 identity out	25	1074	696	261	378	185	0.625945945945946	0.0003562591838264125
L	Leave one residue-2 identity out	25	1082	696	261	386	186	0.6451612903225806	0.0007938062003280196
M	Leave one residue-2 identity out	25	1115	696	261	419	196	0.6826530612244898	0.0025430443531929544
N	Leave one residue-2 identity out	25	1087	696	261	391	186	0.6612903225806451	0.0013216762717317121
P	Leave one residue-2 identity out	25	1054	627	233	427	203	0.652546823035183	0.0009166003881556477
Q	Leave one residue-2 identity out	25	1104	696	261	408	193	0.6683937823834197	0.001534216488047935
R	Leave one residue-2 identity out	25	1093	696	261	397	181	0.7160220994475138	0.010330296861389414
S	Leave one residue-2 identity out	25	972	545	204	427	203	0.6601274142987158	0.0016663379645827816
T	Leave one residue-2 identity out	25	1079	652	246	427	203	0.6685918124681501	0.001582856605826042
V	Leave one residue-2 identity out	25	1078	651	243	427	203	0.6572008113590264	0.0010030730298540634
W	Leave one residue-2 identity out	25	1118	696	261	422	200	0.666	0.0013790860076910508
Y	Leave one residue-2 identity out	25	1117	696	261	421	201	0.6567164179104478	0.000884623344017386
