## Supplementary_Data_8a for "Human protein complex interfaces reveal candidate assembly roles for initiator methionine excision": residue2_summary.csv

residue_2	n	median_burial_pct	mean_burial_pct	engaged_count	fraction_engaged
A	307	2.4	25.95211726384365	118	0.38436482084690554
C	7	0.0	25.857142857142858	3	0.42857142857142855
D	76	15.6	31.05921052631579	37	0.4868421052631579
E	107	1.4	24.063551401869162	40	0.37383177570093457
F	24	26.299999999999997	37.31666666666666	12	0.5
G	73	0.0	23.373972602739727	22	0.3013698630136986
H	6	0.0	14.733333333333334	1	0.16666666666666666
I	20	69.75	61.98499999999999	17	0.85
K	49	0.0	23.959183673469386	18	0.3673469387755102
L	41	13.1	34.05365853658536	17	0.4146341463414634
M	8	65.75	60.662499999999994	7	0.875
N	36	22.8	30.85555555555556	17	0.4722222222222222
P	69	7.6	26.6	28	0.4057971014492754
Q	19	25.1	35.71578947368421	10	0.5263157894736842
R	30	58.45	53.65	22	0.7333333333333333
S	151	0.3	25.162913907284768	57	0.37748344370860926
T	44	2.15	19.42954545454546	15	0.3409090909090909
V	45	1.5	28.408888888888892	18	0.4
W	5	25.7	24.720000000000002	3	0.6
Y	6	0.0	30.53333333333333	2	0.3333333333333333
