## Supplementary_Data_8a for "Human protein complex interfaces reveal candidate assembly roles for initiator methionine excision": sampling_sensitivities.csv

analysis	threshold_percent	n	permissive_n	permissive_engaged	nonpermissive_n	nonpermissive_engaged	odds_ratio	fisher_two_sided_p
At least 2 PDB entries	25	739	439	193	300	162	0.6683227943390545	0.008654582484704847
At least 5 PDB entries	25	371	214	119	157	101	0.6945284002084419	0.1085930837899324
Exclude permissive modeled MET/MSE	25	808	381	147	427	203	0.6931918656056587	0.010582161049733647
