## Supplementary_Data_8a for "Human protein complex interfaces reveal candidate assembly roles for initiator methionine excision": threshold_tests.csv

analysis	threshold_percent	n	permissive_n	permissive_engaged	nonpermissive_n	nonpermissive_engaged	odds_ratio	fisher_two_sided_p
Original maximum; threshold 20%	20	1123	696	281	427	214	0.6739443756333746	0.001585776442958094
Original maximum; threshold 25%	25	1123	696	261	427	203	0.6620689655172414	0.0009477342501077156
Original maximum; threshold 30%	30	1123	696	242	427	195	0.634180503784028	0.00032291617249737025
Original maximum; threshold 50%	50	1123	696	174	427	145	0.6482758620689655	0.0013602315494939115
