## Supplementary_Data_8a for "Human protein complex interfaces reveal candidate assembly roles for initiator methionine excision": fig5_conformer_scores.csv

gene	pdb	chain	kind	res2	n_self_ok	n_both_ok	n_total	best_foreign_overlap
PSMA6	8TM4	G1	control	S	0	0	34992
PSMA5	8YIX	D1	control	F	33815	18583	34992	-1.37
PSMA1	8CVS	E1	control	F	14931	0	34992	0.07
PSMA1	6REY	T1	control	F	22334	5208	34992	-1.12
PSMA1	6REY	F1	control	F	22333	5275	34992	-1.12
PSMA1	6KWY	E1	control	F	22839	3854	34992	-0.88
PSMA6	8YIX	G1	control	S	22277	191	34992	-0.46
PSMA5	6REY	E1	control	F	33953	20099	34992	-1.39
PSMA5	6REY	S1	control	F	33953	19850	34992	-1.39
PSMA4	7V5G	Q1	control	S	33880	1148	34992	-0.61
PSMA5	6KWY	D1	control	F	27855	15654	34992	-1.46
PSMA4	5LN3	C1	control	S	10271	1204	34992	-0.87
PSMA1	8YIX	E1	control	F	14534	452	34992	-0.06
PSMA5	8CVS	D1	control	F	33852	19022	34992	-1.42
PSMA2	5LN3	B1	control	A	3892	3012	34992	-1.7
PSMA7	5LN3	D1	control	S	12943	4945	34992	-0.56
PSMA1	5LN3	F1	control	F	17138	16418	34992	-2.93
PSMA2	8YIX	A1	control	A	26677	2121	34992	-0.48
RAN	7MO1	A1	control	A	0	0	34992
PSMA2	8TM4	A1	control	A	16961	8946	34992	-1.55
SEH1L	5A9Q	72	control	F	33574	33139	34992	-3.36
SEH1L	5A9Q	G2	control	F	33575	33140	34992	-3.36
SEH1L	5A9Q	Y7	control	F	33576	33141	34992	-3.36
SEH1L	5A9Q	75	control	F	33574	33141	34992	-3.36
SEH1L	5A9Q	Y3	control	F	33576	33141	34992	-3.36
SEH1L	5A9Q	G4	control	F	33575	33140	34992	-3.36
PSMA3	6KWY	F1	control	S	33712	12710	34992	-1.05
KPNB1	6N88	B1	control	E	27833	27833	34992	-9.99
PSMA4	6KWY	P1	test	S	6	0	34992	1.08
PSMA7	8YIX	C1	test	S	0	0	34992
PSMA4	4R3O	C1	test	S	2534	101	34992	-0.56
PSMA4	4R3O	Q1	test	S	2517	120	34992	-0.65
PSMA4	7V5G	X1	test	S	33254	1	34992	-0.01
PSMA3	8CVS	F1	test	S	34076	7366	34992	-0.62
PSMA3	6REY	U1	test	S	33862	233	34992	-0.01
PSMA3	6REY	G1	test	S	33862	938	34992	-0.09
PSMA4	8CVS	P1	test	S	566	8	34992	-0.15
PSMA2	4R3O	B1	test	A	33925	2058	34992	-0.45
PSMA2	4R3O	P1	test	A	33928	2708	34992	-0.53
PSMA7	8TM4	C1	test	S	0	0	34992
PSMA7	7V5G	R1	test	S	34029	20203	34992	-1.43
PSMA7	8CVS	Q1	test	S	33833	19408	34992	-1.35
PSMA7	4R3O	R1	test	S	33498	24226	34992	-1.68
PSMA7	4R3O	D1	test	S	33465	26553	34992	-1.98
PSMA7	7V5G	Y1	test	S	33859	26915	34992	-1.93
PSMA7	6KWY	Q1	test	S	33816	15907	34992	-1.09
PSMA4	8TM4	B1	test	S	2067	2067	34992	-3.92
PSMA3	4R3O	G1	test	S	14825	14825	34992	-6.63
PSMA3	4R3O	U1	test	S	14633	14633	34992	-6.71
PSMA6	4R3O	A1	test	S	26870	26870	34992	-6.42
PSMA6	4R3O	O1	test	S	26957	26957	34992	-6.43
PSMA6	6KWY	U1	test	S	27083	27083	34992	-7.37
PSMA1	6KWY	S1	test	F	7785	7785	34992	-6.91
