## Supplementary_Data_8a for "Human protein complex interfaces reveal candidate assembly roles for initiator methionine excision": fig5_records.csv

gene	pdb	chain	kind	res2	burial	burial_res2	burial_met1_observed	observed_met1_overlap	best_foreign_overlap	n_self_ok	n_both_ok	n_total	n_chains
PSMA6	8TM4	G1	control	S	98.3	61.6	98.3	-0.48		0	0	34992	13
PSMA5	8YIX	D1	control	F	95.3	93.3	95.3	-0.28	-1.37	33815	18583	34992	17
PSMA1	8CVS	E1	control	F	93.1	78.7	93.1	-0.38	0.07	14931	0	34992	29
PSMA1	6REY	T1	control	F	92.9	62.8	92.9	-0.32	-1.12	22334	5208	34992	30
PSMA1	6REY	F1	control	F	92.7	62.6	92.7	-0.32	-1.12	22333	5275	34992	30
PSMA1	6KWY	E1	control	F	92.5	67.3	92.5	-0.31	-0.88	22839	3854	34992	29
PSMA6	8YIX	G1	control	S	90.0	76.9	90.0	0.04	-0.46	22277	191	34992	17
PSMA5	6REY	E1	control	F	88.3	84.7	88.3	-0.45	-1.39	33953	20099	34992	30
PSMA5	6REY	S1	control	F	88.1	84.7	88.1	-0.47	-1.39	33953	19850	34992	30
PSMA4	7V5G	Q1	control	S	86.0	71.0	86.0	-0.35	-0.61	33880	1148	34992	28
PSMA5	6KWY	D1	control	F	83.5	90.9	83.5	-0.02	-1.46	27855	15654	34992	29
PSMA4	5LN3	C1	control	S	83.1	97.5	83.1	-0.22	-0.87	10271	1204	34992	32
PSMA1	8YIX	E1	control	F	81.2		81.2	-0.43	-0.06	14534	452	34992	17
PSMA5	8CVS	D1	control	F	79.9	92.6	79.9	-0.55	-1.42	33852	19022	34992	29
PSMA2	5LN3	B1	control	A	69.1	0.0	69.1	-0.51	-1.7	3892	3012	34992	32
PSMA7	5LN3	D1	control	S	60.5	18.3	60.5	-0.33	-0.56	12943	4945	34992	32
PSMA1	5LN3	F1	control	F	54.6	29.5	54.6	-0.5	-2.93	17138	16418	34992	32
PSMA2	8YIX	A1	control	A	51.9	85.3	51.9	-0.07	-0.48	26677	2121	34992	17
RAN	7MO1	A1	control	A	43.4	67.7	43.4	-0.26		0	0	34992	2
PSMA2	8TM4	A1	control	A	42.7	44.6	42.7	-0.68	-1.55	16961	8946	34992	13
SEH1L	5A9Q	72	control	F	38.1	0.0	38.1	-1.01	-3.36	33574	33139	34992	304
SEH1L	5A9Q	G2	control	F	38.1	0.0	38.1	-1.0	-3.36	33575	33140	34992	304
SEH1L	5A9Q	Y7	control	F	38.1	0.0	38.1	-1.01	-3.36	33576	33141	34992	304
SEH1L	5A9Q	75	control	F	38.0	0.0	38.0	-1.01	-3.36	33574	33141	34992	304
SEH1L	5A9Q	Y3	control	F	37.9	0.0	37.9	-1.01	-3.36	33576	33141	34992	304
SEH1L	5A9Q	G4	control	F	37.9	0.0	37.9	-1.0	-3.36	33575	33140	34992	304
PSMA3	6KWY	F1	control	S	31.2	74.6	31.2	-0.25	-1.05	33712	12710	34992	29
KPNB1	6N88	B1	control	E	0.0	0.0	0.0		-9.99	27833	27833	34992	3
PSMA4	6KWY	P1	test	S	90.2	90.2			1.08	6	0	34992	29
PSMA7	8YIX	C1	test	S	87.2	87.2				0	0	34992	17
PSMA4	4R3O	C1	test	S	85.5	85.5			-0.56	2534	101	34992	28
PSMA4	4R3O	Q1	test	S	85.1	85.1			-0.65	2517	120	34992	28
PSMA4	7V5G	X1	test	S	74.6	74.6			-0.01	33254	1	34992	28
PSMA3	8CVS	F1	test	S	74.4	74.4			-0.62	34076	7366	34992	29
PSMA3	6REY	U1	test	S	69.0	69.0			-0.01	33862	233	34992	30
PSMA3	6REY	G1	test	S	68.6	68.6			-0.09	33862	938	34992	30
PSMA4	8CVS	P1	test	S	68.3	68.3			-0.15	566	8	34992	29
PSMA2	4R3O	B1	test	A	54.0	54.0			-0.45	33925	2058	34992	28
PSMA2	4R3O	P1	test	A	51.7	51.7			-0.53	33928	2708	34992	28
PSMA7	8TM4	C1	test	S	35.1	35.1				0	0	34992	13
PSMA7	7V5G	R1	test	S	33.2	33.2			-1.43	34029	20203	34992	28
PSMA7	8CVS	Q1	test	S	24.6	24.6			-1.35	33833	19408	34992	29
PSMA7	4R3O	R1	test	S	23.9	23.9			-1.68	33498	24226	34992	28
PSMA7	4R3O	D1	test	S	22.5	22.5			-1.98	33465	26553	34992	28
PSMA7	7V5G	Y1	test	S	20.7	20.7			-1.93	33859	26915	34992	28
PSMA7	6KWY	Q1	test	S	19.5	19.5			-1.09	33816	15907	34992	29
PSMA4	8TM4	B1	test	S	2.9	2.9			-3.92	2067	2067	34992	13
PSMA3	4R3O	G1	test	S	0.0	0.0			-6.63	14825	14825	34992	28
PSMA3	4R3O	U1	test	S	0.0	0.0			-6.71	14633	14633	34992	28
PSMA6	4R3O	A1	test	S	0.0	0.0			-6.42	26870	26870	34992	28
PSMA6	4R3O	O1	test	S	0.0	0.0			-6.43	26957	26957	34992	28
PSMA6	6KWY	U1	test	S	0.0	0.0			-7.37	27083	27083	34992	29
PSMA1	6KWY	S1	test	F	0.0	0.0			-6.91	7785	7785	34992	29
