## Supplementary_Data_8a for "Human protein complex interfaces reveal candidate assembly roles for initiator methionine excision": fig5_targets.csv

gene	pdb	chain	kind	res2	burial	burial_res2	burial_met1_observed	observed_met1_overlap	n_chains
PSMA6	8TM4	G1	control	S	98.3	61.6	98.3	-0.48	13
PSMA5	8YIX	D1	control	F	95.3	93.3	95.3	-0.28	17
PSMA1	8CVS	E1	control	F	93.1	78.7	93.1	-0.38	29
PSMA1	6REY	T1	control	F	92.9	62.8	92.9	-0.32	30
PSMA1	6REY	F1	control	F	92.7	62.6	92.7	-0.32	30
PSMA1	6KWY	E1	control	F	92.5	67.3	92.5	-0.31	29
PSMA6	8YIX	G1	control	S	90.0	76.9	90.0	0.04	17
PSMA5	6REY	E1	control	F	88.3	84.7	88.3	-0.45	30
PSMA5	6REY	S1	control	F	88.1	84.7	88.1	-0.47	30
PSMA4	7V5G	Q1	control	S	86.0	71.0	86.0	-0.35	28
PSMA5	6KWY	D1	control	F	83.5	90.9	83.5	-0.02	29
PSMA4	5LN3	C1	control	S	83.1	97.5	83.1	-0.22	32
PSMA1	8YIX	E1	control	F	81.2		81.2	-0.43	17
PSMA5	8CVS	D1	control	F	79.9	92.6	79.9	-0.55	29
PSMA2	5LN3	B1	control	A	69.1	0.0	69.1	-0.51	32
PSMA7	5LN3	D1	control	S	60.5	18.3	60.5	-0.33	32
PSMA1	5LN3	F1	control	F	54.6	29.5	54.6	-0.5	32
PSMA2	8YIX	A1	control	A	51.9	85.3	51.9	-0.07	17
RAN	7MO1	A1	control	A	43.4	67.7	43.4	-0.26	2
PSMA2	8TM4	A1	control	A	42.7	44.6	42.7	-0.68	13
SEH1L	5A9Q	72	control	F	38.1	0.0	38.1	-1.01	304
SEH1L	5A9Q	G2	control	F	38.1	0.0	38.1	-1.0	304
SEH1L	5A9Q	Y7	control	F	38.1	0.0	38.1	-1.01	304
SEH1L	5A9Q	75	control	F	38.0	0.0	38.0	-1.01	304
SEH1L	5A9Q	Y3	control	F	37.9	0.0	37.9	-1.01	304
SEH1L	5A9Q	G4	control	F	37.9	0.0	37.9	-1.0	304
PSMA3	6KWY	F1	control	S	31.2	74.6	31.2	-0.25	29
KPNB1	6N88	B1	control	E	0.0	0.0	0.0		3
PSMA4	6KWY	P1	test	S	90.2	90.2			29
PSMA7	8YIX	C1	test	S	87.2	87.2			17
PSMA4	4R3O	C1	test	S	85.5	85.5			28
PSMA4	4R3O	Q1	test	S	85.1	85.1			28
PSMA4	7V5G	X1	test	S	74.6	74.6			28
PSMA3	8CVS	F1	test	S	74.4	74.4			29
PSMA3	6REY	U1	test	S	69.0	69.0			30
PSMA3	6REY	G1	test	S	68.6	68.6			30
PSMA4	8CVS	P1	test	S	68.3	68.3			29
PSMA2	4R3O	B1	test	A	54.0	54.0			28
PSMA2	4R3O	P1	test	A	51.7	51.7			28
PSMA7	8TM4	C1	test	S	35.1	35.1			13
PSMA7	7V5G	R1	test	S	33.2	33.2			28
PSMA7	8CVS	Q1	test	S	24.6	24.6			29
PSMA7	4R3O	R1	test	S	23.9	23.9			28
PSMA7	4R3O	D1	test	S	22.5	22.5			28
PSMA7	7V5G	Y1	test	S	20.7	20.7			28
PSMA7	6KWY	Q1	test	S	19.5	19.5			29
PSMA4	8TM4	B1	test	S	2.9	2.9			13
PSMA3	4R3O	G1	test	S	0.0	0.0			28
PSMA3	4R3O	U1	test	S	0.0	0.0			28
PSMA6	4R3O	A1	test	S	0.0	0.0			28
PSMA6	4R3O	O1	test	S	0.0	0.0			28
PSMA6	6KWY	U1	test	S	0.0	0.0			29
PSMA1	6KWY	S1	test	F	0.0	0.0			29
