## Supplementary_Data_8a for "Human protein complex interfaces reveal candidate assembly roles for initiator methionine excision": fig5_targets_template.csv

gene	pdb	chain	kind	res2
PSMA6	8TM4	G1	control	S
PSMA5	8YIX	D1	control	F
PSMA1	8CVS	E1	control	F
PSMA1	6REY	T1	control	F
PSMA1	6REY	F1	control	F
PSMA1	6KWY	E1	control	F
PSMA6	8YIX	G1	control	S
PSMA5	6REY	E1	control	F
PSMA5	6REY	S1	control	F
PSMA4	7V5G	Q1	control	S
PSMA5	6KWY	D1	control	F
PSMA4	5LN3	C1	control	S
PSMA1	8YIX	E1	control	F
PSMA5	8CVS	D1	control	F
PSMA2	5LN3	B1	control	A
PSMA7	5LN3	D1	control	S
PSMA1	5LN3	F1	control	F
PSMA2	8YIX	A1	control	A
RAN	7MO1	A1	control	A
PSMA2	8TM4	A1	control	A
SEH1L	5A9Q	72	control	F
SEH1L	5A9Q	G2	control	F
SEH1L	5A9Q	Y7	control	F
SEH1L	5A9Q	75	control	F
SEH1L	5A9Q	Y3	control	F
SEH1L	5A9Q	G4	control	F
PSMA3	6KWY	F1	control	S
KPNB1	6N88	B1	control	E
PSMA4	6KWY	P1	test	S
PSMA7	8YIX	C1	test	S
PSMA4	4R3O	C1	test	S
PSMA4	4R3O	Q1	test	S
PSMA4	7V5G	X1	test	S
PSMA3	8CVS	F1	test	S
PSMA3	6REY	U1	test	S
PSMA3	6REY	G1	test	S
PSMA4	8CVS	P1	test	S
PSMA2	4R3O	B1	test	A
PSMA2	4R3O	P1	test	A
PSMA7	8TM4	C1	test	S
PSMA7	7V5G	R1	test	S
PSMA7	8CVS	Q1	test	S
PSMA7	4R3O	R1	test	S
PSMA7	4R3O	D1	test	S
PSMA7	7V5G	Y1	test	S
PSMA7	6KWY	Q1	test	S
PSMA4	8TM4	B1	test	S
PSMA3	4R3O	G1	test	S
PSMA3	4R3O	U1	test	S
PSMA6	4R3O	A1	test	S
PSMA6	4R3O	O1	test	S
PSMA6	6KWY	U1	test	S
PSMA1	6KWY	S1	test	F
