## Supplementary_Data_8a for "Human protein complex interfaces reveal candidate assembly roles for initiator methionine excision": leave_one_residue_out.csv

excluded_residue	n_excision	n_refractory	odds_ratio	fisher_p
A	399	437	0.6411945542380325	0.002021098294059136
C	699	437	0.6621004566210046	0.0010146463760427951
D	706	361	0.6710673409635347	0.0024577008427266777
E	706	330	0.5829788387026851	6.524738708446818e-05
F	706	413	0.6677340758788722	0.0013302500089884938
G	633	437	0.6876953680022734	0.0030761467275864244
H	706	431	0.6523744673373457	0.0006353621150055372
I	706	416	0.717374129138835	0.008238995669193484
K	706	386	0.6290555502069896	0.0003184511940647083
L	706	394	0.6544719360739386	0.0008966788689532622
M	706	429	0.6838914027149321	0.002295480773199903
N	706	401	0.6633007859014051	0.0014647484107565402
P	636	437	0.6555555555555556	0.0008319890750535131
Q	706	413	0.6548912419321496	0.0008441823855213587
R	706	407	0.7167420814479638	0.009286276867701533
S	548	437	0.6692657569850552	0.002248732223068349
T	661	437	0.6672047350013451	0.0014033966274910447
V	660	437	0.6559571619812584	0.0008891111357196351
W	706	432	0.6675538993878094	0.0012396697992358235
Y	706	431	0.6584703675091049	0.0007990169175542115
