## Supplementary_Data_8a for "Human protein complex interfaces reveal candidate assembly roles for initiator methionine excision": met_mse_exclusion.csv

analysis	n_excision	n_refractory	odds_ratio	fisher_p	engaged_excision	engaged_refractory
exclude predicted-excision proteins modeled as MET/MSE	391	437	0.6915629322268326	0.009384723600394992	0.3836317135549872	0.47368421052631576
