## Supplementary_Data_8a for "Human protein complex interfaces reveal candidate assembly roles for initiator methionine excision": Supplementary_Data_3_Interface_engaged_termini.xlsx

### Sheet: Description
Supplementary Data 3. Interface-engaged MetAP-permissive termini.
The 261 proteins that are both MetAP-permissive by the penultimate-residue rule and bury at least 25% of the mature first residue's accessible surface on assembly; this is the set counted in the 261 (37.5%) statistic and analyzed as the interface-engaged candidate set throughout the manuscript, in the machine-level counts of Figure 2 and in the persistence analysis of Supplementary Data 6. Column…
One hundred and nine of the 261 candidate termini are modeled with methionine 1 itself occupying the buried position (a further five as selenomethionine), which the Limitations section addresses; the resname column identifies them. The remaining 147 candidates are modeled as the expected mature residue.
Sheet 'Column definitions' defines every column. Chang, Y.-H. A structural census links penultimate-residue class to N-terminal burial in human protein assemblies.
Release 1.2.2 note. The dN_min and dN_median columns are protein-level statistics computed across every observation of a protein and are not specific to the PDB entry named in the pdb column. The dN_at_max_burial column, added in this release, gives the alpha-amino distance at the single observation that supplies pdb, asm_chain and buried_pct, and is the value quoted in the manuscript text and pl…
Revision note (September 2026). Sheet renamed from "At-risk termini" to "Interface-engaged termini"; the pred column uses the labels MetAP-permissive and MetAP-nonpermissive (formerly "predicted NME" and "predicted Met-retained"). The three immunoglobulin constant-region entries (IGKC, IGHG1 and P0DOX5) that met the burial cutoff in the deposited pipeline have been removed here to match the prima…

### Sheet: Interface-engaged termini
acc	gene	cls	pred	res1	res2	res3	nt_acetyl	init_removed	resname	pdb	asm_chain	chain	n_chains	n_entities	n_obs	n_entries	buried_pct	buried_median	dN_min	dN_median	min_dist_residue	sasa_complex	sasa_isolated	is_first_observed	dN_at_max_burial	note
P24863	CCNC	Met-retained (annotated/observed)	MetAP-permissive	M	A	G		FALSE	MET	4f7s	B	B	2	2	34	34	100	99.75	2.61	2.795	2.75	0	101.5	FALSE	2.75
P30047	GCHFR	NME-generated (annotated)	MetAP-permissive	M	P	Y		TRUE	PRO	7ala	F	F	10	2	63	6	100	67.2	3.45	3.64	3.31	0	41.4	FALSE	3.61
Q9BW61	DDA1	NME-generated (annotated)	MetAP-permissive	M	A	D	N-acetylalanine	TRUE	ALA	9s3r	D	D	4	4	8	7	100	70.75	2.95	3.38	2.98	0	30.1	FALSE	3.12
O95456	PSMG1	NME-generated (annotated)	MetAP-permissive	M	A	A	N-acetylalanine	TRUE	ALA	8yiz	f1	f	30	16	6	4	99.8	21.45	2.7	5.64	2.1	0.1	38.7	FALSE	2.7
P42677	RPS27	NME-generated (annotated)	MetAP-permissive	M	P	L		TRUE	PRO	6fec	Y	Y	50	35	63	61	99.7	54.6	2.88	3.37	3.14	0.3	88.8	FALSE	3.8
Q9Y281	CFL2	NME-generated (annotated)	MetAP-permissive	M	A	S	N-acetylalanine	TRUE	ALA	7u8k	Q1	Q	18	2	47	10	99.6	51.3	2.91	4.75	2.94	0.5	108.9	FALSE	2.94
P12268	IMPDH2	NME-generated (annotated)	MetAP-permissive	M	A	D		TRUE	ALA	6ua4	K	K	16	1	116	15	99.3	96.7	3.49	3.82	3.31	0.4	63.1	FALSE	4.21
P08865	RPSA	NME-generated (annotated)	MetAP-permissive	M	S	G	N-acetylserine	TRUE	SER	28zv	SA	SA	41	38	14	14	99.1	88.4	2.83	4.095	3.85	0.1	6.6	FALSE	4.2
P62330	ARF6	NME-generated (annotated)	MetAP-permissive	M	G	K		TRUE	GLY	6pav	C	C	4	2	2	2	98.8	95.85	2.99	2.99	3.07	1.1	95	TRUE
P33992	MCM5	NME-generated (annotated)	MetAP-permissive	M	S	G	N-acetylserine	TRUE	SER	9lxe	5	5	14	6	4	2	98.7	97.65	3.48	3.57	3.21	1.1	86	FALSE	3.66
O00571	DDX3X	NME-generated (annotated)	MetAP-permissive	M	S	H	N-acetylserine	TRUE	SER	4o2e	F	F	6	3	3	2	98.5	98.4	2.8	2.88	2.55	2.6	171.2	TRUE	2.8
P60900	PSMA6	Met-retained (annotated/observed)	MetAP-permissive	M	S	R		FALSE	MET	8tm4	G1	G	13	13	12	8	98.5	82.4	2.52	3.41	3.27	0.9	58.3	TRUE	3.51
Q5VTH2	CFAP126	Met-retained (annotated/observed)	MetAP-permissive	M	A	T		FALSE	MET	7ung	n	n	435	35	3	1	98.4	97.2	2.43	3.03	3.03	2.7	167.3	TRUE	3.03
P05062	ALDOB	NME-generated (annotated)	MetAP-permissive	M	A	H	N-acetylalanine	TRUE	ALA	1qo5	M	M	18	1	16	1	98.3	84.75	2.1	3.005	2.39	2.1	124.4	TRUE	2.39
Q9BRX5	GINS3	Met-retained (annotated/observed)	MetAP-permissive	M	S	E		FALSE	MET	2e9x	C	C	8	4	3	2	98.2	69.1	3.51	3.8	3.23	2.2	121.6	FALSE	3.51
Q16540	MRPL23	Met-retained (annotated/observed)	MetAP-permissive	M	A	R		FALSE	MET	8xt3	LW	LW	52	50	6	6	98.2	97.1	3.08	3.31	3.2	1.3	72.6	TRUE	3.2
Q6ZYL4	GTF2H5	Met-retained (annotated/observed)	MetAP-permissive	M	V	N		FALSE	MET	5iy6	1	1	29	27	6	5	97.5	97.3	2.83	2.835	2.19	5.8	235.3	TRUE	2.84
P36404	ARL2	NME-generated (annotated)	MetAP-permissive	M	G	L		TRUE	GLY	9m1k	G	G	4	4	6	6	96.7	90.4	2.85	3.835	3.26	0.9	28.7	FALSE	3.63
P84243	H3-3A; H3-3B	NME-generated (annotated)	MetAP-permissive	M	A	R		TRUE	ALA	3qla	F	F	4	2	30	17	96.7	76.7	2.42	2.89	2.71	4.9	148.1	TRUE	2.71
P62837	UBE2D2	Met-retained (annotated/observed)	MetAP-permissive	M	A	L		FALSE	MET	5ulf	A	A	4	2	47	25	96.6	35.3	2.63	7.49	3.43	4.8	143	FALSE	4.24
P50990	CCT8	NME-generated (annotated)	MetAP-permissive	M	A	L	N-acetylalanine	TRUE	ALA	8shp	q	q	18	10	35	18	96.4	92.9	2.21	3.4	2.21	5.6	154.7	TRUE	2.21
P20839	IMPDH1	NME-generated (annotated)	MetAP-permissive	M	A	D		TRUE	ALA	7rff	G1	G	8	1	48	6	96.3	35.95	3.57	5.05	3.67	1.9	51.2	FALSE	4.26
Q9UL62	TRPC5	Met-retained (annotated/observed)	MetAP-permissive	M	A	Q		FALSE	MET	9m4w	A	A	4	1	8	2	96.2	92.95	3.03	3.195	3.03	6.2	161.9	FALSE	3.03
P11488	GNAT1	NME-generated (annotated)	MetAP-permissive	M	G	A		TRUE	GLY	3rbq	G	G	12	2	6	1	96	95.7	2.93	2.995	2.97	4.3	105.7	TRUE	2.98
P68431	H3C1; H3C2; H3C3; H3C4; H3C6; H3C7; H3C8; H3C10; H3C11; H3C12	NME-generated (annotated)	MetAP-permissive	M	A	R		TRUE	ALA	4fwf	E	E	2	2	166	105	95.8	77.25	2.27	2.8	3.15	5.2	123.9	TRUE	3.45
Q9H7D0	DOCK5	Met-retained (annotated/observed)	MetAP-permissive	M	A	R		FALSE	MET	8zjl	E1	E	6	3	19	11	95.6	89.7	2.08	2.57	2.9	6.2	142.4	TRUE	2.9
Q6NXT2	H3-5	NME-generated (annotated)	MetAP-permissive	M	A	R		TRUE	ALA	7zez	D	D	3	3	22	20	95.2	73.75	2.42	2.78	2.7	6.1	127.2	TRUE	2.7
Q7Z494	NPHP3	NME-generated (annotated)	MetAP-permissive	M	G	T		TRUE	GLY	5l7k	B	B	3	2	1	1	94.9	94.9	3.42	3.42	3.42	4.9	95.9	TRUE	3.42
P06239	LCK	NME-generated (annotated)	MetAP-permissive	M	G	C		TRUE	GLY	6h6a	E	E	6	2	3	1	94.9	94.8	3.07	3.11	2.87	5.2	102.1	TRUE	3.11
P11274	BCR	Met-retained (annotated/observed)	MetAP-permissive	M	V	D	N-acetylmethionine	FALSE	MSE	1k1f	C	C	8	1	6	1	94.7	65.65	2.36	4.325	1.72	10.6	199.9	TRUE	2.36
P62942	FKBP1A	NME-generated (annotated)	MetAP-permissive	M	G	V		TRUE	GLY	6m4w	B	B	12	3	107	56	93.9	0	3.91	17.44	3.19	5.1	82.6	FALSE	4.17
Q9BWG6	SCNM1	Met-retained (annotated/observed)	MetAP-permissive	M	S	F		FALSE	MET	7dvq	v	v	49	38	2	2	93.2	72.8	2.65	3.72	2.65	9.3	137.4	TRUE	2.65
P03901	MT-ND4L	Met-retained (annotated/observed)	MetAP-permissive	M	P	L		FALSE	MET	9cwt	k	k	45	43	5	5	92.7	91.1	2.69	2.93	2.69	6.8	93.9	TRUE	2.69
Q9BPZ7	MAPKAP1	NME-generated (annotated)	MetAP-permissive	M	A	F	N-acetylalanine	TRUE	ALA	9t92	H	H	8	4	14	10	92.6	90.3	2.52	2.985	3.14	9.9	133.7	TRUE	3.14
P14174	MIF	NME-generated (annotated)	MetAP-permissive	M	P	M		TRUE	PRO	8ca0	B	B	3	1	317	98	92.3	26.1	2.77	4.53	3.07	13.8	181	TRUE	3.07
Q9NZ52	GGA3	Met-retained (annotated/observed)	MetAP-permissive	M	A	E		FALSE	MSE	1jpl	A	A	8	2	8	3	91.8	43.5	6.25	7.805	2.81	3.9	47.5	TRUE	6.25
P26447	S100A4	NME-generated (annotated)	MetAP-permissive	M	A	C	N-acetylalanine	TRUE	ALA	2mrd	B1	B	2	1	28	11	91.8	0.75	2.58	7.385	2.58	4.6	55.9	FALSE	2.58
Q9UK17	KCND3	Met-retained (annotated/observed)	MetAP-permissive	M	A	A		FALSE	MET	7w6t	B1	B	10	3	8	2	91.7	88.2	3.13	3.14	3.15	16.1	194	TRUE	3.15
P23258	TUBG1	Met-retained (annotated/observed)	MetAP-permissive	M	P	R		FALSE	MET	9qvn	n1	n	45	9	28	2	91.6	45.4	2.36	3.225	2.36	8.9	106.1	TRUE	2.36
Q16695	H3-4	NME-generated (annotated)	MetAP-permissive	M	A	R		TRUE	ALA	2v1d	C	C	3	3	4	3	90.6	79.75	2.37	2.655	2.37	9.5	100.8	TRUE	2.37
Q15008	PSMD6	NME-generated (annotated)	MetAP-permissive	M	P	L		TRUE	PRO	9k51	Y	Y	47	32	33	32	90.2	53.7	3.44	4.5	3.76	6.9	70.4	FALSE	3.99
Q13257	MAD2L1	NME-generated (annotated)	MetAP-permissive	M	A	L	N-acetylalanine	TRUE	ALA	2vfx	H	H	12	1	13	2	90.1	1.7	4.22	6.75	2.77	9.9	100.2	FALSE	4.46
Q12792	TWF1	NME-generated (annotated)	MetAP-permissive	M	S	H	N-acetylserine	TRUE	SER	7ccc	B	B	5	4	1	1	89.5	89.5	3.98	3.98	2.34	8.3	78.6	FALSE	3.98
P58546	MTPN	NME-generated (annotated)	MetAP-permissive	M	C	D	N-acetylcysteine	TRUE	CYS	7df7	B	B	2	1	2	1	89.2	83.65	3.1	3.36	2.05	8.4	77.6	FALSE	3.62
P62269	RPS18	NME-generated (annotated)	MetAP-permissive	M	S	L	N-acetylserine	TRUE	SER	9p7w	SS	SS	84	78	72	70	89.1	59.25	3.12	5.44	2.97	13	119.6	FALSE	4.15
P84074	HPCA	NME-generated (annotated)	MetAP-permissive	M	G	K		TRUE	GLY	7owm	C	C	3	2	1	1	88.9	88.9	2.52	2.52	2.52	14.3	129.4	TRUE	2.52
P42858	HTT	Met-retained (annotated/observed)	MetAP-permissive	M	A	T		FALSE	MET	3iov	B	B	3	2	33	11	87.3	38.3	3.83	4.85	3.21	11.9	93.6	FALSE	4.59
P63279	UBE2I	NME-generated (annotated)	MetAP-permissive	M	S	G	N-acetylserine	TRUE	SER	9drj	C	C	4	4	18	15	86.7	0	4.79	21.985	3.56	4.7	35.1	FALSE	5.07
P62805	H4C1; H4C2; H4C3; H4C4; H4C5; H4C6; H4C8; H4C9; H4C11; H4C12; H4C13; H4C14; H4C15; H4C16	NME-generated (annotated)	MetAP-permissive	M	S	G	N-acetylserine	TRUE	SER	4u9w	E	E	8	2	17	13	86.7	53.1	2.47	3.36	2.21	23	173.3	TRUE	2.62
Q13617	CUL2	Met-retained (annotated/observed)	MetAP-permissive	M	S	L		FALSE	MET	6r7n	O	O	10	10	22	19	86.3	33.4	1.39	4.62	0.8	24.6	179.3	TRUE	1.39
P18754	RCC1	NME-generated (annotated)	MetAP-permissive	M	S	P		TRUE	SER	5e1b	D	D	4	2	2	1	86.3	85.2	4.46	4.485	2.72	18.1	131.3	TRUE	4.51
P78371	CCT2	NME-generated (annotated)	MetAP-permissive	M	A	S	N-acetylalanine	TRUE	ALA	7nvn	b	b	19	9	38	20	86.1	68.65	3.06	3.41	3.27	14	100.2	FALSE	3.9
O96019	ACTL6A	NME-generated (annotated)	MetAP-permissive	M	S	G	N-acetylserine	TRUE	SER	9uxc	C	C	4	4	3	3	86.1	64.9	4.61	5.04	2.66	13.4	96.4	FALSE	5.2
P08621	SNRNP70	NME-generated (annotated)	MetAP-permissive	M	T	Q	N-acetylthreonine	TRUE	THR	4pjo	n	n	44	9	2	1	85.7	83.55	4.03	4.05	2.91	15.3	107.2	TRUE	4.07
P25789	PSMA4	Met-retained (annotated/observed)	MetAP-permissive	M	S	R		FALSE	MET	7v5g	Q1	Q	28	14	2	2	85.7	84.3	3.02	3.17	3.17	33.9	237	TRUE	3.32
P25787	PSMA2	NME-generated (annotated)	MetAP-permissive	M	A	E	N-acetylalanine	TRUE	ALA	8yix	A1	A	17	17	14	9	85.2	51.4	3.95	4.5	3.37	8.3	56.1	FALSE	3.95
P60896	SEM1	Met-retained (annotated/observed)	MetAP-permissive	M	S	E		FALSE	MET	5vhi	e	e	19	19	41	40	83.9	50.5	2.35	3.87	3.35	32.3	200.4	TRUE	3.51
Q16543	CDC37	NME-generated (annotated)	MetAP-permissive	M	V	D	N-acetylvaline	TRUE	VAL	7zr0	C	C	4	3	2	2	83.8	81.9	4.71	4.95	2.37	18.7	114.9	FALSE	4.71
Q96CS7	PLEKHB2	Met-retained (annotated/observed)	MetAP-permissive	M	A	F		FALSE	MET	3aj4	B	B	2	1	4	2	83.7	76.05	3.72	4.615	3.72	15.1	92.7	FALSE	3.72
P68036	UBE2L3	Met-retained (annotated/observed)	MetAP-permissive	M	A	A		FALSE	MET	5udh	C	C	5	3	18	15	83.4	4.75	4.23	6.625	3.52	26.3	157.7	FALSE	4.31
Q9GZN7	ROGDI	NME-generated (annotated)	MetAP-permissive	M	A	T	N-acetylalanine	TRUE	ALA	5xqi	C	C	4	1	4	1	83.4	40.1	5.41	9.18	3.56	10.9	65.3	FALSE	5.41
P84077	ARF1	NME-generated (annotated)	MetAP-permissive	M	G	N	N-acetylglycine	TRUE	GLY	9qlq	CZ	CZ	88	82	79	16	83	0	2.8	19.88	2.8	22.8	133.8	TRUE	2.8
P40227	CCT6A	NME-generated (annotated)	MetAP-permissive	M	A	A	N-acetylalanine	TRUE	ALA	8sht	z	z	18	10	33	33	83	38.2	3.51	4.67	3.31	2.5	14.7	FALSE	3.61
Q13503	MED21	Met-retained (annotated/observed)	MetAP-permissive	M	A	D		FALSE	MET	7enj	U	U	26	25	5	5	82.3	66.8	3.07	4.33	3.39	35.3	199	TRUE	4.33
Q92530	PSMF1	NME-generated (annotated)	MetAP-permissive	M	A	G	N-acetylalanine	TRUE	ALA	4ouh	D	D	4	1	6	2	81.7	76.8	4.25	4.42	3.36	13.4	73.2	FALSE	4.45
Q8NEM0	MCPH1	Met-retained (annotated/observed)	MetAP-permissive	M	A	A		FALSE	MSE	2wt8	B	B	4	1	2	1	81.2	40.6	2.65	11.025	2.65	37.5	200	FALSE	2.65
P04271	S100B	NME-generated (annotated)	MetAP-permissive	M	S	E	N-acetylserine	TRUE	SER	5csi	A	A	3	2	36	14	81.1	66.85	2.66	4.635	2.48	7.2	38.1	FALSE	4.75
Q15427	SF3B4	NME-generated (annotated)	MetAP-permissive	M	A	A	N-acetylalanine	TRUE	ALA	9zed	B4	B4	13	11	5	5	81.1	74.2	3.84	4.05	3.08	15.6	82.8	FALSE	4.05
P62166	NCS1	NME-generated (annotated)	MetAP-permissive	M	G	K		TRUE	GLY	5o9s	D	D	4	2	2	1	81	79.45	2.74	2.83	2.82	25.7	135.3	TRUE	2.92
P69905	HBA1; HBA2	NME-generated (annotated)	MetAP-permissive	M	V	L		TRUE	VAL	7qu4	A	A	4	2	557	278	80.5	14.6	2.3	4.37	3.31	25.5	130.4	FALSE	3.31
Q9BWJ5	SF3B5	NME-generated (annotated)	MetAP-permissive	M	T	D	N-acetylthreonine	TRUE	THR	8y7e	7	7	17	15	9	9	80.4	51.1	2.99	5.08	2.71	19.7	100.3	FALSE	5.32
P61019	RAB2A	NME-generated (annotated)	MetAP-permissive	M	A	Y	N-acetylalanine	TRUE	ALA	1z0a	A	A	4	1	2	1	80.2	43.9	2.97	4.115	2.97	26.3	132.4	TRUE	2.97
P62937	PPIA	NME-generated (annotated)	MetAP-permissive	M	V	N	N-acetylvaline	TRUE	VAL	1m9x	A	A	8	2	139	68	80	0	4.34	27.61	3.55	21.6	108.2	FALSE	4.34
P50914	RPL14	NME-generated (annotated)	MetAP-permissive	M	V	F		TRUE	VAL	4v6x	CM1	CM	89	82	53	51	79.7	41.3	2.3	3.07	3.81	15.2	74.9	FALSE	5.1
Q86W50	METTL16	Met-retained (annotated/observed)	MetAP-permissive	M	A	L		FALSE	MET	6gt5	A	A	2	1	2	1	79.6	68.7	3.11	3.11	3.11	28.1	137.7	TRUE	3.11
P46779	RPL28	NME-generated (annotated)	MetAP-permissive	M	S	A	N-acetylserine	TRUE	SER	9p7n	Lr	Lr	86	79	52	50	79.4	69.3	2.67	4.355	3.23	20.3	98.4	TRUE	4.26
Q07817	BCL2L1	Met-retained (annotated/observed)	MetAP-permissive	M	S	Q		FALSE	MET	4tuh	B	B	8	1	94	45	79.3	24.25	3.15	6.415	3.15	25.7	124.4	FALSE	3.15
P36639	NUDT1	Met-retained (annotated/observed)	MetAP-permissive	M	G	A		FALSE	MET	6glp	A	A	2	1	90	47	79.3	56.55	2.86	4.315	2.9	33.3	161.3	FALSE	2.9
P0C870	JMJD7	Met-retained (annotated/observed)	MetAP-permissive	M	A	E		FALSE	MET	5nfn	D	D	4	1	6	2	78.6	0	4.22	6.91	3.08	33.6	156.6	FALSE	4.22
Q9BU89	DOHH	Met-retained (annotated/observed)	MetAP-permissive	M	V	T	N-acetylmethionine	FALSE	MET	4d4z	B	B	2	1	4	2	78.3	38	5.07	15.545	3.26	23.9	110	FALSE	5.07
Q9BYD1	MRPL13	NME-generated (annotated)	MetAP-permissive	M	S	S	N-acetylserine	TRUE	SER	7po4	K	K	60	53	14	14	78.3	65.4	2.49	3.47	2.45	35.7	164.4	TRUE	3.4
P0DP23	CALM1	NME-generated (annotated)	MetAP-permissive	M	A	D	N-acetylalanine	TRUE	ALA	8duj	C	C	13	4	102	48	77.8	45	2.63	3.865	3.66	12.6	56.5	FALSE	3.69
P07199	CENPB	NME-generated (annotated)	MetAP-permissive	M	G	P		TRUE	GLY	6kdr	E	E	4	2	2	1	77.7	76.15	3.73	3.85	2.93	24.2	108.2	TRUE	3.97
P80511	S100A12	NME-generated (annotated)	MetAP-permissive	M	T	K		TRUE	THR	2wcf	C	C	6	1	36	8	77.4	62.4	3.78	4.31	2.83	17.9	79.3	FALSE	4.16
P61077	UBE2D3	Met-retained (annotated/observed)	MetAP-permissive	M	A	L		FALSE	MET	6cp0	B	B	2	2	29	24	77.4	11.1	5.28	8.46	3.5	34	150	FALSE	5.28
Q13283	G3BP1	NME-generated (annotated)	MetAP-permissive	M	V	M		TRUE	VAL	8th5	I	I	17	2	32	15	77.1	0	2.88	7.45	3.34	30.3	132.1	FALSE	4.1
O75771	RAD51D	Met-retained (annotated/observed)	MetAP-permissive	M	G	V		FALSE	MET	9q25	D	D	6	5	4	4	76.7	72.15	2.76	2.81	2.77	40.6	174.3	TRUE	2.77
P61247	RPS3A	NME-generated (annotated)	MetAP-permissive	M	A	V		TRUE	ALA	8g5z	SB	SB	87	59	1	1	76.3	76.3	2.7	2.7	2.7	27.1	114.4	TRUE	2.7
P51668	UBE2D1	Met-retained (annotated/observed)	MetAP-permissive	M	A	L		FALSE	MET	4qpl	D	D	4	2	18	9	76.2	0.95	3.06	7.165	3.67	33.3	139.7	FALSE	4.16
Q01469	FABP5	NME-generated (annotated)	MetAP-permissive	M	A	T	N-acetylalanine	TRUE	ALA	4azr	A	A	2	1	13	5	76	1	4.29	5.59	3.6	12.3	51.4	FALSE	4.36
P23528	CFL1	NME-generated (annotated)	MetAP-permissive	M	A	S	N-acetylalanine	TRUE	ALA	3j0s	O1	O	24	2	14	2	75.9	75.8	3.26	3.69	3.46	15.9	66.1	FALSE	3.69
P04075	ALDOA	NME-generated (annotated)	MetAP-permissive	M	P	Y		TRUE	PRO	5ky6	D	D	4	1	4	1	75.8	74.65	3.53	3.58	2.79	44.7	184.6	TRUE	3.7
P48643	CCT5	NME-generated (annotated)	MetAP-permissive	M	A	S	N-acetylalanine	TRUE	ALA	8she	E	E	17	9	34	18	75.8	40.45	2.33	3.035	3.34	24.1	99.9	TRUE	3.75
P32119	PRDX2	NME-generated (annotated)	MetAP-permissive	M	A	S	N-acetylalanine	TRUE	ALA	7kiz	G	G	10	1	30	3	75.7	69.75	2.72	3.665	2.78	38.7	159.4	TRUE	2.78
P18206	VCL	Met-retained (annotated/observed)	MetAP-permissive	M	P	V		FALSE	MET	1rke	A	A	2	1	11	10	75.5	0	4.44	14.17	2.68	4.6	19	FALSE	4.44
P25815	S100P	Met-retained (annotated/observed)	MetAP-permissive	M	T	E		FALSE	MET	2mjw	D1	D	4	2	5	3	75.3	50.3	2.7	2.83	2.74	42.5	171.9	TRUE	2.74
O94760	DDAH1	NME-generated (annotated)	MetAP-permissive	M	A	G	N-acetylalanine	TRUE	ALA	2jaj	B	B	2	1	7	5	74.7	0	3.43	5.94	3.2	24.1	95.3	FALSE	4.73
P08670	VIM	NME-generated (annotated)	MetAP-permissive	M	S	T	N-acetylserine	TRUE	SER	8rve	B1	B	78	1	24	1	74.7	54.55	3.21	3.47	1.74	21.2	83.8	FALSE	3.26
Q9UMS4	PRPF19	NME-generated (annotated)	MetAP-permissive	M	S	L	N-acetylserine	TRUE	SER	9s2e	s	s	42	35	20	7	74.4	24.05	4.05	4.74	3.22	20.2	78.7	FALSE	4.23
P25788	PSMA3	NME-generated (annotated)	MetAP-permissive	M	S	S	N-acetylserine	TRUE	SER	6kwy	F	F	29	15	7	3	74.3	0	3.97	9.21	3.38	28.6	111.2	FALSE	3.97
P00403	MT-CO2	Met-retained (annotated/observed)	MetAP-permissive	M	A	H		FALSE	MET	5z62	B	B	14	14	3	3	74.1	73.6	4.71	4.75	3.84	23.4	90.4	TRUE	4.99
Q8N8S7	ENAH	Met-retained (annotated/observed)	MetAP-permissive	M	S	E		FALSE	MET	2iyb	A	A	8	2	15	13	73.8	0	3.91	15.56	3.33	36.2	138.3	FALSE	3.91
Q9NVR2	INTS10	Met-retained (annotated/observed)	MetAP-permissive	M	S	A		FALSE	MET	8rc4	j	j	16	15	8	8	73.2	0	2.44	9.03	2.44	39.5	147.6	TRUE	2.44
O43920	NDUFS5	Met-retained (annotated/observed)	MetAP-permissive	M	P	F		FALSE	MET	9i4i	h	h	45	44	2	2	73.1	73.1	3.59	3.59	2.45	56.5	210.5	TRUE	3.59
Q9NVC6	MED17	Met-retained (annotated/observed)	MetAP-permissive	M	S	G		FALSE	MET	8gxq	q	q	87	72	8	8	73	53.45	1.87	3.31	3.31	51.8	191.8	TRUE	3.31
Q96CW5	TUBGCP3	NME-generated (annotated)	MetAP-permissive	M	A	T	N-acetylalanine	TRUE	ALA	9qvn	t1	t	45	9	6	2	72.8	64.55	3.44	5.02	2.66	30.9	113.6	FALSE	3.44
P29692	EEF1D	NME-generated (annotated)	MetAP-permissive	M	A	T	N-acetylalanine	TRUE	ALA	5jpo	E	E	5	2	1	1	72.4	72.4	3.76	3.76	3.6	14.9	53.8	FALSE	3.76
Q71DI3	H3C15; H3C14; H3C13	NME-generated (annotated)	MetAP-permissive	M	A	R		TRUE	ALA	4mzh	B	B	2	2	7	6	72.2	62.7	2.64	2.83	3.15	41.7	149.9	TRUE	3.15
Q92993	KAT5	Met-retained (annotated/observed)	MetAP-permissive	M	A	E		FALSE	MET	4qqg	G	G	7	1	3	1	71.9	35.4	4.19	6	3.13	35.6	126.5	FALSE	4.19
P0DPK5	H3Y2	NME-generated (annotated)	MetAP-permissive	M	A	R		TRUE	ALA	7zdd	D	D	2	2	1	1	71.8	71.8	2.79	2.79	2.79	42.2	149.6	TRUE	2.79
O95168	NDUFB4	NME-generated (annotated)	MetAP-permissive	M	S	F	N-acetylserine	TRUE	SER	5xtd	o	o	45	44	6	5	71.6	71.45	2.59	2.595	2.59	38.3	134.8	TRUE	2.59
Q96C23	GALM	NME-generated (annotated)	MetAP-permissive	M	A	S	N-acetylalanine	TRUE	ALA	1so0	A	A	4	1	6	2	70.7	0	4.8	24.51	4.62	2	6.9	FALSE	5.09
P61313	RPL15	NME-generated (annotated)	MetAP-permissive	M	G	A		TRUE	GLY	6om0	O	O	83	76	51	49	70	64.5	2.41	3.09	2.78	28.5	95.1	TRUE	2.78
Q5TEC6	H3-7	NME-generated (annotated)	MetAP-permissive	M	A	R		TRUE	ALA	4h75	B	B	2	2	2	2	70	69.15	2.84	2.955	3.07	44.6	149	TRUE	3.07
O15315	RAD51B	Met-retained (annotated/observed)	MetAP-permissive	M	G	S		FALSE	MET	9q2a	B	B	9	6	1	1	69.3	69.3	2.42	2.42	2.42	39.2	127.7	TRUE	2.42
Q9NUS5	AP5S1	Met-retained (annotated/observed)	MetAP-permissive	M	V	H		FALSE	MET	8yah	C1	C	5	5	2	2	69	68.95	3.89	3.89	3.71	17.8	57.3	TRUE	3.89
P03928	MT-ATP8	Met-retained (annotated/observed)	MetAP-permissive	M	P	Q		FALSE	MET	8h9t	Q	Q	27	16	10	10	68.4	66.1	3.65	4.035	3.44	55.3	175.2	TRUE	3.87
Q06830	PRDX1	NME-generated (annotated)	MetAP-permissive	M	S	S	N-acetylserine	TRUE	SER	7lj1	D	D	40	2	4	2	68.2	67.15	3.55	4.095	3.3	20.9	65.7	FALSE	3.55
Q14749	GNMT	NME-generated (annotated)	MetAP-permissive	M	V	D	N-acetylvaline	TRUE	VAL	12yi	A	A	4	1	4	1	68.1	66.7	4.01	4.1	2.59	52.4	164.2	TRUE	4.03
Q9Y3D9	MRPS23	NME-generated (annotated)	MetAP-permissive	M	A	G	N-acetylalanine	TRUE	ALA	6nu2	AS	AS	86	81	1	1	67.6	67.6	3.29	3.29	3.29	48	148.2	TRUE	3.29
Q99584	S100A13	Met-retained (annotated/observed)	MetAP-permissive	M	A	A		FALSE	MET	1yuu	B	B	2	1	19	10	67.5	8.3	2.58	5.76	2.62	77.1	237.6	TRUE	2.62
P62826	RAN	NME-generated (annotated)	MetAP-permissive	M	A	A	N-acetylalanine	TRUE	ALA	7mo1	A	A	2	2	2	2	66.8	33.4	2.72	19.485	2.72	29.8	89.6	FALSE	2.72	Kinetic prediction, not a demonstrated defect. The 7MO1 α-amino nitrogen exit lies 26–32 Å from RCC1 (1I2M), 19–22 Å from NTF2 (1A2K) and 24–25 Å from the Mg²⁺-nucleotide site; a modeled ordered Ser0-Met1 tail introduces no clash with RCC1 or NTF2. In 7MO1 the retained Ser0-Met1 pair fills a groove between the ZnF1 tail (Ala684-Lys685-Leu686) and Gln663-Asp665 that is otherwise occupied by the fi…
Q92608	DOCK2	Met-retained (annotated/observed)	MetAP-permissive	M	A	P		FALSE	MSE	3a98	A	A	4	2	5	3	66.2	34.9	3.22	5.25	2.94	59	174.6	FALSE	5.25
Q08AG7	MZT1	NME-generated (annotated)	MetAP-permissive	M	A	S	N-acetylalanine	TRUE	ALA	9qvn	U1	U	45	9	6	2	66	12.75	3.55	5.32	3.04	32.3	95	FALSE	5.26
Q9Y3U8	RPL36	NME-generated (annotated)	MetAP-permissive	M	A	L		TRUE	ALA	9pkg	Li	Li	83	78	45	43	65.6	56.3	2.76	3.95	3.25	39.2	113.8	TRUE	3.25
P60891	PRPS1	NME-generated (annotated)	MetAP-permissive	M	P	N		TRUE	PRO	8yq0	R	R	18	1	107	12	65.6	0	2.88	8.34	3.26	48.6	141.3	FALSE	4.39
Q7Z434	MAVS	NME-generated (annotated)	MetAP-permissive	M	P	F	N-acetylproline	TRUE	PRO	7dni	N1	N	16	3	59	4	64.9	0	3.92	7.58	3.22	40.9	116.5	FALSE	4.95
P07355	ANXA2	NME-generated (annotated)	MetAP-permissive	M	S	T	N-acetylserine	TRUE	SER	4drw	A1	A	3	3	8	4	64.7	38.05	2.83	4.005	3.24	49.5	140.2	FALSE	3.43
P62906	RPL10A	NME-generated (annotated)	MetAP-permissive	M	S	S	N-acetylserine	TRUE	SER	8oj0	Lz	Lz	53	50	33	31	64.3	0	3.67	22.81	2.63	38.3	107.3	FALSE	4.55
P13010	XRCC5	NME-generated (annotated)	MetAP-permissive	M	V	R		TRUE	VAL	8ag5	B1	B	4	3	6	4	64.1	0	4.37	10.995	3.5	31.7	88.3	FALSE	4.37
Q06187	BTK	NME-generated (annotated)	MetAP-permissive	M	A	A	N-acetylalanine	TRUE	ALA	2z0p	A	A	4	1	142	39	63.8	0	2.8	10.87	3.21	41.1	113.5	TRUE	3.77
P61218	POLR2F	NME-generated (annotated)	MetAP-permissive	M	S	D	N-acetylserine	TRUE	SER	7dti	A1	A	2	2	1	1	63.7	63.7	3.51	3.51	2.99	26.7	73.7	FALSE	3.51
Q7RTV0	PHF5A	NME-generated (annotated)	MetAP-permissive	M	A	K	N-acetylalanine	TRUE	ALA	9ze3	H	H	15	13	5	5	62.9	55.1	6.84	6.93	3.62	9.4	25.3	FALSE	6.86
P62318	SNRPD3	NME-generated (annotated)	MetAP-permissive	M	S	I	N-acetylserine	TRUE	SER	4pjo	A	A	44	9	13	12	62.8	12.4	4.04	6.91	3.55	45.7	122.7	FALSE	4.04
P43034	PAFAH1B1	Met-retained (annotated/observed)	MetAP-permissive	M	V	L		FALSE	MET	9yne	C	C	12	7	14	7	62.6	11.95	2.82	5.815	2.82	55.8	149.3	TRUE	2.82
Q96FJ2	DYNLL2	Met-retained (annotated/observed)	MetAP-permissive	M	S	D		FALSE	MET	2xqq	B	B	8	1	2	2	62.2	31.1	6.15	12.855	3.64	67.8	179.2	TRUE	6.15
P16333	NCK1	NME-generated (annotated)	MetAP-permissive	M	A	E	N-acetylalanine	TRUE	ALA	5qu6	L	L	28	1	5	2	62.2	14.7	2.93	4.3	3.73	21.7	57.4	FALSE	4.03
P61981	YWHAG	NME-generated (annotated)	MetAP-permissive	M	V	D	N-acetylvaline	TRUE	VAL	5d3e	B	B	9	2	26	8	61.9	2.15	3.83	6.565	3.53	23.4	61.5	FALSE	5.21
P43246	MSH2	NME-generated (annotated)	MetAP-permissive	M	A	V	N-acetylalanine	TRUE	ALA	2o8f	A	A	4	2	5	5	61.8	49.9	2.9	3.01	3.01	18.4	48.1	FALSE	3.01
P30050	RPL12	Met-retained (annotated/observed)	MetAP-permissive	M	P	P		FALSE	MET	8idy	y	y	54	51	11	11	61.4	0	3.45	10.05	2.57	77.8	201.3	TRUE	4.18
O75936	BBOX1	Met-retained (annotated/observed)	MetAP-permissive	M	A	C		FALSE	MET	4c8r	C	C	6	1	6	1	61.4	0	3.41	20.285	3	47	121.7	TRUE	3.41
Q9NRH2	SNRK	Met-retained (annotated/observed)	MetAP-permissive	M	A	G		FALSE	MET	5yks	A1	A	2	1	2	1	61.2	60.55	5.2	5.32	3.55	56.8	146.4	FALSE	5.44
Q5VWG9	TAF3	Met-retained (annotated/observed)	MetAP-permissive	M	C	E		FALSE	MET	8wan	c	c	51	42	26	26	60.6	60.25	3.32	3.32	3.32	65.7	166.6	TRUE	3.32
P45984	MAPK9	Met-retained (annotated/observed)	MetAP-permissive	M	S	D		FALSE	MET	7cml	A	A	2	1	2	1	60.2	30.1	3.71	21.56	3.52	92.6	232.5	TRUE	3.71
O14818	PSMA7	Met-retained (annotated/observed)	MetAP-permissive	M	S	Y		FALSE	MET	5ln3	D1	D	32	32	1	1	60	60	3.46	3.46	3.39	96.6	241.7	TRUE	3.46
Q9GZS3	SKIC8	NME-generated (annotated)	MetAP-permissive	M	T	N	N-acetylthreonine	TRUE	THR	7qdz	C1	C	5	3	19	12	59.9	0	4.02	24.98	2.87	33.1	82.5	FALSE	4.27
Q15631	TSN	Met-retained (annotated/observed)	MetAP-permissive	M	S	V		FALSE	MET	3pja	C	C	12	2	17	4	59.7	20.9	3.54	6.08	2.88	76.4	189.5	TRUE	5.05
P52657	GTF2A2	Met-retained (annotated/observed)	MetAP-permissive	M	A	Y		FALSE	MET	8gxq	DO	DO	87	72	38	38	59.6	0	2.92	9.005	2.71	75.6	187	TRUE	4.64
P47813	EIF1AX	Met-retained (annotated/observed)	MetAP-permissive	M	P	K		FALSE	MET	28zy	H	H	50	47	3	3	59.6	48.8	4.22	4.23	3.51	69.6	172.3	TRUE	4.23
Q99714	HSD17B10	NME-generated (annotated)	MetAP-permissive	M	A	A	N-acetylalanine	TRUE	ALA	2o23	B	B	2	1	1	1	59.6	59.6	3.15	3.15	3.15	30.5	75.3	FALSE	3.15
Q9UKX7	NUP50	NME-generated (annotated)	MetAP-permissive	M	A	K		TRUE	ALA	3tj3	C	C	4	2	2	1	59.1	58	4.88	4.96	3.35	36.4	89	FALSE	4.88
P68871	HBB	NME-generated (annotated)	MetAP-permissive	M	V	H	N-acetylvaline	TRUE	VAL	3d17	B	B	4	2	448	218	58.9	0	2.29	9.05	3.08	29.6	71.9	TRUE	5.92
P00441	SOD1	NME-generated (annotated)	MetAP-permissive	M	A	T	N-acetylalanine	TRUE	ALA	6fp6	K	K	24	2	467	105	58.9	0	3.14	10.94	3.48	32.6	79.3	TRUE	5.69
Q9Y5K6	CD2AP	Met-retained (annotated/observed)	MetAP-permissive	M	V	D		FALSE	MET	4wci	A	A	6	2	4	2	58.7	54.7	6.54	6.73	3.39	56.5	136.8	FALSE	6.58
P61026	RAB10	Met-retained (annotated/observed)	MetAP-permissive	M	A	K		FALSE	MET	5szj	A	A	2	2	1	1	58.7	58.7	3.33	3.33	3.33	94.1	227.8	TRUE	3.33
P23396	RPS3	NME-generated (annotated)	MetAP-permissive	M	A	V	N-acetylalanine	TRUE	ALA	9g8m	SD	SD	92	87	119	111	58.2	0	4.85	11.23	3.15	39.9	95.5	FALSE	4.85
P08238	HSP90AB1	NME-generated (annotated)	MetAP-permissive	M	P	E		TRUE	PRO	5uci	A	A	4	1	14	6	58.1	0	3.26	23.585	3.23	45.6	108.8	FALSE	3.26
Q9NYH9	UTP6	Met-retained (annotated/observed)	MetAP-permissive	M	A	E		FALSE	MET	7mq9	LP	LP	74	63	3	3	57.5	53.9	2.99	3.24	2.99	79.4	187	TRUE	2.99
Q13868	EXOSC2	Met-retained (annotated/observed)	MetAP-permissive	M	A	M		FALSE	MET	6d6r	H	H	15	13	7	7	57.4	35.4	4.95	5.37	3.18	102.3	239.9	TRUE	5.03
Q8NCE0	TSEN2	Met-retained (annotated/observed)	MetAP-permissive	M	A	E		FALSE	MET	8iss	B	B	5	4	1	1	57.4	57.4	2.25	2.25	2.25	84	197.1	TRUE	2.25
Q13155	AIMP2	Met-retained (annotated/observed)	MetAP-permissive	M	P	M		FALSE	MET	9dpl	E	E	5	2	2	1	57.1	51.45	3.59	3.76	3.25	90.2	210.4	TRUE	3.59
P51970	NDUFA8	NME-generated (annotated)	MetAP-permissive	M	P	G		TRUE	PRO	9ti4	u	u	45	44	1	1	56.9	56.9	2.79	2.79	2.79	81.1	187.9	TRUE	2.79
Q13573	SNW1	NME-generated (annotated)	MetAP-permissive	M	A	L	N-acetylalanine	TRUE	ALA	8ro2	R	R	40	33	6	6	56.8	27.8	3.52	5.255	3.74	31	71.7	FALSE	4.83
P14635	CCNB1	Met-retained (annotated/observed)	MetAP-permissive	M	A	L		FALSE	MET	9fh9	K	K	12	5	2	1	56.6	54.9	4.55	4.825	3.22	102.7	236.8	TRUE	5.1
P62306	SNRPF	NME-generated (annotated)	MetAP-permissive	M	S	L	N-acetylserine	TRUE	SER	9s2e	f	f	42	35	2	2	55.7	50.85	4.52	4.655	3.41	50.5	114	FALSE	4.79
Q9H0F6	SHARPIN	Met-retained (annotated/observed)	MetAP-permissive	M	A	P		FALSE	MSE	4emo	C	C	4	1	1	1	55.6	55.6	3.56	3.56	2.67	91.2	205.1	TRUE	3.56
O75531	BANF1	NME-generated (annotated)	MetAP-permissive	M	T	T	N-acetylthreonine	TRUE	THR	7z21	A	A	6	2	31	23	54.3	0	2.93	23.42	2.93	78.3	171.4	TRUE	2.93
Q9ULZ3	PYCARD	Met-retained (annotated/observed)	MetAP-permissive	M	G	R		FALSE	MET	9wz7	L1	L	14	1	87	7	53.1	28.7	3.21	5.26	3.21	84.4	179.9	TRUE	3.99
P13489	RNH1	NME-generated (annotated)	MetAP-permissive	M	S	L	N-acetylserine	TRUE	SER	1a4y	A	A	4	2	2	1	52.3	51.25	2.9	3.065	2.9	81.4	170.8	TRUE	2.9
Q8N3C0	ASCC3	Met-retained (annotated/observed)	MetAP-permissive	M	A	L		FALSE	MET	6yxq	A	A	2	2	1	1	52.1	52.1	4.28	4.28	3.77	84.1	175.7	FALSE	4.28
P05162	LGALS2	Met-retained (annotated/observed)	MetAP-permissive	M	T	G		FALSE	MET	5ews	K	K	24	1	17	2	51.3	25	2.99	5.17	3.5	81.4	167.1	TRUE	3.52
Q07020	RPL18	NME-generated (annotated)	MetAP-permissive	M	G	V		TRUE	GLY	9pkg	LQ	LQ	83	78	54	52	51.1	41	2.96	4.64	2.85	67.2	137.5	TRUE	2.96
P00156	MT-CYB	Met-retained (annotated/observed)	MetAP-permissive	M	T	P		FALSE	MET	9hzl	V	V	22	10	2	1	51.1	37.3	4.64	5.36	3.32	120.4	246.3	TRUE	6.08
P41223	BUD31	Met-retained (annotated/observed)	MetAP-permissive	M	P	K		FALSE	MET	8c6j	L	L	63	48	22	22	50.3	16.2	2.19	3.26	2.81	100	201.2	TRUE	3.39
P18077	RPL35A	Met-retained (annotated/observed)	MetAP-permissive	M	S	G		FALSE	MET	9rpv	Mf	Mf	168	79	9	9	49.9	33.2	3.38	4.57	3.08	99.7	199.2	TRUE	4.57
P51665	PSMD7	Met-retained (annotated/observed)	MetAP-permissive	M	P	E		FALSE	MET	5ln3	U1	U	32	32	5	4	49.6	8.7	3.77	5.03	3.77	104.4	206.9	TRUE	3.77
Q8NAV1	PRPF38A	Met-retained (annotated/observed)	MetAP-permissive	M	A	N		FALSE	MET	9r3d	I	I	17	14	11	11	49.4	11.8	3.58	4.59	3.37	94.2	186.1	TRUE	3.6
P19474	TRIM21	Met-retained (annotated/observed)	MetAP-permissive	M	A	S		FALSE	MET	5olm	A	A	2	1	5	4	48.6	0	3.36	10.29	3.36	97.2	189	FALSE	3.36
P0C0S8	H2AC11; H2AC13; H2AC15; H2AC16; H2AC17	NME-generated (annotated)	MetAP-permissive	M	S	G	N-acetylserine	TRUE	SER	4qyl	F	F	8	2	4	1	48.5	46.05	3.73	3.96	2.61	89.1	173	TRUE	3.93
P56537	EIF6	Met-retained (annotated/observed)	MetAP-permissive	M	A	V		FALSE	MET	8fkw	SK	SK	53	50	45	45	48.4	1.4	6.75	9.89	3.47	49.5	95.9	TRUE	7.76
P17568	NDUFB7	NME-generated (annotated)	MetAP-permissive	M	G	A		TRUE	GLY	9ti4	v	v	45	44	1	1	48.2	48.2	4.06	4.06	3.4	45.6	87.9	TRUE	4.06
Q9Y294	ASF1A	Met-retained (annotated/observed)	MetAP-permissive	M	A	K		FALSE	MET	8cj1	A	A	12	1	37	15	48.1	0	2.8	8.42	2.89	104.1	200.6	TRUE	2.89
Q8IX07	ZFPM1	Met-retained (annotated/observed)	MetAP-permissive	M	S	R		FALSE	MET	2xu7	D	D	4	2	1	1	46.8	46.8	2.9	2.9	2.9	126.2	237.4	TRUE	2.9
Q9UHA4	LAMTOR3	Met-retained (annotated/observed)	MetAP-permissive	M	A	D		FALSE	MET	5yk3	m1	m	5	5	2	2	46.3	35.5	4.64	4.775	3.03	61.2	113.9	TRUE	4.91
P04406	GAPDH	NME-generated (annotated)	MetAP-permissive	M	G	K		TRUE	GLY	6ynf	F	F	8	1	33	10	46	0	3.77	29.39	3.37	66.6	123.2	TRUE	3.77
Q9UJQ4	SALL4	Met-retained (annotated/observed)	MetAP-permissive	M	S	R		FALSE	MET	5xwr	C	C	4	2	2	1	45.6	36.35	3.88	4.83	3.59	129.8	238.4	TRUE	3.88
P03915	MT-ND5	Met-retained (annotated/observed)	MetAP-permissive	M	T	M		FALSE	MET	5xti	Bl	Bl	138	67	5	4	45.5	45.3	3.49	3.49	3.34	93	170.7	TRUE	3.49
Q9H944	MED20	Met-retained (annotated/observed)	MetAP-permissive	M	G	V		FALSE	MET	8tqw	T	T	29	28	8	8	45.2	24.9	3.99	4.19	3.36	63.2	115.4	TRUE	6.76
Q9P2T1	GMPR2	Met-retained (annotated/observed)	MetAP-permissive	M	P	H		FALSE	MET	2a7r	C	C	4	1	4	1	44	24.85	3.58	4.885	2.69	119.8	214	TRUE	5.3
Q8IW19	APLF	Met-retained (annotated/observed)	MetAP-permissive	M	S	G		FALSE	MET	5e50	A	A	4	2	4	2	43.4	21.4	4	6.42	3.03	74	130.9	FALSE	4.16
O75112	LDB3	Met-retained (annotated/observed)	MetAP-permissive	M	S	Y		FALSE	MET	4ydp	B	B	2	1	2	1	43.1	21.55	6.12	6.595	3.6	91.6	160.8	TRUE	6.12
P09012	SNRPA	NME-generated (annotated)	MetAP-permissive	M	A	V	N-acetylalanine	TRUE	ALA	8jy0	C	C	6	1	12	6	42.3	0	4.1	7.4	3.69	58.6	101.5	FALSE	5.78
P99999	CYCS	NME-generated (annotated)	MetAP-permissive	M	G	D	N-acetylglycine	TRUE	GLY	6xnk	E	E	4	1	32	9	42	0	3.12	14.27	3.23	74.1	127.8	TRUE	3.23
P62273	RPS29	NME-generated (annotated)	MetAP-permissive	M	G	H		TRUE	GLY	9kn0	d1	d	36	35	60	58	41.6	0	3.98	8.965	3.98	59	101	TRUE	3.98
Q92556	ELMO1	Met-retained (annotated/observed)	MetAP-permissive	M	P	P		FALSE	MET	7y4a	F	F	8	2	10	6	41.5	0.45	2.61	14.32	2.61	131.7	225.1	TRUE	2.61
Q9BV81	EMC6	NME-generated (annotated)	MetAP-permissive	M	A	A	N-acetylalanine	TRUE	ALA	6z3w	F1	F	9	9	1	1	41.5	41.5	5.97	5.97	4.17	56.6	96.7	FALSE	5.97
P42568	MLLT3	Met-retained (annotated/observed)	MetAP-permissive	M	A	S		FALSE	MET	6mil	C	C	4	2	35	15	41	0	2.83	19.71	3.41	76.7	129.9	FALSE	5.05
O43813	LANCL1	NME-generated (annotated)	MetAP-permissive	M	A	Q	N-acetylalanine	TRUE	ALA	3e6u	C	C	4	1	14	6	41	0	5.72	18.46	3.98	25.1	42.5	FALSE	5.72
P60228	EIF3E	NME-generated (annotated)	MetAP-permissive	M	A	E	N-acetylalanine	TRUE	ALA	8ppl	Iv	Iv	52	50	9	9	40.7	16.8	5.06	6.43	3.58	36.9	62.2	FALSE	5.06
Q05315	CLC	NME-generated (annotated)	MetAP-permissive	M	S	L	N-acetylserine	TRUE	SER	6gkt	B	B	6	1	8	3	40.7	0	4.17	8.915	3.43	55.5	93.6	FALSE	4.17
P17706	PTPN2	Met-retained (annotated/observed)	MetAP-permissive	M	P	T		FALSE	MET	7f5o	A	A	3	1	4	4	40.5	0	2.91	30.58	2.91	69.6	116.9	FALSE	2.91
Q9P000	COMMD9	NME-generated (annotated)	MetAP-permissive	M	A	A	N-acetylalanine	TRUE	ALA	4nkn	B	B	6	1	7	5	40.4	0	3.94	6.73	2.65	95.1	159.6	TRUE	3.94
O75175	CNOT3	Met-retained (annotated/observed)	MetAP-permissive	M	A	D		FALSE	MET	9c3h	SB	SB	83	76	1	1	40.4	40.4	6.87	6.87	3.74	93.6	157.2	TRUE	6.87
Q9BY32	ITPA	NME-generated (annotated)	MetAP-permissive	M	A	A	N-acetylalanine	TRUE	ALA	2j4e	B	B	8	1	8	2	39.6	0	5.31	16.31	4.55	1.2	2	FALSE	5.31
P46976	GYG1	NME-generated (annotated)	MetAP-permissive	M	T	D	N-acetylthreonine	TRUE	THR	8cvz	I1	I	10	2	17	9	39.4	0	5.38	28.09	4.17	53.8	88.9	FALSE	5.38
P10916	MYL2	NME-generated (annotated)	MetAP-permissive	M	A	P		TRUE	ALA	8g4l	j1	j	123	5	12	1	39.2	11.65	3.58	5.52	2.48	43.8	72	FALSE	3.58
P07148	FABP1	Met-retained (annotated/observed)	MetAP-permissive	M	S	F	N-acetylmethionine	FALSE	MET	6mp4	B	B	8	1	44	8	39	0	4.49	11.415	3.89	62.6	102.6	FALSE	4.86
Q9UDW1	UQCR10	NME-generated (annotated)	MetAP-permissive	M	A	A		TRUE	ALA	5xth	AD	AD	80	67	6	3	39	12.95	3.37	5.94	3.37	95	155.6	TRUE	3.37
Q9BUI4	POLR3C	Met-retained (annotated/observed)	MetAP-permissive	M	T	Q		FALSE	MET	7d58	O	O	20	17	2	2	39	38.45	5.12	5.385	2.43	90.4	148.2	TRUE	5.65
P33764	S100A3	NME-generated (annotated)	MetAP-permissive	M	A	R	N-acetylalanine	TRUE	ALA	3nsl	C	C	6	1	4	1	38.5	6.85	3.42	5.975	3.42	74.3	120.8	TRUE	3.42
Q9BVS4	RIOK2	Met-retained (annotated/observed)	MetAP-permissive	M	G	K		FALSE	MET	6hk6	F	F	10	1	1	1	38.5	38.5	2.69	2.69	2.69	148.7	241.9	TRUE	2.69
Q13148	TARDBP	Met-retained (annotated/observed)	MetAP-permissive	M	S	E		FALSE	MET	6t4b	C	C	5	1	3	2	38.3	0	4.31	9.33	3.41	95.7	155.1	TRUE	4.31
P42336	PIK3CA	Met-retained (annotated/observed)	MetAP-permissive	M	P	P		FALSE	MET	8v8u	C	C	4	2	14	13	38.3	0	2.67	10.155	2.9	74.2	120.2	TRUE	2.9
P09382	LGALS1	NME-generated (annotated)	MetAP-permissive	M	A	C	N-acetylalanine	TRUE	ALA	1w6p	A	A	4	1	27	14	37.7	5	3.21	5.92	3.21	97.4	156.4	TRUE	3.21
Q96RT7	TUBGCP6	Met-retained (annotated/observed)	MetAP-permissive	M	A	S		FALSE	MET	6m33	A1	A	2	2	3	3	37.7	33	4.04	5.35	3.78	103.1	165.6	FALSE	6.29
P35080	PFN2	NME-generated (annotated)	MetAP-permissive	M	A	G	N-acetylalanine	TRUE	ALA	1d1j	D	D	4	1	3	1	36.4	36.3	2.53	2.62	2.62	80.2	126.1	TRUE	2.62
P07737	PFN1	NME-generated (annotated)	MetAP-permissive	M	A	G	N-acetylalanine	TRUE	ALA	8rty	P	P	10	4	8	8	36.2	5.7	2.71	15.86	2.71	76.5	119.9	TRUE	2.71
Q86SZ2	TRAPPC6B	Met-retained (annotated/observed)	MetAP-permissive	M	A	D		FALSE	MET	2bjn	A	A	2	1	2	1	36.2	30.25	5.02	5.11	3.27	100	156.6	FALSE	5.02
Q99623	PHB2	NME-generated (annotated)	MetAP-permissive	M	A	Q	N-acetylalanine	TRUE	ALA	9o6s	C1	C	24	2	32	4	36.1	0	5.6	17.98	3.37	47.5	74.3	FALSE	5.6
P50120	RBP2	Met-retained (annotated/observed)	MetAP-permissive	M	T	R		FALSE	MET	7jwr	B	B	2	1	12	7	36	0	6.73	37.36	3.81	93	145.4	TRUE	6.91
Q12988	HSPB3	Met-retained (annotated/observed)	MetAP-permissive	M	A	K		FALSE	MET	6f2r	Q1	Q	7	2	1	1	36	36	3.58	3.58	3.48	98.4	153.6	TRUE	3.58
P05413	FABP3	NME-generated (annotated)	MetAP-permissive	M	V	D	N-acetylvaline	TRUE	VAL	3wbg	C	C	4	1	20	6	35.2	0	5.72	23.37	4.64	10.2	15.7	FALSE	5.72
P60903	S100A10	Met-retained (annotated/observed)	MetAP-permissive	M	P	S		FALSE	MET	4hrg	A	A	4	2	1	1	35.1	35.1	4.07	4.07	2.32	127.9	196.9	TRUE	4.07
Q9Y6X9	MORC2	NME-generated (annotated)	MetAP-permissive	M	A	F	N-acetylalanine	TRUE	ALA	9cdj	B	B	2	1	7	6	35	20.6	3.62	3.94	3.17	43.6	67	FALSE	3.62
Q15027	ACAP1	Met-retained (annotated/observed)	MetAP-permissive	M	T	V		FALSE	MET	4nsw	B	B	2	1	118	4	34.1	0	5.46	6.345	4.09	85.9	130.4	FALSE	7.04
Q9BSJ2	TUBGCP2	Met-retained (annotated/observed)	MetAP-permissive	M	S	E		FALSE	MET	9smx	M	M	73	14	5	2	33.7	24.1	3.25	5.4	3.25	115.6	174.5	TRUE	3.25
O95786	RIGI	Met-retained (annotated/observed)	MetAP-permissive	M	T	T		FALSE	MET	4p4h	H1	H	21	3	12	2	33.4	0	3.98	7.885	3.93	116.4	174.9	TRUE	3.98
Q9UBD5	ORC3	Met-retained (annotated/observed)	MetAP-permissive	M	A	T		FALSE	MET	8rwv	C1	C	14	12	1	1	33.4	33.4	5.73	5.73	3.8	107.8	161.9	TRUE	5.73
O75151	PHF2	Met-retained (annotated/observed)	MetAP-permissive	M	A	T		FALSE	MET	8f8y	A	A	4	2	5	3	33.3	32	3.86	4.15	3.24	128.8	193	FALSE	4.56
P13861	PRKAR2A	NME-generated (annotated)	MetAP-permissive	M	S	H	N-acetylserine	TRUE	SER	4zp3	A	A	18	2	6	3	32.8	23.45	5.55	6.285	3.15	104.3	155.1	TRUE	5.55
P09211	GSTP1	NME-generated (annotated)	MetAP-permissive	M	P	P		TRUE	PRO	3csi	C	C	4	1	69	42	32.6	0	4.3	10.8	3.69	71.1	105.4	TRUE	4.3
Q9NVP2	ASF1B	Met-retained (annotated/observed)	MetAP-permissive	M	A	K		FALSE	MET	7v1m	D1	D	4	4	4	4	32.3	0	5.91	9.79	3.46	127.9	189	TRUE	5.91
P40938	RFC3	Met-retained (annotated/observed)	MetAP-permissive	M	S	L		FALSE	MET	8zwo	E	E	8	6	3	3	32.2	14.8	2.9	2.9	3.17	143.5	211.8	TRUE	3.4
P25205	MCM3	NME-generated (annotated)	MetAP-permissive	M	A	G	N-acetylalanine	TRUE	ALA	8w0f	B	B	14	6	2	1	32.2	32.1	3.91	4.575	3.81	110.3	162.6	TRUE	3.91
P82921	MRPS21	Met-retained (annotated/observed)	MetAP-permissive	M	A	K		FALSE	MET	9ojm	Q	Q	34	27	1	1	32.1	32.1	inf	inf	4.02	44.3	65.2	TRUE
O95139	NDUFB6	NME-generated (annotated)	MetAP-permissive	M	T	G	N-acetylthreonine	TRUE	THR	9ti4	b	b	45	44	1	1	31.7	31.7	2.43	2.43	2.43	106.5	155.8	TRUE	2.43
P63167	DYNLL1	Met-retained (annotated/observed)	MetAP-permissive	M	C	D		FALSE	MET	9nz7	C	C	3	1	25	12	31.2	0	3.61	16.8	3.61	68	98.9	FALSE	3.61
Q9Y6G5	COMMD10	NME-generated (annotated)	MetAP-permissive	M	A	V	N-acetylalanine	TRUE	ALA	8p0w	J	J	12	12	1	1	31.2	31.2	4	4	2.28	66.4	96.5	FALSE	4
P02792	FTL	NME-generated (annotated)	MetAP-permissive	M	S	S	N-acetylserine	TRUE	SER	2fg8	D	D	8	1	104	5	31.1	1.15	2.85	7.62	2.84	83.7	121.4	TRUE	3.27
P02008	HBZ	NME-generated (annotated)	MetAP-permissive	M	S	L	N-acetylserine	TRUE	SER	1jeb	A	A	4	2	2	1	30.7	15.35	4.37	6.415	2.54	83.9	121	TRUE	4.37
P02042	HBD	NME-generated (annotated)	MetAP-permissive	M	V	H	N-acetylalanine	TRUE	VAL	1shr	B	B	4	2	4	2	30.4	0	4.19	7.16	4.19	34	48.9	TRUE	4.19
P08758	ANXA5	NME-generated (annotated)	MetAP-permissive	M	A	Q	N-acetylalanine	TRUE	ALA	1anw	B	B	2	1	2	1	30.4	20.1	3.59	4.37	2.68	101.8	146.3	TRUE	3.59
Q9UJW0	DCTN4	NME-generated (annotated)	MetAP-permissive	M	A	S	N-acetylalanine	TRUE	ALA	9b85	K	K	19	9	2	2	29.7	27.8	3.99	4.145	3.99	31.5	44.8	FALSE	3.99
Q06323	PSME1	Met-retained (annotated/observed)	MetAP-permissive	M	A	M		FALSE	MET	7drw	N1	N	42	16	3	2	29.5	21.2	4.36	5.03	3.5	171.6	243.4	TRUE	4.36
P46781	RPS9	NME-generated (annotated)	MetAP-permissive	M	P	V		TRUE	PRO	9b0p	SJ	SJ	85	80	52	50	28.9	25.65	3.45	3.945	3.19	130.5	183.5	TRUE	3.8
Q9UKT4	FBXO5	Met-retained (annotated/observed)	MetAP-permissive	M	S	R		FALSE	MET	4ui9	U	U	23	16	1	1	28.4	28.4	2.87	2.87	2.87	89	124.3	TRUE	2.87
Q969L4	LSM10	Met-retained (annotated/observed)	MetAP-permissive	M	A	V		FALSE	MET	6v4x	C	C	12	10	1	1	28.2	28.2	4.29	4.29	2.88	91.7	127.7	TRUE	4.29
Q9H081	MIS12	Met-retained (annotated/observed)	MetAP-permissive	M	S	V		FALSE	MET	8q5h	A1	A	7	7	2	2	28.1	23.35	5.77	5.795	4.29	149.9	208.4	TRUE	5.82
Q9NUI1	DECR2	NME-generated (annotated)	MetAP-permissive	M	A	Q	N-acetylalanine	TRUE	ALA	4fc6	C	C	4	1	2	2	27.7	23.7	3.78	3.925	3.21	98.9	136.9	TRUE	3.78
P55036	PSMD4	Met-retained (annotated/observed)	MetAP-permissive	M	V	L		FALSE	MET	6msb	b	b	48	33	112	109	27.6	0	5.85	19.27	3.26	121.3	167.6	TRUE	6.22
P52758	RIDA	NME-generated (annotated)	MetAP-permissive	M	S	S	N-acetylserine	TRUE	SER	1oni	H	H	9	1	11	2	27.6	25.3	4.38	5.36	2.33	119.2	164.6	TRUE	4.38
P32780	GTF2H1	Met-retained (annotated/observed)	MetAP-permissive	M	A	T		FALSE	MET	6o9l	1	1	33	31	8	8	27.5	0	4.97	18.81	3.98	154	212.5	TRUE	4.97
P52292	KPNA2	NME-generated (annotated)	MetAP-permissive	M	S	T	N-acetylserine	TRUE	SER	9bfc	I	I	5	2	1	1	27.4	27.4	4.5	4.5	3.41	69.4	95.6	FALSE	4.5
Q8NAT2	TDRD5	Met-retained (annotated/observed)	MetAP-permissive	M	S	E		FALSE	MET	3s93	A	A	2	1	2	1	27.3	14.45	4.5	5.28	4.13	61.7	84.9	FALSE	4.5
Q96EP0	RNF31	Met-retained (annotated/observed)	MetAP-permissive	M	P	G		FALSE	MET	4oyj	E	E	13	1	5	2	27.2	0	4.51	8.21	3.74	157.1	215.7	TRUE	4.51
Q5TA45	INTS11	Met-retained (annotated/observed)	MetAP-permissive	M	P	E		FALSE	MET	8rbx	k	k	46	34	2	2	27.1	13.55	3.27	9.795	3.27	146.9	201.6	TRUE	3.27
P15121	AKR1B1	NME-generated (annotated)	MetAP-permissive	M	A	S	N-acetylalanine	TRUE	ALA	1ef3	B	B	2	1	10	5	26.6	0	4.38	28.975	4.33	86	117.2	TRUE	4.38
P07741	APRT	NME-generated (annotated)	MetAP-permissive	M	A	D	N-acetylalanine	TRUE	ALA	6fci	C	C	4	1	5	3	26.1	0	2.61	21.88	2.61	111	150.3	TRUE	2.61
P62701	RPS4X	NME-generated (annotated)	MetAP-permissive	M	A	R		TRUE	ALA	4v6x	AE1	AE	89	82	51	49	25.9	0	5.12	7.67	3.8	72.2	97.5	FALSE	5.98
P07195	LDHB	NME-generated (annotated)	MetAP-permissive	M	A	T	N-acetylalanine	TRUE	ALA	7dbk	C	C	8	1	22	5	25.7	3	3.57	7.415	3.57	81.1	109.1	TRUE	3.57
P49720	PSMB3	NME-generated (annotated)	MetAP-permissive	M	S	I	N-acetylserine	TRUE	SER	8tm6	W1	W	34	17	86	45	25.6	0	5.46	8.445	4.56	52.6	70.8	FALSE	5.46
