## Supplementary_Data_8a for "Human protein complex interfaces reveal candidate assembly roles for initiator methionine excision": Supplementary_Data_5_Robustness_analyses_and_candidate_map.xlsx

### Sheet: Multiplicity models
analysis	n	odds_ratio	ci_low	ci_high	p
class + log chain count	1143	0.653561	0.510842	0.836154	0.000715568
class + log chain count + log PDB-entry count	1143	0.691995	0.537691	0.890581	0.00423318

### Sheet: Leave-one-residue-out
excluded_residue	n_permissive	n_nonpermissive	odds_ratio	fisher_p
A	399	437	0.641195	0.0020211
C	699	437	0.6621	0.00101465
D	706	361	0.671067	0.0024577
E	706	330	0.582979	6.52474e-05
F	706	413	0.667734	0.00133025
G	633	437	0.687695	0.00307615
H	706	431	0.652374	0.000635362
I	706	416	0.717374	0.008239
K	706	386	0.629056	0.000318451
L	706	394	0.654472	0.000896679
M	706	429	0.683891	0.00229548
N	706	401	0.663301	0.00146475
P	636	437	0.655556	0.000831989
Q	706	413	0.654891	0.000844182
R	706	407	0.716742	0.00928628
S	548	437	0.669266	0.00224873
T	661	437	0.667205	0.0014034
V	660	437	0.655957	0.000889111
W	706	432	0.667554	0.00123967
Y	706	431	0.65847	0.000799017

### Sheet: MET-MSE exclusion
analysis	n_permissive	n_nonpermissive	odds_ratio	fisher_p	engaged_permissive	engaged_nonpermissive
exclude MetAP-permissive proteins modeled as MET/MSE	391	437	0.691563	0.00938472	0.383632	0.473684
