## Supplementary_Data_9 for "Human protein complex interfaces reveal candidate assembly roles for initiator methionine excision": curated_catalogue_tests.csv

family	cohort	threshold	group	name	member_engaged	member_unengaged	nonmember_engaged	nonmember_unengaged	member_n	background_n	odds_ratio	ci_low	ci_high	p_two_sided	q_BH	q_BY	family_tests
curated_catalogue	original	25	CPX-577	Mitochondrial respiratory chain complex I	7	4	254	431	11	696	2.969488188976378	0.7451612160891807	13.948161096848754	0.11223870027649838	0.31231638337808243	1.0	64.0
curated_catalogue	original	25	CPX-974	SRCAP chromatin remodeling complex	1	3	260	432	4	696	0.5538461538461539	0.01051016907499741	6.943997335020659	1.0	1.0	1.0	64.0
curated_catalogue	original	25	CPX-873	Nuclear pore complex	1	3	260	432	4	696	0.5538461538461539	0.01051016907499741	6.943997335020659	1.0	1.0	1.0	64.0
curated_catalogue	original	25	CPX-5668	Nucleosome, variant H3.2-H2A.2-H2B.1	2	2	259	433	4	696	1.6718146718146718	0.12041969692932591	23.174507133876908	0.6331566656551626	0.9209551500438728	1.0	64.0
curated_catalogue	original	25	CPX-5824	NineTeen Core complex	1	3	260	432	4	696	0.5538461538461539	0.01051016907499741	6.943997335020659	1.0	1.0	1.0	64.0
curated_catalogue	original	25	CPX-5993	26S proteasome complex	10	3	251	432	13	696	5.7370517928286855	1.4555710244804159	32.65924921820245	0.006282315536348268	0.03088604642415749	0.14652003468299482	64.0
curated_catalogue	original	25	CPX-6030	Chaperonin-containing T-complex	4	0	257	435	4	696	inf	1.1068259060625312	inf	0.019491558966607172	0.07337998669781523	0.34810665140981606	64.0
curated_catalogue	original	25	CPX-5223	40S cytosolic small ribosomal subunit	8	10	253	425	18	696	1.3438735177865613	0.4543245017825756	3.8358915245694925	0.6234774832552882	0.9209551500438728	1.0	64.0
curated_catalogue	original	25	CPX-1871	COP9 signalosome variant 2	0	4	261	431	4	696	0.0	0.0	2.5213259952021363	0.30274350077182166	0.5949396649698601	1.0	64.0
curated_catalogue	original	25	CPX-5183	60S cytosolic large ribosomal subunit	8	16	253	419	24	696	0.8280632411067194	0.30235095765451747	2.0863803287007054	0.8307461280566575	0.9668618340438448	1.0	64.0
curated_catalogue	original	25	CPX-7664	60S cytosolic large ribosomal subunit, testis-specific variant	8	15	253	420	23	696	0.8853754940711462	0.32038448332921077	2.2623772243338665	0.8308968886314292	0.9668618340438448	1.0	64.0
curated_catalogue	original	25	CPX-7665	60S cytosolic large ribosomal subunit, striated muscle variant	8	15	253	420	23	696	0.8853754940711462	0.32038448332921077	2.2623772243338665	0.8308968886314292	0.9668618340438448	1.0	64.0
curated_catalogue	original	25	CPX-8806	20S proteasome complex	6	0	255	435	6	696	inf	1.9865638216366464	inf	0.002681856418884876	0.019070978978736896	0.0904706437019939	64.0
curated_catalogue	original	25	CPX-8841	PA200-20S single-capped proteasome	6	0	255	435	6	696	inf	1.9865638216366464	inf	0.002681856418884876	0.019070978978736896	0.0904706437019939	64.0
curated_catalogue	original	25	CPX-8842	PA28-alphabeta double-capped 20S proteasome complex	7	0	254	435	7	696	inf	2.440077126155524	inf	0.000991120850457454	0.019070978978736896	0.0904706437019939	64.0
curated_catalogue	original	25	CPX-8964	19S proteasome regulatory complex	4	3	257	432	7	696	2.2412451361867705	0.37549050686041835	15.402700821025867	0.4344033674155773	0.7943375861313413	1.0	64.0
curated_catalogue	original	25	CPX-9001	PA28-gamma single-capped 20S proteasome complex	6	0	255	435	6	696	inf	1.9865638216366464	inf	0.002681856418884876	0.019070978978736896	0.0904706437019939	64.0
curated_catalogue	original	25	CPX-9002	PA28-alphabeta single-capped 20S proteasome complex	7	0	254	435	7	696	inf	2.440077126155524	inf	0.000991120850457454	0.019070978978736896	0.0904706437019939	64.0
curated_catalogue	original	25	CPX-9003	20S immunoproteasome complex	6	0	255	435	6	696	inf	1.9865638216366464	inf	0.002681856418884876	0.019070978978736896	0.0904706437019939	64.0
curated_catalogue	original	25	CPX-9004	20S thymoproteasome complex	6	0	255	435	6	696	inf	1.9865638216366464	inf	0.002681856418884876	0.019070978978736896	0.0904706437019939	64.0
curated_catalogue	original	25	CPX-9021	20S spermatoproteasome complex	5	0	256	435	5	696	inf	1.541081134114184	inf	0.007238917130661912	0.03088604642415749	0.14652003468299482	64.0
curated_catalogue	original	25	CPX-9022	PA28-gamma double-capped 20S proteasome complex	6	0	255	435	6	696	inf	1.9865638216366464	inf	0.002681856418884876	0.019070978978736896	0.0904706437019939	64.0
curated_catalogue	original	25	CPX-9063	PA200-20S-PA200 double-capped proteasome complex	6	0	255	435	6	696	inf	1.9865638216366464	inf	0.002681856418884876	0.019070978978736896	0.0904706437019939	64.0
curated_catalogue	original	25	CPX-9082	19S-20S-PA28-alphabeta hybrid proteasome complex	11	3	250	432	14	696	6.336	1.6484185288983892	35.608469249249985	0.003222350705481594	0.0206230445150822	0.09783347328181762	64.0
curated_catalogue	original	25	CPX-9085	19S-20S-PA28-gamma hybrid proteasome complex	10	3	251	432	13	696	5.7370517928286855	1.4555710244804159	32.65924921820245	0.006282315536348268	0.03088604642415749	0.14652003468299482	64.0
curated_catalogue	original	25	CPX-9086	30S proteasome complex	10	3	251	432	13	696	5.7370517928286855	1.4555710244804159	32.65924921820245	0.006282315536348268	0.03088604642415749	0.14652003468299482	64.0
curated_catalogue	original	25	CPX-25754	Nucleosome complex, H2A type 1 variant	3	1	258	434	4	696	5.046511627906977	0.40188027742252797	265.52352833864506	0.1509462589739579	0.3715600220897425	1.0	64.0
curated_catalogue	original	25	CPX-26352	Dynactin complex	1	3	260	432	4	696	0.5538461538461539	0.01051016907499741	6.943997335020659	1.0	1.0	1.0	64.0
curated_catalogue	original	25	CPX-6441	Integrator core complex	2	2	259	433	4	696	1.6718146718146718	0.12041969692932591	23.174507133876908	0.6331566656551626	0.9209551500438728	1.0	64.0
curated_catalogue	original	25	CPX-26393	Integrator-PP2A complex	2	3	259	432	5	696	1.111969111969112	0.0922931492519733	9.772114860192266	1.0	1.0	1.0	64.0
curated_catalogue	original	25	CPX-26416	Gamma tubulin ring complex	5	0	256	435	5	696	inf	1.541081134114184	inf	0.007238917130661912	0.03088604642415749	0.14652003468299482	64.0
curated_catalogue	original	25	CPX-26417	U4 small nuclear ribonucleoprotein complex	2	2	259	433	4	696	1.6718146718146718	0.12041969692932591	23.174507133876908	0.6331566656551626	0.9209551500438728	1.0	64.0
curated_catalogue	original	25	CPX-26418	U4/U6 small nuclear ribonucleoprotein complex	2	3	259	432	5	696	1.111969111969112	0.0922931492519733	9.772114860192266	1.0	1.0	1.0	64.0
curated_catalogue	original	25	CPX-2391	U4/U6.U5 small nuclear ribonucleoprotein complex	2	3	259	432	5	696	1.111969111969112	0.0922931492519733	9.772114860192266	1.0	1.0	1.0	64.0
curated_catalogue	original	25	CPX-26429	Major Spliceosomal Pre-B complex	7	4	254	431	11	696	2.969488188976378	0.7451612160891807	13.948161096848754	0.11223870027649838	0.31231638337808243	1.0	64.0
curated_catalogue	original	25	CPX-26435	Major Spliceosomal B complex	4	4	257	431	8	696	1.6770428015564203	0.30932868967749044	9.078216890319046	0.481595312260889	0.8561694440193581	1.0	64.0
curated_catalogue	original	25	CPX-26441	Major Spliceosomal Pre-B-act complex	7	6	254	429	13	696	1.970472440944882	0.5595994758187066	7.173945010725676	0.2529387606591392	0.5582096786960313	1.0	64.0
curated_catalogue	original	25	CPX-26448	Major Spliceosomal B-act-I complex	7	6	254	429	13	696	1.970472440944882	0.5595994758187066	7.173945010725676	0.2529387606591392	0.5582096786960313	1.0	64.0
curated_catalogue	original	25	CPX-26450	Major Spliceosomal B-act-II complex	7	7	254	428	14	696	1.68503937007874	0.49769375644956554	5.696290319254296	0.4048330231099403	0.7620386317363582	1.0	64.0
curated_catalogue	original	25	CPX-26451	Major Spliceosomal B-act-III complex	8	8	253	427	16	696	1.6877470355731226	0.544348794013581	5.2248309596934845	0.3067657647500841	0.5949396649698601	1.0	64.0
curated_catalogue	original	25	CPX-26454	Major Spliceosomal B-act-IV complex	8	8	253	427	16	696	1.6877470355731226	0.544348794013581	5.2248309596934845	0.3067657647500841	0.5949396649698601	1.0	64.0
curated_catalogue	original	25	CPX-26458	Major Spliceosomal Post-B-act complex	8	8	253	427	16	696	1.6877470355731226	0.544348794013581	5.2248309596934845	0.3067657647500841	0.5949396649698601	1.0	64.0
curated_catalogue	original	25	CPX-26463	Major Spliceosomal C complex	5	7	256	428	12	696	1.1941964285714286	0.2955578887982402	4.421754946553391	0.770365638461367	0.948142324260144	1.0	64.0
curated_catalogue	original	25	CPX-26465	Major Spliceosomal Pre-C*-I complex	5	7	256	428	12	696	1.1941964285714286	0.2955578887982402	4.421754946553391	0.770365638461367	0.948142324260144	1.0	64.0
curated_catalogue	original	25	CPX-26467	Major Spliceosomal Pre-C*-II complex	5	7	256	428	12	696	1.1941964285714286	0.2955578887982402	4.421754946553391	0.770365638461367	0.948142324260144	1.0	64.0
curated_catalogue	original	25	CPX-26472	Major Spliceosomal C* complex	5	7	256	428	12	696	1.1941964285714286	0.2955578887982402	4.421754946553391	0.770365638461367	0.948142324260144	1.0	64.0
curated_catalogue	original	25	CPX-26479	Major Post-catalytic P Spliceosome complex	5	7	256	428	12	696	1.1941964285714286	0.2955578887982402	4.421754946553391	0.770365638461367	0.948142324260144	1.0	64.0
curated_catalogue	original	25	CPX-26480	Intron Lariat Spliceosome, type 1 complex	5	7	256	428	12	696	1.1941964285714286	0.2955578887982402	4.421754946553391	0.770365638461367	0.948142324260144	1.0	64.0
curated_catalogue	original	25	CPX-26481	Intron Lariat Spliceosome, type 2 complex	5	7	256	428	12	696	1.1941964285714286	0.2955578887982402	4.421754946553391	0.770365638461367	0.948142324260144	1.0	64.0
curated_catalogue	original	25	CPX-26485	U11 small nuclear ribonucleoprotein complex	2	2	259	433	4	696	1.6718146718146718	0.12041969692932591	23.174507133876908	0.6331566656551626	0.9209551500438728	1.0	64.0
curated_catalogue	original	25	CPX-26487	U12 small nuclear ribonucleoprotein complex	6	1	255	434	7	696	10.211764705882352	1.2246948751121003	470.76725676230933	0.012826269829449408	0.05130507931779763	0.2433856990896032	64.0
curated_catalogue	original	25	CPX-26489	U11/U12 di-small nuclear ribonucleoprotein complex	4	2	257	433	6	696	3.369649805447471	0.47826554269003074	37.42786153403686	0.20429154307978448	0.4842466206335632	1.0	64.0
curated_catalogue	original	25	CPX-26495	U4atac small nuclear ribonucleoprotein complex	2	2	259	433	4	696	1.6718146718146718	0.12041969692932591	23.174507133876908	0.6331566656551626	0.9209551500438728	1.0	64.0
curated_catalogue	original	25	CPX-26500	U4atac/U6atac small nuclear ribonucleoprotein complex	2	3	259	432	5	696	1.111969111969112	0.0922931492519733	9.772114860192266	1.0	1.0	1.0	64.0
curated_catalogue	original	25	CPX-26502	U4atac/U6atac.U5 small nuclear ribonucleoprotein complex	2	3	259	432	5	696	1.111969111969112	0.0922931492519733	9.772114860192266	1.0	1.0	1.0	64.0
curated_catalogue	original	25	CPX-26506	Minor Spliceosomal Pre-B complex	6	3	255	432	9	696	3.388235294117647	0.7149971769113237	21.078392059477476	0.08682840754825108	0.27785090415440344	1.0	64.0
curated_catalogue	original	25	CPX-26509	Minor Spliceosomal B-act complex	7	2	254	433	9	696	5.966535433070866	1.1218079927919702	59.14366279097857	0.03052626255137008	0.10853782240487139	0.5148915884145017	64.0
curated_catalogue	original	25	CPX-2211	Commander complex	2	5	259	430	7	696	0.6640926640926641	0.06284398859600406	4.094308692950044	0.7169831378683047	0.948142324260144	1.0	64.0
curated_catalogue	original	25	CPX-2392	U1 small nuclear ribonucleoprotein complex	4	1	257	434	5	696	6.754863813229572	0.6620422187799271	333.405672022526	0.0685021263103882	0.2307440044139392	1.0	64.0
curated_catalogue	original	25	CPX-2539	U2 small nuclear ribonucleoprotein complex	5	2	256	433	7	696	4.228515625	0.6847837252517213	44.61589719769277	0.10959825258093525	0.31231638337808243	1.0	64.0
curated_catalogue	original	25	CPX-2556	Nucleosome, variant H3.1-H2A.2-H2B.1	2	2	259	433	4	696	1.6718146718146718	0.12041969692932591	23.174507133876908	0.6331566656551626	0.9209551500438728	1.0	64.0
curated_catalogue	original	25	CPX-2564	Nucleosome, variant H3.1t-H2A.2-H2B.1	2	2	259	433	4	696	1.6718146718146718	0.12041969692932591	23.174507133876908	0.6331566656551626	0.9209551500438728	1.0	64.0
curated_catalogue	original	25	CPX-2705	U7 small nuclear ribonucleoprotein complex	3	1	258	434	4	696	5.046511627906977	0.40188027742252797	265.52352833864506	0.1509462589739579	0.3715600220897425	1.0	64.0
curated_catalogue	original	25	CPX-3227	Core mediator complex	3	1	258	434	4	696	5.046511627906977	0.40188027742252797	265.52352833864506	0.1509462589739579	0.3715600220897425	1.0	64.0
curated_catalogue	first_observed	25	CPX-577	Mitochondrial respiratory chain complex I	7	4	168	284	11	463	2.9583333333333335	0.7374705196612283	13.955190808193404	0.1120439318339748	0.48106249402145734	1.0	64.0
curated_catalogue	first_observed	25	CPX-974	SRCAP chromatin remodeling complex	1	2	174	286	3	463	0.8218390804597702	0.013851607771598063	15.901470955765877	1.0	1.0	1.0	64.0
curated_catalogue	first_observed	25	CPX-873	Nuclear pore complex	0	1	175	287	1	463	0.0	0.0	64.1828571428778	1.0	1.0	1.0	64.0
curated_catalogue	first_observed	25	CPX-5668	Nucleosome, variant H3.2-H2A.2-H2B.1	2	0	173	288	2	463	inf	0.3096542824463852	inf	0.1423522481837817	0.48106249402145734	1.0	64.0
curated_catalogue	first_observed	25	CPX-5824	NineTeen Core complex	0	1	175	287	1	463	0.0	0.0	64.1828571428778	1.0	1.0	1.0	64.0
curated_catalogue	first_observed	25	CPX-5993	26S proteasome complex	7	3	168	285	10	463	3.9583333333333335	0.8863243788557591	23.963709861551507	0.04663011552059712	0.48106249402145734	1.0	64.0
curated_catalogue	first_observed	25	CPX-6030	Chaperonin-containing T-complex	3	1	172	287	4	463	5.005813953488372	0.39700189086667964	263.684641277824	0.1537586869329037	0.48106249402145734	1.0	64.0
curated_catalogue	first_observed	25	CPX-5223	40S cytosolic small ribosomal subunit	5	11	170	277	16	463	0.7406417112299465	0.19835378567781553	2.3626000628059765	0.7939462928628676	1.0	1.0	64.0
curated_catalogue	first_observed	25	CPX-1871	COP9 signalosome variant 2	0	1	175	287	1	463	0.0	0.0	64.1828571428778	1.0	1.0	1.0	64.0
curated_catalogue	first_observed	25	CPX-5183	60S cytosolic large ribosomal subunit	7	14	168	274	21	463	0.8154761904761905	0.27288176920420487	2.2127910277406264	0.8189327173890286	1.0	1.0	64.0
curated_catalogue	first_observed	25	CPX-7664	60S cytosolic large ribosomal subunit, testis-specific variant	7	13	168	275	20	463	0.8814102564102564	0.29171658747999085	2.4343767016523	1.0	1.0	1.0	64.0
curated_catalogue	first_observed	25	CPX-7665	60S cytosolic large ribosomal subunit, striated muscle variant	7	13	168	275	20	463	0.8814102564102564	0.29171658747999085	2.4343767016523	1.0	1.0	1.0	64.0
curated_catalogue	first_observed	25	CPX-8806	20S proteasome complex	4	2	171	286	6	463	3.345029239766082	0.4724620766480776	37.24428525924858	0.2054291728051193	0.48106249402145734	1.0	64.0
curated_catalogue	first_observed	25	CPX-8841	PA200-20S single-capped proteasome	4	2	171	286	6	463	3.345029239766082	0.4724620766480776	37.24428525924858	0.2054291728051193	0.48106249402145734	1.0	64.0
curated_catalogue	first_observed	25	CPX-8842	PA28-alphabeta double-capped 20S proteasome complex	5	2	170	286	7	463	4.205882352941177	0.6773940151933663	44.48453480082818	0.10995909244254978	0.48106249402145734	1.0	64.0
curated_catalogue	first_observed	25	CPX-8964	19S proteasome regulatory complex	3	1	172	287	4	463	5.005813953488372	0.39700189086667964	263.684641277824	0.1537586869329037	0.48106249402145734	1.0	64.0
curated_catalogue	first_observed	25	CPX-9001	PA28-gamma single-capped 20S proteasome complex	4	2	171	286	6	463	3.345029239766082	0.4724620766480776	37.24428525924858	0.2054291728051193	0.48106249402145734	1.0	64.0
curated_catalogue	first_observed	25	CPX-9002	PA28-alphabeta single-capped 20S proteasome complex	5	2	170	286	7	463	4.205882352941177	0.6773940151933663	44.48453480082818	0.10995909244254978	0.48106249402145734	1.0	64.0
curated_catalogue	first_observed	25	CPX-9003	20S immunoproteasome complex	4	2	171	286	6	463	3.345029239766082	0.4724620766480776	37.24428525924858	0.2054291728051193	0.48106249402145734	1.0	64.0
curated_catalogue	first_observed	25	CPX-9004	20S thymoproteasome complex	4	2	171	286	6	463	3.345029239766082	0.4724620766480776	37.24428525924858	0.2054291728051193	0.48106249402145734	1.0	64.0
curated_catalogue	first_observed	25	CPX-9021	20S spermatoproteasome complex	3	2	172	286	5	463	2.494186046511628	0.28221150302009834	30.077055991277962	0.3711344974000518	0.5938151958400828	1.0	64.0
curated_catalogue	first_observed	25	CPX-9022	PA28-gamma double-capped 20S proteasome complex	4	2	171	286	6	463	3.345029239766082	0.4724620766480776	37.24428525924858	0.2054291728051193	0.48106249402145734	1.0	64.0
curated_catalogue	first_observed	25	CPX-9063	PA200-20S-PA200 double-capped proteasome complex	4	2	171	286	6	463	3.345029239766082	0.4724620766480776	37.24428525924858	0.2054291728051193	0.48106249402145734	1.0	64.0
curated_catalogue	first_observed	25	CPX-9082	19S-20S-PA28-alphabeta hybrid proteasome complex	8	3	167	285	11	463	4.550898203592815	1.0701331143560942	26.90529996716144	0.024122309298242307	0.48106249402145734	1.0	64.0
curated_catalogue	first_observed	25	CPX-9085	19S-20S-PA28-gamma hybrid proteasome complex	7	3	168	285	10	463	3.9583333333333335	0.8863243788557591	23.963709861551507	0.04663011552059712	0.48106249402145734	1.0	64.0
curated_catalogue	first_observed	25	CPX-9086	30S proteasome complex	7	3	168	285	10	463	3.9583333333333335	0.8863243788557591	23.963709861551507	0.04663011552059712	0.48106249402145734	1.0	64.0
curated_catalogue	first_observed	25	CPX-25754	Nucleosome complex, H2A type 1 variant	3	0	172	288	3	463	inf	0.6834470686066465	inf	0.05342069183469465	0.48106249402145734	1.0	64.0
curated_catalogue	first_observed	25	CPX-26352	Dynactin complex	0	1	175	287	1	463	0.0	0.0	64.1828571428778	1.0	1.0	1.0	64.0
curated_catalogue	first_observed	25	CPX-6441	Integrator core complex	2	2	173	286	4	463	1.653179190751445	0.11870420022481898	22.971759898907933	0.6351984003875183	0.846931200516691	1.0	64.0
curated_catalogue	first_observed	25	CPX-26393	Integrator-PP2A complex	2	3	173	285	5	463	1.0982658959537572	0.09087098089965522	9.684469710131035	1.0	1.0	1.0	64.0
curated_catalogue	first_observed	25	CPX-26416	Gamma tubulin ring complex	3	0	172	288	3	463	inf	0.6834470686066465	inf	0.05342069183469465	0.48106249402145734	1.0	64.0
curated_catalogue	first_observed	25	CPX-26417	U4 small nuclear ribonucleoprotein complex	0	2	175	286	2	463	0.0	0.0	8.766172187822924	0.5287649715295504	0.7356730038672005	1.0	64.0
curated_catalogue	first_observed	25	CPX-26418	U4/U6 small nuclear ribonucleoprotein complex	0	2	175	286	2	463	0.0	0.0	8.766172187822924	0.5287649715295504	0.7356730038672005	1.0	64.0
curated_catalogue	first_observed	25	CPX-2391	U4/U6.U5 small nuclear ribonucleoprotein complex	0	2	175	286	2	463	0.0	0.0	8.766172187822924	0.5287649715295504	0.7356730038672005	1.0	64.0
curated_catalogue	first_observed	25	CPX-26429	Major Spliceosomal Pre-B complex	2	3	173	285	5	463	1.0982658959537572	0.09087098089965522	9.684469710131035	1.0	1.0	1.0	64.0
curated_catalogue	first_observed	25	CPX-26435	Major Spliceosomal B complex	0	3	175	285	3	463	0.0	0.0	3.980760885573341	0.29314745729432556	0.48106249402145734	1.0	64.0
curated_catalogue	first_observed	25	CPX-26441	Major Spliceosomal Pre-B-act complex	1	7	174	281	8	463	0.23070607553366174	0.005090215365151357	1.8247500741170881	0.2686002190096365	0.48106249402145734	1.0	64.0
curated_catalogue	first_observed	25	CPX-26448	Major Spliceosomal B-act-I complex	1	7	174	281	8	463	0.23070607553366174	0.005090215365151357	1.8247500741170881	0.2686002190096365	0.48106249402145734	1.0	64.0
curated_catalogue	first_observed	25	CPX-26450	Major Spliceosomal B-act-II complex	1	8	174	280	9	463	0.20114942528735633	0.00450774899367067	1.5258126685348705	0.16280868585343383	0.48106249402145734	1.0	64.0
curated_catalogue	first_observed	25	CPX-26451	Major Spliceosomal B-act-III complex	1	8	174	280	9	463	0.20114942528735633	0.00450774899367067	1.5258126685348705	0.16280868585343383	0.48106249402145734	1.0	64.0
curated_catalogue	first_observed	25	CPX-26454	Major Spliceosomal B-act-IV complex	1	8	174	280	9	463	0.20114942528735633	0.00450774899367067	1.5258126685348705	0.16280868585343383	0.48106249402145734	1.0	64.0
curated_catalogue	first_observed	25	CPX-26458	Major Spliceosomal Post-B-act complex	1	8	174	280	9	463	0.20114942528735633	0.00450774899367067	1.5258126685348705	0.16280868585343383	0.48106249402145734	1.0	64.0
curated_catalogue	first_observed	25	CPX-26463	Major Spliceosomal C complex	1	7	174	281	8	463	0.23070607553366174	0.005090215365151357	1.8247500741170881	0.2686002190096365	0.48106249402145734	1.0	64.0
curated_catalogue	first_observed	25	CPX-26465	Major Spliceosomal Pre-C*-I complex	1	7	174	281	8	463	0.23070607553366174	0.005090215365151357	1.8247500741170881	0.2686002190096365	0.48106249402145734	1.0	64.0
curated_catalogue	first_observed	25	CPX-26467	Major Spliceosomal Pre-C*-II complex	1	7	174	281	8	463	0.23070607553366174	0.005090215365151357	1.8247500741170881	0.2686002190096365	0.48106249402145734	1.0	64.0
curated_catalogue	first_observed	25	CPX-26472	Major Spliceosomal C* complex	1	7	174	281	8	463	0.23070607553366174	0.005090215365151357	1.8247500741170881	0.2686002190096365	0.48106249402145734	1.0	64.0
curated_catalogue	first_observed	25	CPX-26479	Major Post-catalytic P Spliceosome complex	1	7	174	281	8	463	0.23070607553366174	0.005090215365151357	1.8247500741170881	0.2686002190096365	0.48106249402145734	1.0	64.0
curated_catalogue	first_observed	25	CPX-26480	Intron Lariat Spliceosome, type 1 complex	1	7	174	281	8	463	0.23070607553366174	0.005090215365151357	1.8247500741170881	0.2686002190096365	0.48106249402145734	1.0	64.0
curated_catalogue	first_observed	25	CPX-26481	Intron Lariat Spliceosome, type 2 complex	1	7	174	281	8	463	0.23070607553366174	0.005090215365151357	1.8247500741170881	0.2686002190096365	0.48106249402145734	1.0	64.0
curated_catalogue	first_observed	25	CPX-26485	U11 small nuclear ribonucleoprotein complex	0	3	175	285	3	463	0.0	0.0	3.980760885573341	0.29314745729432556	0.48106249402145734	1.0	64.0
curated_catalogue	first_observed	25	CPX-26487	U12 small nuclear ribonucleoprotein complex	1	2	174	286	3	463	0.8218390804597702	0.013851607771598063	15.901470955765877	1.0	1.0	1.0	64.0
curated_catalogue	first_observed	25	CPX-26489	U11/U12 di-small nuclear ribonucleoprotein complex	0	3	175	285	3	463	0.0	0.0	3.980760885573341	0.29314745729432556	0.48106249402145734	1.0	64.0
curated_catalogue	first_observed	25	CPX-26495	U4atac small nuclear ribonucleoprotein complex	0	2	175	286	2	463	0.0	0.0	8.766172187822924	0.5287649715295504	0.7356730038672005	1.0	64.0
curated_catalogue	first_observed	25	CPX-26500	U4atac/U6atac small nuclear ribonucleoprotein complex	0	2	175	286	2	463	0.0	0.0	8.766172187822924	0.5287649715295504	0.7356730038672005	1.0	64.0
curated_catalogue	first_observed	25	CPX-26502	U4atac/U6atac.U5 small nuclear ribonucleoprotein complex	0	2	175	286	2	463	0.0	0.0	8.766172187822924	0.5287649715295504	0.7356730038672005	1.0	64.0
curated_catalogue	first_observed	25	CPX-26506	Minor Spliceosomal Pre-B complex	1	3	174	285	4	463	0.5459770114942529	0.010341555026797717	6.868530077090583	1.0	1.0	1.0	64.0
curated_catalogue	first_observed	25	CPX-26509	Minor Spliceosomal B-act complex	1	3	174	285	4	463	0.5459770114942529	0.010341555026797717	6.868530077090583	1.0	1.0	1.0	64.0
curated_catalogue	first_observed	25	CPX-2211	Commander complex	1	4	174	284	5	463	0.40804597701149425	0.008239042926292805	4.173823976124394	0.654272993831308	0.8545606450041574	1.0	64.0
curated_catalogue	first_observed	25	CPX-2392	U1 small nuclear ribonucleoprotein complex	2	2	173	286	4	463	1.653179190751445	0.11870420022481898	22.971759898907933	0.6351984003875183	0.846931200516691	1.0	64.0
curated_catalogue	first_observed	25	CPX-2539	U2 small nuclear ribonucleoprotein complex	0	3	175	285	3	463	0.0	0.0	3.980760885573341	0.29314745729432556	0.48106249402145734	1.0	64.0
curated_catalogue	first_observed	25	CPX-2556	Nucleosome, variant H3.1-H2A.2-H2B.1	2	0	173	288	2	463	inf	0.3096542824463852	inf	0.1423522481837817	0.48106249402145734	1.0	64.0
curated_catalogue	first_observed	25	CPX-2564	Nucleosome, variant H3.1t-H2A.2-H2B.1	2	0	173	288	2	463	inf	0.3096542824463852	inf	0.1423522481837817	0.48106249402145734	1.0	64.0
curated_catalogue	first_observed	25	CPX-2705	U7 small nuclear ribonucleoprotein complex	1	2	174	286	3	463	0.8218390804597702	0.013851607771598063	15.901470955765877	1.0	1.0	1.0	64.0
curated_catalogue	first_observed	25	CPX-3227	Core mediator complex	3	1	172	287	4	463	5.005813953488372	0.39700189086667964	263.684641277824	0.1537586869329037	0.48106249402145734	1.0	64.0
