## Supplementary_Data_9 for "Human protein complex interfaces reveal candidate assembly roles for initiator methionine excision": focused5_tests.csv

family	cohort	threshold	group	name	member_engaged	member_unengaged	nonmember_engaged	nonmember_unengaged	member_n	background_n	odds_ratio	ci_low	ci_high	p_two_sided	q_BH	q_BY	family_tests
focused5	original	20	26S proteasome	26S proteasome	10	3	271	412	13	696	5.067650676506765	1.2864956754842136	28.84807339437603	0.009023127044496352	0.022557817611240878	0.05150701687900001	5.0
focused5	original	20	CCT/TRiC	CCT/TRiC	4	0	277	415	4	696	inf	0.9801169340906759	inf	0.02623170992444569	0.04371951654074282	0.09982622943469609	5.0
focused5	original	20	OXPHOS I–V	OXPHOS I–V	12	4	269	411	16	696	4.58364312267658	1.3679115313548944	19.661958702218538	0.007683804694264099	0.022557817611240878	0.05150701687900001	5.0
focused5	original	20	Spliceosomal complexes	Spliceosomal complexes	12	10	269	405	22	696	1.8066914498141264	0.7035575034080135	4.736138793487412	0.18888618996736767	0.18888618996736767	0.4312901337588228	5.0
focused5	original	20	Core-histone membership	Core-histone membership	5	2	276	413	7	696	3.7409420289855073	0.6061080049761577	39.47314714345103	0.12503731299068863	0.15629664123836076	0.35687733082759043	5.0
focused5	original	25	26S proteasome	26S proteasome	10	3	251	432	13	696	5.7370517928286855	1.4555710244804159	32.65924921820245	0.006282315536348268	0.03141157768174134	0.0717231023733094	5.0
focused5	original	25	CCT/TRiC	CCT/TRiC	4	0	257	435	4	696	inf	1.1068259060625312	inf	0.019491558966607172	0.03248593161101195	0.07417621051181063	5.0
focused5	original	25	OXPHOS I–V	OXPHOS I–V	11	5	250	430	16	696	3.784	1.1929645052148155	14.028347603165583	0.015745649511773905	0.03248593161101195	0.07417621051181063	5.0
focused5	original	25	Spliceosomal complexes	Spliceosomal complexes	11	11	250	424	22	696	1.696	0.6557065170691556	4.380047266386352	0.2638778112343658	0.2638778112343658	0.6025210023184686	5.0
focused5	original	25	Core-histone membership	Core-histone membership	5	2	256	433	7	696	4.228515625	0.6847837252517213	44.61589719769277	0.10959825258093525	0.13699781572616906	0.31281167924141934	5.0
focused5	original	30	26S proteasome	26S proteasome	8	5	234	449	13	696	3.0700854700854703	0.8727212945783065	12.045215818508568	0.07251160562513571	0.09063950703141964	0.2069602077217415	5.0
focused5	original	30	CCT/TRiC	CCT/TRiC	4	0	238	454	4	696	inf	1.2467685704289961	inf	0.014379864771319471	0.035949661928298675	0.08208506140294865	5.0
focused5	original	30	OXPHOS I–V	OXPHOS I–V	11	5	231	449	16	696	4.276190476190476	1.3471322831706947	15.855847451801484	0.006334293517334285	0.03167146758667142	0.07231651765623309	5.0
focused5	original	30	Spliceosomal complexes	Spliceosomal complexes	11	11	231	443	22	696	1.9177489177489178	0.7408701186272744	4.954574345705689	0.17060008873698485	0.17060008873698485	0.38953686928278203	5.0
focused5	original	30	Core-histone membership	Core-histone membership	5	2	237	452	7	696	4.767932489451477	0.7717160561780744	50.30680249021487	0.05319223477047299	0.08865372461745498	0.20242600454318888	5.0
focused5	first_observed	20	26S proteasome	26S proteasome	7	3	184	269	10	463	3.411231884057971	0.764532159837094	20.651278689054788	0.10032343200252819	0.16720572000421366	0.38178639400962117	5.0
focused5	first_observed	20	CCT/TRiC	CCT/TRiC	3	1	188	271	4	463	4.324468085106383	0.34320195686192506	227.84159774677974	0.31096257222140744	0.3887032152767593	0.887539008215267	5.0
focused5	first_observed	20	OXPHOS I–V	OXPHOS I–V	12	4	179	268	16	463	4.4916201117318435	1.3300228525379343	19.350613859595438	0.00796657216234752	0.02895301715483623	0.06610938917020939	5.0
focused5	first_observed	20	Spliceosomal complexes	Spliceosomal complexes	5	8	186	264	13	463	0.8870967741935484	0.22471235405671666	3.1326372606273853	1.0	1.0	1.0	5.0
focused5	first_observed	20	Core-histone membership	Core-histone membership	5	0	186	272	5	463	inf	1.320448447401084	inf	0.011581206861934493	0.02895301715483623	0.06610938917020939	5.0
focused5	first_observed	25	26S proteasome	26S proteasome	7	3	168	285	10	463	3.9583333333333335	0.8863243788557591	23.963709861551507	0.04663011552059712	0.0777168592009952	0.1774534951756057	5.0
focused5	first_observed	25	CCT/TRiC	CCT/TRiC	3	1	172	287	4	463	5.005813953488372	0.39700189086667964	263.684641277824	0.1537586869329037	0.1921983586661296	0.4388529189543293	5.0
focused5	first_observed	25	OXPHOS I–V	OXPHOS I–V	11	5	164	283	16	463	3.796341463414634	1.1870962556467142	14.145885560464503	0.015543059517806337	0.038857648794515844	0.08872496474747783	5.0
focused5	first_observed	25	Spliceosomal complexes	Spliceosomal complexes	4	9	171	279	13	463	0.7251461988304093	0.16078730792637472	2.6490964028220514	0.7742848927782188	0.7742848927782188	1.0	5.0
focused5	first_observed	25	Core-histone membership	Core-histone membership	5	0	170	288	5	463	inf	1.528482296443987	inf	0.0074415524687034135	0.03720776234351707	0.0849577240176973	5.0
focused5	first_observed	30	26S proteasome	26S proteasome	6	4	155	298	10	463	2.8838709677419354	0.6708624061114797	14.072027515943772	0.10314150365451343	0.15417784522416675	0.3520394132618474	5.0
focused5	first_observed	30	CCT/TRiC	CCT/TRiC	3	1	158	301	4	463	5.715189873417722	0.4529198031070048	301.00188985941867	0.12334227617933341	0.15417784522416675	0.3520394132618474	5.0
focused5	first_observed	30	OXPHOS I–V	OXPHOS I–V	11	5	150	297	16	463	4.356	1.3603640575158868	16.23646279535503	0.006049754875845101	0.015124387189612752	0.03453401741628245	5.0
focused5	first_observed	30	Spliceosomal complexes	Spliceosomal complexes	4	9	157	293	13	463	0.8294409058740269	0.1837585710007189	3.0314234795932444	1.0	1.0	1.0	5.0
focused5	first_observed	30	Core-histone membership	Core-histone membership	5	0	156	302	5	463	inf	1.7450682759757437	inf	0.004879836972769347	0.015124387189612752	0.03453401741628245	5.0
