## Supplementary_Data_9 for "Human protein complex interfaces reveal candidate assembly roles for initiator methionine excision": focused_stratified_tests.csv

cohort	group	observed_engaged_members	expected_engaged_members	informative_strata	p_stratified_enrichment	q_BH_stratified5
original	26S proteasome	10	6.470490385255173	3	0.039145543688383834	0.09097384265672795
original	CCT/TRiC	4	2.1238938053097347	1	0.07573453812391863	0.09466817265489828
original	OXPHOS I–V	11	7.426442211724	3	0.05458430559403677	0.09097384265672795
original	Spliceosomal complexes	11	10.064130059336263	6	0.4208373118682177	0.4208373118682177
original	Core-histone membership	5	2.4289736643645314	5	0.03447240477443144	0.09097384265672795
first_observed	26S proteasome	7	4.510937255515569	3	0.09683908405338339	0.16139847342230565
first_observed	CCT/TRiC	3	1.7886402753872632	2	0.23268606753766896	0.2908575844220862
first_observed	OXPHOS I–V	11	7.114942888436865	3	0.03788825363334767	0.09472063408336917
first_observed	Spliceosomal complexes	4	5.777869269284931	6	0.9095568199687437	0.9095568199687437
first_observed	Core-histone membership	5	1.982373271889401	4	0.0027096774193548384	0.013548387096774191
