## Supplementary_Data_9 for "Human protein complex interfaces reveal candidate assembly roles for initiator methionine excision": histone_prefix_stratified_sensitivity.csv

cohort	group	observed_engaged_members	expected_engaged_members	informative_strata	p_stratified_enrichment
original	Histone-symbol family	9	3.8494833662209818	6	0.000587147402518604
first_observed	Histone-symbol family	9	3.1053044336013977	6	2.5300442757748265e-06
