## Supplementary_Data_9 for "Human protein complex interfaces reveal candidate assembly roles for initiator methionine excision": oxphos_encoding_sensitivity_tests.csv

family	cohort	threshold	group	name	member_engaged	member_unengaged	nonmember_engaged	nonmember_unengaged	member_n	background_n	odds_ratio	ci_low	ci_high	p_two_sided	q_BH	q_BY	family_tests
oxphos_encoding_sensitivity	original	25	OXPHOS mitochondrially encoded	OXPHOS mitochondrially encoded	5	1	256	434	6	696	8.4765625	0.9384121333095745	401.81817667647226	0.030024220689547083	0.06004844137909417	0.09007266206864126	2.0
oxphos_encoding_sensitivity	original	25	OXPHOS nuclear encoded	OXPHOS nuclear encoded	6	4	255	431	10	696	2.5352941176470587	0.5939906036026232	12.316308136177629	0.18815399709460803	0.18815399709460803	0.28223099564191206	2.0
oxphos_encoding_sensitivity	first_observed	25	OXPHOS mitochondrially encoded	OXPHOS mitochondrially encoded	5	1	170	287	6	463	8.441176470588236	0.9294669953005742	400.5987547533293	0.03083857333100235	0.0616771466620047	0.09251571999300706	2.0
oxphos_encoding_sensitivity	first_observed	25	OXPHOS nuclear encoded	OXPHOS nuclear encoded	6	4	169	284	10	463	2.5207100591715976	0.5869640063986298	12.29755910307722	0.1886321221540461	0.1886321221540461	0.2829481832310692	2.0
