## Supplementary_Data_9 for "Human protein complex interfaces reveal candidate assembly roles for initiator methionine excision": supplementary_table3_source.csv

family	cohort	threshold	group	name	member_engaged	member_unengaged	nonmember_engaged	nonmember_unengaged	member_n	background_n	odds_ratio	ci_low	ci_high	p_two_sided	q_BH	q_BY	family_tests
prefix13	original	25	Ribosomes (cyto + mito)	Ribosomes (cyto + mito)	20	25	241	410	45	696	1.360995850622407	0.7002733253568084	2.6122305731193607	0.3415333928813756	0.5549917634322353	1.0	13.0
prefix13	original	25	OXPHOS complexes	OXPHOS complexes	11	5	250	430	16	696	3.784	1.1929645052148157	14.028347603165583	0.0157456495117739	0.0562802398577275	0.1789786905185834	13.0
prefix13	original	25	26S proteasome / assembly	26S proteasome / assembly	12	3	249	432	15	696	6.9397590361445785	1.8436783702152608	38.58051823153171	0.0008789005435227	0.0114257070657954	0.0363352767162063	13.0
prefix13	original	25	Cell cycle / replication	Cell cycle / replication	5	2	256	433	7	696	4.228515625	0.6847837252517213	44.61589719769277	0.1095982525809352	0.2374628805920263	0.7551637221619993	13.0
prefix13	original	25	Actin / tubulin systems	Actin / tubulin systems	4	4	257	431	8	696	1.6770428015564205	0.3093286896774904	9.078216890319046	0.481595312260889	0.6260739059391557	1.0	13.0
prefix13	original	25	Spliceosome	Spliceosome	9	4	252	431	13	696	3.8482142857142856	1.0586142563092853	17.243755871324723	0.0216462460991259	0.0562802398577275	0.1789786905185834	13.0
prefix13	original	25	RNA polymerases	RNA polymerases	2	2	259	433	4	696	1.6718146718146718	0.1204196969293259	23.174507133876908	0.6331566656551626	0.7482760594106467	1.0	13.0
prefix13	original	25	Cullin–RING / CSN	Cullin–RING / CSN	2	6	259	429	8	696	0.5521235521235521	0.0541583879807124	3.119467548266227	0.7167366790623844	0.7764647356509163	1.0	13.0
prefix13	original	25	eIF2 / eIF3	eIF2 / eIF3	1	5	260	430	6	696	0.3307692307692307	0.0069670268925168	2.98307029051293	0.4185553250714129	0.6045799139920409	1.0	13.0
prefix13	original	25	TRiC/CCT chaperonin	TRiC/CCT chaperonin	4	0	257	435	4	696	inf	1.1068259060625312	inf	0.0194915589666071	0.0562802398577275	0.1789786905185834	13.0
prefix13	original	25	Mediator	Mediator	3	1	258	434	4	696	5.046511627906977	0.4018802774225279	265.52352833864506	0.1509462589739579	0.2803287666659218	0.8914829734093122	13.0
prefix13	original	25	Nuclear pore scaffold	Nuclear pore scaffold	1	3	260	432	4	696	0.5538461538461539	0.0105101690749974	6.943997335020659	1.0	1.0	1.0	13.0
prefix13	original	25	Histone-symbol family	Histone-symbol family	9	2	252	433	11	696	7.732142857142857	1.578407711688122	73.88949094217429	0.0033220966941835	0.0215936285121927	0.0686706269274429	13.0
prefix13	first_observed	25	Ribosomes (cyto + mito)	Ribosomes (cyto + mito)	16	24	159	264	40	463	1.106918238993711	0.5320114681826279	2.246963069527188	0.864747468425745	1.0	1.0	13.0
prefix13	first_observed	25	OXPHOS complexes	OXPHOS complexes	11	5	164	283	16	463	3.796341463414634	1.1870962556467142	14.145885560464505	0.0155430595178063	0.1010298868657411	0.3212885534990879	13.0
prefix13	first_observed	25	26S proteasome / assembly	26S proteasome / assembly	7	3	168	285	10	463	3.9583333333333335	0.8863243788557591	23.963709861551507	0.0466301155205971	0.2020638339225875	0.6425900189489617	13.0
prefix13	first_observed	25	Cell cycle / replication	Cell cycle / replication	4	1	171	287	5	463	6.713450292397661	0.6548089653418115	331.7413653519926	0.0701072574683111	0.227848586772011	0.7245889818531948	13.0
prefix13	first_observed	25	Actin / tubulin systems	Actin / tubulin systems	3	1	172	287	4	463	5.005813953488372	0.3970018908666796	263.684641277824	0.1537586869329037	0.2855518471611069	0.9080930679978312	13.0
prefix13	first_observed	25	Spliceosome	Spliceosome	4	3	171	285	7	463	2.2222222222222223	0.370484550146159	15.324092433478649	0.4341975515105492	0.5644568169637139	1.0	13.0
prefix13	first_observed	25	RNA polymerases	RNA polymerases	1	0	174	288	1	463	inf	0.0421978021978154	inf	0.3779697624190065	0.5459563234941205	1.0	13.0
prefix13	first_observed	25	Cullin–RING / CSN	Cullin–RING / CSN	2	3	173	285	5	463	1.0982658959537572	0.0908709808996552	9.684469710131037	1.0	1.0	1.0	13.0
prefix13	first_observed	25	eIF2 / eIF3	eIF2 / eIF3	0	3	175	285	3	463	0.0	0.0	3.980760885573341	0.2931474572943255	0.476364618103279	1.0	13.0
prefix13	first_observed	25	TRiC/CCT chaperonin	TRiC/CCT chaperonin	3	1	172	287	4	463	5.005813953488372	0.3970018908666796	263.684641277824	0.1537586869329037	0.2855518471611069	0.9080930679978312	13.0
prefix13	first_observed	25	Mediator	Mediator	3	1	172	287	4	463	5.005813953488372	0.3970018908666796	263.684641277824	0.1537586869329037	0.2855518471611069	0.9080930679978312	13.0
prefix13	first_observed	25	Nuclear pore scaffold	Nuclear pore scaffold	0	1	175	287	1	463	0.0	0.0	64.1828571428778	1.0	1.0	1.0	13.0
prefix13	first_observed	25	Histone-symbol family	Histone-symbol family	9	0	166	288	9	463	inf	3.361323242574914	inf	0.0001381233203073	0.0017956031639959	0.0057102582326484	13.0
