## Supplementary_Data_9 for "Human protein complex interfaces reveal candidate assembly roles for initiator methionine excision": supplementary_table4_catalogue_source.csv

family	cohort	threshold	group	name	member_engaged	member_unengaged	nonmember_engaged	nonmember_unengaged	member_n	background_n	odds_ratio	ci_low	ci_high	p_two_sided	q_BH	q_BY	family_tests
curated_catalogue	original	25	CPX-5993	26S proteasome complex	10	3	251	432	13	696	5.7370517928286855	1.455571024480416	32.65924921820245	0.0062823155363482	0.0308860464241574	0.1465200346829948	64.0
curated_catalogue	original	25	CPX-6030	Chaperonin-containing T-complex	4	0	257	435	4	696	inf	1.1068259060625312	inf	0.0194915589666071	0.0733799866978152	0.348106651409816	64.0
curated_catalogue	first_observed	25	CPX-5993	26S proteasome complex	7	3	168	285	10	463	3.9583333333333335	0.8863243788557591	23.963709861551507	0.0466301155205971	0.4810624940214573	1.0	64.0
curated_catalogue	first_observed	25	CPX-6030	Chaperonin-containing T-complex	3	1	172	287	4	463	5.005813953488372	0.3970018908666796	263.684641277824	0.1537586869329037	0.4810624940214573	1.0	64.0
