## Supplementary_Data_9 for "Human protein complex interfaces reveal candidate assembly roles for initiator methionine excision": supplementary_table4_focused_source.csv

family	cohort	threshold	group	name	member_engaged	member_unengaged	nonmember_engaged	nonmember_unengaged	member_n	background_n	odds_ratio	ci_low	ci_high	p_two_sided	q_BH	q_BY	family_tests	observed_engaged_members	expected_engaged_members	informative_strata	p_stratified_enrichment	q_BH_stratified5
focused5	original	25	26S proteasome	26S proteasome	10	3	251	432	13	696	5.7370517928286855	1.455571024480416	32.65924921820245	0.0062823155363482	0.0314115776817413	0.0717231023733094	5.0	10	6.470490385255173	3	0.0391455436883838	0.0909738426567279
focused5	original	25	CCT/TRiC	CCT/TRiC	4	0	257	435	4	696	inf	1.1068259060625312	inf	0.0194915589666071	0.0324859316110119	0.0741762105118106	5.0	4	2.1238938053097347	1	0.0757345381239186	0.0946681726548982
focused5	original	25	OXPHOS I–V	OXPHOS I–V	11	5	250	430	16	696	3.784	1.1929645052148157	14.028347603165583	0.0157456495117739	0.0324859316110119	0.0741762105118106	5.0	11	7.426442211724	3	0.0545843055940367	0.0909738426567279
focused5	original	25	Spliceosomal complexes	Spliceosomal complexes	11	11	250	424	22	696	1.696	0.6557065170691556	4.380047266386352	0.2638778112343658	0.2638778112343658	0.6025210023184686	5.0	11	10.064130059336264	6	0.4208373118682177	0.4208373118682177
focused5	original	25	Core-histone membership	Core-histone membership	5	2	256	433	7	696	4.228515625	0.6847837252517213	44.61589719769277	0.1095982525809352	0.136997815726169	0.3128116792414193	5.0	5	2.4289736643645314	5	0.0344724047744314	0.0909738426567279
focused5	first_observed	25	26S proteasome	26S proteasome	7	3	168	285	10	463	3.9583333333333335	0.8863243788557591	23.963709861551507	0.0466301155205971	0.0777168592009952	0.1774534951756057	5.0	7	4.510937255515569	3	0.0968390840533833	0.1613984734223056
focused5	first_observed	25	CCT/TRiC	CCT/TRiC	3	1	172	287	4	463	5.005813953488372	0.3970018908666796	263.684641277824	0.1537586869329037	0.1921983586661296	0.4388529189543293	5.0	3	1.7886402753872632	2	0.2326860675376689	0.2908575844220862
focused5	first_observed	25	OXPHOS I–V	OXPHOS I–V	11	5	164	283	16	463	3.796341463414634	1.1870962556467142	14.145885560464505	0.0155430595178063	0.0388576487945158	0.0887249647474778	5.0	11	7.114942888436865	3	0.0378882536333476	0.0947206340833691
focused5	first_observed	25	Spliceosomal complexes	Spliceosomal complexes	4	9	171	279	13	463	0.7251461988304093	0.1607873079263747	2.6490964028220514	0.7742848927782188	0.7742848927782188	1.0	5.0	4	5.777869269284931	6	0.9095568199687436	0.9095568199687436
focused5	first_observed	25	Core-histone membership	Core-histone membership	5	0	170	288	5	463	inf	1.528482296443987	inf	0.0074415524687034	0.037207762343517	0.0849577240176973	5.0	5	1.982373271889401	4	0.0027096774193548	0.0135483870967741
