## Supplementary_Data_9 for "Human protein complex interfaces reveal candidate assembly roles for initiator methionine excision": tested_member_records.csv

cohort	family	group	accession	gene	burial	engaged_25	pdb	chain	n_chains	n_entries	is_first_observed
original	focused5	26S proteasome	P60900	PSMA6	98.5	True	8tm4	G	13	8	True
original	focused5	26S proteasome	Q15008	PSMD6	90.2	True	9k51	Y	47	32	False
original	focused5	26S proteasome	P25789	PSMA4	85.7	True	7v5g	Q	28	2	True
original	focused5	26S proteasome	P25787	PSMA2	85.2	True	8yix	A	17	9	False
original	focused5	26S proteasome	P60896	SEM1	83.9	True	5vhi	e	19	40	True
original	focused5	26S proteasome	P25788	PSMA3	74.3	True	6kwy	F	29	3	False
original	focused5	26S proteasome	O14818	PSMA7	60.0	True	5ln3	D	32	1	True
original	focused5	26S proteasome	P51665	PSMD7	49.6	True	5ln3	U	32	4	True
original	focused5	26S proteasome	P55036	PSMD4	27.6	True	6msb	b	48	109	True
original	focused5	26S proteasome	P49720	PSMB3	25.6	True	8tm6	W	34	45	False
original	focused5	26S proteasome	P62333	PSMC6	7.4	False	6msj	E	47	8	True
original	focused5	26S proteasome	O00232	PSMD12	0.0	False	5vhi	W	19	42	False
original	focused5	26S proteasome	O00231	PSMD11	0.0	False	9k5e	AX	68	32	False
original	focused5	CCT/TRiC	P50990	CCT8	96.4	True	8shp	q	18	18	True
original	focused5	CCT/TRiC	P78371	CCT2	86.1	True	7nvn	b	19	20	False
original	focused5	CCT/TRiC	P40227	CCT6A	83.0	True	8sht	z	18	33	False
original	focused5	CCT/TRiC	P48643	CCT5	75.8	True	8she	E	17	18	True
original	focused5	OXPHOS I–V	P03901	MT-ND4L	92.7	True	9cwt	k	45	5	True
original	focused5	OXPHOS I–V	P00403	MT-CO2	74.1	True	5z62	B	14	3	True
original	focused5	OXPHOS I–V	O43920	NDUFS5	73.1	True	9i4i	h	45	2	True
original	focused5	OXPHOS I–V	O95168	NDUFB4	71.6	True	5xtd	o	45	5	True
original	focused5	OXPHOS I–V	P03928	MT-ATP8	68.4	True	8h9t	Q	27	10	True
original	focused5	OXPHOS I–V	P51970	NDUFA8	56.9	True	9ti4	u	45	1	True
original	focused5	OXPHOS I–V	P00156	MT-CYB	51.1	True	9hzl	V	22	1	True
original	focused5	OXPHOS I–V	P17568	NDUFB7	48.2	True	9ti4	v	45	1	True
original	focused5	OXPHOS I–V	P03915	MT-ND5	45.5	True	5xti	Bl	138	4	True
original	focused5	OXPHOS I–V	Q9UDW1	UQCR10	39.0	True	5xth	AD	80	3	True
original	focused5	OXPHOS I–V	O95139	NDUFB6	31.7	True	9ti4	b	45	1	True
original	focused5	OXPHOS I–V	O96000	NDUFB10	23.2	False	9cwt	d	45	5	True
original	focused5	OXPHOS I–V	Q86Y39	NDUFA11	17.9	False	9ti4	V	45	5	True
original	focused5	OXPHOS I–V	P03886	MT-ND1	6.7	False	5xtd	s	45	3	True
original	focused5	OXPHOS I–V	O95167	NDUFA3	0.0	False	5xtd	U	45	5	True
original	focused5	OXPHOS I–V	O14949	UQCRQ	0.0	False	5xti	AA	138	3	True
original	focused5	Spliceosomal complexes	Q9BWG6	SCNM1	93.2	True	7dvq	v	49	2	True
original	focused5	Spliceosomal complexes	P08621	SNRNP70	85.7	True	4pjo	n	44	1	True
original	focused5	Spliceosomal complexes	Q15427	SF3B4	81.1	True	9zed	B4	13	5	False
original	focused5	Spliceosomal complexes	Q9BWJ5	SF3B5	80.4	True	8y7e	7	17	9	False
original	focused5	Spliceosomal complexes	Q9UMS4	PRPF19	74.4	True	9s2e	s	42	7	False
original	focused5	Spliceosomal complexes	Q7RTV0	PHF5A	62.9	True	9ze3	H	15	5	False
original	focused5	Spliceosomal complexes	P62318	SNRPD3	62.8	True	4pjo	A	44	12	False
original	focused5	Spliceosomal complexes	Q13573	SNW1	56.8	True	8ro2	R	40	6	False
original	focused5	Spliceosomal complexes	P62306	SNRPF	55.7	True	9s2e	f	42	2	False
original	focused5	Spliceosomal complexes	P41223	BUD31	50.3	True	8c6j	L	63	22	True
original	focused5	Spliceosomal complexes	P09012	SNRPA	42.3	True	8jy0	C	6	6	False
original	focused5	Spliceosomal complexes	Q9UDW3	ZMAT5	24.6	False	8y6o	V	46	1	True
original	focused5	Spliceosomal complexes	Q9UNP9	PPIE	4.6	False	3mdf	A	2	7	True
original	focused5	Spliceosomal complexes	O43660	PLRG1	0.0	False	9xu3	K	64	2	True
original	focused5	Spliceosomal complexes	O95777	LSM8	0.0	False	9xu3	L8	64	1	False
original	focused5	Spliceosomal complexes	O75934	BCAS2	0.0	False	9xu3	u	64	3	False
original	focused5	Spliceosomal complexes	P09661	SNRPA1	0.0	False	8c6j	W	63	2	False
original	focused5	Spliceosomal complexes	Q9HCS7	XAB2	0.0	False	6ff7	M	61	1	True
original	focused5	Spliceosomal complexes	O60306	AQR	0.0	False	9s2e	Q	42	2	True
original	focused5	Spliceosomal complexes	Q8WUA2	PPIL4	0.0	False	8i0t	Y	56	4	True
original	focused5	Spliceosomal complexes	P62308	SNRPG	0.0	False	3pgw	G	11	1	True
original	focused5	Spliceosomal complexes	P55769	SNU13	0.0	False	3siv	A	6	1	False
original	focused5	Core-histone membership	P68431	H3C1; H3C2; H3C3; H3C4; H3C6; H3C7; H3C8; H3C10; H3C11; H3C12	95.8	True	4fwf	E	2	105	True
original	focused5	Core-histone membership	Q16695	H3-4	90.6	True	2v1d	C	3	3	True
original	focused5	Core-histone membership	P62805	H4C1; H4C2; H4C3; H4C4; H4C5; H4C6; H4C8; H4C9; H4C11; H4C12; H4C13; H4C14; H4C15; H4C16	86.7	True	4u9w	E	8	13	True
original	focused5	Core-histone membership	Q71DI3	H3C15; H3C14; H3C13	72.2	True	4mzh	B	2	6	True
original	focused5	Core-histone membership	P0C0S8	H2AC11; H2AC13; H2AC15; H2AC16; H2AC17	48.5	True	4qyl	F	8	1	True
original	focused5	Core-histone membership	P04908	H2AC4; H2AC8	0.0	False	2rvq	C	2	1	False
original	focused5	Core-histone membership	P06899	H2BC11	0.0	False	2rvq	D	2	1	False
original	prefix13	Ribosomes (cyto + mito)	P42677	RPS27	99.7	True	6fec	Y	50	61	False
original	prefix13	Ribosomes (cyto + mito)	P08865	RPSA	99.1	True	28zv	SA	41	14	False
original	prefix13	Ribosomes (cyto + mito)	Q16540	MRPL23	98.2	True	8xt3	LW	52	6	True
original	prefix13	Ribosomes (cyto + mito)	P62269	RPS18	89.1	True	9p7w	SS	84	70	False
original	prefix13	Ribosomes (cyto + mito)	P50914	RPL14	79.7	True	4v6x	CM	89	51	False
original	prefix13	Ribosomes (cyto + mito)	P46779	RPL28	79.4	True	9p7n	Lr	86	50	True
original	prefix13	Ribosomes (cyto + mito)	Q9BYD1	MRPL13	78.3	True	7po4	K	60	14	True
original	prefix13	Ribosomes (cyto + mito)	P61247	RPS3A	76.3	True	8g5z	SB	87	1	True
original	prefix13	Ribosomes (cyto + mito)	P61313	RPL15	70.0	True	6om0	O	83	49	True
original	prefix13	Ribosomes (cyto + mito)	Q9Y3D9	MRPS23	67.6	True	6nu2	AS	86	1	True
original	prefix13	Ribosomes (cyto + mito)	Q9Y3U8	RPL36	65.6	True	9pkg	Li	83	43	True
original	prefix13	Ribosomes (cyto + mito)	P62906	RPL10A	64.3	True	8oj0	Lz	53	31	False
original	prefix13	Ribosomes (cyto + mito)	P30050	RPL12	61.4	True	8idy	y	54	11	True
original	prefix13	Ribosomes (cyto + mito)	P23396	RPS3	58.2	True	9g8m	SD	92	111	False
original	prefix13	Ribosomes (cyto + mito)	Q07020	RPL18	51.1	True	9pkg	LQ	83	52	True
original	prefix13	Ribosomes (cyto + mito)	P18077	RPL35A	49.9	True	9rpv	Mf	168	9	True
original	prefix13	Ribosomes (cyto + mito)	P62273	RPS29	41.6	True	9kn0	d	36	58	True
original	prefix13	Ribosomes (cyto + mito)	P82921	MRPS21	32.1	True	9ojm	Q	34	1	True
original	prefix13	Ribosomes (cyto + mito)	P46781	RPS9	28.9	True	9b0p	SJ	85	50	True
original	prefix13	Ribosomes (cyto + mito)	P62701	RPS4X	25.9	True	4v6x	AE	89	49	False
original	prefix13	Ribosomes (cyto + mito)	P05386	RPLP1	20.3	False	2lbf	A	2	2	False
original	prefix13	Ribosomes (cyto + mito)	P62277	RPS13	17.5	False	6fec	Z	50	51	True
original	prefix13	Ribosomes (cyto + mito)	P62280	RPS11	13.1	False	9b0s	SL	171	48	True
original	prefix13	Ribosomes (cyto + mito)	P62244	RPS15A	12.7	False	6fec	a	50	51	True
original	prefix13	Ribosomes (cyto + mito)	P62249	RPS16	2.1	False	5vyc	Q2	222	14	False
original	prefix13	Ribosomes (cyto + mito)	P08708	RPS17	0.0	False	9g8m	SR	92	87	False
original	prefix13	Ribosomes (cyto + mito)	P36578	RPL4	0.0	False	9qlo	LC	88	90	False
original	prefix13	Ribosomes (cyto + mito)	P62917	RPL8	0.0	False	9p7e	LA	86	47	True
original	prefix13	Ribosomes (cyto + mito)	P39023	RPL3	0.0	False	9p7e	LB	86	50	True
original	prefix13	Ribosomes (cyto + mito)	P46777	RPL5	0.0	False	9p7e	LD	86	43	True
original	prefix13	Ribosomes (cyto + mito)	P18621	RPL17	0.0	False	9p7e	LP	86	49	True
original	prefix13	Ribosomes (cyto + mito)	P46778	RPL21	0.0	False	9p7e	LT	86	50	True
original	prefix13	Ribosomes (cyto + mito)	P47914	RPL29	0.0	False	9p7e	Lb	86	48	True
original	prefix13	Ribosomes (cyto + mito)	P62910	RPL32	0.0	False	9p7e	Le	86	50	True
original	prefix13	Ribosomes (cyto + mito)	P49207	RPL34	0.0	False	9p7e	Lg	86	51	True
original	prefix13	Ribosomes (cyto + mito)	P42766	RPL35	0.0	False	9p7e	Lh	86	53	True
original	prefix13	Ribosomes (cyto + mito)	P62241	RPS8	0.0	False	9p7e	SI	86	51	True
original	prefix13	Ribosomes (cyto + mito)	P62266	RPS23	0.0	False	9p7e	SX	86	51	True
original	prefix13	Ribosomes (cyto + mito)	P62854	RPS26	0.0	False	9p7e	Sa	86	62	True
original	prefix13	Ribosomes (cyto + mito)	P39019	RPS19	0.0	False	9p7e	ST	86	53	True
original	prefix13	Ribosomes (cyto + mito)	P84098	RPL19	0.0	False	4v6x	CR	89	1	True
original	prefix13	Ribosomes (cyto + mito)	P05388	RPLP0	0.0	False	5aj0	AK	86	2	True
original	prefix13	Ribosomes (cyto + mito)	P61513	RPL37A	0.0	False	9syr	LF	86	2	True
original	prefix13	Ribosomes (cyto + mito)	P62829	RPL23	0.0	False	8g6j	LV	86	2	True
original	prefix13	Ribosomes (cyto + mito)	P27635	RPL10	0.0	False	8g5z	LI	87	1	True
original	prefix13	OXPHOS complexes	P03901	MT-ND4L	92.7	True	9cwt	k	45	5	True
original	prefix13	OXPHOS complexes	P00403	MT-CO2	74.1	True	5z62	B	14	3	True
original	prefix13	OXPHOS complexes	O43920	NDUFS5	73.1	True	9i4i	h	45	2	True
original	prefix13	OXPHOS complexes	O95168	NDUFB4	71.6	True	5xtd	o	45	5	True
original	prefix13	OXPHOS complexes	P03928	MT-ATP8	68.4	True	8h9t	Q	27	10	True
original	prefix13	OXPHOS complexes	P51970	NDUFA8	56.9	True	9ti4	u	45	1	True
original	prefix13	OXPHOS complexes	P00156	MT-CYB	51.1	True	9hzl	V	22	1	True
original	prefix13	OXPHOS complexes	P17568	NDUFB7	48.2	True	9ti4	v	45	1	True
original	prefix13	OXPHOS complexes	P03915	MT-ND5	45.5	True	5xti	Bl	138	4	True
original	prefix13	OXPHOS complexes	Q9UDW1	UQCR10	39.0	True	5xth	AD	80	3	True
original	prefix13	OXPHOS complexes	O95139	NDUFB6	31.7	True	9ti4	b	45	1	True
original	prefix13	OXPHOS complexes	O96000	NDUFB10	23.2	False	9cwt	d	45	5	True
original	prefix13	OXPHOS complexes	Q86Y39	NDUFA11	17.9	False	9ti4	V	45	5	True
original	prefix13	OXPHOS complexes	P03886	MT-ND1	6.7	False	5xtd	s	45	3	True
original	prefix13	OXPHOS complexes	O95167	NDUFA3	0.0	False	5xtd	U	45	5	True
original	prefix13	OXPHOS complexes	O14949	UQCRQ	0.0	False	5xti	AA	138	3	True
original	prefix13	26S proteasome / assembly	O95456	PSMG1	99.8	True	8yiz	f	30	4	False
original	prefix13	26S proteasome / assembly	P60900	PSMA6	98.5	True	8tm4	G	13	8	True
original	prefix13	26S proteasome / assembly	Q15008	PSMD6	90.2	True	9k51	Y	47	32	False
original	prefix13	26S proteasome / assembly	P25789	PSMA4	85.7	True	7v5g	Q	28	2	True
original	prefix13	26S proteasome / assembly	P25787	PSMA2	85.2	True	8yix	A	17	9	False
original	prefix13	26S proteasome / assembly	Q92530	PSMF1	81.7	True	4ouh	D	4	2	False
original	prefix13	26S proteasome / assembly	P25788	PSMA3	74.3	True	6kwy	F	29	3	False
original	prefix13	26S proteasome / assembly	O14818	PSMA7	60.0	True	5ln3	D	32	1	True
original	prefix13	26S proteasome / assembly	P51665	PSMD7	49.6	True	5ln3	U	32	4	True
original	prefix13	26S proteasome / assembly	Q06323	PSME1	29.5	True	7drw	N	42	2	True
original	prefix13	26S proteasome / assembly	P55036	PSMD4	27.6	True	6msb	b	48	109	True
original	prefix13	26S proteasome / assembly	P49720	PSMB3	25.6	True	8tm6	W	34	45	False
original	prefix13	26S proteasome / assembly	P62333	PSMC6	7.4	False	6msj	E	47	8	True
original	prefix13	26S proteasome / assembly	O00232	PSMD12	0.0	False	5vhi	W	19	42	False
original	prefix13	26S proteasome / assembly	O00231	PSMD11	0.0	False	9k5e	AX	68	32	False
original	prefix13	Cell cycle / replication	P24863	CCNC	100.0	True	4f7s	B	2	34	False
original	prefix13	Cell cycle / replication	P33992	MCM5	98.7	True	9lxe	5	14	2	False
original	prefix13	Cell cycle / replication	Q9BRX5	GINS3	98.2	True	2e9x	C	8	2	False
original	prefix13	Cell cycle / replication	P14635	CCNB1	56.6	True	9fh9	K	12	1	True
original	prefix13	Cell cycle / replication	P25205	MCM3	32.2	True	8w0f	B	14	1	True
original	prefix13	Cell cycle / replication	P11802	CDK4	0.0	False	7sj3	A	2	1	True
original	prefix13	Cell cycle / replication	P50613	CDK7	0.0	False	8r9b	A	4	1	False
original	prefix13	Actin / tubulin systems	P23258	TUBG1	91.6	True	9qvn	n	45	2	True
original	prefix13	Actin / tubulin systems	Q96CW5	TUBGCP3	72.8	True	9qvn	t	45	2	False
original	prefix13	Actin / tubulin systems	Q96RT7	TUBGCP6	37.7	True	6m33	A	2	3	False
original	prefix13	Actin / tubulin systems	Q9BSJ2	TUBGCP2	33.7	True	9smx	M	73	2	True
original	prefix13	Actin / tubulin systems	O15145	ARPC3	2.6	False	9i2b	E	24	2	False
original	prefix13	Actin / tubulin systems	Q9GZN1	ACTR6	0.0	False	9nfy	C	21	21	False
original	prefix13	Actin / tubulin systems	O15143	ARPC1B	0.0	False	6uhc	C	9	3	False
original	prefix13	Actin / tubulin systems	Q92747	ARPC1A	0.0	False	6yw7	C	7	1	True
original	prefix13	Spliceosome	Q15427	SF3B4	81.1	True	9zed	B4	13	5	False
original	prefix13	Spliceosome	Q9BWJ5	SF3B5	80.4	True	8y7e	7	17	9	False
original	prefix13	Spliceosome	Q9UMS4	PRPF19	74.4	True	9s2e	s	42	7	False
original	prefix13	Spliceosome	P62318	SNRPD3	62.8	True	4pjo	A	44	12	False
original	prefix13	Spliceosome	P62306	SNRPF	55.7	True	9s2e	f	42	2	False
original	prefix13	Spliceosome	P41223	BUD31	50.3	True	8c6j	L	63	22	True
original	prefix13	Spliceosome	Q8NAV1	PRPF38A	49.4	True	9r3d	I	17	11	True
original	prefix13	Spliceosome	P09012	SNRPA	42.3	True	8jy0	C	6	6	False
original	prefix13	Spliceosome	Q969L4	LSM10	28.2	True	6v4x	C	12	1	True
original	prefix13	Spliceosome	O95777	LSM8	0.0	False	9xu3	L8	64	1	False
original	prefix13	Spliceosome	P09661	SNRPA1	0.0	False	8c6j	W	63	2	False
original	prefix13	Spliceosome	P62308	SNRPG	0.0	False	3pgw	G	11	1	True
original	prefix13	Spliceosome	P55769	SNU13	0.0	False	3siv	A	6	1	False
original	prefix13	RNA polymerases	P61218	POLR2F	63.7	True	7dti	A	2	1	False
original	prefix13	RNA polymerases	Q9BUI4	POLR3C	39.0	True	7d58	O	20	2	True
original	prefix13	RNA polymerases	P19387	POLR2C	3.2	False	5iya	C	23	11	False
original	prefix13	RNA polymerases	P52434	POLR2H	0.0	False	7lbm	H	56	12	False
original	prefix13	Cullin–RING / CSN	Q9BW61	DDA1	100.0	True	9s3r	D	4	7	False
original	prefix13	Cullin–RING / CSN	Q13617	CUL2	86.3	True	6r7n	O	10	19	True
original	prefix13	Cullin–RING / CSN	Q9BT78	COPS4	24.4	False	4d18	L	16	15	False
original	prefix13	Cullin–RING / CSN	Q9H9Q2	COPS7B	20.3	False	6r7n	G	10	2	False
original	prefix13	Cullin–RING / CSN	Q16531	DDB1	0.0	False	7opc	d	28	155	False
original	prefix13	Cullin–RING / CSN	P63208	SKP1	0.0	False	29hh	C	7	16	False
original	prefix13	Cullin–RING / CSN	Q9UNS2	COPS3	0.0	False	6r7f	C	14	2	False
original	prefix13	Cullin–RING / CSN	P61201	COPS2	0.0	False	6r7n	B	10	1	True
original	prefix13	eIF2 / eIF3	P60228	EIF3E	40.7	True	8ppl	Iv	52	9	False
original	prefix13	eIF2 / eIF3	P05198	EIF2S1	20.0	False	28zx	D	50	3	True
original	prefix13	eIF2 / eIF3	Q14152	EIF3A	7.6	False	28zy	a	50	15	False
original	prefix13	eIF2 / eIF3	P19525	EIF2AK2	0.0	False	8i9j	A	3	2	False
original	prefix13	eIF2 / eIF3	P41091	EIF2S3	0.0	False	8pj3	t	54	8	False
original	prefix13	eIF2 / eIF3	Q9UBQ5	EIF3K	0.0	False	6zvj	K	51	1	True
original	prefix13	TRiC/CCT chaperonin	P50990	CCT8	96.4	True	8shp	q	18	18	True
original	prefix13	TRiC/CCT chaperonin	P78371	CCT2	86.1	True	7nvn	b	19	20	False
original	prefix13	TRiC/CCT chaperonin	P40227	CCT6A	83.0	True	8sht	z	18	33	False
original	prefix13	TRiC/CCT chaperonin	P48643	CCT5	75.8	True	8she	E	17	18	True
original	prefix13	Mediator	Q13503	MED21	82.3	True	7enj	U	26	5	True
original	prefix13	Mediator	Q9NVC6	MED17	73.0	True	8gxq	q	87	8	True
original	prefix13	Mediator	Q9H944	MED20	45.2	True	8tqw	T	29	8	True
original	prefix13	Mediator	Q9BTT4	MED10	0.0	False	7lbm	v	56	1	True
original	prefix13	Nuclear pore scaffold	Q9UKX7	NUP50	59.1	True	3tj3	C	4	1	False
original	prefix13	Nuclear pore scaffold	P12270	TPR	0.0	False	5to6	A	4	3	True
original	prefix13	Nuclear pore scaffold	P55735	SEC13	0.0	False	9dx2	D	8	3	False
original	prefix13	Nuclear pore scaffold	Q5SRE5	NUP188	0.0	False	5ijo	J	208	1	False
original	prefix13	Histone-symbol family	P84243	H3-3A; H3-3B	96.7	True	3qla	F	4	17	True
original	prefix13	Histone-symbol family	P68431	H3C1; H3C2; H3C3; H3C4; H3C6; H3C7; H3C8; H3C10; H3C11; H3C12	95.8	True	4fwf	E	2	105	True
original	prefix13	Histone-symbol family	Q6NXT2	H3-5	95.2	True	7zez	D	3	20	True
original	prefix13	Histone-symbol family	Q16695	H3-4	90.6	True	2v1d	C	3	3	True
original	prefix13	Histone-symbol family	P62805	H4C1; H4C2; H4C3; H4C4; H4C5; H4C6; H4C8; H4C9; H4C11; H4C12; H4C13; H4C14; H4C15; H4C16	86.7	True	4u9w	E	8	13	True
original	prefix13	Histone-symbol family	Q71DI3	H3C15; H3C14; H3C13	72.2	True	4mzh	B	2	6	True
original	prefix13	Histone-symbol family	P0DPK5	H3Y2	71.8	True	7zdd	D	2	1	True
original	prefix13	Histone-symbol family	Q5TEC6	H3-7	70.0	True	4h75	B	2	2	True
original	prefix13	Histone-symbol family	P0C0S8	H2AC11; H2AC13; H2AC15; H2AC16; H2AC17	48.5	True	4qyl	F	8	1	True
original	prefix13	Histone-symbol family	P04908	H2AC4; H2AC8	0.0	False	2rvq	C	2	1	False
original	prefix13	Histone-symbol family	P06899	H2BC11	0.0	False	2rvq	D	2	1	False
first_observed	focused5	26S proteasome	P60896	SEM1	83.9	True	5vhi	e	19	40	True
first_observed	focused5	26S proteasome	P55036	PSMD4	27.6	True	6msb	b	48	109	True
first_observed	focused5	26S proteasome	P60900	PSMA6	98.5	True	8tm4	G	13	8	True
first_observed	focused5	26S proteasome	O14818	PSMA7	60.0	True	5ln3	D	32	1	True
first_observed	focused5	26S proteasome	P51665	PSMD7	49.6	True	5ln3	U	32	4	True
first_observed	focused5	26S proteasome	P62333	PSMC6	7.4	False	6msj	E	47	8	True
first_observed	focused5	26S proteasome	P25789	PSMA4	85.7	True	7v5g	Q	28	2	True
first_observed	focused5	26S proteasome	P49720	PSMB3	0.0	False	7qxw	P	47	43	True
first_observed	focused5	26S proteasome	P25787	PSMA2	55.4	True	4r67	d	56	4	True
first_observed	focused5	26S proteasome	P25788	PSMA3	0.0	False	4r3o	G	28	2	True
first_observed	focused5	CCT/TRiC	P50990	CCT8	96.4	True	8shp	q	18	18	True
first_observed	focused5	CCT/TRiC	P48643	CCT5	75.8	True	8she	E	17	18	True
first_observed	focused5	CCT/TRiC	P78371	CCT2	71.3	True	8sht	b	18	19	True
first_observed	focused5	CCT/TRiC	P40227	CCT6A	0.0	False	9umt	H	8	1	True
first_observed	focused5	OXPHOS I–V	P00403	MT-CO2	74.1	True	5z62	B	14	3	True
first_observed	focused5	OXPHOS I–V	O95167	NDUFA3	0.0	False	5xtd	U	45	5	True
first_observed	focused5	OXPHOS I–V	O95168	NDUFB4	71.6	True	5xtd	o	45	5	True
first_observed	focused5	OXPHOS I–V	P03886	MT-ND1	6.7	False	5xtd	s	45	3	True
first_observed	focused5	OXPHOS I–V	O14949	UQCRQ	0.0	False	5xti	AA	138	3	True
first_observed	focused5	OXPHOS I–V	P03915	MT-ND5	45.5	True	5xti	Bl	138	4	True
first_observed	focused5	OXPHOS I–V	P00156	MT-CYB	51.1	True	9hzl	V	22	1	True
first_observed	focused5	OXPHOS I–V	O43920	NDUFS5	73.1	True	9i4i	h	45	2	True
first_observed	focused5	OXPHOS I–V	Q9UDW1	UQCR10	39.0	True	5xth	AD	80	3	True
first_observed	focused5	OXPHOS I–V	O96000	NDUFB10	23.2	False	9cwt	d	45	5	True
first_observed	focused5	OXPHOS I–V	P03901	MT-ND4L	92.7	True	9cwt	k	45	5	True
first_observed	focused5	OXPHOS I–V	Q86Y39	NDUFA11	17.9	False	9ti4	V	45	5	True
first_observed	focused5	OXPHOS I–V	O95139	NDUFB6	31.7	True	9ti4	b	45	1	True
first_observed	focused5	OXPHOS I–V	P51970	NDUFA8	56.9	True	9ti4	u	45	1	True
first_observed	focused5	OXPHOS I–V	P17568	NDUFB7	48.2	True	9ti4	v	45	1	True
first_observed	focused5	OXPHOS I–V	P03928	MT-ATP8	68.4	True	8h9t	Q	27	10	True
first_observed	focused5	Spliceosomal complexes	O43660	PLRG1	0.0	False	9xu3	K	64	2	True
first_observed	focused5	Spliceosomal complexes	P41223	BUD31	50.3	True	8c6j	L	63	22	True
first_observed	focused5	Spliceosomal complexes	Q9HCS7	XAB2	0.0	False	6ff7	M	61	1	True
first_observed	focused5	Spliceosomal complexes	O60306	AQR	0.0	False	9s2e	Q	42	2	True
first_observed	focused5	Spliceosomal complexes	Q9BWG6	SCNM1	93.2	True	7dvq	v	49	2	True
first_observed	focused5	Spliceosomal complexes	Q9UDW3	ZMAT5	24.6	False	8y6o	V	46	1	True
first_observed	focused5	Spliceosomal complexes	Q8WUA2	PPIL4	0.0	False	8i0t	Y	56	4	True
first_observed	focused5	Spliceosomal complexes	P08621	SNRNP70	85.7	True	4pjo	n	44	1	True
first_observed	focused5	Spliceosomal complexes	P62308	SNRPG	0.0	False	3pgw	G	11	1	True
first_observed	focused5	Spliceosomal complexes	Q9UNP9	PPIE	4.6	False	3mdf	A	2	5	True
first_observed	focused5	Spliceosomal complexes	P09661	SNRPA1	0.0	False	6qdv	W	54	1	True
first_observed	focused5	Spliceosomal complexes	P62318	SNRPD3	6.3	False	6qdv	d	54	1	True
first_observed	focused5	Spliceosomal complexes	P09012	SNRPA	34.2	True	1urn	B	6	5	True
first_observed	focused5	Core-histone membership	Q16695	H3-4	90.6	True	2v1d	C	3	3	True
first_observed	focused5	Core-histone membership	P0C0S8	H2AC11; H2AC13; H2AC15; H2AC16; H2AC17	48.5	True	4qyl	F	8	1	True
first_observed	focused5	Core-histone membership	Q71DI3	H3C15; H3C14; H3C13	72.2	True	4mzh	B	2	6	True
first_observed	focused5	Core-histone membership	P68431	H3C1; H3C2; H3C3; H3C4; H3C6; H3C7; H3C8; H3C10; H3C11; H3C12	95.8	True	4fwf	E	2	105	True
first_observed	focused5	Core-histone membership	P62805	H4C1; H4C2; H4C3; H4C4; H4C5; H4C6; H4C8; H4C9; H4C11; H4C12; H4C13; H4C14; H4C15; H4C16	86.7	True	4u9w	E	8	13	True
first_observed	prefix13	Ribosomes (cyto + mito)	P62917	RPL8	0.0	False	9p7e	LA	86	47	True
first_observed	prefix13	Ribosomes (cyto + mito)	P39023	RPL3	0.0	False	9p7e	LB	86	50	True
first_observed	prefix13	Ribosomes (cyto + mito)	P46777	RPL5	0.0	False	9p7e	LD	86	43	True
first_observed	prefix13	Ribosomes (cyto + mito)	P18621	RPL17	0.0	False	9p7e	LP	86	49	True
first_observed	prefix13	Ribosomes (cyto + mito)	P46778	RPL21	0.0	False	9p7e	LT	86	49	True
first_observed	prefix13	Ribosomes (cyto + mito)	P47914	RPL29	0.0	False	9p7e	Lb	86	48	True
first_observed	prefix13	Ribosomes (cyto + mito)	P62910	RPL32	0.0	False	9p7e	Le	86	49	True
first_observed	prefix13	Ribosomes (cyto + mito)	P49207	RPL34	0.0	False	9p7e	Lg	86	51	True
first_observed	prefix13	Ribosomes (cyto + mito)	P42766	RPL35	0.0	False	9p7e	Lh	86	52	True
first_observed	prefix13	Ribosomes (cyto + mito)	P62241	RPS8	0.0	False	9p7e	SI	86	51	True
first_observed	prefix13	Ribosomes (cyto + mito)	P62266	RPS23	0.0	False	9p7e	SX	86	49	True
first_observed	prefix13	Ribosomes (cyto + mito)	P62854	RPS26	0.0	False	9p7e	Sa	86	62	True
first_observed	prefix13	Ribosomes (cyto + mito)	P39019	RPS19	0.0	False	9p7e	ST	86	49	True
first_observed	prefix13	Ribosomes (cyto + mito)	P84098	RPL19	0.0	False	4v6x	CR	89	1	True
first_observed	prefix13	Ribosomes (cyto + mito)	P05388	RPLP0	0.0	False	5aj0	AK	86	2	True
first_observed	prefix13	Ribosomes (cyto + mito)	P62277	RPS13	17.5	False	6fec	Z	50	51	True
first_observed	prefix13	Ribosomes (cyto + mito)	P62244	RPS15A	12.7	False	6fec	a	50	51	True
first_observed	prefix13	Ribosomes (cyto + mito)	P61513	RPL37A	0.0	False	9syr	LF	86	2	True
first_observed	prefix13	Ribosomes (cyto + mito)	P18077	RPL35A	49.9	True	9rpv	Mf	168	9	True
first_observed	prefix13	Ribosomes (cyto + mito)	P62829	RPL23	0.0	False	8g6j	LV	86	2	True
first_observed	prefix13	Ribosomes (cyto + mito)	P62280	RPS11	13.1	False	9b0s	SL	171	46	True
first_observed	prefix13	Ribosomes (cyto + mito)	P30050	RPL12	61.4	True	8idy	y	54	11	True
first_observed	prefix13	Ribosomes (cyto + mito)	P46781	RPS9	28.9	True	9b0p	SJ	85	50	True
first_observed	prefix13	Ribosomes (cyto + mito)	Q9BYD1	MRPL13	78.3	True	7po4	K	60	14	True
first_observed	prefix13	Ribosomes (cyto + mito)	P82921	MRPS21	32.1	True	9ojm	Q	34	1	True
first_observed	prefix13	Ribosomes (cyto + mito)	Q9Y3D9	MRPS23	67.6	True	6nu2	AS	86	1	True
first_observed	prefix13	Ribosomes (cyto + mito)	P61247	RPS3A	76.3	True	8g5z	SB	87	1	True
first_observed	prefix13	Ribosomes (cyto + mito)	P27635	RPL10	0.0	False	8g5z	LI	87	1	True
first_observed	prefix13	Ribosomes (cyto + mito)	P61313	RPL15	70.0	True	6om0	O	83	49	True
first_observed	prefix13	Ribosomes (cyto + mito)	P46779	RPL28	79.4	True	9p7n	Lr	86	48	True
first_observed	prefix13	Ribosomes (cyto + mito)	Q16540	MRPL23	98.2	True	8xt3	LW	52	6	True
first_observed	prefix13	Ribosomes (cyto + mito)	Q07020	RPL18	51.1	True	9pkg	LQ	83	51	True
first_observed	prefix13	Ribosomes (cyto + mito)	Q9Y3U8	RPL36	65.6	True	9pkg	Li	83	42	True
first_observed	prefix13	Ribosomes (cyto + mito)	P62273	RPS29	41.6	True	9kn0	d	36	58	True
first_observed	prefix13	Ribosomes (cyto + mito)	P50914	RPL14	46.7	True	9p7i	LM	86	50	True
first_observed	prefix13	Ribosomes (cyto + mito)	P62701	RPS4X	4.1	False	9p7g	SE	85	47	True
first_observed	prefix13	Ribosomes (cyto + mito)	P42677	RPS27	72.8	True	9p7l	Sb	85	59	True
first_observed	prefix13	Ribosomes (cyto + mito)	P08865	RPSA	97.1	True	6xa1	SA	83	5	True
first_observed	prefix13	Ribosomes (cyto + mito)	P08708	RPS17	0.0	False	6zvj	w	51	12	True
first_observed	prefix13	Ribosomes (cyto + mito)	P23396	RPS3	0.0	False	6olg	BD	85	7	True
first_observed	prefix13	OXPHOS complexes	P00403	MT-CO2	74.1	True	5z62	B	14	3	True
first_observed	prefix13	OXPHOS complexes	O95167	NDUFA3	0.0	False	5xtd	U	45	5	True
first_observed	prefix13	OXPHOS complexes	O95168	NDUFB4	71.6	True	5xtd	o	45	5	True
first_observed	prefix13	OXPHOS complexes	P03886	MT-ND1	6.7	False	5xtd	s	45	3	True
first_observed	prefix13	OXPHOS complexes	O14949	UQCRQ	0.0	False	5xti	AA	138	3	True
first_observed	prefix13	OXPHOS complexes	P03915	MT-ND5	45.5	True	5xti	Bl	138	4	True
first_observed	prefix13	OXPHOS complexes	P00156	MT-CYB	51.1	True	9hzl	V	22	1	True
first_observed	prefix13	OXPHOS complexes	O43920	NDUFS5	73.1	True	9i4i	h	45	2	True
first_observed	prefix13	OXPHOS complexes	Q9UDW1	UQCR10	39.0	True	5xth	AD	80	3	True
first_observed	prefix13	OXPHOS complexes	O96000	NDUFB10	23.2	False	9cwt	d	45	5	True
first_observed	prefix13	OXPHOS complexes	P03901	MT-ND4L	92.7	True	9cwt	k	45	5	True
first_observed	prefix13	OXPHOS complexes	Q86Y39	NDUFA11	17.9	False	9ti4	V	45	5	True
first_observed	prefix13	OXPHOS complexes	O95139	NDUFB6	31.7	True	9ti4	b	45	1	True
first_observed	prefix13	OXPHOS complexes	P51970	NDUFA8	56.9	True	9ti4	u	45	1	True
first_observed	prefix13	OXPHOS complexes	P17568	NDUFB7	48.2	True	9ti4	v	45	1	True
first_observed	prefix13	OXPHOS complexes	P03928	MT-ATP8	68.4	True	8h9t	Q	27	10	True
first_observed	prefix13	26S proteasome / assembly	Q06323	PSME1	29.5	True	7drw	N	42	2	True
first_observed	prefix13	26S proteasome / assembly	P55036	PSMD4	27.6	True	6msb	b	48	109	True
first_observed	prefix13	26S proteasome / assembly	P60900	PSMA6	98.5	True	8tm4	G	13	8	True
first_observed	prefix13	26S proteasome / assembly	O14818	PSMA7	60.0	True	5ln3	D	32	1	True
first_observed	prefix13	26S proteasome / assembly	P51665	PSMD7	49.6	True	5ln3	U	32	4	True
first_observed	prefix13	26S proteasome / assembly	P62333	PSMC6	7.4	False	6msj	E	47	8	True
first_observed	prefix13	26S proteasome / assembly	P25789	PSMA4	85.7	True	7v5g	Q	28	2	True
first_observed	prefix13	26S proteasome / assembly	P49720	PSMB3	0.0	False	7qxw	P	47	43	True
first_observed	prefix13	26S proteasome / assembly	P25787	PSMA2	55.4	True	4r67	d	56	4	True
first_observed	prefix13	26S proteasome / assembly	P25788	PSMA3	0.0	False	4r3o	G	28	2	True
first_observed	prefix13	Cell cycle / replication	P14635	CCNB1	56.6	True	9fh9	K	12	1	True
first_observed	prefix13	Cell cycle / replication	P11802	CDK4	0.0	False	7sj3	A	2	1	True
first_observed	prefix13	Cell cycle / replication	P25205	MCM3	32.2	True	8w0f	B	14	1	True
first_observed	prefix13	Cell cycle / replication	P24863	CCNC	91.8	True	8tq2	B	4	5	True
first_observed	prefix13	Cell cycle / replication	Q9BRX5	GINS3	69.1	True	8ok2	C	5	2	True
first_observed	prefix13	Actin / tubulin systems	Q9BSJ2	TUBGCP2	33.7	True	9smx	M	73	2	True
first_observed	prefix13	Actin / tubulin systems	Q92747	ARPC1A	0.0	False	6yw7	C	7	1	True
first_observed	prefix13	Actin / tubulin systems	P23258	TUBG1	91.6	True	9qvn	n	45	2	True
first_observed	prefix13	Actin / tubulin systems	Q96RT7	TUBGCP6	33.0	True	9qvm	L	48	2	True
first_observed	prefix13	Spliceosome	P41223	BUD31	50.3	True	8c6j	L	63	22	True
first_observed	prefix13	Spliceosome	Q969L4	LSM10	28.2	True	6v4x	C	12	1	True
first_observed	prefix13	Spliceosome	Q8NAV1	PRPF38A	49.4	True	9r3d	I	17	10	True
first_observed	prefix13	Spliceosome	P62308	SNRPG	0.0	False	3pgw	G	11	1	True
first_observed	prefix13	Spliceosome	P09661	SNRPA1	0.0	False	6qdv	W	54	1	True
first_observed	prefix13	Spliceosome	P62318	SNRPD3	6.3	False	6qdv	d	54	1	True
first_observed	prefix13	Spliceosome	P09012	SNRPA	34.2	True	1urn	B	6	5	True
first_observed	prefix13	RNA polymerases	Q9BUI4	POLR3C	39.0	True	7d58	O	20	2	True
first_observed	prefix13	Cullin–RING / CSN	Q13617	CUL2	86.3	True	6r7n	O	10	19	True
first_observed	prefix13	Cullin–RING / CSN	P61201	COPS2	0.0	False	6r7n	B	10	1	True
first_observed	prefix13	Cullin–RING / CSN	Q9BW61	DDA1	52.4	True	9lul	L	16	1	True
first_observed	prefix13	Cullin–RING / CSN	P63208	SKP1	0.0	False	1ldk	D	5	6	True
first_observed	prefix13	Cullin–RING / CSN	Q16531	DDB1	0.0	False	4tz4	A	2	1	True
first_observed	prefix13	eIF2 / eIF3	Q9UBQ5	EIF3K	0.0	False	6zvj	K	51	1	True
first_observed	prefix13	eIF2 / eIF3	P05198	EIF2S1	20.0	False	28zx	D	50	3	True
first_observed	prefix13	eIF2 / eIF3	P60228	EIF3E	0.0	False	6zvj	E	51	1	True
first_observed	prefix13	TRiC/CCT chaperonin	P50990	CCT8	96.4	True	8shp	q	18	18	True
first_observed	prefix13	TRiC/CCT chaperonin	P48643	CCT5	75.8	True	8she	E	17	18	True
first_observed	prefix13	TRiC/CCT chaperonin	P78371	CCT2	71.3	True	8sht	b	18	19	True
first_observed	prefix13	TRiC/CCT chaperonin	P40227	CCT6A	0.0	False	9umt	H	8	1	True
first_observed	prefix13	Mediator	Q9NVC6	MED17	73.0	True	8gxq	q	87	8	True
first_observed	prefix13	Mediator	Q9BTT4	MED10	0.0	False	7lbm	v	56	1	True
first_observed	prefix13	Mediator	Q9H944	MED20	45.2	True	8tqw	T	29	8	True
first_observed	prefix13	Mediator	Q13503	MED21	82.3	True	7enj	U	26	5	True
first_observed	prefix13	Nuclear pore scaffold	P12270	TPR	0.0	False	5to6	A	4	3	True
first_observed	prefix13	Histone-symbol family	Q5TEC6	H3-7	70.0	True	4h75	B	2	2	True
first_observed	prefix13	Histone-symbol family	P0DPK5	H3Y2	71.8	True	7zdd	D	2	1	True
first_observed	prefix13	Histone-symbol family	Q16695	H3-4	90.6	True	2v1d	C	3	3	True
first_observed	prefix13	Histone-symbol family	Q6NXT2	H3-5	95.2	True	7zez	D	3	20	True
first_observed	prefix13	Histone-symbol family	P0C0S8	H2AC11; H2AC13; H2AC15; H2AC16; H2AC17	48.5	True	4qyl	F	8	1	True
first_observed	prefix13	Histone-symbol family	P84243	H3-3A; H3-3B	96.7	True	3qla	F	4	17	True
first_observed	prefix13	Histone-symbol family	Q71DI3	H3C15; H3C14; H3C13	72.2	True	4mzh	B	2	6	True
first_observed	prefix13	Histone-symbol family	P68431	H3C1; H3C2; H3C3; H3C4; H3C6; H3C7; H3C8; H3C10; H3C11; H3C12	95.8	True	4fwf	E	2	105	True
first_observed	prefix13	Histone-symbol family	P62805	H4C1; H4C2; H4C3; H4C4; H4C5; H4C6; H4C8; H4C9; H4C11; H4C12; H4C13; H4C14; H4C15; H4C16	86.7	True	4u9w	E	8	13	True
